# Perturbation-induced gene programs map the hidden regulatory architecture of complex diseases

**DOI:** 10.64898/2026.11.03.762080

**Authors:** Berk Turhan, Hanbyul Lee, Dingyu Liu, Ann Le, Arpan Ghosh, Dhruba Nandi, Rahul Mazumder, Jesse M. Engreitz, Xin Jin, Danwei Huangfu, Kushal K. Dey

## Abstract

Steady-state molecular profiles incompletely capture the regulatory programs through which genetic variation influences complex disease, particularly programs that emerge only when cells are perturbed. Here, we introduce Perturbscape, a computational framework that learns multiscale gene programs for individual perturbations in a CRISPR Perturb-seq screen using linear and nonlinear contrastive approaches alongside complementary program-learning methods, and integrates them with human genetics to prioritize disease-relevant genes, perturbations and downstream regulatory pathways. Across 15,859 perturbation-by-context profiles from 7 Perturb-seq systems and 53 complex diseases and traits (mean GWAS N=291K), perturbation-induced programs showed up to 4.3-fold higher heritability informativeness than analogous steady-state multi-tissue gene prioritization, and retained significant conditional heritability informativeness across all 34 matched cell system–trait comparisons after accounting for steady-state prioritization. Preserving perturbation-specific programs further yielded 2.5–5.3-fold higher trait relevance scores than programs derived from control cells, pooled perturbations or differential-expression summaries. In K562, Perturbscape-prioritized genes showed stronger enrichment for rare-variant burden genes than steady-state prioritization and were supported by orthogonal enhancer CRISPRi screens. In HepG2, LDL cholesterol-associated perturbation– induced programs specifically revealed statin-responsive pathways not significantly enriched by steady-state PoPS prioritization, supported by pharmacological transcriptional responses and population plasma proteomics. Perturbscape also recovered blood-related trait-conditioned trans-regulatory relationships that were specifically supported by population trans-eQTLs in IFN-γ-stimulated monocytes (OR = 1.30, P=1.6e-05). Perturbscape further revealed developmental-stage-specific convergence between monogenic diabetes regulators and polygenic T2D risk during pancreatic islet differentiation, and neuronal-subclass-specific autism-associated regulatory programs *in vivo*. Together, these findings establish perturbation-induced gene programs as a complementary layer of disease-relevant regulatory information, revealing genetically informative pathways and context-specific regulatory relationships incompletely represented by steady-state molecular atlases.
