## Supplementary Table 1 for "Perturbation-induced gene programs map the hidden regulatory architecture of complex diseases"

### Sheet: Table S1
Supplementary Table 1 | Gene-program learners used in PerturbScape
Methods used to derive candidate gene programs for each perturbation (Fig. 1b; Methods), with references, software and source code.
Category	Method	PerturbScape module	Cells used	Program output	Reference	DOI	Software used in PerturbScape	Version requirement (environment.yaml)	Original source code	PerturbScape code
Differential expression and co-expression	Differential expression (DE)	de-dgca	Perturbed and control	Continuous gene-level statistics (coefficient, P)	Seabold, S. & Perktold, J. Statsmodels: econometric and statistical modeling with Python. Proc. 9th Python in Science Conf. 92-96 (2010).	10.25080/Majora-92bf1922-011	statsmodels (OLS)	statsmodels >= 0.14.0	https://github.com/statsmodels/statsmodels	https://github.com/Deylab999MSKCC/perturbscape/tree/main/de-dgca
Differential expression and co-expression	Differential gene correlation analysis (DGCA)	de-dgca	Perturbed and control	Continuous gene-level differential correlation	McKenzie, A. T., Katsyv, I., Song, W.-M., Wang, M. & Zhang, B. DGCA: a comprehensive R package for differential gene correlation analysis. BMC Syst. Biol. 10, 106 (2016).	10.1186/s12918-016-0349-1	DGCA (R), ddcorAll	R >= 4.2; DGCA installed from GitHub (unpinned)	https://github.com/andymckenzie/DGCA	https://github.com/Deylab999MSKCC/perturbscape/tree/main/de-dgca
Canonical latent factor	Principal component analysis (PCA)	pca	Perturbed only	Continuous gene loadings; cell embedding	Pearson, K. On lines and planes of closest fit to systems of points in space. Phil. Mag. 2, 559-572 (1901). Implementation: Pedregosa, F. et al. Scikit-learn: machine learning in Python. J. Mach. Learn. Res. 12, 2825-2830 (2011).	10.1080/14786440109462720	scikit-learn (PCA)	scikit-learn >= 1.2.0	https://github.com/scikit-learn/scikit-learn	https://github.com/Deylab999MSKCC/perturbscape/tree/main/pca
Canonical latent factor	Consensus non-negative matrix factorization (cNMF)	cnmf	Perturbed only	Continuous gene spectra; cell usages	Kotliar, D. et al. Identifying gene expression programs of cell-type identity and cellular activity with single-cell RNA-Seq. eLife 8, e43803 (2019).	10.7554/eLife.43803	cnmf	cnmf (unpinned)	https://github.com/dylkot/cNMF	https://github.com/Deylab999MSKCC/perturbscape/tree/main/cnmf
Contrastive	Contrastive PCA (cPCA)	cpca	Perturbed (target) and control (background)	Continuous gene loadings; cell embedding	Abid, A., Zhang, M. J., Bagaria, V. K. & Zou, J. Exploring patterns enriched in a dataset with contrastive principal component analysis. Nat. Commun. 9, 2134 (2018).	10.1038/s41467-018-04608-8	PerturbScape reimplementation (NumPy, scikit-learn)	scikit-learn >= 1.2.0	https://github.com/abidlabs/contrastive	https://github.com/Deylab999MSKCC/perturbscape/tree/main/cpca
Contrastive	ContraPC (ratio-based contrastive PCA)	contrapc	Perturbed (target) and control (background)	Continuous gene loadings; cell embedding	This study.		PerturbScape (NumPy, scikit-learn)	scikit-learn >= 1.2.0	Introduced in this study	https://github.com/Deylab999MSKCC/perturbscape/tree/main/contrapc
Contrastive	Kernel contrastive PCA (kernel cPCA)	kcpca	Perturbed (target) and control (background)	Continuous gene loadings; cell embedding	Abid, A., Zhang, M. J., Bagaria, V. K. & Zou, J. Exploring patterns enriched in a dataset with contrastive principal component analysis. Nat. Commun. 9, 2134 (2018). Kernel approximation: Le, Q., Sarlós, T. & Smola, A. Fastfood - approximating kernel expansions in loglinear time. Proc. 30th Int. Conf. Mach. Learn. 28, 244-252 (2013).	10.1038/s41467-018-04608-8	PerturbScape reimplementation; Fastfood from scikit-learn-extra	scikit-learn-extra >= 0.3.0; NumPy = 1.26.4	https://github.com/scikit-learn-contrib/scikit-learn-extra	https://github.com/Deylab999MSKCC/perturbscape/tree/main/kcpca
Contrastive	Kernel ContraPC	kcontrapc	Perturbed (target) and control (background)	Continuous gene loadings; cell embedding	This study. Kernel approximation: Le, Q., Sarlós, T. & Smola, A. Fastfood - approximating kernel expansions in loglinear time. Proc. 30th Int. Conf. Mach. Learn. 28, 244-252 (2013).		PerturbScape; Fastfood from scikit-learn-extra	scikit-learn-extra >= 0.3.0; NumPy = 1.26.4	Introduced in this study	https://github.com/Deylab999MSKCC/perturbscape/tree/main/kcontrapc
Contrastive	ContrastiveVI	contrastivevi	Perturbed (target) and control (background)	Cell embedding only (programs derived by Hotspot)	Weinberger, E., Lin, C. & Lee, S.-I. Isolating salient variations of interest in single-cell data with contrastiveVI. Nat. Methods 20, 1336-1345 (2023). Implementation: Gayoso, A. et al. A Python library for probabilistic analysis of single-cell omics data. Nat. Biotechnol. 40, 163-166 (2022).	10.1038/s41592-023-01955-3	scvi-tools (scvi.external.ContrastiveVI)	scvi-tools (unpinned)	https://github.com/suinleelab/contrastiveVI	https://github.com/Deylab999MSKCC/perturbscape/tree/main/contrastivevi
Graph-based gene-module detection	Hotspot	Second rule of each embedding module	Perturbed cells, in each learner's embedding	Binary gene modules	DeTomaso, D. & Yosef, N. Hotspot identifies informative gene modules across modalities of single-cell genomics. Cell Syst. 12, 446-456.e9 (2021).	10.1016/j.cels.2021.04.005	hotspotsc	hotspotsc (unpinned)	https://github.com/YosefLab/Hotspot	https://github.com/Deylab999MSKCC/perturbscape
