## Supplementary Table 2 for "Perturbation-induced gene programs map the hidden regulatory architecture of complex diseases"

### Sheet: Table S2
Table S2: Complex traits and diseases used in disease-informativeness analysis
Domain	Trait	Trait abbrevation	Sample size (N)	Source
Hepatic	Alanine aminotransferase	ALT	431882	UK Biobank (460K)
Hepatic	Alkaline phosphatase	ALP	433862	UK Biobank (460K)
Hepatic	Aspartate aminotransferase	AST	430982	UK Biobank (460K)
Hepatic	Gamma-glutamyl transferase	GGT	431097	UK Biobank (460K)
Hepatic	Total bilirubin		429423	UK Biobank (460K)
Lipids	Cholesterol		435137	UK Biobank (460K)
Lipids	HDL cholesterol	HDLC	397612	UK Biobank (460K)
Lipids	LDL direct	LDLC	434347	UK Biobank (460K)
Lipids	Lipoprotein A		346782	UK Biobank (460K)
Lipids	Triglycerides		431952	UK Biobank (460K)
Hematopoietic	Mean corpuscular hemoglobin	MCH	443686	UK Biobank (460K)
Hematopoietic	Red blood cell count	RBC	445174	UK Biobank (460K)
Hematopoietic	White blood cell count		444502	UK Biobank (460K)
Hematopoietic	Platelet count		444382	UK Biobank (460K)
Hematopoietic	Lymphocyte count		443940	UK Biobank (460K)
Hematopoietic	Mean platelet volume		445163	UK Biobank (460K)
Hematopoietic	Monocyte count		442620	UK Biobank (460K)
Hematopoietic	Eosinophil count		439938	UK Biobank (460K)
Immunological	Asthma diagnosed		458699	UK Biobank (460K)
Immunological	Primary biliary cirrhosis		13239	Cordell, H. J., et al. International genome-wide meta-analysis identifies new primary biliary cirrhosis risk loci and targetable pathogenic pathways. Nature communications 6.1 (2015): 8019.
Immunological	Alzheimer's disease		450988	Jansen, P. R., et al. Genome-wide analysis of insomnia in 1,331,010 individuals identifies new risk loci and functional pathways. Nature genetics 51.3 (2019): 394-403.
Immunological	Crohn's disease		40266	De Lange, K. M., et al. Genome-wide association study implicates immune activation of multiple integrin genes in inflammatory bowel disease. Nature genetics 49.2 (2017): 256-261.
Immunological	Celiac		15283	Dubois, P. C. A. et al. Multiple common variants for celiac disease influencing immune gene expression. Nature Genetics 42, 295–302 (2010).
Immunological	Inflammatory bowel disease	IBD	59957	De Lange, K. M., et al. Genome-wide association study implicates immune activation of multiple integrin genes in inflammatory bowel disease. Nature genetics 49.2 (2017): 256-261.
Immunological	Lupus		14267	Bentham, J. et al. Genetic association analyses implicate aberrant regulation of innate and adaptive immunity genes in the pathogenesis of systemic lupus erythematosus. Nature Genetics 47, 1457–1464 (2015).
Immunological	Multiple sclerosis		27148	Sawcer, S. et al. Genetic risk and a primary role for cell-mediated immune mechanisms in multiple sclerosis. Nature 476, 214–219 (2011).
Immunological	Rheumatoid arthritis		25604	Stahl, E. A., et al. Genome-wide association study meta-analysis identifies seven new rheumatoid arthritis risk loci. Nat Genet. 2010 Jun;42(6):508-14.
Immunological	Ulcerative colitis		45975	De Lange, K. M., et al. Genome-wide association study implicates immune activation of multiple integrin genes in inflammatory bowel disease. Nature genetics 49.2 (2017): 256-261.
Immunological	Autoimmune disease all	All auto-immune	459234	UK Biobank (460K)
Immunological	Allergy eczema diagnosed	Allergy eczema	458699	UK Biobank (460K)
Immunological	Hypothyroidism self rep	Hypothyroidism	459324	UK Biobank (460K)
Immunological	Psoriasis		459324	UK Biobank (460K)
Immunological	Type 1 diabetes		26890	Bradfield, J. P., et al. A genome-wide meta-analysis of six type 1 diabetes cohorts identifies multiple associated loci. PLoS genetics 7.9 (2011): e1002293.
Cardiovascular	Coronary artery disease	CAD	250736	Howson, J. M. M., et al. Fifteen new risk loci for coronary artery disease highlight arterial-wall-specific mechanisms. Nature genetics vol. 49,7 (2017): 1113-1119. doi:10.1038/ng.3874
Cardiovascular	Diastolic blood pressure	SBP	422771	UK Biobank (460K)
Cardiovascular	Systolic blood pressure	DBP	422771	UK Biobank (460K)
Metabolic	Type 2 diabetes	T2D	459324	UK Biobank (460K)
Metabolic	Hemoglobin A1c	HbA1C	46368	Soranzo, N., et al. Common variants at 10 genomic loci influence hemoglobin A₁(C) levels via glycemic and nonglycemic pathways. Diabetes. 2010 Dec;59(12):3229-39.
Behavioral	Depression		361730	Nagel, M., et al. Meta-analysis of genome-wide association studies for neuroticism in 449,484 individuals identifies novel genetic loci and pathways. Nature genetics 50.7 (2018): 920-927.
Behavioral	Insomnia		385506	Jansen, P. R., et al. Genome-wide analysis of insomnia in 1,331,010 individuals identifies new risk loci and functional pathways. Nature genetics 51.3 (2019): 394-403.
Behavioral	Morning person		410520	UK Biobank (460K)
Behavioral	Neuroticism		372066	UK Biobank (460K)
Behavioral	Reaction time		300486	Davies, G., et al. Study of 300,486 individuals identifies 148 independent genetic loci influencing general cognitive function. Nature communications 9.1 (2018): 2098.
Neurological	Anorexia		32143	Duncan, L. et al. Genome-Wide Association Study Reveals First Locus for Anorexia Nervosa and Metabolic Correlations. Am J Psychiatry 174, 850-858 (2017)
Neurological	Attention deficit/hyperactivity disorder	ADHD	55374	Demontis, D. et al. Discovery of the first genome-wide significant risk loci for attention deficit/hyperactivity disorder. Nature Genetics 51, 63-75 (2019).
Neurological	Autism spectrum disorder	Autism	10263	Robinson, E., St Pourcain, B., Anttila, V. et al. Genetic risk for autism spectrum disorders and neuropsychiatric variation in the general population. Nat Genet 48, 552–555 (2016).
Neurological	BDSCZ		107620	Ruderfer, D. M., et al. Genomic dissection of bipolar disorder and schizophrenia, including 28 subphenotypes. Cell 173.7 (2018): 1705-1715.
Neurological	Bipolar disorder		41653	Bipolar Disorder and Schizophrenia Working Group of the Psychiatric Genomics Consortium. Genomic Dissection of Bipolar Disorder and Schizophrenia, Including 28 Subphenotypes. Cell 123, 1705–1715 (2018).
Neurological	Edu years		454813	UK Biobank (460K)
Neurological	Intelligence		229517	Savage, J. E., et al. Genome-wide association meta-analysis in 269,867 individuals identifies new genetic and functional links to intelligence. Nature genetics 50.7 (2018): 912-919.
Neurological	Major depressive disorder	MDD	173005	Wray, N. R. et al. Genome-wide association analyses identify 44 risk variants and refine the genetic architecture of major depression. Nautre Genetics 50, 668-681 (2018).
Neurological	Schziophrenia		65967	Bipolar Disorder and Schizophrenia Working Group of the Psychiatric Genomics Consortium. Genomic Dissection of Bipolar Disorder and Schizophrenia, Including 28 Subphenotypes. Cell 123, 1705–1715 (2018).
Neurological	Scz vs BD		38855	Ruderfer, D. M., et al. Genomic dissection of bipolar disorder and schizophrenia, including 28 subphenotypes. Cell 173.7 (2018): 1705-1715.
