## Supplementary Table 4 for "Perturbation-induced gene programs map the hidden regulatory architecture of complex diseases"

### Sheet: Table_S4
Table S4: ENCODE-rE2G biosamples and their matched tissues used to map gene sets to regulatory elements
biosample	identifier	tissue
activated_B_cell	ENCSR109DTU	blood
activated_CD4-positive__alpha-beta_memory_T_cell	ENCSR021YFW	blood
activated_CD4-positive__alpha-beta_memory_T_cell	ENCSR720TCN	blood
activated_CD4-positive__alpha-beta_T_cell	ENCSR121BSW	blood
activated_CD4-positive__alpha-beta_T_cell	ENCSR124PXN	blood
activated_CD4-positive__alpha-beta_T_cell	ENCSR139PLJ	blood
activated_CD4-positive__alpha-beta_T_cell	ENCSR144NXI	blood
activated_CD4-positive__alpha-beta_T_cell	ENCSR154NOT	blood
activated_CD4-positive__alpha-beta_T_cell	ENCSR173HPQ	blood
activated_CD4-positive__alpha-beta_T_cell	ENCSR180KMR	blood
activated_CD4-positive__alpha-beta_T_cell	ENCSR252NVI	blood
activated_CD4-positive__alpha-beta_T_cell	ENCSR273USD	blood
activated_CD4-positive__alpha-beta_T_cell	ENCSR312ZTS	blood
activated_CD4-positive__alpha-beta_T_cell	ENCSR322BYN	blood
activated_CD4-positive__alpha-beta_T_cell	ENCSR323LVJ	blood
activated_CD4-positive__alpha-beta_T_cell	ENCSR365CUB	blood
activated_CD4-positive__alpha-beta_T_cell	ENCSR436JRE	blood
activated_CD4-positive__alpha-beta_T_cell	ENCSR457JOG	blood
activated_CD4-positive__alpha-beta_T_cell	ENCSR493IQY	blood
activated_CD4-positive__alpha-beta_T_cell	ENCSR516JCM	blood
activated_CD4-positive__alpha-beta_T_cell	ENCSR541ZOU	blood
activated_CD4-positive__alpha-beta_T_cell	ENCSR604FER	blood
activated_CD4-positive__alpha-beta_T_cell	ENCSR679EFH	blood
activated_CD4-positive__alpha-beta_T_cell	ENCSR696LPC	blood
activated_CD4-positive__alpha-beta_T_cell	ENCSR698VDM	blood
activated_CD4-positive__alpha-beta_T_cell	ENCSR740DJQ	blood
activated_CD4-positive__alpha-beta_T_cell	ENCSR768AWY	blood
activated_CD4-positive__alpha-beta_T_cell	ENCSR799MVH	blood
activated_CD4-positive__alpha-beta_T_cell	ENCSR801VSK	blood
activated_CD4-positive__alpha-beta_T_cell	ENCSR841UCZ	blood
activated_CD4-positive__alpha-beta_T_cell	ENCSR874DUP	blood
activated_CD4-positive__alpha-beta_T_cell	ENCSR935HEI	blood
activated_CD4-positive__CD25-positive__alpha-beta_regulatory_T_cell	ENCSR133OSO	blood
activated_CD4-positive__CD25-positive__alpha-beta_regulatory_T_cell	ENCSR242CLA	blood
activated_CD8-positive__alpha-beta_memory_T_cell	ENCSR134CIY	blood
activated_CD8-positive__alpha-beta_memory_T_cell	ENCSR141RSN	blood
activated_CD8-positive__alpha-beta_memory_T_cell	ENCSR167VIP	blood
activated_CD8-positive__alpha-beta_memory_T_cell	ENCSR171APM	blood
activated_CD8-positive__alpha-beta_memory_T_cell	ENCSR175OHT	blood
activated_CD8-positive__alpha-beta_memory_T_cell	ENCSR274XTS	blood
activated_CD8-positive__alpha-beta_memory_T_cell	ENCSR442SDV	blood
activated_CD8-positive__alpha-beta_memory_T_cell	ENCSR534OJE	blood
activated_CD8-positive__alpha-beta_memory_T_cell	ENCSR565RQI	blood
activated_CD8-positive__alpha-beta_memory_T_cell	ENCSR653ISV	blood
activated_CD8-positive__alpha-beta_memory_T_cell	ENCSR860IDO	blood
activated_CD8-positive__alpha-beta_memory_T_cell	ENCSR933VOY	blood
activated_CD8-positive__alpha-beta_memory_T_cell	ENCSR950YTI	blood
activated_CD8-positive__alpha-beta_memory_T_cell	ENCSR951MYM	blood
activated_CD8-positive__alpha-beta_memory_T_cell	ENCSR971MMF	blood
activated_CD8-positive__alpha-beta_T_cell	ENCSR294YEJ	blood
activated_CD8-positive__alpha-beta_T_cell	ENCSR776BTO	blood
activated_effector_memory_CD4-positive__alpha-beta_T_cell	ENCSR173BJC	blood
activated_effector_memory_CD4-positive__alpha-beta_T_cell	ENCSR692PKU	blood
activated_effector_memory_CD4-positive__alpha-beta_T_cell	ENCSR732IFV	blood
activated_gamma-delta_T_cell	ENCSR104QUE	blood
activated_gamma-delta_T_cell	ENCSR676GAW	blood
activated_naive_CD4-positive__alpha-beta_T_cell	ENCSR100OSB	blood
activated_naive_CD4-positive__alpha-beta_T_cell	ENCSR386BOX	blood
activated_naive_CD4-positive__alpha-beta_T_cell	ENCSR396EWH	blood
activated_naive_CD4-positive__alpha-beta_T_cell	ENCSR478SWA	blood
activated_naive_CD4-positive__alpha-beta_T_cell	ENCSR515PDV	blood
activated_naive_CD4-positive__alpha-beta_T_cell	ENCSR593OUE	blood
activated_naive_CD4-positive__alpha-beta_T_cell	ENCSR778DWG	blood
activated_naive_CD8-positive__alpha-beta_T_cell	ENCSR009MDC	blood
activated_naive_CD8-positive__alpha-beta_T_cell	ENCSR044JIR	blood
activated_naive_CD8-positive__alpha-beta_T_cell	ENCSR518YYX	blood
activated_naive_CD8-positive__alpha-beta_T_cell	ENCSR572HUG	blood
activated_T-cell	ENCSR038POV	blood
activated_T-cell	ENCSR219KTW	blood
activated_T-cell	ENCSR223KKX	blood
activated_T-cell	ENCSR273GCF	blood
activated_T-cell	ENCSR300NZA	blood
activated_T-cell	ENCSR303JDG	blood
activated_T-cell	ENCSR312INU	blood
activated_T-cell	ENCSR343MCI	blood
activated_T-cell	ENCSR416QNA	blood
activated_T-cell	ENCSR466SUZ	blood
activated_T-cell	ENCSR617NTY	blood
activated_T-cell	ENCSR653OVF	blood
activated_T-cell	ENCSR660FSU	blood
activated_T-cell	ENCSR771JQH	blood
activated_T-cell	ENCSR810CTB	blood
activated_T-helper_1_cell	ENCSR595THL	blood
activated_T-helper_1_cell	ENCSR635QIZ	blood
activated_T-helper_1_cell	ENCSR636DIR	blood
activated_T-helper_1_cell	ENCSR932OSG	blood
activated_T-helper_2_cell	ENCSR780ABS	blood
activated_T-helper_9_cell	ENCSR433WOV	blood
aorta	ENCSR595DQM	endothelial
aorta	ENCSR713KNQ	endothelial
ascending_aorta	ENCSR422IIZ	endothelial
ascending_aorta	ENCSR968TPO	endothelial
B_cell	ENCSR000EII	blood
B_cell	ENCSR000EMJ	blood
B_cell	ENCSR247IUJ	blood
B_cell	ENCSR381PXW	blood
B_cell	ENCSR468AKF	blood
B_cell	ENCSR891VOV	blood
brain	ENCSR026EOM	brain
brain	ENCSR049SVH	brain
brain	ENCSR118WIQ	brain
brain	ENCSR156CLC	brain
brain	ENCSR187PYY	brain
brain	ENCSR309FOO	brain
brain	ENCSR330JXM	brain
brain	ENCSR344FLH	brain
brain	ENCSR420RWU	brain
brain	ENCSR475VQD	brain
brain	ENCSR507GFJ	brain
brain	ENCSR572LDG	brain
brain	ENCSR595CSH	brain
brain	ENCSR649KBB	brain
brain	ENCSR820XRX	brain
brain	ENCSR947POC	brain
brain_microvascular_endothelial_cell	ENCSR000ENE	brain/endothelial
brain_microvascular_endothelial_cell	ENCSR006DKF	brain/endothelial
brain_pericyte	ENCSR000ENF	brain
CD14-positive_monocyte	ENCSR000ELE	blood
CD14-positive_monocyte	ENCSR000EPK	blood
CD14-positive_monocyte	ENCSR241BNZ	blood
CD14-positive_monocyte	ENCSR277ZHX	blood
CD14-positive_monocyte	ENCSR452DCM	blood
CD14-positive_monocyte	ENCSR464ETX	blood
CD14-positive_monocyte	ENCSR674JIL	blood
CD14-positive_monocyte	ENCSR695AUY	blood
CD1c-positive_myeloid_dendritic_cell	ENCSR373BIX	blood
CD4-positive__alpha-beta_memory_T_cell	ENCSR239XNU	blood
CD4-positive__alpha-beta_memory_T_cell	ENCSR437PXY	blood
CD4-positive__alpha-beta_memory_T_cell	ENCSR526TFD	blood
CD4-positive__alpha-beta_memory_T_cell	ENCSR862ZDV	blood
CD4-positive__alpha-beta_memory_T_cell	ENCSR977UMU	blood
CD4-positive__alpha-beta_T_cell	ENCSR036ELY	blood
CD4-positive__alpha-beta_T_cell	ENCSR060ZXQ	blood
CD4-positive__alpha-beta_T_cell	ENCSR111WTE	blood
CD4-positive__alpha-beta_T_cell	ENCSR126EVX	blood
CD4-positive__alpha-beta_T_cell	ENCSR129GCL	blood
CD4-positive__alpha-beta_T_cell	ENCSR134BSY	blood
CD4-positive__alpha-beta_T_cell	ENCSR152FWD	blood
CD4-positive__alpha-beta_T_cell	ENCSR155NBS	blood
CD4-positive__alpha-beta_T_cell	ENCSR163QXS	blood
CD4-positive__alpha-beta_T_cell	ENCSR167JFX	blood
CD4-positive__alpha-beta_T_cell	ENCSR206KJN	blood
CD4-positive__alpha-beta_T_cell	ENCSR240TZG	blood
CD4-positive__alpha-beta_T_cell	ENCSR250GDW	blood
CD4-positive__alpha-beta_T_cell	ENCSR289GZQ	blood
CD4-positive__alpha-beta_T_cell	ENCSR314IOV	blood
CD4-positive__alpha-beta_T_cell	ENCSR324OTS	blood
CD4-positive__alpha-beta_T_cell	ENCSR336QAO	blood
CD4-positive__alpha-beta_T_cell	ENCSR346GIP	blood
CD4-positive__alpha-beta_T_cell	ENCSR363LUK	blood
CD4-positive__alpha-beta_T_cell	ENCSR366KPR	blood
CD4-positive__alpha-beta_T_cell	ENCSR376DAE	blood
CD4-positive__alpha-beta_T_cell	ENCSR388NOI	blood
CD4-positive__alpha-beta_T_cell	ENCSR389BWT	blood
CD4-positive__alpha-beta_T_cell	ENCSR408GYQ	blood
CD4-positive__alpha-beta_T_cell	ENCSR424MWH	blood
CD4-positive__alpha-beta_T_cell	ENCSR425MRQ	blood
CD4-positive__alpha-beta_T_cell	ENCSR452RAX	blood
CD4-positive__alpha-beta_T_cell	ENCSR483PGP	blood
CD4-positive__alpha-beta_T_cell	ENCSR498FCF	blood
CD4-positive__alpha-beta_T_cell	ENCSR515DVK	blood
CD4-positive__alpha-beta_T_cell	ENCSR546FUC	blood
CD4-positive__alpha-beta_T_cell	ENCSR566XSD	blood
CD4-positive__alpha-beta_T_cell	ENCSR567IWT	blood
CD4-positive__alpha-beta_T_cell	ENCSR569ATD	blood
CD4-positive__alpha-beta_T_cell	ENCSR572FSS	blood
CD4-positive__alpha-beta_T_cell	ENCSR635VQU	blood
CD4-positive__alpha-beta_T_cell	ENCSR642BXP	blood
CD4-positive__alpha-beta_T_cell	ENCSR643GHI	blood
CD4-positive__alpha-beta_T_cell	ENCSR654WXX	blood
CD4-positive__alpha-beta_T_cell	ENCSR683QJJ	blood
CD4-positive__alpha-beta_T_cell	ENCSR697FME	blood
CD4-positive__alpha-beta_T_cell	ENCSR769OIG	blood
CD4-positive__alpha-beta_T_cell	ENCSR824YLD	blood
CD4-positive__alpha-beta_T_cell	ENCSR832IQN	blood
CD4-positive__alpha-beta_T_cell	ENCSR883WDW	blood
CD4-positive__alpha-beta_T_cell	ENCSR904GDU	blood
CD4-positive__alpha-beta_T_cell	ENCSR930USX	blood
CD4-positive__alpha-beta_T_cell	ENCSR940UEK	blood
CD4-positive__alpha-beta_T_cell	ENCSR941MHZ	blood
CD4-positive__CD25-positive__alpha-beta_regulatory_T_cell	ENCSR000EQJ	blood
CD4-positive__CD25-positive__alpha-beta_regulatory_T_cell	ENCSR000EQK	blood
CD4-positive__CD25-positive__alpha-beta_regulatory_T_cell	ENCSR042WQA	blood
CD4-positive__CD25-positive__alpha-beta_regulatory_T_cell	ENCSR398CXD	blood
CD4-positive__CD25-positive__alpha-beta_regulatory_T_cell	ENCSR534RXN	blood
CD8-positive__alpha-beta_memory_T_cell	ENCSR025BWH	blood
CD8-positive__alpha-beta_memory_T_cell	ENCSR295UXT	blood
CD8-positive__alpha-beta_memory_T_cell	ENCSR625WLB	blood
CD8-positive__alpha-beta_memory_T_cell	ENCSR705GCU	blood
CD8-positive__alpha-beta_T_cell	ENCSR020LUD	blood
CD8-positive__alpha-beta_T_cell	ENCSR086FTP	blood
CD8-positive__alpha-beta_T_cell	ENCSR097AMI	blood
CD8-positive__alpha-beta_T_cell	ENCSR129HDK	blood
CD8-positive__alpha-beta_T_cell	ENCSR133QZB	blood
CD8-positive__alpha-beta_T_cell	ENCSR162JNV	blood
CD8-positive__alpha-beta_T_cell	ENCSR235OZX	blood
CD8-positive__alpha-beta_T_cell	ENCSR254BCA	blood
CD8-positive__alpha-beta_T_cell	ENCSR316UDN	blood
CD8-positive__alpha-beta_T_cell	ENCSR321KUC	blood
CD8-positive__alpha-beta_T_cell	ENCSR363BTB	blood
CD8-positive__alpha-beta_T_cell	ENCSR424JPH	blood
CD8-positive__alpha-beta_T_cell	ENCSR559QCM	blood
CD8-positive__alpha-beta_T_cell	ENCSR609DDQ	blood
CD8-positive__alpha-beta_T_cell	ENCSR649XRC	blood
CD8-positive__alpha-beta_T_cell	ENCSR662IRS	blood
CD8-positive__alpha-beta_T_cell	ENCSR744UQK	blood
CD8-positive__alpha-beta_T_cell	ENCSR840TVG	blood
CD8-positive__alpha-beta_T_cell	ENCSR842VTJ	blood
CD8-positive__alpha-beta_T_cell	ENCSR937NLH	blood
CD8-positive__alpha-beta_T_cell	ENCSR946BPA	blood
CD8-positive__alpha-beta_T_cell	ENCSR984HIY	blood
central_memory_CD4-positive__alpha-beta_T_cell	ENCSR234FTX	blood
central_memory_CD4-positive__alpha-beta_T_cell	ENCSR467YCD	blood
central_memory_CD4-positive__alpha-beta_T_cell	ENCSR556ARS	blood
central_memory_CD4-positive__alpha-beta_T_cell	ENCSR671ZRV	blood
central_memory_CD8-positive__alpha-beta_T_cell	ENCSR160VHJ	blood
central_memory_CD8-positive__alpha-beta_T_cell	ENCSR560UTV	blood
common_myeloid_progenitor__CD34-positive	ENCSR122VUW	blood
common_myeloid_progenitor__CD34-positive	ENCSR191EII	blood
common_myeloid_progenitor__CD34-positive	ENCSR271QSV	blood
common_myeloid_progenitor__CD34-positive	ENCSR281HBB	blood
common_myeloid_progenitor__CD34-positive	ENCSR320TUJ	blood
common_myeloid_progenitor__CD34-positive	ENCSR453EVC	blood
common_myeloid_progenitor__CD34-positive	ENCSR468ZXN	blood
common_myeloid_progenitor__CD34-positive	ENCSR495INQ	blood
common_myeloid_progenitor__CD34-positive	ENCSR564TUY	blood
common_myeloid_progenitor__CD34-positive	ENCSR639ZJI	blood
common_myeloid_progenitor__CD34-positive	ENCSR735BIM	blood
common_myeloid_progenitor__CD34-positive	ENCSR772HUG	blood
coronary_artery	ENCSR060HPL	endothelial
coronary_artery	ENCSR999TSD	endothelial
dermis_blood_vessel_endothelial_cell	ENCSR000ENX	endothelial
dermis_blood_vessel_endothelial_cell	ENCSR000ENY	endothelial
dermis_blood_vessel_endothelial_cell	ENCSR000ENZ	endothelial
dermis_blood_vessel_endothelial_cell	ENCSR000EOC	endothelial
dermis_microvascular_lymphatic_vessel_endothelial_cell	ENCSR000EOA	endothelial
dermis_microvascular_lymphatic_vessel_endothelial_cell	ENCSR000EOB	endothelial
dorsolateral_prefrontal_cortex	ENCSR001QTZ	brain
dorsolateral_prefrontal_cortex	ENCSR006MAW	brain
dorsolateral_prefrontal_cortex	ENCSR014GTH	brain
dorsolateral_prefrontal_cortex	ENCSR022UVL	brain
dorsolateral_prefrontal_cortex	ENCSR059NIN	brain
dorsolateral_prefrontal_cortex	ENCSR060MJY	brain
dorsolateral_prefrontal_cortex	ENCSR124IMM	brain
dorsolateral_prefrontal_cortex	ENCSR173YSO	brain
dorsolateral_prefrontal_cortex	ENCSR209ECO	brain
dorsolateral_prefrontal_cortex	ENCSR210ESN	brain
dorsolateral_prefrontal_cortex	ENCSR215DXT	brain
dorsolateral_prefrontal_cortex	ENCSR221ROM	brain
dorsolateral_prefrontal_cortex	ENCSR306LNA	brain
dorsolateral_prefrontal_cortex	ENCSR329FAP	brain
dorsolateral_prefrontal_cortex	ENCSR329FHR	brain
dorsolateral_prefrontal_cortex	ENCSR340XQX	brain
dorsolateral_prefrontal_cortex	ENCSR351FWN	brain
dorsolateral_prefrontal_cortex	ENCSR386XPD	brain
dorsolateral_prefrontal_cortex	ENCSR401UZL	brain
dorsolateral_prefrontal_cortex	ENCSR419KXU	brain
dorsolateral_prefrontal_cortex	ENCSR426KLJ	brain
dorsolateral_prefrontal_cortex	ENCSR428ZCP	brain
dorsolateral_prefrontal_cortex	ENCSR490UQP	brain
dorsolateral_prefrontal_cortex	ENCSR498RLX	brain
dorsolateral_prefrontal_cortex	ENCSR518WRP	brain
dorsolateral_prefrontal_cortex	ENCSR532DBH	brain
dorsolateral_prefrontal_cortex	ENCSR570BWW	brain
dorsolateral_prefrontal_cortex	ENCSR571CJM	brain
dorsolateral_prefrontal_cortex	ENCSR606QDB	brain
dorsolateral_prefrontal_cortex	ENCSR617SVO	brain
dorsolateral_prefrontal_cortex	ENCSR645HET	brain
dorsolateral_prefrontal_cortex	ENCSR661AMM	brain
dorsolateral_prefrontal_cortex	ENCSR670BGI	brain
dorsolateral_prefrontal_cortex	ENCSR686LOE	brain
dorsolateral_prefrontal_cortex	ENCSR720FVJ	brain
dorsolateral_prefrontal_cortex	ENCSR749WVO	brain
dorsolateral_prefrontal_cortex	ENCSR751VMX	brain
dorsolateral_prefrontal_cortex	ENCSR763XBU	brain
dorsolateral_prefrontal_cortex	ENCSR785MXI	brain
dorsolateral_prefrontal_cortex	ENCSR796YOJ	brain
dorsolateral_prefrontal_cortex	ENCSR800KVI	brain
dorsolateral_prefrontal_cortex	ENCSR800MBE	brain
dorsolateral_prefrontal_cortex	ENCSR805RJA	brain
dorsolateral_prefrontal_cortex	ENCSR811OUF	brain
dorsolateral_prefrontal_cortex	ENCSR819GAF	brain
dorsolateral_prefrontal_cortex	ENCSR832XVZ	brain
dorsolateral_prefrontal_cortex	ENCSR839RAJ	brain
dorsolateral_prefrontal_cortex	ENCSR849WGE	brain
dorsolateral_prefrontal_cortex	ENCSR865CYW	brain
dorsolateral_prefrontal_cortex	ENCSR879XUH	brain
dorsolateral_prefrontal_cortex	ENCSR880CUB	brain
dorsolateral_prefrontal_cortex	ENCSR904LMG	brain
dorsolateral_prefrontal_cortex	ENCSR921PPJ	brain
dorsolateral_prefrontal_cortex	ENCSR928PKL	brain
dorsolateral_prefrontal_cortex	ENCSR982XOK	brain
dorsolateral_prefrontal_cortex	ENCSR995YPS	brain
effector_CD4-positive__alpha-beta_T_cell	ENCSR355ARR	blood
effector_CD4-positive__alpha-beta_T_cell	ENCSR525VCH	blood
effector_memory_CD4-positive__alpha-beta_T_cell	ENCSR582QEW	blood
effector_memory_CD4-positive__alpha-beta_T_cell	ENCSR607EJV	blood
effector_memory_CD4-positive__alpha-beta_T_cell	ENCSR724INK	blood
effector_memory_CD8-positive__alpha-beta_T_cell	ENCSR232FAS	blood
effector_memory_CD8-positive__alpha-beta_T_cell	ENCSR582MYC	blood
effector_memory_CD8-positive__alpha-beta_T_cell	ENCSR892LQT	blood
endothelial_cell	ENCSR541IET	endothelial
endothelial_cell_of_umbilical_vein	ENCSR000EKF	endothelial
endothelial_cell_of_umbilical_vein	ENCSR000EOQ	endothelial
frontal_cortex	ENCSR000EIK	brain
frontal_cortex	ENCSR000EIY	brain
glomerular_endothelial_cell	ENCSR000EOM	endothelial
GM10248	ENCSR000EJB	blood
GM10266	ENCSR000EJC	blood
GM12864	ENCSR000EMR	blood
GM12865	ENCSR000EMS	blood
GM12878	ENCSR000EMT	blood
GM12891	ENCSR000EJE	blood
GM12892	ENCSR000EJF	blood
GM13976	ENCSR000EJG	blood
GM13977	ENCSR000EJH	blood
GM18507	ENCSR000EJI	blood
GM19238	ENCSR000EJJ	blood
GM19239	ENCSR000EJK	blood
GM19240	ENCSR000EJL	blood
head_of_caudate_nucleus	ENCSR002IHL	brain
head_of_caudate_nucleus	ENCSR010SZN	brain
head_of_caudate_nucleus	ENCSR024BXN	brain
head_of_caudate_nucleus	ENCSR042DVU	brain
head_of_caudate_nucleus	ENCSR057GPV	brain
head_of_caudate_nucleus	ENCSR085XKS	brain
head_of_caudate_nucleus	ENCSR101HFF	brain
head_of_caudate_nucleus	ENCSR113DHB	brain
head_of_caudate_nucleus	ENCSR116UQH	brain
head_of_caudate_nucleus	ENCSR122NRV	brain
head_of_caudate_nucleus	ENCSR134IUJ	brain
head_of_caudate_nucleus	ENCSR137FWW	brain
head_of_caudate_nucleus	ENCSR161ZGA	brain
head_of_caudate_nucleus	ENCSR163BSC	brain
head_of_caudate_nucleus	ENCSR163GMC	brain
head_of_caudate_nucleus	ENCSR173NHL	brain
head_of_caudate_nucleus	ENCSR176BPJ	brain
head_of_caudate_nucleus	ENCSR200BNM	brain
head_of_caudate_nucleus	ENCSR217OHA	brain
head_of_caudate_nucleus	ENCSR233DFT	brain
head_of_caudate_nucleus	ENCSR234VLI	brain
head_of_caudate_nucleus	ENCSR239MQN	brain
head_of_caudate_nucleus	ENCSR268GBM	brain
head_of_caudate_nucleus	ENCSR271QID	brain
head_of_caudate_nucleus	ENCSR274FZD	brain
head_of_caudate_nucleus	ENCSR276MDV	brain
head_of_caudate_nucleus	ENCSR297WRG	brain
head_of_caudate_nucleus	ENCSR305WAA	brain
head_of_caudate_nucleus	ENCSR311EEL	brain
head_of_caudate_nucleus	ENCSR333BUP	brain
head_of_caudate_nucleus	ENCSR334MDJ	brain
head_of_caudate_nucleus	ENCSR339TVH	brain
head_of_caudate_nucleus	ENCSR355PNF	brain
head_of_caudate_nucleus	ENCSR373TLU	brain
head_of_caudate_nucleus	ENCSR400MOP	brain
head_of_caudate_nucleus	ENCSR410MFU	brain
head_of_caudate_nucleus	ENCSR417LPB	brain
head_of_caudate_nucleus	ENCSR432QFU	brain
head_of_caudate_nucleus	ENCSR440BPA	brain
head_of_caudate_nucleus	ENCSR483HUW	brain
head_of_caudate_nucleus	ENCSR496PSH	brain
head_of_caudate_nucleus	ENCSR496UJY	brain
head_of_caudate_nucleus	ENCSR511PFY	brain
head_of_caudate_nucleus	ENCSR516RTV	brain
head_of_caudate_nucleus	ENCSR524QPZ	brain
head_of_caudate_nucleus	ENCSR558SUT	brain
head_of_caudate_nucleus	ENCSR563HBG	brain
head_of_caudate_nucleus	ENCSR587SZC	brain
head_of_caudate_nucleus	ENCSR598RRF	brain
head_of_caudate_nucleus	ENCSR629TMA	brain
head_of_caudate_nucleus	ENCSR635GDW	brain
head_of_caudate_nucleus	ENCSR637ZLM	brain
head_of_caudate_nucleus	ENCSR638PZJ	brain
head_of_caudate_nucleus	ENCSR639VTO	brain
head_of_caudate_nucleus	ENCSR646JBR	brain
head_of_caudate_nucleus	ENCSR649MJI	brain
head_of_caudate_nucleus	ENCSR650TZF	brain
head_of_caudate_nucleus	ENCSR659JPP	brain
head_of_caudate_nucleus	ENCSR663MNQ	brain
head_of_caudate_nucleus	ENCSR671YPX	brain
head_of_caudate_nucleus	ENCSR677XGD	brain
head_of_caudate_nucleus	ENCSR682ZZT	brain
head_of_caudate_nucleus	ENCSR688AWP	brain
head_of_caudate_nucleus	ENCSR717BBR	brain
head_of_caudate_nucleus	ENCSR721DFB	brain
head_of_caudate_nucleus	ENCSR722HJG	brain
head_of_caudate_nucleus	ENCSR742HBK	brain
head_of_caudate_nucleus	ENCSR756FQD	brain
head_of_caudate_nucleus	ENCSR775KLH	brain
head_of_caudate_nucleus	ENCSR797FIM	brain
head_of_caudate_nucleus	ENCSR802NBC	brain
head_of_caudate_nucleus	ENCSR814DYF	brain
head_of_caudate_nucleus	ENCSR839GHA	brain
head_of_caudate_nucleus	ENCSR849CYU	brain
head_of_caudate_nucleus	ENCSR856XGY	brain
head_of_caudate_nucleus	ENCSR860UTH	brain
head_of_caudate_nucleus	ENCSR862SQC	brain
head_of_caudate_nucleus	ENCSR879EVD	brain
head_of_caudate_nucleus	ENCSR881FBS	brain
head_of_caudate_nucleus	ENCSR885WWJ	brain
head_of_caudate_nucleus	ENCSR888ZIZ	brain
head_of_caudate_nucleus	ENCSR895TUV	brain
head_of_caudate_nucleus	ENCSR916MHX	brain
head_of_caudate_nucleus	ENCSR923BEY	brain
head_of_caudate_nucleus	ENCSR984HJW	brain
head_of_caudate_nucleus	ENCSR984SDD	brain
hematopoietic_multipotent_progenitor_cell	ENCSR000EMK	blood
hematopoietic_multipotent_progenitor_cell	ENCSR098PTC	blood
hematopoietic_multipotent_progenitor_cell	ENCSR115YPI	blood
hematopoietic_multipotent_progenitor_cell	ENCSR148VUP	blood
hematopoietic_multipotent_progenitor_cell	ENCSR328UMC	blood
hematopoietic_multipotent_progenitor_cell	ENCSR362JSZ	blood
hematopoietic_multipotent_progenitor_cell	ENCSR420NOA	blood
hematopoietic_multipotent_progenitor_cell	ENCSR493IAY	blood
hematopoietic_multipotent_progenitor_cell	ENCSR564JUY	blood
hematopoietic_multipotent_progenitor_cell	ENCSR845CFB	blood
hematopoietic_multipotent_progenitor_cell	ENCSR855FOP	blood
hematopoietic_multipotent_progenitor_cell	ENCSR937UWI	blood
hepatic_stellate_cell	ENCSR000ELR	liver
hepatocyte	ENCSR000EJU	liver
hepatocyte	ENCSR364MFN	liver
HepG2	ENCSR000EJV	liver
HepG2	ENCSR149XIL	liver
HT-29	ENCSR814KRX	blood
immature_natural_killer_cell	ENCSR012RCX	blood
immature_natural_killer_cell	ENCSR654LST	blood
immature_natural_killer_cell	ENCSR696ZDW	blood
K562	ENCSR000EKN	blood
K562	ENCSR000EKO	blood
K562	ENCSR000EKP	blood
K562	ENCSR000EKQ	blood
K562	ENCSR000EKR	blood
K562	ENCSR000EKS	blood
K562	ENCSR000EOT	blood
kidney_capillary_endothelial_cell	ENCSR988YKR	endothelial
left_lobe_of_liver	ENCSR802ZYE	liver
liver	ENCSR158YXM	liver
liver	ENCSR562FNN	liver
lung_microvascular_endothelial_cell	ENCSR000EOD	endothelial
lung_microvascular_endothelial_cell	ENCSR000EOE	endothelial
memory_B_cell	ENCSR229BGG	blood
memory_B_cell	ENCSR736VVP	blood
midbrain	ENCSR706IDL	brain
naive_B_cell	ENCSR000ELG	blood
naive_B_cell	ENCSR011VHK	blood
naive_B_cell	ENCSR017SBI	blood
naive_B_cell	ENCSR184TUE	blood
naive_B_cell	ENCSR326TID	blood
naive_B_cell	ENCSR480SNC	blood
naive_B_cell	ENCSR739VKY	blood
naive_B_cell	ENCSR796PIM	blood
naive_thymus-derived_CD4-positive__alpha-beta_T_cell	ENCSR000EIF	blood
naive_thymus-derived_CD4-positive__alpha-beta_T_cell	ENCSR000EML	blood
naive_thymus-derived_CD4-positive__alpha-beta_T_cell	ENCSR000EMM	blood
naive_thymus-derived_CD4-positive__alpha-beta_T_cell	ENCSR125OEJ	blood
naive_thymus-derived_CD4-positive__alpha-beta_T_cell	ENCSR181OGW	blood
naive_thymus-derived_CD4-positive__alpha-beta_T_cell	ENCSR232NLA	blood
naive_thymus-derived_CD4-positive__alpha-beta_T_cell	ENCSR302MYX	blood
naive_thymus-derived_CD4-positive__alpha-beta_T_cell	ENCSR304CXS	blood
naive_thymus-derived_CD4-positive__alpha-beta_T_cell	ENCSR387EYA	blood
naive_thymus-derived_CD4-positive__alpha-beta_T_cell	ENCSR531AYV	blood
naive_thymus-derived_CD4-positive__alpha-beta_T_cell	ENCSR614NSH	blood
naive_thymus-derived_CD4-positive__alpha-beta_T_cell	ENCSR787ERP	blood
naive_thymus-derived_CD4-positive__alpha-beta_T_cell	ENCSR794KUS	blood
naive_thymus-derived_CD4-positive__alpha-beta_T_cell	ENCSR875IVR	blood
naive_thymus-derived_CD4-positive__alpha-beta_T_cell	ENCSR969QKG	blood
naive_thymus-derived_CD8-positive__alpha-beta_T_cell	ENCSR068KDQ	blood
naive_thymus-derived_CD8-positive__alpha-beta_T_cell	ENCSR237BOF	blood
naive_thymus-derived_CD8-positive__alpha-beta_T_cell	ENCSR283TME	blood
naive_thymus-derived_CD8-positive__alpha-beta_T_cell	ENCSR291HMM	blood
naive_thymus-derived_CD8-positive__alpha-beta_T_cell	ENCSR296TFH	blood
naive_thymus-derived_CD8-positive__alpha-beta_T_cell	ENCSR332HAD	blood
naive_thymus-derived_CD8-positive__alpha-beta_T_cell	ENCSR367WVH	blood
naive_thymus-derived_CD8-positive__alpha-beta_T_cell	ENCSR400YJR	blood
naive_thymus-derived_CD8-positive__alpha-beta_T_cell	ENCSR445QDZ	blood
naive_thymus-derived_CD8-positive__alpha-beta_T_cell	ENCSR703VGI	blood
naive_thymus-derived_CD8-positive__alpha-beta_T_cell	ENCSR889ONK	blood
naive_thymus-derived_CD8-positive__alpha-beta_T_cell	ENCSR938OKL	blood
naive_thymus-derived_CD8-positive__alpha-beta_T_cell	ENCSR953OBW	blood
natural_killer_cell	ENCSR407WGG	blood
natural_killer_cell	ENCSR409ZBD	blood
natural_killer_cell	ENCSR704HNG	blood
natural_killer_cell	ENCSR718AAB	blood
natural_killer_cell	ENCSR723JLG	blood
natural_killer_cell	ENCSR794TLA	blood
natural_killer_cell	ENCSR975LGK	blood
pulmonary_artery_endothelial_cell	ENCSR000EOG	endothelial
right_lobe_of_liver	ENCSR164TBP	liver
right_lobe_of_liver	ENCSR608NWP	liver
right_lobe_of_liver	ENCSR628NEA	liver
right_lobe_of_liver	ENCSR909HFI	liver
right_lobe_of_liver	ENCSR933GMM	liver
smooth_muscle_cell_of_the_brain_vasculature	ENCSR000ENG	brain
stimulated_activated_CD4-positive__alpha-beta_T_cell	ENCSR010TMX	blood
stimulated_activated_CD4-positive__alpha-beta_T_cell	ENCSR015FZF	blood
stimulated_activated_CD4-positive__alpha-beta_T_cell	ENCSR019MZH	blood
stimulated_activated_CD4-positive__alpha-beta_T_cell	ENCSR050VTC	blood
stimulated_activated_CD4-positive__alpha-beta_T_cell	ENCSR075MQZ	blood
stimulated_activated_CD4-positive__alpha-beta_T_cell	ENCSR107XZC	blood
stimulated_activated_CD4-positive__alpha-beta_T_cell	ENCSR147QLU	blood
stimulated_activated_CD4-positive__alpha-beta_T_cell	ENCSR152AVY	blood
stimulated_activated_CD4-positive__alpha-beta_T_cell	ENCSR207CQH	blood
stimulated_activated_CD4-positive__alpha-beta_T_cell	ENCSR226LVB	blood
stimulated_activated_CD4-positive__alpha-beta_T_cell	ENCSR245AXW	blood
stimulated_activated_CD4-positive__alpha-beta_T_cell	ENCSR255OGF	blood
stimulated_activated_CD4-positive__alpha-beta_T_cell	ENCSR266NDC	blood
stimulated_activated_CD4-positive__alpha-beta_T_cell	ENCSR284GAG	blood
stimulated_activated_CD4-positive__alpha-beta_T_cell	ENCSR287GYT	blood
stimulated_activated_CD4-positive__alpha-beta_T_cell	ENCSR315WAC	blood
stimulated_activated_CD4-positive__alpha-beta_T_cell	ENCSR323PWV	blood
stimulated_activated_CD4-positive__alpha-beta_T_cell	ENCSR323TXQ	blood
stimulated_activated_CD4-positive__alpha-beta_T_cell	ENCSR324SGE	blood
stimulated_activated_CD4-positive__alpha-beta_T_cell	ENCSR419CKG	blood
stimulated_activated_CD4-positive__alpha-beta_T_cell	ENCSR438USP	blood
stimulated_activated_CD4-positive__alpha-beta_T_cell	ENCSR467LJT	blood
stimulated_activated_CD4-positive__alpha-beta_T_cell	ENCSR470QCE	blood
stimulated_activated_CD4-positive__alpha-beta_T_cell	ENCSR486FMF	blood
stimulated_activated_CD4-positive__alpha-beta_T_cell	ENCSR494IWJ	blood
stimulated_activated_CD4-positive__alpha-beta_T_cell	ENCSR531UVE	blood
stimulated_activated_CD4-positive__alpha-beta_T_cell	ENCSR543WNA	blood
stimulated_activated_CD4-positive__alpha-beta_T_cell	ENCSR548KXH	blood
stimulated_activated_CD4-positive__alpha-beta_T_cell	ENCSR551LAH	blood
stimulated_activated_CD4-positive__alpha-beta_T_cell	ENCSR553WJB	blood
stimulated_activated_CD4-positive__alpha-beta_T_cell	ENCSR566HLQ	blood
stimulated_activated_CD4-positive__alpha-beta_T_cell	ENCSR579DBA	blood
stimulated_activated_CD4-positive__alpha-beta_T_cell	ENCSR605SQL	blood
stimulated_activated_CD4-positive__alpha-beta_T_cell	ENCSR607HIL	blood
stimulated_activated_CD4-positive__alpha-beta_T_cell	ENCSR616AEG	blood
stimulated_activated_CD4-positive__alpha-beta_T_cell	ENCSR618HFT	blood
stimulated_activated_CD4-positive__alpha-beta_T_cell	ENCSR634ZYB	blood
stimulated_activated_CD4-positive__alpha-beta_T_cell	ENCSR658NVL	blood
stimulated_activated_CD4-positive__alpha-beta_T_cell	ENCSR703AYZ	blood
stimulated_activated_CD4-positive__alpha-beta_T_cell	ENCSR724QTW	blood
stimulated_activated_CD4-positive__alpha-beta_T_cell	ENCSR731DJH	blood
stimulated_activated_CD4-positive__alpha-beta_T_cell	ENCSR734VFU	blood
stimulated_activated_CD4-positive__alpha-beta_T_cell	ENCSR765ZML	blood
stimulated_activated_CD4-positive__alpha-beta_T_cell	ENCSR799MAX	blood
stimulated_activated_CD4-positive__alpha-beta_T_cell	ENCSR840QLA	blood
stimulated_activated_CD4-positive__alpha-beta_T_cell	ENCSR840USW	blood
stimulated_activated_CD4-positive__alpha-beta_T_cell	ENCSR881CRY	blood
stimulated_activated_CD4-positive__alpha-beta_T_cell	ENCSR884ODJ	blood
stimulated_activated_CD4-positive__alpha-beta_T_cell	ENCSR885AWF	blood
stimulated_activated_CD4-positive__alpha-beta_T_cell	ENCSR920JUM	blood
stimulated_activated_CD4-positive__alpha-beta_T_cell	ENCSR933HFM	blood
stimulated_activated_CD4-positive__alpha-beta_T_cell	ENCSR953UJL	blood
stimulated_activated_CD4-positive__alpha-beta_T_cell	ENCSR965ZWZ	blood
stimulated_activated_CD4-positive__alpha-beta_T_cell	ENCSR987GUS	blood
stimulated_activated_CD4-positive__alpha-beta_T_cell	ENCSR998IXQ	blood
stimulated_activated_CD8-positive__alpha-beta_memory_T_cell	ENCSR060TTR	blood
stimulated_activated_CD8-positive__alpha-beta_memory_T_cell	ENCSR130HIE	blood
stimulated_activated_CD8-positive__alpha-beta_memory_T_cell	ENCSR135XMY	blood
stimulated_activated_CD8-positive__alpha-beta_memory_T_cell	ENCSR177GYC	blood
stimulated_activated_CD8-positive__alpha-beta_memory_T_cell	ENCSR205ECC	blood
stimulated_activated_CD8-positive__alpha-beta_memory_T_cell	ENCSR210JVF	blood
stimulated_activated_CD8-positive__alpha-beta_memory_T_cell	ENCSR284VNJ	blood
stimulated_activated_CD8-positive__alpha-beta_memory_T_cell	ENCSR294DND	blood
stimulated_activated_CD8-positive__alpha-beta_memory_T_cell	ENCSR314IBN	blood
stimulated_activated_CD8-positive__alpha-beta_memory_T_cell	ENCSR335EYA	blood
stimulated_activated_CD8-positive__alpha-beta_memory_T_cell	ENCSR335LOQ	blood
stimulated_activated_CD8-positive__alpha-beta_memory_T_cell	ENCSR377CRU	blood
stimulated_activated_CD8-positive__alpha-beta_memory_T_cell	ENCSR380TXB	blood
stimulated_activated_CD8-positive__alpha-beta_memory_T_cell	ENCSR471RHG	blood
stimulated_activated_CD8-positive__alpha-beta_memory_T_cell	ENCSR474HQW	blood
stimulated_activated_CD8-positive__alpha-beta_memory_T_cell	ENCSR502GWQ	blood
stimulated_activated_CD8-positive__alpha-beta_memory_T_cell	ENCSR536VAY	blood
stimulated_activated_CD8-positive__alpha-beta_memory_T_cell	ENCSR669NQZ	blood
stimulated_activated_CD8-positive__alpha-beta_memory_T_cell	ENCSR688DKY	blood
stimulated_activated_CD8-positive__alpha-beta_memory_T_cell	ENCSR688OIJ	blood
stimulated_activated_CD8-positive__alpha-beta_memory_T_cell	ENCSR735MJZ	blood
stimulated_activated_CD8-positive__alpha-beta_memory_T_cell	ENCSR749YCR	blood
stimulated_activated_CD8-positive__alpha-beta_memory_T_cell	ENCSR819EPD	blood
stimulated_activated_CD8-positive__alpha-beta_memory_T_cell	ENCSR832THJ	blood
stimulated_activated_CD8-positive__alpha-beta_memory_T_cell	ENCSR889YWJ	blood
stimulated_activated_CD8-positive__alpha-beta_memory_T_cell	ENCSR943BCO	blood
stimulated_activated_CD8-positive__alpha-beta_memory_T_cell	ENCSR960EVM	blood
stimulated_activated_effector_memory_CD8-positive__alpha-beta_T_cell	ENCSR133QIE	blood
stimulated_activated_effector_memory_CD8-positive__alpha-beta_T_cell	ENCSR917BSW	blood
stimulated_activated_naive_B_cell	ENCSR438LZG	blood
stimulated_activated_naive_CD8-positive__alpha-beta_T_cell	ENCSR114XWV	blood
stimulated_activated_naive_CD8-positive__alpha-beta_T_cell	ENCSR154NYM	blood
stimulated_activated_naive_CD8-positive__alpha-beta_T_cell	ENCSR208YDK	blood
T_follicular_helper_cell	ENCSR486KKY	blood
T-cell	ENCSR025EYJ	blood
T-cell	ENCSR040DGJ	blood
T-cell	ENCSR041PCL	blood
T-cell	ENCSR051CYH	blood
T-cell	ENCSR101RCL	blood
T-cell	ENCSR111LTT	blood
T-cell	ENCSR140KPO	blood
T-cell	ENCSR186NTL	blood
T-cell	ENCSR198UKY	blood
T-cell	ENCSR213WNV	blood
T-cell	ENCSR217PZP	blood
T-cell	ENCSR218FJD	blood
T-cell	ENCSR251INE	blood
T-cell	ENCSR270JQK	blood
T-cell	ENCSR283MZJ	blood
T-cell	ENCSR290NGL	blood
T-cell	ENCSR299BQG	blood
T-cell	ENCSR305WLF	blood
T-cell	ENCSR310ZGQ	blood
T-cell	ENCSR342OGI	blood
T-cell	ENCSR354SDH	blood
T-cell	ENCSR366YTD	blood
T-cell	ENCSR385XHV	blood
T-cell	ENCSR389IHS	blood
T-cell	ENCSR396ZIN	blood
T-cell	ENCSR410IYF	blood
T-cell	ENCSR414IHC	blood
T-cell	ENCSR419OAR	blood
T-cell	ENCSR420HOT	blood
T-cell	ENCSR442GKD	blood
T-cell	ENCSR457RVC	blood
T-cell	ENCSR467MSP	blood
T-cell	ENCSR473LSX	blood
T-cell	ENCSR496UER	blood
T-cell	ENCSR497NLU	blood
T-cell	ENCSR507XBY	blood
T-cell	ENCSR540VTN	blood
T-cell	ENCSR541PUY	blood
T-cell	ENCSR552TPH	blood
T-cell	ENCSR560MXA	blood
T-cell	ENCSR561ZLY	blood
T-cell	ENCSR581RSO	blood
T-cell	ENCSR597URK	blood
T-cell	ENCSR627QIA	blood
T-cell	ENCSR627UDJ	blood
T-cell	ENCSR628IRM	blood
T-cell	ENCSR630XDN	blood
T-cell	ENCSR631XIF	blood
T-cell	ENCSR635URJ	blood
T-cell	ENCSR642DZF	blood
T-cell	ENCSR715TMH	blood
T-cell	ENCSR784RMA	blood
T-cell	ENCSR785RIM	blood
T-cell	ENCSR788SKJ	blood
T-cell	ENCSR803JVQ	blood
T-cell	ENCSR815DWW	blood
T-cell	ENCSR837ZSS	blood
T-cell	ENCSR863LZT	blood
T-cell	ENCSR878ITC	blood
T-cell	ENCSR926SNI	blood
T-cell	ENCSR934IKS	blood
T-cell	ENCSR965JHW	blood
T-helper_1_cell	ENCSR000EIG	blood
T-helper_1_cell	ENCSR000EQC	blood
T-helper_1_cell	ENCSR000EQD	blood
T-helper_1_cell	ENCSR000EQE	blood
T-helper_1_cell	ENCSR035SZE	blood
T-helper_1_cell	ENCSR058ELM	blood
T-helper_1_cell	ENCSR260UJJ	blood
T-helper_1_cell	ENCSR384GGJ	blood
T-helper_1_cell	ENCSR453RFW	blood
T-helper_17_cell	ENCSR000EQF	blood
T-helper_17_cell	ENCSR139KYP	blood
T-helper_17_cell	ENCSR537TXP	blood
T-helper_17_cell	ENCSR623PVB	blood
T-helper_17_cell	ENCSR709YRE	blood
T-helper_17_cell	ENCSR731KDL	blood
T-helper_17_cell	ENCSR747RGR	blood
T-helper_2_cell	ENCSR000EQG	blood
T-helper_2_cell	ENCSR000EQH	blood
T-helper_2_cell	ENCSR000EQI	blood
T-helper_2_cell	ENCSR197ZNW	blood
T-helper_2_cell	ENCSR223XND	blood
T-helper_2_cell	ENCSR655LUX	blood
T-helper_2_cell	ENCSR869JYO	blood
T-helper_2_cell	ENCSR872IXQ	blood
T-helper_2_cell	ENCSR943KMD	blood
T-helper_22_cell	ENCSR944GPH	blood
T-helper_9_cell	ENCSR542GKI	blood
thoracic_aorta	ENCSR298SDT	endothelial
