## Supplementary material for "Perturbation-induced gene programs map the hidden regulatory architecture of complex diseases": Table 1

### Sheet: Table 1
Table 1. Perturb-seq datasets analyzed in PerturbScape.
Dataset (technology)	Reference	Cell type	Num. of expressed genes	Number of cells analyzed	Number of perturbations analyzed	Median no. of cells per perturbation	Mean (SD) no. of programs per perturbation
K562-GenomeWide (CRISPRi)	Replogle et al.	K562	8175	1801540	7991	202	61.1 (9.9)
K562-Essential (CRISPRi)	Replogle et al.	K562	8563	137498	414	268	121.9 (33.2)
Jurkat-Essential (CRISPRi)	Nadig et al.	Jurkat	8882	80082	184	271	132.2 (23.4)
HepG2-Essential (CRISPRi)	Nadig et al.	HepG2	9624	49394	255	136	118.4 (47.3)
Monocytes KD (CRISPRi)	Yao et al.	THP-1	10000	27601	193	112	109.9 (13.0)
Monocytes KO	Yao et al.	THP-1	10000	35090	193	135	115.3 (11.0)
T2D CRISPR KO - Day 3	Liu et al.	hPSC differentiation (DE)	10000	17901	32	450	88.3 (21.2)
T2D CRISPR KO - Day 7	Liu et al.	hPSC differentiation (PFG)	10000	17544	31	291	80.4 (20.8)
T2D CRISPR KO - Day 11	Liu et al.	hPSC differentiation (PP)	10000	10276	25	182	93.2 (30.9)
T2D CRISPR KO - Day 18	Liu et al.	hPSC differentiation (SC-Islet)	10000	24843	30	338	174.8 (38.4)
In vivo Cortex (CRISPR KO)	Zheng et al.	Developing mouse cortex	10000	11688	4	2118	184.5 (13.8)
TeloHAEC (CRISPRi)	Schnitzler et al.	TeloHAEC (human aortic endothelial cells)	10000	80329	577	114	64.6 (5.0)
Whole Brain in vivo (CRISPR KO) - L4/5 IT CTX Glut	PerturbAI - Shi et al.	Mouse brain (L4/5 IT cortical glutamatergic)	10000	181958	1277	129	130.1 (14.3)
Whole Brain in vivo (CRISPR KO) - Pvalb GABA	PerturbAI - Shi et al.	Mouse brain (Pvalb GABAergic)	10000	158623	1126	126	99.0 (9.1)
Whole Brain in vivo (CRISPR KO) - TH Prkcd Grin2c Glut	PerturbAI - Shi et al.	Mouse brain (thalamic glutamatergic)	10000	369194	1852	189	121.2 (17.4)
Whole Brain in vivo (CRISPR KO) - MB Glut	PerturbAI - Shi et al.	Mouse brain (midbrain glutamatergic)	10000	299963	1675	166	124.5 (16.7)
