## Supplementary material for "Perturbation-induced gene programs map the hidden regulatory architecture of complex diseases": Table 2

### Sheet: Table 1
Table 2. Examples of perturbation-trait-pathway triplets
Dataset (technology)	cell class	trait	perturbation	TRS	TRS p-value	pathways	pathway p-values	pathway q-value
K562-GenomeWide (CRISPRi)	K562	MCH	SIGLEC14	1.24895	0.00167917	CREB1 phosphorylation through the activation of Adenylate Cyclase	0.000280158	0.0772676
K562-GenomeWide (CRISPRi)	K562	RBC	MYL6B	0.924761	0.00217137	G beta:gamma signalling through PLC beta	4.48282e-05	0.0123098
HepG2-Essential (CRISPRi)	HepG2	Cholesterol	ATP6AP2	1.77495	0.0297098	Cholesterol biosynthesis	1.66903e-06	0.000599296
HepG2-Essential (CRISPRi)	HepG2	Alanine aminotransferase	HSPA5	1.05508	1.88667e-05	Plasma lipoprotein remodeling	0.000128115	0.027735
HepG2-Essential (CRISPRi)	HepG2	LDLC	RABGGTA	1.45099	0.0462346	Simvastatin Action Pathway (SMPDB)	2.76915e-11	1.61183e-09
Monocytes KD (CRISPRi)	THP-1	Primary biliary cirrhosis	CCR6	1.01607	0.00344766	Interferon Signaling	8.25106e-10	1.07099e-06
Monocytes KO	THP-1	Multiple sclerosis	STK4	1.41803	0.00115044	Cytokine Signaling in Immune system	0.000174315	0.0871324
T2D CRISPR KO - Day 18	hPSC differentiation (SC-Islet - all cells)	T2D	TLE3	0.295322	0.00245362	Maturity onset diabetes of the young (KEGG)	0.000338519	0.0133299
T2D CRISPR KO - Day 18	hPSC differentiation (SC-Islet - endocrine cells)	T2D	OTUD5	0.345504	0.0308905	Regulation of insulin secretion	0.000538454	0.0926972
T2D CRISPR KO - Day 18	hPSC differentiation (SC-Islet - non-endocrine cells)	T2D	FOXA1	0.423473	0.0156786	Insulin secretion (KEGG)	0.000580838	0.0356634
Whole Brain in vivo (CRISPR KO) - L4/5 IT CTX Glut	Mouse brain (L4/5 IT cortical glutamatergic)	Autism	Bin1	0.514531	0.00321243	Glutamate binding, activation of AMPA receptors and synaptic plasticity	0.000340201	0.0787226
Whole Brain in vivo (CRISPR KO) - Pvalb GABA	Mouse brain (Pvalb GABAergic)	Autism	Gad1	0.503106	0.0044959	Voltage gated Potassium channels	1.57946e-09	1.84955e-06
Whole Brain in vivo (CRISPR KO) - TH Prkcd Grin2c Glut	Mouse brain (thalamic glutamatergic)	Autism	Grin3a	0.525596	0.00564106	Negative regulation of NMDA receptor-mediated neuronal transmission	0.000591282	0.0481934
Whole Brain in vivo (CRISPR KO) - MB Glut	Mouse brain (midbrain glutamatergic)	Autism	Grin2d	0.920299	3.14984e-05	Unblocking of NMDA receptors, glutamate binding and activation	0.00341577	0.0268315
