## Supplementary material for "Perturbation-induced gene programs map the hidden regulatory architecture of complex diseases": Source Data: figure_2d_S2f_scatter_plot.txt

traitname	n	TRS	pvalue	neglog10p	ENR
Mean corpuscular hemoglobin	100	1.48114831097258	0.00025050370668811	3.60118584352016	26.738883739505
Mean corpuscular hemoglobin	100	2.01349296088502	2.30677781209998e-07	6.6369942345322	36.5446534743928
Mean corpuscular hemoglobin	100	1.1845056892018	1.76419843564979e-05	4.75345256735565	24.1628164419176
Mean corpuscular hemoglobin	100	1.74276820791489	0.000139872346897829	3.85426813809405	30.6880077514027
Mean corpuscular hemoglobin	100	1.39823276011463	2.0286230024702e-05	4.69279865437596	25.5576125940418
Mean corpuscular hemoglobin	100	1.30192997395404	0.00014163891668062	3.84881740358456	25.0564938922894
Mean corpuscular hemoglobin	100	2.01042434183268	1.72001130005484e-08	7.76446869987423	35.2813112084287
Mean corpuscular hemoglobin	100	1.54200490497364	1.97325739604848e-05	4.70481626072226	28.5138423144496
Mean corpuscular hemoglobin	100	1.24238943931835	2.76124806699585e-05	4.55889457514707	24.2187513481686
Mean corpuscular hemoglobin	100	1.26066336353485	0.0168982822856274	1.77215743927907	23.822851396417
Mean corpuscular hemoglobin	1000	2.46575822638598	0.000516650144289144	3.28680344498574	41.5451804713972
Mean corpuscular hemoglobin	1000	3.45886218871785	2.57971422001901e-12	11.5884284023868	59.4401450394273
Mean corpuscular hemoglobin	1000	2.59939547489258	0.000201867354726493	3.69493390794325	42.1799982282632
Mean corpuscular hemoglobin	1000	3.38192014112529	4.3214117097401e-05	4.3643743555933	56.4301521176964
Mean corpuscular hemoglobin	1000	3.54720492327584	1.19346754701155e-11	10.9231893859119	59.9551838231331
Mean corpuscular hemoglobin	1000	2.57607162512568	6.05476114157177e-05	4.21790298496411	43.5707606826456
Mean corpuscular hemoglobin	1000	3.13342828197943	5.10004261045083e-10	9.29242619539101	52.920783777522
Mean corpuscular hemoglobin	1000	3.56647251600295	1.13727371964245e-09	8.94413499650513	59.9679204240273
Mean corpuscular hemoglobin	1000	2.99829071535467	4.72111238991602e-11	10.3259556607127	49.9739092703537
Mean corpuscular hemoglobin	1000	2.93240434114247	8.83443546317864e-07	6.05382119749392	49.5461775869955
Mean corpuscular hemoglobin	1500	2.47056418765752	0.0016666798278151	2.7781478209087	42.6896288115085
Mean corpuscular hemoglobin	1500	3.50539975643302	2.08657535694101e-11	10.6805659260672	59.1432498952588
Mean corpuscular hemoglobin	1500	2.99425879746306	4.17403460950538e-06	5.37944395425118	47.3036505224578
Mean corpuscular hemoglobin	1500	3.3817503147937	4.72714667840712e-05	4.3254009217854	56.4605614049074
Mean corpuscular hemoglobin	1500	3.4644492434579	2.42159137187059e-09	8.61589913943985	57.7486447617469
Mean corpuscular hemoglobin	1500	3.2318043979505	9.899213351372e-06	5.00439931557742	53.2828001174174
Mean corpuscular hemoglobin	1500	3.88564228314723	5.42899059041702e-14	13.2652809110674	64.5656750043277
Mean corpuscular hemoglobin	1500	3.71286961293753	5.3179682879545e-14	13.2742542567764	63.3424009625686
Mean corpuscular hemoglobin	1500	3.27530507475523	5.80672177008523e-11	10.2360689827512	54.067664246432
Mean corpuscular hemoglobin	1500	3.43955444298074	2.70390271284171e-07	6.5680089384834	57.4768326437678
Mean corpuscular hemoglobin	2000	3.03826391351011	1.06837871882703e-11	10.9712747713321	53.1363823174417
Mean corpuscular hemoglobin	2000	3.91488664801406	9.54791801177635e-15	14.0200913189474	64.9380024514713
Mean corpuscular hemoglobin	2000	2.91188052230622	3.84249413398763e-08	7.41538678682854	49.7069785598687
Mean corpuscular hemoglobin	2000	3.21462005025776	3.16602614836015e-06	5.49948550260012	52.8378407270475
Mean corpuscular hemoglobin	2000	2.46325022693717	7.32711467055225e-08	7.13506701162759	45.1802191655208
Mean corpuscular hemoglobin	2000	3.65546900223088	2.20012896789967e-12	11.6575518608116	59.2298835986469
Mean corpuscular hemoglobin	2000	3.29773408190496	1.1360764551327e-09	8.94459244069811	53.3009628542654
Mean corpuscular hemoglobin	2000	4.19599112376046	9.99200722162641e-16	15.0003472607517	73.4235220365143
Mean corpuscular hemoglobin	2000	4.15259250028706	1.07136521876328e-13	12.9700624568472	68.56904648481
Mean corpuscular hemoglobin	2000	3.79639100265055	5.32907051820075e-15	14.2733485328154	62.2415290439207
Mean corpuscular hemoglobin	250	1.49455147679115	0.00029207810178622	3.53450100252631	26.7135436851855
Mean corpuscular hemoglobin	250	2.48748566219098	7.11660874674891e-09	8.14772690993516	41.5506607446588
Mean corpuscular hemoglobin	250	2.16944792013969	4.1438515729908e-08	7.38259580880952	38.2334887780912
Mean corpuscular hemoglobin	250	1.95027768384502	0.000165661569036635	3.78077822960799	35.1462338148173
Mean corpuscular hemoglobin	250	2.72171188518362	1.29863675368824e-10	9.88651230999698	46.2521540551045
Mean corpuscular hemoglobin	250	1.75274250900297	0.000168101292661982	3.77442894691861	31.5417385266673
Mean corpuscular hemoglobin	250	2.1304468445104	1.03200809742354e-06	5.98631689509973	36.5764722374217
Mean corpuscular hemoglobin	250	2.21837322527912	2.14803403952857e-08	7.66795884072747	38.6401794009964
Mean corpuscular hemoglobin	250	2.07799250174928	1.10852172696685e-06	5.95525579031734	35.6918415958898
Mean corpuscular hemoglobin	250	1.95917872799778	2.32257171982608e-05	4.63403086633592	33.794298692125
Mean corpuscular hemoglobin	500	2.17966103981045	0.00159894522973969	2.79616641231956	38.1538096846944
Mean corpuscular hemoglobin	500	2.74977311263911	9.84510251100801e-11	10.0067797574605	46.7350828908657
Mean corpuscular hemoglobin	500	2.35369149569263	3.73997213595212e-05	4.42713163342714	41.0048927431257
Mean corpuscular hemoglobin	500	2.57777963654876	0.000199596173154126	3.69984778967179	44.9411314467031
Mean corpuscular hemoglobin	500	2.97561191047906	6.54787335463425e-12	11.1838997290639	49.748730945775
Mean corpuscular hemoglobin	500	2.31450532057606	0.000179614459653088	3.74565870388938	41.0038300733002
Mean corpuscular hemoglobin	500	2.96317985290092	1.15955578472438e-10	9.93570835317934	49.4479805546282
Mean corpuscular hemoglobin	500	3.34115604264883	1.72754810456865e-10	9.76256985060624	59.8454298702095
Mean corpuscular hemoglobin	500	2.24485872257884	1.83966619715648e-10	9.7352609714928	39.058100546059
Mean corpuscular hemoglobin	500	2.3804020964504	7.48773796299673e-08	7.12564936234899	40.327433258871
Mean corpuscular hemoglobin	PoPS	1.43281291012251	0.00104795938345903	2.97965554930024	24.2353714081705
Mean corpuscular hemoglobin	TRS(ALL)	4.401517526545	3.38173933300823e-13	12.470859871191	70.3782970281667
Mean corpuscular hemoglobin	TRS(Essential)	3.07825778397342	3.75482857695175e-07	6.42540988549958	50.4089483082803
Red blood cell count	100	1.16552570404343	0.00230307883028347	2.63769119665531	22.0398767540788
Red blood cell count	100	1.01192952548124	3.71142615507303e-06	5.43045917602827	21.2389459521175
Red blood cell count	100	0.727619406366517	0.000141957298859907	3.84784227292967	15.9693658412275
Red blood cell count	100	1.02244265534631	0.000178885786662253	3.74742416485116	19.7898265402081
Red blood cell count	100	1.24120130868395	0.000122272479873176	3.91267127954698	23.5341097127159
Red blood cell count	100	0.775804256179484	0.00166772724647168	2.7778749759035	17.039072903043
Red blood cell count	100	1.04450727649361	0.00142357840250285	2.84661860941853	20.2922761023648
Red blood cell count	100	0.69313630808904	6.04393355640997e-06	5.21868031869488	15.0879985521666
Red blood cell count	100	1.37516714923903	0.000213922219468476	3.6697441042018	24.8167142300789
Red blood cell count	100	0.895977442247489	4.45739961675296e-05	4.35091842860828	18.7368195100881
Red blood cell count	1000	1.77693659502651	3.78067660511405e-08	7.42243047011728	30.1982340805938
Red blood cell count	1000	1.72612699555998	4.1819702367718e-07	6.37861906239634	30.3646122420427
Red blood cell count	1000	1.53198017349591	1.33775505984923e-05	4.87362339769967	28.0549584322451
Red blood cell count	1000	1.61342096666668	1.34137145835211e-12	11.8724509387976	29.6904712247796
Red blood cell count	1000	1.29365471667013	0.000100053221397278	3.99976892389394	25.2793619525787
Red blood cell count	1000	2.04045739089844	3.49347382133658e-07	6.45674250682259	36.7626092399211
Red blood cell count	1000	2.02134464368875	8.06950472109769e-07	6.09315311998612	33.9776312787076
Red blood cell count	1000	1.615464797889	3.30130611403412e-07	6.48131420379085	28.1596307592101
Red blood cell count	1000	1.71408901738658	6.98983955937926e-07	6.1555327926772	29.711524634403
Red blood cell count	1000	1.99667986964935	6.00951468587851e-08	7.22116059917119	34.2728894935257
Red blood cell count	1500	1.80857652085823	3.880258792055e-08	7.41113930837141	30.7312660685719
Red blood cell count	1500	1.99123264593717	5.77171975768564e-08	7.23869476396894	34.3788030567566
Red blood cell count	1500	2.14738405226942	1.92794530229357e-07	6.71490529162045	37.3155150988695
Red blood cell count	1500	1.91066727929193	2.59955651449317e-08	7.58510073654326	31.9581508778426
Red blood cell count	1500	1.78045625366869	2.06979840455812e-06	5.68407195215253	31.2065907291661
Red blood cell count	1500	1.87306779526848	1.20823212235166e-06	5.91784962219485	33.9458664129193
Red blood cell count	1500	1.95263274788662	1.40618704458362e-08	7.85195690760374	33.0223048396266
Red blood cell count	1500	1.71528027407889	1.53482168119279e-06	5.81394207450116	29.3517618346237
Red blood cell count	1500	2.11015324769098	1.57624024943459e-10	9.80237758694057	36.3755568800444
Red blood cell count	1500	2.45912807414849	2.29117780303767e-09	8.63994120680282	43.189224928093
Red blood cell count	2000	1.72121980462046	7.72333201060071e-07	6.11219529530891	29.9608454757373
Red blood cell count	2000	1.93375538007391	2.46197534470305e-07	6.60871630059765	33.9689909581974
Red blood cell count	2000	2.05675681184816	2.8596857881702e-08	7.54368168294104	35.316362406627
Red blood cell count	2000	2.09222945435967	4.51222081920832e-09	8.34560965498725	34.6854147934283
Red blood cell count	2000	1.78870724167232	3.56504483323139e-06	5.44793500418447	31.5171122951257
Red blood cell count	2000	1.62774959387342	2.15810337567124e-06	5.66592775594213	28.405913519107
Red blood cell count	2000	2.40127578225494	2.73053851973515e-07	6.56375169248847	39.4340883955399
Red blood cell count	2000	2.04680221699724	3.73032230338577e-06	5.42825364311496	33.3616972432088
Red blood cell count	2000	1.246897496877	6.37852455187549e-07	6.19527976847068	24.831445105987
Red blood cell count	2000	2.70481079091481	8.58276533177715e-08	7.06637276170408	45.7883232982207
Red blood cell count	250	0.999424517472433	0.00139056899645618	2.8568074576903	19.6066365401677
Red blood cell count	250	1.44374546680243	1.79823206106766e-05	4.7451542634716	27.2384545977122
Red blood cell count	250	1.57643348518281	0.000105983307577495	3.97476253094134	28.1855714235124
Red blood cell count	250	0.997680322475505	0.0107201987661795	1.96979716219412	19.7340518637211
Red blood cell count	250	1.51264125005234	5.90505909816574e-05	4.22877575158496	28.1911013699781
Red blood cell count	250	1.29587006437995	7.67302374821144e-05	4.11503345764428	25.3091796544204
Red blood cell count	250	1.40360487748684	0.000127643484197693	3.89400134967455	25.855040428203
Red blood cell count	250	1.48444524958598	2.06423116380083e-05	4.68524166967001	27.3390440478828
Red blood cell count	250	1.66757200657308	1.46324633735206e-05	4.83468255429376	28.875071969474
Red blood cell count	250	1.48050611093309	0.000109902059750921	3.95899416808537	28.1223078209905
Red blood cell count	500	1.29155644013185	8.21925313514438e-05	4.0851676440198	24.5859935297237
Red blood cell count	500	1.77306835022684	1.60215685455212e-05	4.79529496781998	33.0294864998774
Red blood cell count	500	1.48409338423749	7.2274569534736e-06	5.14101448629508	26.7892343544571
Red blood cell count	500	1.25733754646083	0.0291836438654027	1.53486048311299	24.7985035148885
Red blood cell count	500	1.41911852751897	1.66300471460268e-06	5.77910651955798	25.5993960596407
Red blood cell count	500	2.08371658277885	1.13754243247222e-07	6.9440323943677	37.517250189192
Red blood cell count	500	1.7375440139155	1.21926672227435e-05	4.9139012793356	30.7463713157421
Red blood cell count	500	1.99846396964013	3.26103550829515e-08	7.48664447228491	35.1441668932224
Red blood cell count	500	1.55430518610083	3.10242208512168e-06	5.50829911665489	28.2995665769541
Red blood cell count	500	2.07339422183422	5.05277764073497e-09	8.29646981348286	36.044328629208
Red blood cell count	PoPS	0.884022744850555	0.00111258843728979	2.95366545782979	16.1106592333512
Red blood cell count	TRS(ALL)	2.63587682619185	2.94155033664367e-10	9.53142371544259	42.9237301028876
Red blood cell count	TRS(Essential)	1.57146393432843	7.33584040850666e-05	4.13455012532861	28.1707918067635
