## Supplementary material for "Perturbation-induced gene programs map the hidden regulatory architecture of complex diseases": Source Data: figure_2f_barplot.txt

trait	metric	m	se
MCH	TRS	1.61561488151592	0.0138456584252389
MCH	PoPS (matched)	1.626457934412	0.0139385823072875
MCH	MetaProg(ALL)	1.71320235758064	0.0146819733636762
RBC	TRS	1.55638108841198	0.012775869366456
RBC	PoPS (matched)	1.72931232045776	0.0141954104071733
RBC	MetaProg(ALL)	1.7185041184549	0.0141066890921285
