## Supplementary material for "Perturbation-induced gene programs map the hidden regulatory architecture of complex diseases": Source Data: figure_S2c_density_plot_2.txt

gene	n_perturbations	trait
ENSG00000001631	517	MCH
ENSG00000004487	1474	MCH
ENSG00000004700	566	MCH
ENSG00000005249	1340	MCH
ENSG00000007392	740	MCH
ENSG00000007968	809	MCH
ENSG00000008083	679	MCH
ENSG00000009954	694	MCH
ENSG00000011021	668	MCH
ENSG00000012061	584	MCH
ENSG00000014138	508	MCH
ENSG00000022840	686	MCH
ENSG00000025708	537	MCH
ENSG00000025800	912	MCH
ENSG00000032219	551	MCH
ENSG00000048392	492	MCH
ENSG00000048405	560	MCH
ENSG00000055917	934	MCH
ENSG00000058063	1065	MCH
ENSG00000060339	846	MCH
ENSG00000061273	643	MCH
ENSG00000064932	552	MCH
ENSG00000066336	623	MCH
ENSG00000067955	578	MCH
ENSG00000068650	742	MCH
ENSG00000068831	452	MCH
ENSG00000068903	545	MCH
ENSG00000069849	736	MCH
ENSG00000070756	1408	MCH
ENSG00000071189	501	MCH
ENSG00000072134	586	MCH
ENSG00000072274	2212	MCH
ENSG00000072958	497	MCH
ENSG00000073969	755	MCH
ENSG00000074071	729	MCH
ENSG00000074603	646	MCH
ENSG00000074696	543	MCH
ENSG00000075413	776	MCH
ENSG00000075539	754	MCH
ENSG00000075618	632	MCH
ENSG00000075624	1252	MCH
ENSG00000077454	654	MCH
ENSG00000077458	556	MCH
ENSG00000078177	1037	MCH
ENSG00000079313	660	MCH
ENSG00000080345	1962	MCH
ENSG00000080839	579	MCH
ENSG00000081189	644	MCH
ENSG00000081320	877	MCH
ENSG00000081760	612	MCH
ENSG00000082258	867	MCH
ENSG00000082641	789	MCH
ENSG00000084207	2002	MCH
ENSG00000084733	1415	MCH
ENSG00000084754	1894	MCH
ENSG00000086015	734	MCH
ENSG00000086232	1011	MCH
ENSG00000086504	578	MCH
ENSG00000086506	587	MCH
ENSG00000087087	481	MCH
ENSG00000087152	547	MCH
ENSG00000088038	511	MCH
ENSG00000089234	626	MCH
ENSG00000089280	1813	MCH
ENSG00000089876	573	MCH
ENSG00000090316	534	MCH
ENSG00000090447	482	MCH
ENSG00000090621	718	MCH
ENSG00000091542	685	MCH
ENSG00000092148	1122	MCH
ENSG00000093000	673	MCH
ENSG00000094914	537	MCH
ENSG00000095066	585	MCH
ENSG00000096063	454	MCH
ENSG00000096384	954	MCH
ENSG00000099381	595	MCH
ENSG00000099995	455	MCH
ENSG00000100030	1311	MCH
ENSG00000100201	1710	MCH
ENSG00000100216	395	MCH
ENSG00000100221	621	MCH
ENSG00000100225	548	MCH
ENSG00000100243	542	MCH
ENSG00000100258	505	MCH
ENSG00000100345	903	MCH
ENSG00000100347	437	MCH
ENSG00000100350	465	MCH
ENSG00000100354	1078	MCH
ENSG00000100478	548	MCH
ENSG00000100578	584	MCH
ENSG00000100865	391	MCH
ENSG00000100982	552	MCH
ENSG00000101057	965	MCH
ENSG00000101146	537	MCH
ENSG00000101236	766	MCH
ENSG00000101246	535	MCH
ENSG00000101346	513	MCH
ENSG00000101367	710	MCH
ENSG00000101391	520	MCH
ENSG00000101544	528	MCH
ENSG00000101639	617	MCH
ENSG00000102898	577	MCH
ENSG00000103061	643	MCH
ENSG00000103126	640	MCH
ENSG00000103148	672	MCH
ENSG00000103202	776	MCH
ENSG00000103257	628	MCH
ENSG00000103335	801	MCH
ENSG00000103510	574	MCH
ENSG00000103549	686	MCH
ENSG00000103769	524	MCH
ENSG00000104472	590	MCH
ENSG00000104517	880	MCH
ENSG00000104626	450	MCH
ENSG00000104774	566	MCH
ENSG00000104903	661	MCH
ENSG00000105186	569	MCH
ENSG00000105229	519	MCH
ENSG00000105321	552	MCH
ENSG00000105613	482	MCH
ENSG00000105656	535	MCH
ENSG00000105698	557	MCH
ENSG00000105699	557	MCH
ENSG00000105701	677	MCH
ENSG00000105856	550	MCH
ENSG00000106070	433	MCH
ENSG00000106246	493	MCH
ENSG00000106258	804	MCH
ENSG00000106261	715	MCH
ENSG00000106400	391	MCH
ENSG00000106462	618	MCH
ENSG00000106605	532	MCH
ENSG00000106628	405	MCH
ENSG00000106868	668	MCH
ENSG00000107099	603	MCH
ENSG00000107185	552	MCH
ENSG00000107614	563	MCH
ENSG00000107874	524	MCH
ENSG00000107929	613	MCH
ENSG00000107949	544	MCH
ENSG00000108256	1210	MCH
ENSG00000108312	1076	MCH
ENSG00000108523	650	MCH
ENSG00000108946	708	MCH
ENSG00000109787	655	MCH
ENSG00000109790	575	MCH
ENSG00000110046	686	MCH
ENSG00000110075	516	MCH
ENSG00000110321	1460	MCH
ENSG00000110801	572	MCH
ENSG00000110931	514	MCH
ENSG00000111206	756	MCH
ENSG00000111252	640	MCH
ENSG00000111300	582	MCH
ENSG00000111581	850	MCH
ENSG00000111596	696	MCH
ENSG00000111737	603	MCH
ENSG00000111786	1255	MCH
ENSG00000111802	422	MCH
ENSG00000112062	501	MCH
ENSG00000112081	620	MCH
ENSG00000112159	750	MCH
ENSG00000112339	653	MCH
ENSG00000112357	405	MCH
ENSG00000112576	760	MCH
ENSG00000112759	571	MCH
ENSG00000112787	506	MCH
ENSG00000113742	952	MCH
ENSG00000114030	644	MCH
ENSG00000114127	755	MCH
ENSG00000114796	902	MCH
ENSG00000115216	789	MCH
ENSG00000115239	654	MCH
ENSG00000115415	992	MCH
ENSG00000115524	2591	MCH
ENSG00000115816	982	MCH
ENSG00000116678	637	MCH
ENSG00000117523	1826	MCH
ENSG00000117676	645	MCH
ENSG00000117713	1115	MCH
ENSG00000117859	806	MCH
ENSG00000118513	788	MCH
ENSG00000118689	500	MCH
ENSG00000118900	666	MCH
ENSG00000119689	516	MCH
ENSG00000119707	680	MCH
ENSG00000119711	578	MCH
ENSG00000119725	541	MCH
ENSG00000120158	463	MCH
ENSG00000120688	553	MCH
ENSG00000120690	792	MCH
ENSG00000120705	1021	MCH
ENSG00000120738	891	MCH
ENSG00000122386	589	MCH
ENSG00000122483	742	MCH
ENSG00000123395	612	MCH
ENSG00000123405	822	MCH
ENSG00000123416	2995	MCH
ENSG00000123908	618	MCH
ENSG00000124098	1054	MCH
ENSG00000124733	408	MCH
ENSG00000125149	549	MCH
ENSG00000125503	525	MCH
ENSG00000125686	911	MCH
ENSG00000125952	599	MCH
ENSG00000125968	773	MCH
ENSG00000126705	686	MCH
ENSG00000126934	520	MCH
ENSG00000127483	1716	MCH
ENSG00000127586	510	MCH
ENSG00000127603	2223	MCH
ENSG00000128294	557	MCH
ENSG00000128309	378	MCH
ENSG00000128311	486	MCH
ENSG00000129173	520	MCH
ENSG00000129347	552	MCH
ENSG00000129991	850	MCH
ENSG00000129993	832	MCH
ENSG00000130203	1551	MCH
ENSG00000130656	1444	MCH
ENSG00000130775	631	MCH
ENSG00000131462	733	MCH
ENSG00000131748	591	MCH
ENSG00000132323	775	MCH
ENSG00000132819	620	MCH
ENSG00000133059	775	MCH
ENSG00000133884	641	MCH
ENSG00000133961	643	MCH
ENSG00000134046	447	MCH
ENSG00000135363	846	MCH
ENSG00000135387	1238	MCH
ENSG00000135476	627	MCH
ENSG00000135535	695	MCH
ENSG00000135679	728	MCH
ENSG00000135763	491	MCH
ENSG00000135899	698	MCH
ENSG00000135912	687	MCH
ENSG00000135913	841	MCH
ENSG00000136111	580	MCH
ENSG00000136169	501	MCH
ENSG00000136280	578	MCH
ENSG00000136381	611	MCH
ENSG00000136492	815	MCH
ENSG00000136938	1484	MCH
ENSG00000137073	616	MCH
ENSG00000137145	616	MCH
ENSG00000137198	723	MCH
ENSG00000137413	469	MCH
ENSG00000138081	840	MCH
ENSG00000138386	727	MCH
ENSG00000138398	1272	MCH
ENSG00000138449	1139	MCH
ENSG00000138629	450	MCH
ENSG00000138756	1125	MCH
ENSG00000139083	607	MCH
ENSG00000139718	624	MCH
ENSG00000139842	516	MCH
ENSG00000140153	625	MCH
ENSG00000140474	565	MCH
ENSG00000140632	884	MCH
ENSG00000140694	599	MCH
ENSG00000140995	589	MCH
ENSG00000141084	670	MCH
ENSG00000141219	601	MCH
ENSG00000141367	1905	MCH
ENSG00000141524	866	MCH
ENSG00000141867	689	MCH
ENSG00000141994	423	MCH
ENSG00000142731	655	MCH
ENSG00000143224	774	MCH
ENSG00000143382	863	MCH
ENSG00000143437	771	MCH
ENSG00000143515	613	MCH
ENSG00000143549	1618	MCH
ENSG00000143569	685	MCH
ENSG00000143815	1556	MCH
ENSG00000143889	743	MCH
ENSG00000145332	555	MCH
ENSG00000145675	509	MCH
ENSG00000145703	1260	MCH
ENSG00000145730	535	MCH
ENSG00000145916	567	MCH
ENSG00000146676	564	MCH
ENSG00000146830	529	MCH
ENSG00000146833	537	MCH
ENSG00000147454	1660	MCH
ENSG00000148396	594	MCH
ENSG00000149187	627	MCH
ENSG00000149218	584	MCH
ENSG00000149308	519	MCH
ENSG00000149311	705	MCH
ENSG00000149485	1146	MCH
ENSG00000150403	649	MCH
ENSG00000151090	722	MCH
ENSG00000152240	457	MCH
ENSG00000152332	933	MCH
ENSG00000152518	998	MCH
ENSG00000153179	501	MCH
ENSG00000153560	522	MCH
ENSG00000153561	723	MCH
ENSG00000154803	661	MCH
ENSG00000154822	587	MCH
ENSG00000155189	560	MCH
ENSG00000155506	1041	MCH
ENSG00000155508	500	MCH
ENSG00000155561	529	MCH
ENSG00000155903	580	MCH
ENSG00000156381	658	MCH
ENSG00000156502	443	MCH
ENSG00000156515	821	MCH
ENSG00000156603	550	MCH
ENSG00000157404	627	MCH
ENSG00000157954	545	MCH
ENSG00000158195	1163	MCH
ENSG00000158717	559	MCH
ENSG00000158769	863	MCH
ENSG00000158805	609	MCH
ENSG00000158869	939	MCH
ENSG00000159140	1264	MCH
ENSG00000159202	732	MCH
ENSG00000159216	674	MCH
ENSG00000159388	1386	MCH
ENSG00000159592	690	MCH
ENSG00000159596	653	MCH
ENSG00000159720	710	MCH
ENSG00000160075	671	MCH
ENSG00000160208	466	MCH
ENSG00000160294	521	MCH
ENSG00000160305	588	MCH
ENSG00000160439	445	MCH
ENSG00000160551	857	MCH
ENSG00000160606	568	MCH
ENSG00000160633	750	MCH
ENSG00000160710	862	MCH
ENSG00000160714	747	MCH
ENSG00000160888	720	MCH
ENSG00000161203	1022	MCH
ENSG00000161217	565	MCH
ENSG00000161692	777	MCH
ENSG00000162222	549	MCH
ENSG00000162337	478	MCH
ENSG00000162367	745	MCH
ENSG00000162368	658	MCH
ENSG00000162599	1003	MCH
ENSG00000162775	763	MCH
ENSG00000162889	818	MCH
ENSG00000162971	595	MCH
ENSG00000163291	577	MCH
ENSG00000163320	646	MCH
ENSG00000164442	497	MCH
ENSG00000164889	441	MCH
ENSG00000164978	425	MCH
ENSG00000165280	652	MCH
ENSG00000165392	482	MCH
ENSG00000165417	627	MCH
ENSG00000165702	554	MCH
ENSG00000165821	492	MCH
ENSG00000165912	401	MCH
ENSG00000166263	492	MCH
ENSG00000166272	680	MCH
ENSG00000166398	624	MCH
ENSG00000166454	572	MCH
ENSG00000166526	495	MCH
ENSG00000167258	1222	MCH
ENSG00000167325	694	MCH
ENSG00000167460	768	MCH
ENSG00000167461	518	MCH
ENSG00000167522	1389	MCH
ENSG00000167799	472	MCH
ENSG00000167815	902	MCH
ENSG00000167978	2464	MCH
ENSG00000167996	1662	MCH
ENSG00000168411	608	MCH
ENSG00000168591	649	MCH
ENSG00000169118	603	MCH
ENSG00000169217	680	MCH
ENSG00000169221	605	MCH
ENSG00000169398	528	MCH
ENSG00000169554	1438	MCH
ENSG00000169635	981	MCH
ENSG00000169696	611	MCH
ENSG00000169925	608	MCH
ENSG00000169946	521	MCH
ENSG00000170180	1288	MCH
ENSG00000170638	482	MCH
ENSG00000170653	644	MCH
ENSG00000170776	726	MCH
ENSG00000170852	508	MCH
ENSG00000171206	653	MCH
ENSG00000171223	836	MCH
ENSG00000171552	758	MCH
ENSG00000171792	548	MCH
ENSG00000171862	569	MCH
ENSG00000171940	683	MCH
ENSG00000172171	645	MCH
ENSG00000172500	425	MCH
ENSG00000172613	475	MCH
ENSG00000172663	619	MCH
ENSG00000172667	658	MCH
ENSG00000172922	688	MCH
ENSG00000172932	581	MCH
ENSG00000173113	466	MCH
ENSG00000173120	633	MCH
ENSG00000173153	478	MCH
ENSG00000173163	679	MCH
ENSG00000173327	528	MCH
ENSG00000173442	707	MCH
ENSG00000173511	482	MCH
ENSG00000173575	932	MCH
ENSG00000173598	736	MCH
ENSG00000173786	544	MCH
ENSG00000173960	795	MCH
ENSG00000174080	490	MCH
ENSG00000174106	615	MCH
ENSG00000174197	651	MCH
ENSG00000174485	793	MCH
ENSG00000174547	411	MCH
ENSG00000174574	1036	MCH
ENSG00000175054	544	MCH
ENSG00000175164	666	MCH
ENSG00000175938	981	MCH
ENSG00000176208	988	MCH
ENSG00000176715	678	MCH
ENSG00000177000	844	MCH
ENSG00000177565	866	MCH
ENSG00000177951	475	MCH
ENSG00000178035	608	MCH
ENSG00000178149	517	MCH
ENSG00000178188	582	MCH
ENSG00000178209	584	MCH
ENSG00000178719	610	MCH
ENSG00000179163	741	MCH
ENSG00000179218	936	MCH
ENSG00000179295	1098	MCH
ENSG00000179632	415	MCH
ENSG00000179833	825	MCH
ENSG00000179988	568	MCH
ENSG00000181104	459	MCH
ENSG00000181222	949	MCH
ENSG00000181827	555	MCH
ENSG00000182810	520	MCH
ENSG00000183032	501	MCH
ENSG00000183255	920	MCH
ENSG00000183726	683	MCH
ENSG00000184007	1452	MCH
ENSG00000184076	532	MCH
ENSG00000184203	626	MCH
ENSG00000184575	884	MCH
ENSG00000184730	722	MCH
ENSG00000184787	629	MCH
ENSG00000184900	731	MCH
ENSG00000185219	781	MCH
ENSG00000185324	662	MCH
ENSG00000185591	748	MCH
ENSG00000186591	711	MCH
ENSG00000186635	491	MCH
ENSG00000186652	830	MCH
ENSG00000186660	674	MCH
ENSG00000187051	467	MCH
ENSG00000187266	678	MCH
ENSG00000187699	956	MCH
ENSG00000187736	645	MCH
ENSG00000188130	443	MCH
ENSG00000188994	553	MCH
ENSG00000196262	900	MCH
ENSG00000196365	505	MCH
ENSG00000196367	473	MCH
ENSG00000196396	742	MCH
ENSG00000196505	634	MCH
ENSG00000196547	638	MCH
ENSG00000196565	1760	MCH
ENSG00000197102	870	MCH
ENSG00000197183	734	MCH
ENSG00000197217	507	MCH
ENSG00000197324	700	MCH
ENSG00000197530	705	MCH
ENSG00000198056	813	MCH
ENSG00000198176	587	MCH
ENSG00000198189	529	MCH
ENSG00000198399	762	MCH
ENSG00000198561	644	MCH
ENSG00000198604	739	MCH
ENSG00000198646	584	MCH
ENSG00000198728	675	MCH
ENSG00000198742	456	MCH
ENSG00000198830	1359	MCH
ENSG00000198909	697	MCH
ENSG00000204084	698	MCH
ENSG00000204138	857	MCH
ENSG00000204217	769	MCH
ENSG00000211584	662	MCH
ENSG00000213551	850	MCH
ENSG00000213625	840	MCH
ENSG00000214706	566	MCH
ENSG00000215271	634	MCH
ENSG00000215305	566	MCH
ENSG00000241685	464	MCH
ENSG00000266412	950	MCH
ENSG00000277161	519	MCH
ENSG00000284194	468	MCH
ENSG00000003402	1191	RBC
ENSG00000005187	1061	RBC
ENSG000000073921	621	RBC
ENSG000000079681	854	RBC
ENSG00000008710	612	RBC
ENSG00000008838	580	RBC
ENSG00000011304	633	RBC
ENSG000000120611	732	RBC
ENSG000000141381	577	RBC
ENSG000000257081	731	RBC
ENSG000000258001	972	RBC
ENSG00000029725	476	RBC
ENSG000000322191	605	RBC
ENSG00000033327	741	RBC
ENSG00000038358	471	RBC
ENSG000000483921	539	RBC
ENSG00000048991	625	RBC
ENSG00000049618	697	RBC
ENSG00000062485	511	RBC
ENSG00000062716	617	RBC
ENSG00000063245	757	RBC
ENSG00000063978	562	RBC
ENSG00000064012	881	RBC
ENSG00000065054	498	RBC
ENSG00000065243	789	RBC
ENSG00000065526	973	RBC
ENSG00000066135	922	RBC
ENSG000000663361	887	RBC
ENSG00000067225	786	RBC
ENSG000000686501	775	RBC
ENSG00000071575	751	RBC
ENSG00000072310	645	RBC
ENSG00000073417	609	RBC
ENSG00000073921	684	RBC
ENSG000000739691	582	RBC
ENSG000000746031	706	RBC
ENSG000000746961	435	RBC
ENSG000000754131	856	RBC
ENSG00000075975	465	RBC
ENSG00000077312	520	RBC
ENSG000000774541	818	RBC
ENSG00000079387	511	RBC
ENSG00000080546	583	RBC
ENSG00000080603	560	RBC
ENSG00000080815	736	RBC
ENSG000000811891	591	RBC
ENSG000000822581	859	RBC
ENSG000000826411	674	RBC
ENSG000000842071	1750	RBC
ENSG00000085274	630	RBC
ENSG00000085276	547	RBC
ENSG000000860151	725	RBC
ENSG00000086062	718	RBC
ENSG00000086200	417	RBC
ENSG000000865041	475	RBC
ENSG000000870871	463	RBC
ENSG000000880381	676	RBC
ENSG00000088387	639	RBC
ENSG00000088448	1130	RBC
ENSG00000089177	553	RBC
ENSG000000892341	577	RBC
ENSG00000090006	854	RBC
ENSG00000090581	610	RBC
ENSG000000906211	703	RBC
ENSG00000091732	538	RBC
ENSG00000092068	1239	RBC
ENSG00000092445	481	RBC
ENSG00000092847	826	RBC
ENSG00000092929	564	RBC
ENSG00000094916	1049	RBC
ENSG00000095380	497	RBC
ENSG00000096070	728	RBC
ENSG00000099331	737	RBC
ENSG000000993811	552	RBC
ENSG000000999951	544	RBC
ENSG000001000301	785	RBC
ENSG00000100034	771	RBC
ENSG00000100129	839	RBC
ENSG000001002251	645	RBC
ENSG000001002581	730	RBC
ENSG00000100325	619	RBC
ENSG000001003541	1185	RBC
ENSG00000101152	596	RBC
ENSG00000101158	542	RBC
ENSG000001012461	565	RBC
ENSG000001013461	574	RBC
ENSG00000101745	805	RBC
ENSG00000102763	516	RBC
ENSG000001028981	473	RBC
ENSG00000102901	486	RBC
ENSG00000102908	888	RBC
ENSG00000102967	379	RBC
ENSG00000102974	574	RBC
ENSG00000102977	443	RBC
ENSG00000103064	471	RBC
ENSG000001031261	600	RBC
ENSG00000103187	698	RBC
ENSG000001033351	573	RBC
ENSG00000103381	603	RBC
ENSG00000103502	514	RBC
ENSG00000103653	465	RBC
ENSG00000103932	552	RBC
ENSG00000103994	629	RBC
ENSG000001044721	468	RBC
ENSG000001045171	594	RBC
ENSG00000104765	1002	RBC
ENSG000001047741	762	RBC
ENSG00000104885	798	RBC
ENSG00000104983	638	RBC
ENSG000001052291	756	RBC
ENSG000001056131	661	RBC
ENSG000001056991	808	RBC
ENSG00000105726	644	RBC
ENSG00000105771	659	RBC
ENSG000001060701	576	RBC
ENSG000001062461	560	RBC
ENSG000001062581	986	RBC
ENSG000001062611	873	RBC
ENSG00000106330	573	RBC
ENSG000001068681	744	RBC
ENSG000001079491	522	RBC
ENSG00000108439	492	RBC
ENSG00000108443	498	RBC
ENSG00000108465	616	RBC
ENSG00000108510	704	RBC
ENSG000001085231	732	RBC
ENSG00000108587	576	RBC
ENSG00000108592	454	RBC
ENSG00000108840	776	RBC
ENSG00000108953	533	RBC
ENSG00000109111	624	RBC
ENSG00000109118	626	RBC
ENSG00000109320	664	RBC
ENSG000001097871	650	RBC
ENSG00000110367	660	RBC
ENSG00000110696	423	RBC
ENSG00000110917	419	RBC
ENSG00000111229	651	RBC
ENSG00000111237	595	RBC
ENSG000001112521	599	RBC
ENSG00000111275	603	RBC
ENSG000001113001	468	RBC
ENSG00000111328	378	RBC
ENSG00000111642	583	RBC
ENSG00000111906	515	RBC
ENSG000001120621	562	RBC
ENSG00000112242	600	RBC
ENSG000001123391	569	RBC
ENSG000001125761	1019	RBC
ENSG00000112699	487	RBC
ENSG00000112715	818	RBC
ENSG000001127871	433	RBC
ENSG00000113504	590	RBC
ENSG00000113638	433	RBC
ENSG000001137421	1017	RBC
ENSG00000114735	605	RBC
ENSG00000114767	360	RBC
ENSG00000114904	526	RBC
ENSG00000115145	685	RBC
ENSG00000115159	822	RBC
ENSG00000115286	541	RBC
ENSG00000115306	877	RBC
ENSG00000115694	693	RBC
ENSG00000116138	851	RBC
ENSG00000117222	800	RBC
ENSG00000117632	1475	RBC
ENSG000001177131	1123	RBC
ENSG00000117748	690	RBC
ENSG00000117868	617	RBC
ENSG00000117906	510	RBC
ENSG00000118046	950	RBC
ENSG000001185131	694	RBC
ENSG00000119242	850	RBC
ENSG00000119314	853	RBC
ENSG00000119333	676	RBC
ENSG000001197111	665	RBC
ENSG00000119969	729	RBC
ENSG00000120093	644	RBC
ENSG000001201581	523	RBC
ENSG00000120334	809	RBC
ENSG000001206901	789	RBC
ENSG000001207381	1106	RBC
ENSG00000120889	693	RBC
ENSG00000122484	781	RBC
ENSG00000122729	599	RBC
ENSG00000123104	675	RBC
ENSG000001234051	778	RBC
ENSG00000123411	743	RBC
ENSG00000123473	850	RBC
ENSG00000124160	469	RBC
ENSG00000124356	678	RBC
ENSG00000124587	660	RBC
ENSG00000124659	555	RBC
ENSG00000124920	680	RBC
ENSG00000125107	587	RBC
ENSG00000125637	799	RBC
ENSG000001256861	638	RBC
ENSG00000125818	498	RBC
ENSG000001259521	686	RBC
ENSG000001259681	823	RBC
ENSG00000126070	1126	RBC
ENSG00000126091	820	RBC
ENSG00000126461	716	RBC
ENSG00000126698	707	RBC
ENSG000001269341	654	RBC
ENSG00000127124	871	RBC
ENSG00000127838	837	RBC
ENSG00000128283	817	RBC
ENSG000001283091	621	RBC
ENSG00000128581	572	RBC
ENSG00000128829	531	RBC
ENSG000001291731	634	RBC
ENSG00000129245	616	RBC
ENSG00000129255	491	RBC
ENSG000001293471	652	RBC
ENSG00000129473	676	RBC
ENSG00000129911	728	RBC
ENSG00000129968	730	RBC
ENSG000001299931	691	RBC
ENSG000001302031	1518	RBC
ENSG00000130227	561	RBC
ENSG00000130402	820	RBC
ENSG00000130479	688	RBC
ENSG00000130520	600	RBC
ENSG00000130638	576	RBC
ENSG000001306561	1321	RBC
ENSG00000130733	655	RBC
ENSG00000130749	773	RBC
ENSG000001307751	753	RBC
ENSG000001317481	596	RBC
ENSG00000132128	856	RBC
ENSG00000132155	674	RBC
ENSG00000132510	973	RBC
ENSG00000132549	636	RBC
ENSG00000132612	499	RBC
ENSG000001328191	634	RBC
ENSG000001330591	1018	RBC
ENSG00000133657	682	RBC
ENSG000001339611	822	RBC
ENSG00000134291	662	RBC
ENSG00000134686	760	RBC
ENSG00000134697	661	RBC
ENSG00000134851	592	RBC
ENSG000001353631	851	RBC
ENSG00000135486	552	RBC
ENSG00000135541	534	RBC
ENSG000001356791	642	RBC
ENSG00000135801	778	RBC
ENSG000001359131	793	RBC
ENSG00000135926	890	RBC
ENSG00000136068	763	RBC
ENSG000001361111	575	RBC
ENSG00000136758	613	RBC
ENSG000001369381	804	RBC
ENSG000001371451	754	RBC
ENSG000001371981	1019	RBC
ENSG000001374131	650	RBC
ENSG00000137806	465	RBC
ENSG00000138182	657	RBC
ENSG000001383861	708	RBC
ENSG00000138448	853	RBC
ENSG000001384491	862	RBC
ENSG00000138468	778	RBC
ENSG00000138621	577	RBC
ENSG00000138640	579	RBC
ENSG000001390831	625	RBC
ENSG00000139218	655	RBC
ENSG00000139324	520	RBC
ENSG00000139546	505	RBC
ENSG00000139722	558	RBC
ENSG00000140332	596	RBC
ENSG00000140395	458	RBC
ENSG00000140396	623	RBC
ENSG00000140455	629	RBC
ENSG00000140463	553	RBC
ENSG00000140464	622	RBC
ENSG00000140497	661	RBC
ENSG00000140931	682	RBC
ENSG000001412191	557	RBC
ENSG00000141298	726	RBC
ENSG000001415241	834	RBC
ENSG00000141562	1075	RBC
ENSG00000141985	588	RBC
ENSG00000142534	503	RBC
ENSG00000142541	447	RBC
ENSG00000142949	961	RBC
ENSG00000143164	971	RBC
ENSG00000143226	922	RBC
ENSG000001435151	677	RBC
ENSG000001435491	1017	RBC
ENSG00000144048	653	RBC
ENSG00000144136	1110	RBC
ENSG00000144218	812	RBC
ENSG00000144357	777	RBC
ENSG00000144524	702	RBC
ENSG00000144579	886	RBC
ENSG000001456751	490	RBC
ENSG000001459161	528	RBC
ENSG00000146670	787	RBC
ENSG000001468301	621	RBC
ENSG000001474541	1954	RBC
ENSG00000147650	851	RBC
ENSG00000148248	578	RBC
ENSG00000148290	800	RBC
ENSG00000148291	495	RBC
ENSG000001483961	661	RBC
ENSG00000148719	565	RBC
ENSG00000148737	676	RBC
ENSG000001494851	1203	RBC
ENSG00000149925	465	RBC
ENSG00000149932	739	RBC
ENSG000001504031	748	RBC
ENSG000001510901	803	RBC
ENSG00000151338	588	RBC
ENSG00000152229	498	RBC
ENSG000001531791	505	RBC
ENSG00000153214	799	RBC
ENSG000001548221	721	RBC
ENSG00000155096	525	RBC
ENSG000001555061	534	RBC
ENSG000001559031	598	RBC
ENSG00000156170	481	RBC
ENSG000001565151	617	RBC
ENSG000001574041	603	RBC
ENSG00000157895	493	RBC
ENSG000001579541	742	RBC
ENSG000001588691	1088	RBC
ENSG00000159023	1385	RBC
ENSG00000159069	727	RBC
ENSG000001592161	835	RBC
ENSG00000159363	701	RBC
ENSG000001593881	1843	RBC
ENSG000001595961	881	RBC
ENSG000001597201	590	RBC
ENSG00000160058	1367	RBC
ENSG00000160271	694	RBC
ENSG000001602941	523	RBC
ENSG000001606331	609	RBC
ENSG00000160688	579	RBC
ENSG00000160691	800	RBC
ENSG00000161547	625	RBC
ENSG00000161671	794	RBC
ENSG000001623671	857	RBC
ENSG000001633201	651	RBC
ENSG00000163602	778	RBC
ENSG00000163684	560	RBC
ENSG00000163710	393	RBC
ENSG00000163877	710	RBC
ENSG00000163935	676	RBC
ENSG000001648891	548	RBC
ENSG00000164941	545	RBC
ENSG000001654171	626	RBC
ENSG00000165632	513	RBC
ENSG00000165661	574	RBC
ENSG00000165671	588	RBC
ENSG000001657021	610	RBC
ENSG00000166165	676	RBC
ENSG00000166452	601	RBC
ENSG00000166685	574	RBC
ENSG00000166946	706	RBC
ENSG00000167130	539	RBC
ENSG00000167182	613	RBC
ENSG00000167193	534	RBC
ENSG00000167196	504	RBC
ENSG00000167264	469	RBC
ENSG000001673251	589	RBC
ENSG00000167513	784	RBC
ENSG000001675221	831	RBC
ENSG00000167523	471	RBC
ENSG00000167670	663	RBC
ENSG00000167671	823	RBC
ENSG000001678151	1085	RBC
ENSG00000168268	479	RBC
ENSG00000168273	515	RBC
ENSG00000168765	748	RBC
ENSG00000168917	557	RBC
ENSG00000169018	613	RBC
ENSG000001691181	712	RBC
ENSG000001692211	569	RBC
ENSG00000169504	931	RBC
ENSG00000169641	787	RBC
ENSG00000169905	983	RBC
ENSG000001699251	713	RBC
ENSG000001699461	545	RBC
ENSG00000170004	672	RBC
ENSG00000170340	770	RBC
ENSG00000170634	865	RBC
ENSG000001707761	799	RBC
ENSG000001708521	712	RBC
ENSG00000171103	626	RBC
ENSG000001712231	1069	RBC
ENSG00000171241	644	RBC
ENSG00000171453	559	RBC
ENSG00000171843	559	RBC
ENSG00000171858	860	RBC
ENSG000001719401	662	RBC
ENSG00000172057	629	RBC
ENSG00000172380	684	RBC
ENSG00000172493	817	RBC
ENSG00000172725	721	RBC
ENSG00000172757	841	RBC
ENSG00000172766	512	RBC
ENSG000001729221	685	RBC
ENSG00000173065	611	RBC
ENSG000001731131	565	RBC
ENSG000001731201	625	RBC
ENSG000001733271	666	RBC
ENSG00000173409	658	RBC
ENSG000001734421	816	RBC
ENSG00000173473	706	RBC
ENSG000001735111	571	RBC
ENSG000001735751	1006	RBC
ENSG00000173875	714	RBC
ENSG000001740801	725	RBC
ENSG00000174165	651	RBC
ENSG00000174306	580	RBC
ENSG00000174437	591	RBC
ENSG000001744851	775	RBC
ENSG00000174903	641	RBC
ENSG000001750541	553	RBC
ENSG00000175215	618	RBC
ENSG00000175348	634	RBC
ENSG00000175354	541	RBC
ENSG00000175634	584	RBC
ENSG000001759381	888	RBC
ENSG00000176533	692	RBC
ENSG00000176953	652	RBC
ENSG00000177311	1304	RBC
ENSG00000177600	767	RBC
ENSG00000177666	653	RBC
ENSG00000177697	580	RBC
ENSG00000177981	631	RBC
ENSG000001781881	544	RBC
ENSG000001791631	957	RBC
ENSG00000179195	628	RBC
ENSG000001792181	597	RBC
ENSG00000179588	812	RBC
ENSG000001798331	751	RBC
ENSG00000179912	714	RBC
ENSG00000180376	573	RBC
ENSG000001812221	616	RBC
ENSG000001818271	588	RBC
ENSG00000182149	613	RBC
ENSG000001828101	439	RBC
ENSG00000183077	530	RBC
ENSG00000183087	762	RBC
ENSG00000183386	989	RBC
ENSG00000184470	644	RBC
ENSG000001847301	753	RBC
ENSG00000184922	768	RBC
ENSG00000185269	627	RBC
ENSG000001855911	691	RBC
ENSG00000185624	619	RBC
ENSG00000185650	983	RBC
ENSG00000186298	479	RBC
ENSG000001866521	817	RBC
ENSG00000187098	621	RBC
ENSG000001876991	820	RBC
ENSG000001877361	728	RBC
ENSG000001881301	557	RBC
ENSG000001962621	645	RBC
ENSG00000196268	733	RBC
ENSG000001963671	556	RBC
ENSG000001963961	678	RBC
ENSG00000196923	669	RBC
ENSG00000197013	957	RBC
ENSG000001971831	835	RBC
ENSG000001973241	817	RBC
ENSG00000197879	670	RBC
ENSG00000198336	1343	RBC
ENSG00000198369	719	RBC
ENSG00000198382	622	RBC
ENSG000001985611	849	RBC
ENSG000001986041	508	RBC
ENSG00000198700	917	RBC
ENSG000001987281	591	RBC
ENSG00000198771	1130	RBC
ENSG00000198874	575	RBC
ENSG00000203760	436	RBC
ENSG00000203995	600	RBC
ENSG00000205189	544	RBC
ENSG00000205726	591	RBC
ENSG00000213341	545	RBC
ENSG00000213614	568	RBC
ENSG00000213639	729	RBC
ENSG00000213741	636	RBC
ENSG00000213965	666	RBC
ENSG00000214087	532	RBC
ENSG000002152711	735	RBC
ENSG00000221968	747	RBC
ENSG00000229117	756	RBC
ENSG00000241360	534	RBC
ENSG00000244405	671	RBC
ENSG00000254726	616	RBC
ENSG00000254986	518	RBC
ENSG00000257923	832	RBC
ENSG00000266173	719	RBC
ENSG000002664121	1009	RBC
ENSG00000283632	777	RBC
ENSG000002841941	602	RBC
