## Supplementary material for "Perturbation-induced gene programs map the hidden regulatory architecture of complex diseases": Source Data: figure_S2d_barplot_1.txt

p.value	q.value	pathway	source	members_input_overlap	size	effective_size	neglog10p	neglog10q	trait
1.1076326834e-05	0.007406171237	Nuclear Events (kinase and transcription factor activation)	Reactome	ENSG00000125968; ENSG00000089280; ENSG00000100030; ENSG00000120738; ENSG00000171223; ENSG00000104903; ENSG00000162889; ENSG00000117676; ENSG00000112062; ENSG00000138386; ENSG00000081189	61	32	4.95560423782096	2.13040625091141	MCH
1.45024793018e-05	0.007406171237	FGFR3 signaling in chondrocyte proliferation and terminal differentiation	Wikipathways	ENSG00000115415; ENSG00000080839; ENSG00000126934; ENSG00000100030; ENSG00000188130; ENSG00000173786; ENSG00000112062	27	13	4.83855774569284	2.13040625091141	MCH
1.84923127016e-05	0.007406171237	VEGFA-VEGFR2 Signaling Pathway	Wikipathways	ENSG00000103769; ENSG00000126934; ENSG00000169398; ENSG00000167815; ENSG00000007392; ENSG00000143569; ENSG00000162367; ENSG00000143549; ENSG00000133961; ENSG00000100030; ENSG00000179218; ENSG00000173786; ENSG00000106070; ENSG00000162889; ENSG00000096063; ENSG00000179295; ENSG00000112062; ENSG00000135679; ENSG00000196396; ENSG00000115415; ENSG00000159720; ENSG00000141367; ENSG00000188130; ENSG0000…	433	252	4.73300877133221	2.13040625091141	MCH
4.76413309039e-05	0.0143752970967	RUNX1 regulates transcription of genes involved in differentiation of HSCs	Reactome	ENSG00000159216; ENSG00000066336; ENSG00000135363; ENSG00000198728; ENSG00000067955; ENSG00000162367; ENSG00000118513	86	15	4.32201611460853	1.84238317090796	MCH
6.65119786421e-05	0.0143752970967	Leptin signaling pathway	Wikipathways	ENSG00000196396; ENSG00000115415; ENSG00000169398; ENSG00000178188; ENSG00000126934; ENSG00000100030; ENSG00000185591; ENSG00000171552; ENSG00000117676; ENSG00000171862; ENSG00000145675; ENSG00000179295; ENSG00000112062; ENSG00000116678	76	58	4.1771001322957	1.84238317090796	MCH
7.17867520433e-05	0.0143752970967	Signaling by NTRKs	Reactome	ENSG00000141367; ENSG00000126934; ENSG00000125968; ENSG00000089280; ENSG00000100030; ENSG00000120738; ENSG00000171223; ENSG00000117676; ENSG00000104903; ENSG00000162889; ENSG00000179295; ENSG00000145675; ENSG00000161203; ENSG00000112062; ENSG00000138386; ENSG00000081189	127	73	4.14395569566512	1.84238317090796	MCH
9.02067352056e-05	0.0149364549205	Transcriptional regulation by RUNX1	Reactome	ENSG00000112576; ENSG00000100354; ENSG00000123405; ENSG00000067955; ENSG00000120690; ENSG00000159216; ENSG00000103126; ENSG00000066336; ENSG00000135363; ENSG00000198728; ENSG00000118513; ENSG00000139718; ENSG00000117713; ENSG00000162367; ENSG00000179295; ENSG00000099381; ENSG00000123908	196	82	4.04476103503649	1.82575246752456	MCH
9.3236297881e-05	0.0149364549205	Signaling by NTRK1 (TRKA)	Reactome	ENSG00000141367; ENSG00000126934; ENSG00000125968; ENSG00000089280; ENSG00000100030; ENSG00000120738; ENSG00000171223; ENSG00000117676; ENSG00000104903; ENSG00000162889; ENSG00000145675; ENSG00000161203; ENSG00000112062; ENSG00000138386; ENSG00000081189	114	67	4.03041497927172	1.82575246752456	MCH
0.00011472261094	0.0167077838841	Kit receptor signaling pathway	Wikipathways	ENSG00000157404; ENSG00000126934; ENSG00000115415; ENSG00000100030; ENSG00000117676; ENSG00000106070; ENSG00000145675; ENSG00000179295; ENSG00000112062; ENSG00000118689; ENSG00000171223	59	40	3.94035097757646	1.77708115098831	MCH
0.000250756523544	0.0334427515474	ESR-mediated signaling	Reactome	ENSG00000100354; ENSG00000169398; ENSG00000105698; ENSG00000152332; ENSG00000100030; ENSG00000103126; ENSG00000004487; ENSG00000118689; ENSG00000125686; ENSG00000067955; ENSG00000165417; ENSG00000159216; ENSG00000096384; ENSG00000185591; ENSG00000181222; ENSG00000123908; ENSG00000118513; ENSG00000145675	217	97	3.60074775979385	1.47569799759989	MCH
0.000304289942921	0.0334427515474	Regulation of RUNX1 Expression and Activity	Reactome	ENSG00000112576; ENSG00000100354; ENSG00000159216; ENSG00000067955; ENSG00000179295; ENSG00000123908	17	14	3.51671240126027	1.47569799759989	MCH
0.000372308725986	0.0334427515474	Signaling by Nuclear Receptors	Reactome	ENSG00000100354; ENSG00000169398; ENSG00000105698; ENSG00000125686; ENSG00000152332; ENSG00000177565; ENSG00000130203; ENSG00000100030; ENSG00000103126; ENSG00000004487; ENSG00000160439; ENSG00000118689; ENSG00000159216; ENSG00000067955; ENSG00000165417; ENSG00000096384; ENSG00000185591; ENSG00000181222; ENSG00000123908; ENSG00000118513; ENSG00000145675	295	126	3.42909678488513	1.47569799759989	MCH
0.000402989340878	0.0334427515474	Generic Transcription Pathway	Reactome	ENSG00000151090; ENSG00000196396; ENSG00000172613; ENSG00000120690; ENSG00000166526; ENSG00000105656; ENSG00000198176; ENSG00000167258; ENSG00000080839; ENSG00000171792; ENSG00000125952; ENSG00000048392; ENSG00000088038; ENSG00000164442; ENSG00000165392; ENSG00000162367; ENSG00000181222; ENSG00000082258; ENSG00000174197; ENSG00000136492; ENSG00000100354; ENSG00000155508; ENSG00000111596; ENSG0000…	1178	569	3.39470644085414	1.47569799759989	MCH
0.000417512503713	0.0334427515474	RUNX1 regulates estrogen receptor mediated transcription	Reactome	ENSG00000159216; ENSG00000103126; ENSG00000067955	6	3	3.37933051368398	1.47569799759989	MCH
0.000417512503713	0.0334427515474	RUNX1 regulates transcription of genes involved in WNT signaling	Reactome	ENSG00000159216; ENSG00000103126; ENSG00000067955	6	3	3.37933051368398	1.47569799759989	MCH
0.000417512503713	0.0334427515474	RUNX1 regulates transcription of genes involved in interleukin signaling	Reactome	ENSG00000159216; ENSG00000067955; ENSG00000120690	5	3	3.37933051368398	1.47569799759989	MCH
0.000541000299672	0.0393946581852	Signal Transduction	Reactome	ENSG00000145675; ENSG00000152332; ENSG00000181222; ENSG00000138386; ENSG00000005249; ENSG00000173327; ENSG00000089280; ENSG00000100030; ENSG00000141084; ENSG00000106070; ENSG00000161203; ENSG00000116678; ENSG00000135679; ENSG00000173511; ENSG00000130203; ENSG00000188130; ENSG00000171552; ENSG00000177565; ENSG00000145703; ENSG00000179632; ENSG00000111581; ENSG00000196367; ENSG00000075413; ENSG0000…	2432	981	3.26680249432807	1.40456266340213	MCH
0.000796239416518	0.0510230218104	Host-pathogen interaction of human coronaviruses - MAPK signaling	Wikipathways	ENSG00000126934; ENSG00000100030; ENSG00000188130; ENSG00000117676; ENSG00000112062; ENSG00000171223; ENSG00000173327	36	22	3.09895632718831	1.29223382411275	MCH
0.000905028920274	0.0536983826029	Iron metabolism in placenta	Wikipathways	ENSG00000167996; ENSG00000072274; ENSG00000136381; ENSG00000138449	12	7	3.04333754265697	1.27003879506793	MCH
0.000993501714687	0.0568424909617	Estrogen-dependent gene expression	Reactome	ENSG00000100354; ENSG00000105698; ENSG00000004487; ENSG00000159216; ENSG00000103126; ENSG00000125686; ENSG00000165417; ENSG00000067955; ENSG00000185591; ENSG00000181222; ENSG00000118513; ENSG00000123908	143	58	3.00283137900363	1.24532689859789	MCH
0.00114243001647	0.0631094098752	Gene expression (Transcription)	Reactome	ENSG00000151090; ENSG00000008083; ENSG00000143815; ENSG00000135363; ENSG00000155561; ENSG00000120690; ENSG00000166526; ENSG00000105656; ENSG00000173153; ENSG00000167258; ENSG00000172613; ENSG00000118689; ENSG00000171792; ENSG00000125952; ENSG00000048392; ENSG00000088038; ENSG00000164442; ENSG00000165392; ENSG00000162367; ENSG00000181222; ENSG00000082258; ENSG00000111596; ENSG00000118513; ENSG0000…	1439	776	2.94217039466451	1.19990588081623	MCH
0.0014531236223	0.071134568152	NGF-stimulated transcription	Reactome	ENSG00000125968; ENSG00000089280; ENSG00000120738; ENSG00000104903; ENSG00000171223; ENSG00000138386	40	18	2.83769743718241	1.14791930068634	MCH
0.00157688809388	0.0721764207542	RUNX1 regulates transcription of genes involved in BCR signaling	Reactome	ENSG00000159216; ENSG00000120690; ENSG00000067955	6	4	2.8021991259069	1.14160465850874	MCH
0.00157688809388	0.0721764207542	Scavenging by Class A Receptors	Reactome	ENSG00000167996; ENSG00000179218; ENSG00000130203	19	4	2.8021991259069	1.14160465850874	MCH
0.00184402390139	0.0777401655269	Oncogene Induced Senescence	Reactome	ENSG00000100354; ENSG00000100030; ENSG00000185591; ENSG00000198176; ENSG00000007968; ENSG00000125968; ENSG00000135679	32	25	2.73423345412051	1.10935453898977	MCH
0.00233548892904	0.0959346990851	Signaling by Receptor Tyrosine Kinases	Reactome	ENSG00000196396; ENSG00000126934; ENSG00000169398; ENSG00000104903; ENSG00000181222; ENSG00000138386; ENSG00000111252; ENSG00000089280; ENSG00000100030; ENSG00000141084; ENSG00000106070; ENSG00000162889; ENSG00000161203; ENSG00000112062; ENSG00000173511; ENSG00000115415; ENSG00000158195; ENSG00000159720; ENSG00000130203; ENSG00000141367; ENSG00000125968; ENSG00000179295; ENSG00000145675; ENSG0000…	464	224	2.63162218706523	1.01802428234388	MCH
0.00263053181026	0.0980026037219	Gastrin signaling pathway	Wikipathways	ENSG00000157404; ENSG00000173327; ENSG00000169398; ENSG00000185591; ENSG00000120738; ENSG00000171552; ENSG00000100030; ENSG00000145675; ENSG00000179295; ENSG00000112062; ENSG00000118689; ENSG00000081189; ENSG00000061273	114	73	2.57995644203757	1.0087623858684	MCH
0.00283625276952	0.100508106589	RNA Polymerase II Transcription	Reactome	ENSG00000151090; ENSG00000196396; ENSG00000172613; ENSG00000120690; ENSG00000166526; ENSG00000105656; ENSG00000198176; ENSG00000167258; ENSG00000080839; ENSG00000171792; ENSG00000125952; ENSG00000048392; ENSG00000088038; ENSG00000164442; ENSG00000165392; ENSG00000162367; ENSG00000181222; ENSG00000082258; ENSG00000174197; ENSG00000136492; ENSG00000100354; ENSG00000155508; ENSG00000111596; ENSG0000…	1307	671	2.54725506703062	0.997798908344137	MCH
0.00312225782933	0.104205355054	Insulin Signaling	Wikipathways	ENSG00000196396; ENSG00000106070; ENSG00000126934; ENSG00000136111; ENSG00000100030; ENSG00000188130; ENSG00000120738; ENSG00000117676; ENSG00000166263; ENSG00000171862; ENSG00000145675; ENSG00000179295; ENSG00000112062; ENSG00000118689; ENSG00000198909; ENSG00000173327	160	101	2.5055312366894	0.982109962316302	MCH
0.00327223963611	0.106982201981	ESC Pluripotency Pathways	Wikipathways	ENSG00000126934; ENSG00000100030; ENSG00000188130; ENSG00000171862; ENSG00000103126; ENSG00000162337; ENSG00000179295; ENSG00000204217; ENSG00000135679	116	42	2.48515489912377	0.970688467402342	MCH
0.00350358628792	0.107937408332	MAPK targets/ Nuclear events mediated by MAP kinases	Reactome	ENSG00000089280; ENSG00000100030; ENSG00000162889; ENSG00000117676; ENSG00000112062; ENSG00000081189	31	21	2.45548718203624	0.966828013921573	MCH
0.0036801018449	0.110797518847	Heart Development	Wikipathways	ENSG00000100030; ENSG00000179295; ENSG00000173511; ENSG00000081189; ENSG00000204217	47	15	2.4341401622868	0.955469964906521	MCH
0.00430554564977	0.120900803064	Developmental Biology	Reactome	ENSG00000169946; ENSG00000126934; ENSG00000169398; ENSG00000198176; ENSG00000162367; ENSG00000138386; ENSG00000241685; ENSG00000118513; ENSG00000133961; ENSG00000100030; ENSG00000215305; ENSG00000198728; ENSG00000106070; ENSG00000156603; ENSG00000096384; ENSG00000161203; ENSG00000112062; ENSG00000141367; ENSG00000188130; ENSG00000066336; ENSG00000117676; ENSG00000179295; ENSG00000118689; ENSG0000…	676	223	2.36597180177884	0.917570814398901	MCH
0.00461293103874	0.121146156132	IL-6 signaling pathway	Wikipathways	ENSG00000115415; ENSG00000126934; ENSG00000100030; ENSG00000171552; ENSG00000145675; ENSG00000179295; ENSG00000171223	43	29	2.33602303785186	0.916690361114962	MCH
0.00502875968571	0.129936661556	Recycling pathway of L1	Reactome	ENSG00000100030; ENSG00000133961; ENSG00000141367; ENSG00000117676; ENSG00000161203	28	16	2.29853911794117	0.886268295693113	MCH
0.00559970838313	0.130906574328	RUNX3 regulates RUNX1-mediated transcription	Reactome	ENSG00000159216; ENSG00000067955	3	2	2.25183458922507	0.883038541969677	MCH
0.00559970838313	0.130906574328	RUNX1 and FOXP3 control the development of regulatory T lymphocytes (Tregs)	Reactome	ENSG00000159216; ENSG00000067955	10	2	2.25183458922507	0.883038541969677	MCH
0.00559970838313	0.130906574328	Defective pyroptosis	Reactome	ENSG00000198056; ENSG00000014138	4	2	2.25183458922507	0.883038541969677	MCH
0.00559970838313	0.130906574328	MAPK1 (ERK2) activation	Reactome	ENSG00000100030; ENSG00000126934	2	2	2.25183458922507	0.883038541969677	MCH
0.0056382981452	0.130906574328	IL-5 signaling pathway	Wikipathways	ENSG00000115415; ENSG00000126934; ENSG00000100030; ENSG00000117676; ENSG00000145675; ENSG00000179295; ENSG00000118689	40	30	2.24885196298168	0.883038541969677	MCH
0.00595775179261	0.13292190667	Cellular Senescence	Reactome	ENSG00000100354; ENSG00000125968; ENSG00000100030; ENSG00000185591; ENSG00000198176; ENSG00000106462; ENSG00000118900; ENSG00000007968; ENSG00000149311; ENSG00000162889; ENSG00000117676; ENSG00000112062; ENSG00000135679	187	80	2.2249175939953	0.876403437703883	MCH
0.00612761797229	0.13292190667	Pathways affected in adenoid cystic carcinoma	Wikipathways	ENSG00000118689; ENSG00000126934; ENSG00000125952; ENSG00000149311; ENSG00000171862; ENSG00000117713; ENSG00000174197; ENSG00000118513	63	38	2.21270831871785	0.876403437703883	MCH
0.00669358639761	0.13292190667	Plasma lipoprotein clearance	Reactome	ENSG00000141367; ENSG00000161203; ENSG00000105699; ENSG00000130203; ENSG00000184730	29	17	2.17434112657417	0.876403437703883	MCH
0.00669974171888	0.13292190667	Mammary gland development pathway - Pregnancy and lactation (Stage 3 of 4)	Wikipathways	ENSG00000196396; ENSG00000105698; ENSG00000143549; ENSG00000171552	33	11	2.17394193942265	0.876403437703883	MCH
0.00669974171888	0.13292190667	Cardiac Progenitor Differentiation	Wikipathways	ENSG00000157404; ENSG00000112062; ENSG00000129991; ENSG00000081189	53	11	2.17394193942265	0.876403437703883	MCH
0.00703406423727	0.13292190667	Regulation of RUNX3 expression and activity	Reactome	ENSG00000198742; ENSG00000067955; ENSG00000135679	10	6	2.15279366988821	0.876403437703883	MCH
0.00703406423727	0.13292190667	Signaling by Leptin	Reactome	ENSG00000179295; ENSG00000178188; ENSG00000116678	11	6	2.15279366988821	0.876403437703883	MCH
0.00703406423727	0.13292190667	CREB phosphorylation	Reactome	ENSG00000117676; ENSG00000162889; ENSG00000089280	8	6	2.15279366988821	0.876403437703883	MCH
0.00717470548231	0.13292190667	Plasma lipoprotein assembly, remodeling, and clearance	Reactome	ENSG00000100258; ENSG00000105699; ENSG00000130203; ENSG00000141367; ENSG00000184730; ENSG00000161203	60	24	2.14419592177624	0.876403437703883	MCH
0.00718315827576	0.13292190667	Disease	Reactome	ENSG00000126934; ENSG00000169398; ENSG00000105656; ENSG00000181222; ENSG00000082258; ENSG00000069849; ENSG00000241685; ENSG00000005249; ENSG00000118689; ENSG00000114030; ENSG00000178035; ENSG00000014138; ENSG00000100030; ENSG00000004487; ENSG00000032219; ENSG00000167815; ENSG00000072958; ENSG00000096384; ENSG00000155561; ENSG00000161203; ENSG00000112062; ENSG00000094914; ENSG00000135679; ENSG0000…	1029	475	2.14368456409268	0.876403437703883	MCH
0.00721860541842	0.13292190667	Acute viral myocarditis	Wikipathways	ENSG00000115415; ENSG00000104472; ENSG00000110321; ENSG00000171552; ENSG00000100030; ENSG00000145675; ENSG00000075624; ENSG00000070756	78	39	2.14154669683278	0.876403437703883	MCH
0.00844995830291	0.145333923996	Oncostatin M Signaling Pathway	Wikipathways	ENSG00000115415; ENSG00000126934; ENSG00000100030; ENSG00000120738; ENSG00000145675; ENSG00000179295; ENSG00000171223; ENSG00000112062	65	40	2.07314543411075	0.837633000398217	MCH
0.0087091490035	0.145333923996	Interferon alpha/beta signaling	Reactome	ENSG00000196396; ENSG00000115415; ENSG00000179295; ENSG00000120738; ENSG00000160710	72	18	2.06002427910715	0.837633000398217	MCH
0.0087091490035	0.145333923996	IL-7 signaling pathway	Wikipathways	ENSG00000145675; ENSG00000100030; ENSG00000115415; ENSG00000171552; ENSG00000126934	25	18	2.06002427910715	0.837633000398217	MCH
0.0087091490035	0.145333923996	Alpha 6 Beta 4 signaling pathway	Wikipathways	ENSG00000145675; ENSG00000169398; ENSG00000112062; ENSG00000100030; ENSG00000179295	33	18	2.06002427910715	0.837633000398217	MCH
