## Supplementary material for "Perturbation-induced gene programs map the hidden regulatory architecture of complex diseases": Source Data: figure_S2d_barplot_2.txt

p.value	q.value	pathway	source	members_input_overlap	size	effective_size	neglog10p	neglog10q	trait
5.54609138013e-08	8.97357585306e-05	Transcriptional regulation by RUNX1	Reactome	ENSG00000120690; ENSG00000099381; ENSG00000162367; ENSG00000118513; ENSG00000100354; ENSG00000134686; ENSG00000179588; ENSG00000135363; ENSG00000198728; ENSG00000173473; ENSG00000140464; ENSG00000126070; ENSG00000049618; ENSG00000112576; ENSG00000163602; ENSG00000103126; ENSG00000066336; ENSG00000117222; ENSG00000159216; ENSG00000092847; ENSG00000117713; ENSG00000123405	196	82	7.25601297904967	4.04703446177295	RBC
1.35936542465e-06	0.000965956483054	Signal Transduction	Reactome	ENSG00000080815; ENSG00000266173; ENSG00000140396; ENSG00000181222; ENSG00000138386; ENSG00000173327; ENSG00000100030; ENSG00000160271; ENSG00000102901; ENSG00000115306; ENSG00000106070; ENSG00000126070; ENSG00000109320; ENSG00000135679; ENSG00000173511; ENSG00000138640; ENSG00000130203; ENSG00000188130; ENSG00000145675; ENSG00000117222; ENSG00000167193; ENSG00000148737; ENSG00000064012; ENSG0000…	2432	981	5.86666378051842	3.01504243838287	RBC
2.9850323951e-06	0.000965956483054	Kit receptor signaling pathway	Wikipathways	ENSG00000157404; ENSG00000126934; ENSG00000187098; ENSG00000100030; ENSG00000160691; ENSG00000108443; ENSG00000106070; ENSG00000033327; ENSG00000145675; ENSG00000112062; ENSG00000132155; ENSG00000171223; ENSG00000167193	59	40	5.52505095132294	3.01504243838287	RBC
5.05611719291e-06	0.00119391656686	Signaling by Receptor Tyrosine Kinases	Reactome	ENSG00000080815; ENSG00000196396; ENSG00000126934; ENSG00000011304; ENSG00000160691; ENSG00000111642; ENSG00000063245; ENSG00000175354; ENSG00000181222; ENSG00000123104; ENSG00000138386; ENSG00000111252; ENSG00000100030; ENSG00000160271; ENSG00000112715; ENSG00000106070; ENSG00000198369; ENSG00000033327; ENSG00000112062; ENSG00000173511; ENSG00000115145; ENSG00000159720; ENSG00000130203; ENSG0000…	464	224	5.29618286834033	2.92302602146322	RBC
5.1652756292e-06	0.00119391656686	VEGFA-VEGFR2 Signaling Pathway	Wikipathways	ENSG00000108953; ENSG00000108840; ENSG00000126934; ENSG00000167815; ENSG00000160691; ENSG00000136068; ENSG00000007392; ENSG00000063245; ENSG00000162367; ENSG00000177600; ENSG00000167193; ENSG00000143549; ENSG00000133961; ENSG00000159720; ENSG00000100030; ENSG00000112715; ENSG00000179218; ENSG00000129245; ENSG00000106070; ENSG00000142534; ENSG00000112062; ENSG00000132155; ENSG00000159023; ENSG0000…	433	252	5.28690649872389	2.92302602146322	RBC
1.94079413068e-05	0.00314020490344	Hemostasis	Reactome	ENSG00000173511; ENSG00000169946; ENSG00000149925; ENSG00000160691; ENSG00000092068; ENSG00000088387; ENSG00000123104; ENSG00000118513; ENSG00000176533; ENSG00000111252; ENSG00000179588; ENSG00000112715; ENSG00000138182; ENSG00000130402; ENSG00000120889; ENSG00000112062; ENSG00000167193; ENSG00000094916; ENSG00000196396; ENSG00000103064; ENSG00000178188; ENSG00000174437; ENSG00000103653; ENSG0000…	677	228	4.71202052986226	2.50304201258604	RBC
2.25634382854e-05	0.00331887664962	Generic Transcription Pathway	Reactome	ENSG00000108953; ENSG00000108840; ENSG00000151090; ENSG00000112715; ENSG00000120690; ENSG00000165632; ENSG00000099381; ENSG00000173875; ENSG00000111642; ENSG00000125952; ENSG00000181222; ENSG00000088038; ENSG00000162367; ENSG00000048392; ENSG00000118046; ENSG00000118513; ENSG00000100354; ENSG00000134686; ENSG00000196396; ENSG00000106261; ENSG00000101158; ENSG00000197013; ENSG00000179588; ENSG0000…	1178	569	4.64659472053092	2.47900888841239	RBC
2.56440699238e-05	0.00345767542806	RNA Polymerase II Transcription	Reactome	ENSG00000108953; ENSG00000108840; ENSG00000151090; ENSG00000112715; ENSG00000120690; ENSG00000165632; ENSG00000099381; ENSG00000173875; ENSG00000106261; ENSG00000111642; ENSG00000125952; ENSG00000181222; ENSG00000088038; ENSG00000087087; ENSG00000082258; ENSG00000048392; ENSG00000118046; ENSG00000162367; ENSG00000118513; ENSG00000100354; ENSG00000134686; ENSG00000196396; ENSG00000161547; ENSG0000…	1307	671	4.59101304759399	2.46121577636524	RBC
4.140293262e-05	0.00478499606995	Oncogene Induced Senescence	Reactome	ENSG00000100354; ENSG00000112242; ENSG00000100030; ENSG00000185591; ENSG00000092847; ENSG00000007968; ENSG00000125968; ENSG00000126070; ENSG00000135679	32	25	4.38296889618402	2.3201184145851	RBC
0.000118754681891	0.0113026514882	RAF/MAP kinase cascade	Reactome	ENSG00000157404; ENSG00000126934; ENSG00000100030; ENSG00000160271; ENSG00000186298; ENSG00000160691; ENSG00000089234; ENSG00000115306; ENSG00000103653; ENSG00000213639; ENSG00000198369; ENSG00000155903; ENSG00000075413; ENSG00000188130; ENSG00000145675; ENSG00000132155; ENSG00000129968	235	85	3.92534925935073	1.94681966345328	RBC
0.00013721658634	0.0117694462878	MAPK and NFkB signaling pathways inhibited by Yersinia YopJ	Wikipathways	ENSG00000100030; ENSG00000213341; ENSG00000132155; ENSG00000109320	8	5	3.86259338920828	1.92924396874617	RBC
0.000138207342069	0.0117694462878	MAPK1/MAPK3 signaling	Reactome	ENSG00000157404; ENSG00000126934; ENSG00000100030; ENSG00000160271; ENSG00000186298; ENSG00000160691; ENSG00000089234; ENSG00000115306; ENSG00000103653; ENSG00000213639; ENSG00000198369; ENSG00000155903; ENSG00000075413; ENSG00000188130; ENSG00000145675; ENSG00000132155; ENSG00000129968	236	86	3.85946888507068	1.92924396874617	RBC
0.000181408126144	0.0146759174051	Platelet activation, signaling and aggregation	Reactome	ENSG00000196396; ENSG00000173511; ENSG00000112715; ENSG00000176533; ENSG00000183087; ENSG00000100030; ENSG00000196262; ENSG00000160691; ENSG00000149925; ENSG00000103653; ENSG00000130402; ENSG00000123104; ENSG00000167193; ENSG00000145675; ENSG00000112062; ENSG00000132155; ENSG00000096070; ENSG00000172380; ENSG00000158869; ENSG00000172757	263	113	3.7413432626979	1.83339474108414	RBC
0.000194471365565	0.0149835556897	EGF-EGFR signaling pathway	Wikipathways	ENSG00000115145; ENSG00000126934; ENSG00000100030; ENSG00000160271; ENSG00000160691; ENSG00000185591; ENSG00000106070; ENSG00000108443; ENSG00000117632; ENSG00000132155; ENSG00000063245; ENSG00000103653; ENSG00000033327; ENSG00000124356; ENSG00000145675; ENSG00000112062; ENSG00000167193; ENSG00000081189; ENSG00000172757	162	105	3.71114433620257	1.82438511366088	RBC
0.000217343076236	0.0159845953341	Gastrin signaling pathway	Wikipathways	ENSG00000157404; ENSG00000160691; ENSG00000173327; ENSG00000100030; ENSG00000185591; ENSG00000109320; ENSG00000112715; ENSG00000120738; ENSG00000108443; ENSG00000213341; ENSG00000145675; ENSG00000112062; ENSG00000132155; ENSG00000081189; ENSG00000167193	114	73	3.66285419030357	1.79629835384909	RBC
0.000278975127776	0.0180552702697	Regulation of RUNX1 Expression and Activity	Reactome	ENSG00000112576; ENSG00000100354; ENSG00000159216; ENSG00000092847; ENSG00000140464; ENSG00000126070	17	14	3.55443451483087	1.74339600622575	RBC
0.000312048664923	0.0186998051795	T-cell receptor (TCR) signaling pathway	Wikipathways	ENSG00000132155; ENSG00000111252; ENSG00000126934; ENSG00000100030; ENSG00000160691; ENSG00000213341; ENSG00000033327; ENSG00000145675; ENSG00000112062; ENSG00000109320; ENSG00000167193	92	45	3.50577767117576	1.72816291805756	RBC
0.000329384292681	0.0190337066271	B Cell Receptor Signaling Pathway	Wikipathways	ENSG00000112242; ENSG00000126934; ENSG00000100030; ENSG00000109320; ENSG00000160691; ENSG00000125952; ENSG00000213341; ENSG00000033327; ENSG00000145675; ENSG00000112062; ENSG00000132155; ENSG00000081189; ENSG00000167193	98	60	3.48229711483419	1.72047662889939	RBC
0.000401459020377	0.0216520231656	Brain-derived neurotrophic factor (BDNF) signaling pathway	Wikipathways	ENSG00000178188; ENSG00000126934; ENSG00000100030; ENSG00000109320; ENSG00000160691; ENSG00000073969; ENSG00000108443; ENSG00000120738; ENSG00000213341; ENSG00000142949; ENSG00000145675; ENSG00000112062; ENSG00000132155; ENSG00000081189; ENSG00000172757	144	77	3.39635877948231	1.66450151692705	RBC
0.000436297322686	0.0218437360789	RUNX1 regulates transcription of genes involved in differentiation of HSCs	Reactome	ENSG00000159216; ENSG00000066336; ENSG00000135363; ENSG00000198728; ENSG00000162367; ENSG00000118513	86	15	3.36021745202868	1.66067307935174	RBC
0.000481183476617	0.0218437360789	Oncostatin M Signaling Pathway	Wikipathways	ENSG00000112715; ENSG00000126934; ENSG00000100030; ENSG00000160691; ENSG00000120738; ENSG00000145675; ENSG00000171223; ENSG00000132155; ENSG00000112062; ENSG00000109320	65	40	3.31768929433566	1.66067307935174	RBC
0.000517596668318	0.0218437360789	Pre-NOTCH Expression and Processing	Reactome	ENSG00000100354; ENSG00000112242; ENSG00000159216; ENSG00000092847; ENSG00000086062; ENSG00000101346; ENSG00000126070; ENSG00000126091	108	27	3.28600852781031	1.66067307935174	RBC
0.000526517742321	0.0218437360789	Bladder cancer	Wikipathways	ENSG00000126934; ENSG00000100030; ENSG00000112715; ENSG00000025708; ENSG00000145675; ENSG00000132155; ENSG00000135679	40	21	3.27858698960237	1.66067307935174	RBC
0.000567328386951	0.0218849532873	MAPK family signaling cascades	Reactome	ENSG00000112576; ENSG00000157404; ENSG00000126934; ENSG00000100030; ENSG00000160271; ENSG00000186298; ENSG00000160691; ENSG00000089234; ENSG00000115306; ENSG00000103653; ENSG00000213639; ENSG00000198369; ENSG00000155903; ENSG00000075413; ENSG00000188130; ENSG00000145675; ENSG00000132155; ENSG00000129968	270	105	3.24616548545038	1.65985437603691	RBC
0.000568089022291	0.0218849532873	Apoptosis	Wikipathways	ENSG00000003402; ENSG00000064012; ENSG00000129473; ENSG00000139218; ENSG00000213341; ENSG00000145675; ENSG00000119969; ENSG00000109320; ENSG00000104765; ENSG00000120889; ENSG00000135679	87	48	3.24558360291515	1.65985437603691	RBC
0.000635733812025	0.022799657381	Breast cancer pathway	Wikipathways	ENSG00000157404; ENSG00000112242; ENSG00000126934; ENSG00000100030; ENSG00000103126; ENSG00000160691; ENSG00000175634; ENSG00000175054; ENSG00000007968; ENSG00000148737; ENSG00000108443; ENSG00000185591; ENSG00000145675; ENSG00000132155	154	72	3.19672468964651	1.64207167925652	RBC
0.000646695091206	0.022799657381	PI3K-Akt signaling pathway	Wikipathways	ENSG00000112576; ENSG00000157404; ENSG00000175634; ENSG00000132155; ENSG00000126934; ENSG00000065243; ENSG00000100030; ENSG00000112715; ENSG00000108443; ENSG00000176533; ENSG00000145675; ENSG00000213341; ENSG00000172380; ENSG00000118046; ENSG00000173511; ENSG00000109320; ENSG00000118513; ENSG00000138448; ENSG00000135679	340	115	3.18930043558951	1.64207167925652	RBC
0.000676430522896	0.022799657381	Transcriptional Regulation by VENTX	Reactome	ENSG00000148737; ENSG00000100354; ENSG00000126070; ENSG00000092847; ENSG00000109320	19	11	3.16977680375581	1.64207167925652	RBC
0.000696203637849	0.022799657381	Gene expression (Transcription)	Reactome	ENSG00000151090; ENSG00000108840; ENSG00000072310; ENSG00000120690; ENSG00000148737; ENSG00000122484; ENSG00000099381; ENSG00000173875; ENSG00000185591; ENSG00000130203; ENSG00000111642; ENSG00000125952; ENSG00000048392; ENSG00000088038; ENSG00000087087; ENSG00000109111; ENSG00000162367; ENSG00000181222; ENSG00000082258; ENSG00000118046; ENSG00000118513; ENSG00000139546; ENSG00000049618; ENSG0000…	1439	776	3.15726371174173	1.64207167925652	RBC
0.000723933872836	0.022799657381	Host-pathogen interaction of human coronaviruses - MAPK signaling	Wikipathways	ENSG00000126934; ENSG00000100030; ENSG00000188130; ENSG00000171223; ENSG00000132155; ENSG00000112062; ENSG00000173327	36	22	3.14030110227527	1.64207167925652	RBC
0.000732745478253	0.022799657381	Pancreatic adenocarcinoma pathway	Wikipathways	ENSG00000112242; ENSG00000126934; ENSG00000100030; ENSG00000160271; ENSG00000112715; ENSG00000175634; ENSG00000108443; ENSG00000007968; ENSG00000213341; ENSG00000145675; ENSG00000132155; ENSG00000109320	89	57	3.13504685289748	1.64207167925652	RBC
0.000863806934159	0.0254116294449	Leptin signaling pathway	Wikipathways	ENSG00000196396; ENSG00000178188; ENSG00000126934; ENSG00000100030; ENSG00000185591; ENSG00000160691; ENSG00000108443; ENSG00000213341; ENSG00000145675; ENSG00000112062; ENSG00000132155; ENSG00000109320	76	58	3.0635833140013	1.59496748621921	RBC
0.000891476995506	0.0257573174773	Oxidative Stress Induced Senescence	Reactome	ENSG00000100354; ENSG00000134686; ENSG00000100030; ENSG00000112242; ENSG00000132510; ENSG00000007968; ENSG00000126070; ENSG00000092847; ENSG00000112062; ENSG00000135679	125	43	3.0498898592791	1.58909936900902	RBC
0.00099480483083	0.0262977972621	Insulin Signaling	Wikipathways	ENSG00000196396; ENSG00000173327; ENSG00000142949; ENSG00000126934; ENSG00000136111; ENSG00000100030; ENSG00000188130; ENSG00000160691; ENSG00000120738; ENSG00000108443; ENSG00000175634; ENSG00000197879; ENSG00000106070; ENSG00000145675; ENSG00000112062; ENSG00000132155; ENSG00000167193	160	101	3.00226211443777	1.58008062706076	RBC
0.00100770298532	0.0262977972621	Signaling by NTRK1 (TRKA)	Reactome	ENSG00000126934; ENSG00000100030; ENSG00000160271; ENSG00000160691; ENSG00000120738; ENSG00000111642; ENSG00000171223; ENSG00000125968; ENSG00000145675; ENSG00000112062; ENSG00000138386; ENSG00000081189; ENSG00000167193	114	67	2.99666745483941	1.58008062706076	RBC
0.00108994324236	0.0279209874217	Photodynamic therapy-induced NF-kB survival signaling	Wikipathways	ENSG00000213341; ENSG00000112715; ENSG00000129473; ENSG00000003402; ENSG00000109320	35	12	2.96259611689575	1.55406922701547	RBC
0.00112167131175	0.0279209874217	IL-2 signaling pathway	Wikipathways	ENSG00000175634; ENSG00000126934; ENSG00000100030; ENSG00000160691; ENSG00000108443; ENSG00000033327; ENSG00000145675; ENSG00000132155	42	30	2.95013438764863	1.55406922701547	RBC
0.00116212175638	0.0284895909367	Prolactin Signaling Pathway	Wikipathways	ENSG00000196396; ENSG00000126934; ENSG00000100030; ENSG00000160691; ENSG00000196262; ENSG00000108443; ENSG00000033327; ENSG00000145675; ENSG00000112062; ENSG00000132155; ENSG00000109320	76	52	2.93474836819884	1.54531378646461	RBC
0.00160510927461	0.0336806638398	Osteopontin Signaling	Wikipathways	ENSG00000100030; ENSG00000213341; ENSG00000138448; ENSG00000109320	13	8	2.79449539581695	1.47261935722225	RBC
0.00164754064328	0.0336806638398	Angiopoietin Like Protein 8 Regulatory Pathway	Wikipathways	ENSG00000196396; ENSG00000151090; ENSG00000175634; ENSG00000072310; ENSG00000126934; ENSG00000100030; ENSG00000188130; ENSG00000160691; ENSG00000173327; ENSG00000108443; ENSG00000145675; ENSG00000112062; ENSG00000132155; ENSG00000167193	131	79	2.7831638629649	1.47261935722225	RBC
0.00166496916519	0.0336806638398	FGFR3 signaling in chondrocyte proliferation and terminal differentiation	Wikipathways	ENSG00000100030; ENSG00000188130; ENSG00000112062; ENSG00000132155; ENSG00000126934	27	13	2.77859380510771	1.47261935722225	RBC
0.00166496916519	0.0336806638398	Ion transport by P-type ATPases	Reactome	ENSG00000068650; ENSG00000143515; ENSG00000174437; ENSG00000159363; ENSG00000105726	47	13	2.77859380510771	1.47261935722225	RBC
0.00176937974437	0.0336806638398	Nuclear Events (kinase and transcription factor activation)	Reactome	ENSG00000138386; ENSG00000100030; ENSG00000120738; ENSG00000081189; ENSG00000125968; ENSG00000112062; ENSG00000111642; ENSG00000171223	61	32	2.75217894878304	1.47261935722225	RBC
0.00210893109964	0.038578219517	Ras signaling	Wikipathways	ENSG00000157404; ENSG00000160691; ENSG00000126934; ENSG00000100030; ENSG00000160271; ENSG00000109320; ENSG00000172380; ENSG00000089234; ENSG00000213341; ENSG00000155903; ENSG00000033327; ENSG00000145675; ENSG00000132155; ENSG00000176533	184	81	2.67593760875504	1.41365782002509	RBC
0.00218840979285	0.038578219517	IL-4 signaling pathway	Wikipathways	ENSG00000100030; ENSG00000160691; ENSG00000108443; ENSG00000213341; ENSG00000033327; ENSG00000145675; ENSG00000112062; ENSG00000109320	54	33	2.65987135047874	1.41365782002509	RBC
0.00228669529127	0.0397835804438	Signaling by NTRKs	Reactome	ENSG00000126934; ENSG00000100030; ENSG00000160271; ENSG00000160691; ENSG00000120738; ENSG00000111642; ENSG00000171223; ENSG00000125968; ENSG00000145675; ENSG00000112062; ENSG00000138386; ENSG00000081189; ENSG00000167193	127	73	2.64079170252772	1.40029613380557	RBC
0.00254289755368	0.0419837575699	Sudden Infant Death Syndrome (SIDS) Susceptibility Pathways	Wikipathways	ENSG00000108953; ENSG00000151090; ENSG00000185591; ENSG00000112715; ENSG00000149925; ENSG00000120738; ENSG00000115306; ENSG00000118513; ENSG00000102974; ENSG00000081189; ENSG00000109320	159	57	2.59467113599719	1.37691869441386	RBC
0.00293587620931	0.0461762431951	Estrogen-dependent gene expression	Reactome	ENSG00000100354; ENSG00000159216; ENSG00000103126; ENSG00000092847; ENSG00000125686; ENSG00000140396; ENSG00000165417; ENSG00000185591; ENSG00000181222; ENSG00000126070; ENSG00000118513	143	58	2.53226226031829	1.33558140329424	RBC
0.00293952598831	0.0461762431951	Melanoma	Wikipathways	ENSG00000157404; ENSG00000112242; ENSG00000126934; ENSG00000187098; ENSG00000100030; ENSG00000007968; ENSG00000145675; ENSG00000132155; ENSG00000135679	68	42	2.53172269586621	1.33558140329424	RBC
0.00325755903601	0.0479157320024	RANKL-RANK signaling pathway	Wikipathways	ENSG00000187098; ENSG00000100030; ENSG00000066336; ENSG00000213341; ENSG00000033327; ENSG00000145675; ENSG00000112062; ENSG00000109320	55	35	2.48710770492281	1.31952187280479	RBC
0.00344300513801	0.0488665115201	Developmental Biology	Reactome	ENSG00000169946; ENSG00000126934; ENSG00000196923; ENSG00000160691; ENSG00000140396; ENSG00000162367; ENSG00000138386; ENSG00000205726; ENSG00000118513; ENSG00000133961; ENSG00000100030; ENSG00000198728; ENSG00000115306; ENSG00000106070; ENSG00000140464; ENSG00000033327; ENSG00000112062; ENSG00000188130; ENSG00000066336; ENSG00000108510; ENSG00000099331; ENSG00000138448; ENSG00000008838; ENSG0000…	676	223	2.46306232919549	1.3109886632564	RBC
0.00355704473189	0.0496146411741	mir-124 predicted interactions with cell cycle and differentiation	Wikipathways	ENSG00000144579; ENSG00000118046; ENSG00000011304	6	5	2.44891067327617	1.30439014522702	RBC
0.00397315133325	0.0549449474974	Focal Adhesion-PI3K-Akt-mTOR-signaling pathway	Wikipathways	ENSG00000173511; ENSG00000157404; ENSG00000175634; ENSG00000072310; ENSG00000126934; ENSG00000100030; ENSG00000266173; ENSG00000108443; ENSG00000172380; ENSG00000132155; ENSG00000112715; ENSG00000118046; ENSG00000145675; ENSG00000176533; ENSG00000138448; ENSG00000135679	302	105	2.40086489279923	1.26007223726932	RBC
0.00417738585948	0.0567984060558	Prion disease pathway	Wikipathways	ENSG00000100030; ENSG00000066336; ENSG00000102974; ENSG00000081189; ENSG00000173575; ENSG00000109320	33	22	2.37909540768836	1.24566385180454	RBC
0.00453109593175	0.059735156134	ESR-mediated signaling	Reactome	ENSG00000100354; ENSG00000100030; ENSG00000103126; ENSG00000172380; ENSG00000092847; ENSG00000125686; ENSG00000140396; ENSG00000165417; ENSG00000159216; ENSG00000185591; ENSG00000181222; ENSG00000126070; ENSG00000176533; ENSG00000118513; ENSG00000145675	217	97	2.34379674289947	1.22376999682336	RBC
0.00461066623971	0.059735156134	Signaling by NOTCH	Reactome	ENSG00000080815; ENSG00000133961; ENSG00000112242; ENSG00000100354; ENSG00000159216; ENSG00000092847; ENSG00000108840; ENSG00000140332; ENSG00000101346; ENSG00000126070; ENSG00000086062; ENSG00000126091	190	70	2.33623631467031	1.22376999682336	RBC
0.0046975711332	0.059735156134	Estrogen signaling pathway	Wikipathways	ENSG00000100030; ENSG00000185591; ENSG00000213341; ENSG00000112062; ENSG00000109320	23	16	2.32812663485227	1.22376999682336	RBC
0.0046975711332	0.059735156134	Oxidative Stress	Wikipathways	ENSG00000185591; ENSG00000171223; ENSG00000184470; ENSG00000112062; ENSG00000109320	33	16	2.32812663485227	1.22376999682336	RBC
0.00471466967641	0.059735156134	Signaling by Nuclear Receptors	Reactome	ENSG00000072310; ENSG00000100354; ENSG00000172380; ENSG00000125686; ENSG00000130203; ENSG00000100030; ENSG00000103126; ENSG00000066135; ENSG00000092847; ENSG00000159216; ENSG00000140396; ENSG00000165417; ENSG00000185591; ENSG00000181222; ENSG00000126070; ENSG00000176533; ENSG00000118513; ENSG00000145675	295	126	2.32654872980636	1.22376999682336	RBC
0.00516940753422	0.0618190948572	IL-5 signaling pathway	Wikipathways	ENSG00000175634; ENSG00000126934; ENSG00000100030; ENSG00000160691; ENSG00000108443; ENSG00000145675; ENSG00000132155	40	30	2.28655922854305	1.20887735807894	RBC
0.00516940753422	0.0618190948572	Signaling by MET	Reactome	ENSG00000196396; ENSG00000115145; ENSG00000160691; ENSG00000175354; ENSG00000145675; ENSG00000141985; ENSG00000167193	46	30	2.28655922854305	1.20887735807894	RBC
0.00521883963097	0.0618190948572	Cellular Senescence	Reactome	ENSG00000100354; ENSG00000134686; ENSG00000100030; ENSG00000185591; ENSG00000112242; ENSG00000132510; ENSG00000007968; ENSG00000125968; ENSG00000126070; ENSG00000092847; ENSG00000112062; ENSG00000109320; ENSG00000135679	187	80	2.28242604831696	1.20887735807894	RBC
0.00521883963097	0.0618190948572	Focal Adhesion	Wikipathways	ENSG00000112576; ENSG00000173511; ENSG00000160691; ENSG00000100030; ENSG00000186298; ENSG00000112715; ENSG00000136068; ENSG00000130402; ENSG00000213639; ENSG00000145675; ENSG00000132155; ENSG00000138448; ENSG00000167193	198	80	2.28242604831696	1.20887735807894	RBC
0.00542540881936	0.0618190948572	Chylomicron assembly	Reactome	ENSG00000185624; ENSG00000130203	9	2	2.26556753097204	1.20887735807894	RBC
0.00542540881936	0.0618190948572	MAPK1 (ERK2) activation	Reactome	ENSG00000100030; ENSG00000126934	2	2	2.26556753097204	1.20887735807894	RBC
0.00542540881936	0.0618190948572	VEGF binds to VEGFR leading to receptor dimerization	Reactome	ENSG00000173511; ENSG00000112715	8	2	2.26556753097204	1.20887735807894	RBC
0.00542540881936	0.0618190948572	VEGF ligand-receptor interactions	Reactome	ENSG00000173511; ENSG00000112715	8	2	2.26556753097204	1.20887735807894	RBC
0.00557257256082	0.0623673546896	Pathways affected in adenoid cystic carcinoma	Wikipathways	ENSG00000126934; ENSG00000165671; ENSG00000132510; ENSG00000080603; ENSG00000125952; ENSG00000117713; ENSG00000132155; ENSG00000118513	63	38	2.25394426783497	1.20504267615207	RBC
0.00558916343016	0.0623673546896	Cell surface interactions at the vascular wall	Reactome	ENSG00000103064; ENSG00000183087; ENSG00000160691; ENSG00000196262; ENSG00000092068; ENSG00000138448; ENSG00000145675; ENSG00000120889; ENSG00000158869	215	46	2.25265319119301	1.20504267615207	RBC
0.00633146639953	0.0671812499267	RET signaling	Reactome	ENSG00000106070; ENSG00000160691; ENSG00000033327; ENSG00000196923	35	11	2.19849569354193	1.172751920244	RBC
0.0064756478864	0.0671812499267	EGFR Tyrosine Kinase Inhibitor Resistance	Wikipathways	ENSG00000175634; ENSG00000112715; ENSG00000126934; ENSG00000183087; ENSG00000100030; ENSG00000160691; ENSG00000108443; ENSG00000145675; ENSG00000132155	84	47	2.18871677405562	1.172751920244	RBC
0.0065635980025	0.0671812499267	Diseases of signal transduction by growth factor receptors and second messengers	Reactome	ENSG00000080815; ENSG00000157404; ENSG00000105699; ENSG00000126934; ENSG00000108840; ENSG00000100030; ENSG00000186298; ENSG00000160691; ENSG00000175634; ENSG00000213639; ENSG00000213341; ENSG00000139083; ENSG00000103653; ENSG00000115306; ENSG00000075413; ENSG00000033327; ENSG00000257923; ENSG00000132155; ENSG00000145675; ENSG00000135679	274	150	2.1828580258277	1.172751920244	RBC
0.0065715907717	0.0671812499267	AGE-RAGE pathway	Wikipathways	ENSG00000100030; ENSG00000185591; ENSG00000160691; ENSG00000213341; ENSG00000064012; ENSG00000112062; ENSG00000132155; ENSG00000109320	66	39	2.18232948892628	1.172751920244	RBC
0.00664606588928	0.0671812499267	Signalling to ERKs	Reactome	ENSG00000126934; ENSG00000100030; ENSG00000160271; ENSG00000160691; ENSG00000112062; ENSG00000167193	33	24	2.17743535742853	1.172751920244	RBC
0.00672642922628	0.0671812499267	Triglyceride catabolism	Reactome	ENSG00000115159; ENSG00000186298; ENSG00000213639	22	6	2.1722154229778	1.172751920244	RBC
0.00672642922628	0.0671812499267	Signaling by MRAS-complex mutants	Reactome	ENSG00000213639; ENSG00000132155; ENSG00000186298	9	6	2.1722154229778	1.172751920244	RBC
0.00672642922628	0.0671812499267	Negative feedback regulation of MAPK pathway	Reactome	ENSG00000100030; ENSG00000132155; ENSG00000126934	7	6	2.1722154229778	1.172751920244	RBC
0.00672642922628	0.0671812499267	Signal attenuation	Reactome	ENSG00000100030; ENSG00000106070; ENSG00000160691	10	6	2.1722154229778	1.172751920244	RBC
0.00672642922628	0.0671812499267	Post-transcriptional silencing by small RNAs	Reactome	ENSG00000100354; ENSG00000126070; ENSG00000092847	7	6	2.1722154229778	1.172751920244	RBC
0.00815173463886	0.0742445215609	NGF-stimulated transcription	Reactome	ENSG00000138386; ENSG00000171223; ENSG00000125968; ENSG00000120738; ENSG00000111642	40	18	2.08874996623845	1.12933558704307	RBC
0.00815173463886	0.0742445215609	Common Pathways Underlying Drug Addiction	Wikipathways	ENSG00000100030; ENSG00000213639; ENSG00000132155; ENSG00000186298; ENSG00000126934	41	18	2.08874996623845	1.12933558704307	RBC
0.00889481560789	0.0763823397863	PIP3 activates AKT signaling	Reactome	ENSG00000100354; ENSG00000175634; ENSG00000033327; ENSG00000157404; ENSG00000100030; ENSG00000134686; ENSG00000092847; ENSG00000111642; ENSG00000108840; ENSG00000213341; ENSG00000126070; ENSG00000170004; ENSG00000120738; ENSG00000145675; ENSG00000085276; ENSG00000135679	218	114	2.05086305053744	1.1170070422089	RBC
0.00895222797812	0.0763823397863	Ebstein-Barr virus LMP1 signaling	Wikipathways	ENSG00000100030; ENSG00000213341; ENSG00000196923; ENSG00000109320	23	12	2.0480688665625	1.1170070422089	RBC
0.00895222797812	0.0763823397863	Negative regulation of MET activity	Reactome	ENSG00000196396; ENSG00000141985; ENSG00000115145; ENSG00000175354	21	12	2.0480688665625	1.1170070422089	RBC
0.00895866347637	0.0763823397863	Apoptosis-related network due to altered Notch3 in ovarian cancer	Wikipathways	ENSG00000130203; ENSG00000100030; ENSG00000103126; ENSG00000108443; ENSG00000119969; ENSG00000120889; ENSG00000109320	53	33	2.04775677695986	1.1170070422089	RBC
0.00895866347637	0.0763823397863	Modulators of TCR signaling and T cell activation	Wikipathways	ENSG00000111252; ENSG00000092847; ENSG00000213341; ENSG00000155903; ENSG00000185650; ENSG00000145675; ENSG00000109320	63	33	2.04775677695986	1.1170070422089	RBC
0.00895866347637	0.0763823397863	Cardiac Hypertrophic Response	Wikipathways	ENSG00000108840; ENSG00000126934; ENSG00000100030; ENSG00000213341; ENSG00000112062; ENSG00000132155; ENSG00000109320	54	33	2.04775677695986	1.1170070422089	RBC
0.00895866347637	0.0763823397863	Thyroid hormones production and their peripheral downstream signaling effects	Wikipathways	ENSG00000151090; ENSG00000132155; ENSG00000136111; ENSG00000108443; ENSG00000123104; ENSG00000138448; ENSG00000135679	74	33	2.04775677695986	1.1170070422089	RBC
0.00949733705289	0.0804538814219	MAPK Signaling Pathway	Wikipathways	ENSG00000125952; ENSG00000132155; ENSG00000126934; ENSG00000100030; ENSG00000188130; ENSG00000172380; ENSG00000173327; ENSG00000136068; ENSG00000117632; ENSG00000213341; ENSG00000155903; ENSG00000112062; ENSG00000109320; ENSG00000081189; ENSG00000167193	246	105	2.02239814895911	1.09445299893039	RBC
0.00979061362705	0.0825063169196	DNA damage response	Wikipathways	ENSG00000112576; ENSG00000064012; ENSG00000175054; ENSG00000140464; ENSG00000117748; ENSG00000048392; ENSG00000080546; ENSG00000120889; ENSG00000135679	68	50	2.00919008792206	1.08351279934946	RBC
