## Supplementary material for "Perturbation-induced gene programs map the hidden regulatory architecture of complex diseases": Source Data: figure_S2h_barplot.txt

guide	perturbation	mean	se	TRS	pvalue	neglog10p
Guide-level 1	ARF6	0.562610034167915	0.242094515809278	0.562610034167915	0.0100646976501698	1.997199267058
Guide-level 2	ARF6	0.306047020325186	0.194380032914999	0	0.0576885305704088	1.23891052315471
Guide-level 1	C2CD2L	0.210888499223998	0.163327731689444	0	0.0983174519098469	1.00736938557149
Guide-level 2	C2CD2L	0.339146593504391	0.193341626147029	0.339146593504391	0.0397040077662417	1.40116565286122
Guide-level 1	CNDP2	0.553015466082896	0.265875878703025	0.553015466082896	0.0187638637814659	1.72667772852665
Guide-level 2	CNDP2	0.0462663490046568	0.16972287141314	0	0.392580595457501	0.4060711705893
Guide-level 1	DGKH	0.498053675877176	0.269611777206682	0.498053675877176	0.0323518795033351	1.49010048364393
Guide-level 2	DGKH	0.240376078131989	0.202599129712476	0	0.117720037969521	0.929149606494694
Guide-level 1	EPB41	0.691827478391395	0.282372170153192	0.691827478391395	0.00714171054917156	2.1461977555777
Guide-level 2	EPB41	0.366921665883176	0.284301701332823	0	0.0984200547339152	1.00691639777958
Guide-level 1	ESPN	1.08549349960307	0.350772118447165	1.08549349960307	0.000985448289005597	3.00636616021127
Guide-level 2	ESPN	0.75798748218131	0.312587577278261	0.75798748218131	0.00765671585248084	2.11595746966059
Guide-level 1	FBXL5	0.357592380667364	0.230901688396555	0	0.0607295643438581	1.21659983436792
Guide-level 2	FBXL5	0.450385521638274	0.353915015243584	0	0.101583383339764	0.993177326639136
Guide-level 1	FSCN1	0.8549997796031	0.311690430830949	0.8549997796031	0.00304305509919789	2.51669018400037
Guide-level 2	FSCN1	0.00743362081738291	0.138022336522513	0	0.478524109727991	0.32009617605214
Guide-level 1	GRB10	0.301163332411866	0.160500063206089	0.301163332411866	0.0302997539425875	1.51856089829012
Guide-level 2	GRB10	0.00574878584134307	0.165575285049896	0	0.486151477661762	0.313228389868142
Guide-level 1	IK	-0.0101987583397422	0.0945682922283079	0	0.542940848294625	0.265247482857876
Guide-level 2	IK	0.6701555550164	0.304327426045323	0.6701555550164	0.0138295717724505	1.8591912674497
Guide-level 1	KRT8	0.814855325142057	0.345385950433631	0.814855325142057	0.00915570575535274	2.03830817306172
Guide-level 2	KRT8	0.477979317555842	0.20934503268716	0.477979317555842	0.0112089099117091	1.95043662133449
Guide-level 1	LTBP4	0.43987062158108	0.194235663606138	0.43987062158108	0.0117679010127641	1.9293009933899
Guide-level 2	LTBP4	0.595358797098001	0.237199102628224	0.595358797098001	0.00603734731617722	2.2191538393593
Guide-level 1	PELO	0.331805971524127	0.243691352363194	0	0.0866647817804104	1.06215735218656
Guide-level 2	PELO	0.352116103789394	0.271616763072648	0	0.0974238433838119	1.01133474145018
Guide-level 1	RNF187	-0.0139578740572452	0.102465532671238	0	0.554176391638389	0.256351979455201
Guide-level 2	RNF187	0.308464911127127	0.347725339041055	0	0.187514263783016	0.726965690887508
Guide-level 1	SLC40A1	0.364780243336018	0.216381113775843	0.364780243336018	0.0459149548755541	1.33804583816409
Guide-level 2	SLC40A1	0.044747987060785	0.126352053346746	0	0.361612028218733	0.441757132117739
Guide-level 1	SPCS3	0.436832966024715	0.253055459876774	0.436832966024715	0.0421526520984132	1.37517509587976
Guide-level 2	SPCS3	0.159664138740091	0.218689152310717	0	0.232665664507137	0.633267702726691
Guide-level 1	SPEG	0.324629722969716	0.237921151790721	0	0.0862141751880666	1.06442132234428
Guide-level 2	SPEG	0.471807635581868	0.244931919020792	0.471807635581868	0.0270346651594656	1.56807900505255
Guide-level 1	TBX18	0.192411948458679	0.173744996230227	0	0.13405213131555	0.872726276711135
Guide-level 2	TBX18	0.50804237044995	0.325561381168484	0	0.0593194941811735	1.22680256086789
Guide-level 1	TNNT1	0.309418021410728	0.235581981283009	0	0.0945207769859726	1.02447271700863
Guide-level 2	TNNT1	0.00221855910079056	0.0974257351887348	0	0.490916152312053	0.308992678340973
Guide-level 1	VPS41	0.238931314485665	0.185124806565718	0	0.0984125509227598	1.00694951082778
Guide-level 2	VPS41	0.463331999741926	0.188176480965216	0.463331999741926	0.00690398629339828	2.16090007950423
Guide-level 1	WBP11	0.503594513134674	0.209645182390552	0.503594513134674	0.00815000715238579	2.08884201012624
Guide-level 2	WBP11	0.53144571613883	0.391714476442785	0	0.0874355634960257	1.05831188671796
Guide-level 1	ZBTB38	0.52758581617247	0.201827793691271	0.52758581617247	0.00447393512149863	2.34931031808906
Guide-level 2	ZBTB38	0.722157384733117	0.327210212558956	0.722157384733117	0.0136565550826575	1.86465883925449
Guide-level 1	ZBTB7A	0.408709103557284	0.241149857388539	0.408709103557284	0.0450534081890768	1.34627235004069
Guide-level 2	ZBTB7A	0.490490049052902	0.251570561204365	0.490490049052902	0.0256052496541432	1.59167098538755
Guide-level 1	ZIC4	0.739246152578249	0.275122768956063	0.739246152578249	0.00360519001139092	2.44307184086857
Guide-level 2	ZIC4	-0.0276882175579504	0.116864588884553	0	0.593642760958401	0.226474823734057
Guide-level 1	ZNF721	0.13939339958775	0.218874604830343	0	0.262106652575781	0.581521956007667
Guide-level 2	ZNF721	0.043630998696616	0.084786615498701	0	0.303417080684195	0.517959974511412
Gene-level	DGKH	0.834093764181431	0.309590666223977	0.834093764181431	0.00352807555408363	2.45246212298175
Gene-level	EPB41	1.04512619639381	0.525761457107324	1.04512619639381	0.0234150580203534	1.63050476173891
Gene-level	ESPN	0.832275248695268	0.39841110933709	0.832275248695268	0.0183544895647809	1.7362576886474
Gene-level	FBXL5	0.821287653522982	0.290996638156803	0.821287653522982	0.00238382724253994	2.62272522138574
Gene-level	FSCN1	1.00524333813476	0.34763130136945	1.00524333813476	0.00191585490692892	2.71763738435254
Gene-level	GRB10	0.999866599764271	0.374255145535834	0.999866599764271	0.00377433186222942	2.42315991667809
Gene-level	IK	0.857503479576055	0.320307535546089	0.857503479576055	0.00371284044404585	2.43029371378471
Gene-level	KRT8	0.849442065798111	0.352885337559497	0.849442065798111	0.0080391488509759	2.09478992996948
Gene-level	LTBP4	1.09513475282475	0.40371820417447	1.09513475282475	0.00333766344007413	2.4765574583961
Gene-level	ARF6	0.771242650046986	0.440005376839939	0.771242650046986	0.0398179324553063	1.39992129444833
Gene-level	PELO	0.784526914438921	0.26301510684856	0.784526914438921	0.00142802611696247	2.84526384973844
Gene-level	RNF187	0.810191896912557	0.359136741614253	0.810191896912557	0.012037111133375	1.91947772980364
Gene-level	SLC40A1	1.07519061305452	0.339444265544115	1.07519061305452	0.000768771525019751	3.11420271113012
Gene-level	SPCS3	0.870306719627851	0.329642651833373	0.870306719627851	0.00414344205595718	2.38263873017711
Gene-level	SPEG	0.792118105600778	0.299881113941114	0.792118105600778	0.00412771588054051	2.38429020376457
Gene-level	TBX18	0.848325609200215	0.275537026179904	0.848325609200215	0.00103915276914601	2.98332060073931
Gene-level	TNNT1	0.874204943344719	0.324916778232188	0.874204943344719	0.00356671375095685	2.44773174386274
Gene-level	VPS41	0.779201775650934	0.340757014548811	0.779201775650934	0.0111072946120356	1.95439170866861
Gene-level	WBP11	0.912187223905025	0.355686165011827	0.912187223905025	0.00516497122761039	2.28693209345217
Gene-level	ZBTB38	0.844902734121666	0.377088111951387	0.844902734121666	0.0125260748280105	1.90218499824744
Gene-level	ZBTB7A	0.763099945103977	0.340633999074306	0.763099945103977	0.0125378602169133	1.90177657636671
Gene-level	ZIC4	0.998742799151006	0.346609849087272	0.998742799151006	0.00197918042218426	2.70351461368272
Gene-level	ZNF721	0.828359076319836	0.311509242520701	0.828359076319836	0.00391655772344057	2.40709546830764
Gene-level	C2CD2L	0.773107770230618	0.286649741009299	0.773107770230618	0.00349787175527971	2.45619611738317
Gene-level	CNDP2	0.798662167117512	0.30625065602428	0.798662167117512	0.00455536571433712	2.34147675121724
