## Supplementary material for "Perturbation-induced gene programs map the hidden regulatory architecture of complex diseases": Source Data: figure_3b_barplot.txt

traitname	mean	se
Lipoprotein A	0.674247528424293	0.00505774102132673
Triglycerides	0.468866273453112	0.00164417367151654
Cholesterol	0.447878690511289	0.00310007720945236
LDL direct	0.386324468891349	0.00229560563492359
ALT	0.380666846192369	0.00168110876961312
ALP	0.302489021033983	0.00209584676451756
AST	0.272339741047267	0.00117216579336642
HDL cholesterol	0.243072917915431	0.001844813216347
GGT	0.173810131946378	0.00134995703288157
Total bilirubin	0.139552219794071	0.00117619787216918
