## Supplementary material for "Perturbation-induced gene programs map the hidden regulatory architecture of complex diseases": Source Data: figure_S3b_barplot.txt

traitname	mean	se	TRS	pvalue	neglog10p	signif
Lipoprotein A	11.277841348179	6.49852281930227	11.277841348179	0.0413308386240865	1.38372578256929	*
Cholesterol	5.72524649201641	1.68005224201802	5.72524649201641	0.000327469761721377	3.48482879620302	***
LDL direct	4.32563514486759	1.30962966076366	4.32563514486759	0.000478375227741523	3.32023131801152	***
HDL cholesterol	3.95814673174959	1.03608117721311	3.95814673174959	6.66432100198122e-05	4.17624409232882	***
Gamma glutamyltransferase	3.56995697661181	0.65950504959513	3.56995697661181	3.09740101345213e-08	7.50900256388602	***
Alkaline phosphatase	3.30196301317775	0.94189173030109	3.30196301317775	0.000227728468942812	3.64258267368036	***
Alanine aminotransferase	3.0388955012147	0.595262270782411	3.0388955012147	1.65277388441964e-07	6.78178655808368	***
Aspartate aminotransferase	2.48321157931522	0.489866954528856	2.48321157931522	1.99792740240845e-07	6.69942029654358	***
Triglycerides	2.3630617818132	0.474965043743805	2.3630617818132	3.25845941451242e-07	6.48698768395581	***
Total bilirubin	1.83767134781376	0.380508191560052	1.83767134781376	6.84318019583685e-07	6.16474202393365	***
