## Supplementary material for "Perturbation-induced gene programs map the hidden regulatory architecture of complex diseases": Source Data: figure_S3c_scatter_plot.txt

trait_category	perturbation	meta_TRS
Lipid traits	ABT1	0.295830602681504
Hepatic traits	ABT1	0.178271749979756
Lipid traits	ADAM10	0.335245515713155
Hepatic traits	ADAM10	0.642302678930292
Lipid traits	ADAT3	0.2301314105734
Hepatic traits	ADAT3	0.418143188587831
Lipid traits	ANAPC15	0.574267174304002
Hepatic traits	ANAPC15	0.295792121200848
Lipid traits	ANKLE2	0.179864738877268
Hepatic traits	ANKLE2	0.166441365488953
Lipid traits	ANKRD11	0.695965104734778
Hepatic traits	ANKRD11	0.200489561060979
Lipid traits	ATP6AP2	0.319884422704293
Hepatic traits	ATP6AP2	0.171146363006891
Lipid traits	ATR	0.118511427379209
Hepatic traits	ATR	0.0272277934967394
Lipid traits	AURKA	1.25254051149838
Hepatic traits	AURKA	0.130553603440284
Lipid traits	BAP1	0.65570463539171
Hepatic traits	BAP1	0.539914736556334
Lipid traits	BCAR1	0.357012963914308
Hepatic traits	BCAR1	0.261974175950879
Lipid traits	BCL2L1	0.281014637915746
Hepatic traits	BCL2L1	0.363126403668371
Lipid traits	BMS1	0.293367872845792
Hepatic traits	BMS1	0.445080432419741
Lipid traits	BOP1	0.786293940614431
Hepatic traits	BOP1	0.554405334064275
Lipid traits	BPTF	0.209449348804511
Hepatic traits	BPTF	0.230914556683996
Lipid traits	BRCA2	0.517251579504254
Hepatic traits	BRCA2	0.0927610769989405
Lipid traits	BRIX1	0.332200605178004
Hepatic traits	BRIX1	0.177777843716701
Lipid traits	BTF3	0.503631110267739
Hepatic traits	BTF3	0.294658697971381
Lipid traits	BUB1B	0.118597532146257
Hepatic traits	BUB1B	0.441042375366979
Lipid traits	C14orf178	0.901344374661371
Hepatic traits	C14orf178	0.460430744510502
Lipid traits	C7orf26	1.01437297244471
Hepatic traits	C7orf26	0.435873275325482
Lipid traits	CCDC130	0.636395208303838
Hepatic traits	CCDC130	0.266846299685515
Lipid traits	CCDC59	0.462295740735375
Hepatic traits	CCDC59	0.15097898819947
Lipid traits	CCDC6	0.788403115566414
Hepatic traits	CCDC6	0.350393748024831
Lipid traits	CCDC78	0.883273928310712
Hepatic traits	CCDC78	0.390976925302545
Lipid traits	CCT7	0.272248118328168
Hepatic traits	CCT7	0.118013446880853
Lipid traits	CDC42	0.615597286910615
Hepatic traits	CDC42	0.435587113334711
Lipid traits	CDK1	0.397184564404897
Hepatic traits	CDK1	0.122310945776377
Lipid traits	CEBPZ	0.438067879841923
Hepatic traits	CEBPZ	0.0730922763229808
Lipid traits	CLASRP	0.305632848895396
Hepatic traits	CLASRP	0.148883033536009
Lipid traits	CLOCK	0.240204573006264
Hepatic traits	CLOCK	0.472114411808126
Lipid traits	CPEB1	0.295430747686452
Hepatic traits	CPEB1	0.214542079107772
Lipid traits	CPSF3	0.0935688997952108
Hepatic traits	CPSF3	0.287758428325602
Lipid traits	CSE1L	0.916351629784826
Hepatic traits	CSE1L	0.107302884457293
Lipid traits	CSNK2B	0.442410856816889
Hepatic traits	CSNK2B	0.206283823970075
Lipid traits	CSTF1	1.03950552359421
Hepatic traits	CSTF1	0.148421119239216
Lipid traits	DDN	0.164832339460902
Hepatic traits	DDN	0.0825582056953303
Lipid traits	DDX19A	1.00060685350867
Hepatic traits	DDX19A	0.232871553319948
Lipid traits	DDX19B	0.904379596031953
Hepatic traits	DDX19B	0.230133937076594
Lipid traits	DDX23	0.0612687567644458
Hepatic traits	DDX23	0.696190039629717
Lipid traits	DDX27	0.264460758765537
Hepatic traits	DDX27	0.309773114753286
Lipid traits	DDX46	0.907199189045306
Hepatic traits	DDX46	0.367197557783728
Lipid traits	DDX47	0.21057406350351
Hepatic traits	DDX47	0.466415495947476
Lipid traits	DDX51	0.848553594152486
Hepatic traits	DDX51	0.251761902602633
Lipid traits	DDX55	-0.00771557702910644
Hepatic traits	DDX55	0.442716232525467
Lipid traits	DHX37	0.0199296238891102
Hepatic traits	DHX37	0.280478330435187
Lipid traits	DLD	0.64971729263741
Hepatic traits	DLD	0.163837282408229
Lipid traits	DNAAF3	0.231575423971576
Hepatic traits	DNAAF3	0.134005556610508
Lipid traits	DNM1	0.409435640108082
Hepatic traits	DNM1	0.664317463223328
Lipid traits	DYNLRB1	0.626225409543037
Hepatic traits	DYNLRB1	0.222502241948851
Lipid traits	EHMT2	0.100395658929198
Hepatic traits	EHMT2	0.164247925605375
Lipid traits	EIF2B1	0.725005556937499
Hepatic traits	EIF2B1	0.296655522758802
Lipid traits	EIF2B2	0.734961466122537
Hepatic traits	EIF2B2	0.640184110159638
Lipid traits	EIF2B5	-0.0173195654601613
Hepatic traits	EIF2B5	0.230828189080594
Lipid traits	EIF3B	0.752581797838686
Hepatic traits	EIF3B	0.155554488478087
Lipid traits	EIF3CL	1.03364985316856
Hepatic traits	EIF3CL	0.754311525145296
Lipid traits	EIF4A3	0.789761864066738
Hepatic traits	EIF4A3	0.498826991010143
Lipid traits	EIF4B	0.503950133558151
Hepatic traits	EIF4B	0.32196912282721
Lipid traits	ELL	0.186211960401832
Hepatic traits	ELL	0.218634169623232
Lipid traits	ELP3	0.347431057843837
Hepatic traits	ELP3	0.257981001632991
Lipid traits	EMC3	0.86186356785047
Hepatic traits	EMC3	0.138772569970986
Lipid traits	EPS8L1	0.621906570252833
Hepatic traits	EPS8L1	0.310005344113473
Lipid traits	ESF1	0.459081413562478
Hepatic traits	ESF1	0.192254789860574
Lipid traits	ESPN	0.631333809566207
Hepatic traits	ESPN	0.416580850939454
Lipid traits	EXOSC2	0.403385671495299
Hepatic traits	EXOSC2	0.0692331753953199
Lipid traits	EXOSC4	0.0352484550225699
Hepatic traits	EXOSC4	0.327576666345002
Lipid traits	EXOSC5	0.0627987229177288
Hepatic traits	EXOSC5	0.180674000406733
Lipid traits	FAM136A	1.05219686664156
Hepatic traits	FAM136A	0.494376275363635
Lipid traits	FBXL14	0.34120018611271
Hepatic traits	FBXL14	0.142269627468663
Lipid traits	FBXO42	0.290376002784387
Hepatic traits	FBXO42	0.176065320495804
Lipid traits	FNBP4	0.190885847081655
Hepatic traits	FNBP4	0.345963190632858
Lipid traits	FNTA	0.334802161290623
Hepatic traits	FNTA	0.172988231978934
Lipid traits	FOLR3	0.331589432834494
Hepatic traits	FOLR3	0.348166119754443
Lipid traits	FYN	0.39615954727661
Hepatic traits	FYN	-0.0459479413693947
Lipid traits	GAB2	0.779341806609184
Hepatic traits	GAB2	0.280769971361594
Lipid traits	GFM1	1.00964069987689
Hepatic traits	GFM1	0.390047810928307
Lipid traits	GFOD2	0.339392116577822
Hepatic traits	GFOD2	0.260619462900558
Lipid traits	GNL3	0.508647983696156
Hepatic traits	GNL3	0.268468540425293
Lipid traits	GPS1	0.426935641268482
Hepatic traits	GPS1	0.491317943844981
Lipid traits	GTF2E2	1.10673791457274
Hepatic traits	GTF2E2	0.654484469839632
Lipid traits	GTF3C4	0.748112814180912
Hepatic traits	GTF3C4	0.42614109518546
Lipid traits	GTPBP4	0.416259423144942
Hepatic traits	GTPBP4	0.248272382861504
Lipid traits	HIRA	0.282002933760368
Hepatic traits	HIRA	0.248589981040959
Lipid traits	HNRNPL	0.309379004687145
Hepatic traits	HNRNPL	0.313442290544627
Lipid traits	HSCB	0.604344845762463
Hepatic traits	HSCB	0.171381456249047
Lipid traits	HSD17B10	0.640717603539601
Hepatic traits	HSD17B10	0.0350219673939284
Lipid traits	HSD17B12	0.129192629298425
Hepatic traits	HSD17B12	0.476820839962958
Lipid traits	HSPA5	0.534471726276069
Hepatic traits	HSPA5	0.651349341340554
Lipid traits	HSPA9	-0.0280702831372367
Hepatic traits	HSPA9	0.196955274472272
Lipid traits	IK	0.508240691045611
Hepatic traits	IK	0.473097823087684
Lipid traits	INTS13	0.625603611164836
Hepatic traits	INTS13	0.490256587070312
Lipid traits	INTS14	0.633338908473271
Hepatic traits	INTS14	0.193911599517809
Lipid traits	INTS2	0.528898953758178
Hepatic traits	INTS2	0.194516672356418
Lipid traits	INTS8	0.659856797827505
Hepatic traits	INTS8	0.162962130306305
Lipid traits	ISCU	0.752025725923096
Hepatic traits	ISCU	0.100259904415751
Lipid traits	JAZF1	0.700161019932441
Hepatic traits	JAZF1	0.229519303711215
Lipid traits	KEAP1	0.274471830455647
Hepatic traits	KEAP1	0.0206341798377289
Lipid traits	KRT17	0.821250827069375
Hepatic traits	KRT17	0.102526995348432
Lipid traits	LAMTOR1	0.583281789784733
Hepatic traits	LAMTOR1	0.249853930438126
Lipid traits	LIN54	0.483462281508454
Hepatic traits	LIN54	0.0112050536558756
Lipid traits	LSM5	0.279606763153182
Hepatic traits	LSM5	0.444264851240898
Lipid traits	MAT2A	0.214582370231864
Hepatic traits	MAT2A	0.338808206051141
Lipid traits	MBNL1	0.416383611183825
Hepatic traits	MBNL1	0.242782527534711
Lipid traits	MBTPS1	0.274035914336937
Hepatic traits	MBTPS1	0.189122383178059
Lipid traits	MCM3	0.095000224697216
Hepatic traits	MCM3	0.227622951844283
Lipid traits	MCM6	0.577895909051068
Hepatic traits	MCM6	0.0911366651509071
Lipid traits	MCMBP	0.729563795490923
Hepatic traits	MCMBP	0.190807005834387
Lipid traits	MED14	0.397277281338749
Hepatic traits	MED14	0.440192164593474
Lipid traits	MED19	0.254910728310169
Hepatic traits	MED19	0.216309002101141
Lipid traits	MED4	0.777871485340812
Hepatic traits	MED4	0.180821101143845
Lipid traits	MFN2	0.411891889640515
Hepatic traits	MFN2	0.275444392667013
Lipid traits	MLLT6	0.567396321744338
Hepatic traits	MLLT6	0.28875629885018
Lipid traits	MRGBP	0.3831710118337
Hepatic traits	MRGBP	0.143203080693421
Lipid traits	MRPL34	0.475321661431495
Hepatic traits	MRPL34	0.238766379647255
Lipid traits	MRPL35	0.776252229721662
Hepatic traits	MRPL35	0.445597804180729
Lipid traits	MRPL36	0.706881861277173
Hepatic traits	MRPL36	0.312106116885792
Lipid traits	MVK	0.322811132281334
Hepatic traits	MVK	0.453386465662743
Lipid traits	MYBL2	0.842297052657396
Hepatic traits	MYBL2	0.434476069235998
Lipid traits	NAF1	0.496114434623424
Hepatic traits	NAF1	0.173349245894056
Lipid traits	NBPF12	0.671755568551829
Hepatic traits	NBPF12	0.122883849288031
Lipid traits	NELFB	0.319636748689711
Hepatic traits	NELFB	-0.00232788545608367
Lipid traits	NFYB	0.425098278556245
Hepatic traits	NFYB	0.110438924984806
Lipid traits	NFYC	0.108836706038115
Hepatic traits	NFYC	0.258847672258251
Lipid traits	NIFK	-0.0620740072137907
Hepatic traits	NIFK	0.383095584058563
Lipid traits	NOL8	0.792361744567476
Hepatic traits	NOL8	0.137309640302869
Lipid traits	NOM1	0.399277935402823
Hepatic traits	NOM1	0.362870834015748
Lipid traits	NOP14	0.646965371112859
Hepatic traits	NOP14	0.0208862665306458
Lipid traits	NUDCD3	0.552091630233282
Hepatic traits	NUDCD3	0.24805076215951
Lipid traits	NUP107	0.663482286412234
Hepatic traits	NUP107	0.378149771631001
Lipid traits	NUP133	0.767347109669333
Hepatic traits	NUP133	0.506939023553525
Lipid traits	NUP214	0.243357673013222
Hepatic traits	NUP214	0.197160945329892
Lipid traits	NUP85	0.935382571029364
Hepatic traits	NUP85	0.100181501800526
Lipid traits	NUP88	0.987767853721262
Hepatic traits	NUP88	0.377340591454162
Lipid traits	NUP98	0.840756462887238
Hepatic traits	NUP98	0.39700229729587
Lipid traits	NUTF2	0.907585255079204
Hepatic traits	NUTF2	0.358125413520226
Lipid traits	PDCD11	0.637223235539393
Hepatic traits	PDCD11	0.488197586826438
Lipid traits	PI4KA	0.845432691307297
Hepatic traits	PI4KA	0.438031893321224
Lipid traits	PLK4	1.11180154560793
Hepatic traits	PLK4	0.0925613672380726
Lipid traits	PMF1	0.315473658446472
Hepatic traits	PMF1	0.188167455844394
Lipid traits	PMPCB	0.378977116281176
Hepatic traits	PMPCB	0.392051671681414
Lipid traits	PNN	0.3090241229589
Hepatic traits	PNN	0.331923761520148
Lipid traits	POGLUT3	0.829724239044023
Hepatic traits	POGLUT3	0.387317934430302
Lipid traits	POLR1C	0.985775433645622
Hepatic traits	POLR1C	0.0501276456915459
Lipid traits	POLR1E	0.198488202041246
Hepatic traits	POLR1E	0.163045614900973
Lipid traits	POLR2B	1.43501676460089
Hepatic traits	POLR2B	1.11831696353162
Lipid traits	POLR2E	1.08338369503227
Hepatic traits	POLR2E	0.607183784024257
Lipid traits	POLR2I	0.534215032493288
Hepatic traits	POLR2I	0.553373251335888
Lipid traits	POU3F1	0.581382330643366
Hepatic traits	POU3F1	0.364918495687916
Lipid traits	PPP1R2	0.288886418106305
Hepatic traits	PPP1R2	0.201386796295966
Lipid traits	PPP1R37	0.702440883809451
Hepatic traits	PPP1R37	0.433581853708882
Lipid traits	PPP2R1A	0.687428629580253
Hepatic traits	PPP2R1A	0.421973685450769
Lipid traits	PPP6C	0.702532042650662
Hepatic traits	PPP6C	0.168427506126568
Lipid traits	PRMT5	0.45857062547741
Hepatic traits	PRMT5	0.377660705836595
Lipid traits	PRODH	0.184697488097407
Hepatic traits	PRODH	0.227538044624795
Lipid traits	PRPF6	-0.133861485798602
Hepatic traits	PRPF6	-0.0205423232034711
Lipid traits	PSMA4	0.717469553647276
Hepatic traits	PSMA4	0.355159961939423
Lipid traits	PSMB5	0.201326867196231
Hepatic traits	PSMB5	0.248598846738083
Lipid traits	PSMC5	0.234536390552046
Hepatic traits	PSMC5	0.164538120953828
Lipid traits	PSMG3	0.325907077846404
Hepatic traits	PSMG3	0.118444082041967
Lipid traits	PSTK	0.441127661854437
Hepatic traits	PSTK	0.279110275321351
Lipid traits	RAB4B	0.896901038956207
Hepatic traits	RAB4B	0.196575624200272
Lipid traits	RABGGTA	0.815262238572123
Hepatic traits	RABGGTA	0.37828682791911
Lipid traits	RBM10	0.139656699454385
Hepatic traits	RBM10	0.146723652282843
Lipid traits	RBM14-RBM4	0.299318594070184
Hepatic traits	RBM14-RBM4	0.306010135686465
Lipid traits	RBMX2	0.0950458762345022
Hepatic traits	RBMX2	0.15410103410518
Lipid traits	RCC1	0.473936573387612
Hepatic traits	RCC1	0.296130934465715
Lipid traits	RCL1	0.164411882028383
Hepatic traits	RCL1	0.207859013254773
Lipid traits	RGPD6	0.391870673297004
Hepatic traits	RGPD6	0.381982430538256
Lipid traits	RHOQ	0.442617047195934
Hepatic traits	RHOQ	0.168504069513831
Lipid traits	RNASEH2C	0.515192410220989
Hepatic traits	RNASEH2C	0.349760152665704
Lipid traits	RNF8	0.00699966714039598
Hepatic traits	RNF8	0.332329880125964
Lipid traits	RPL10A	0.905058714420689
Hepatic traits	RPL10A	0.243545905786347
Lipid traits	RPL12	0.237781741297161
Hepatic traits	RPL12	0.121503419950121
Lipid traits	RPL23	0.110804381077872
Hepatic traits	RPL23	0.318678816526056
Lipid traits	RPL32	0.119260987550969
Hepatic traits	RPL32	0.265642821515182
Lipid traits	RPL35A	0.970465861847735
Hepatic traits	RPL35A	0.292193094506175
Lipid traits	RPL41	0.818971786238915
Hepatic traits	RPL41	0.258918476822012
Lipid traits	RPL6	0.137480223478361
Hepatic traits	RPL6	0.210747256432478
Lipid traits	RPL7	0.34897098793249
Hepatic traits	RPL7	0.322113677317261
Lipid traits	RPS13	0.660361439182542
Hepatic traits	RPS13	0.0787514908613916
Lipid traits	RPS27A	0.558176848379525
Hepatic traits	RPS27A	0.153986043253281
Lipid traits	RRS1	0.452289168990296
Hepatic traits	RRS1	0.303315562160068
Lipid traits	RSL1D1	0.361076421836413
Hepatic traits	RSL1D1	0.217526273880435
Lipid traits	RTEL1	0.781133968550626
Hepatic traits	RTEL1	0.388302430532414
Lipid traits	RTRAF	0.3736396120436
Hepatic traits	RTRAF	0.144101187254522
Lipid traits	SART1	0.586449161207896
Hepatic traits	SART1	0.21585455740049
Lipid traits	SART3	1.10288664592235
Hepatic traits	SART3	0.281870162284526
Lipid traits	SEC16A	0.371748910901455
Hepatic traits	SEC16A	0.0899591896446324
Lipid traits	SEC61A1	-0.0132916781737936
Hepatic traits	SEC61A1	0.0140063869357018
Lipid traits	SEM1	0.403638081311066
Hepatic traits	SEM1	0.303325918722352
Lipid traits	SF3A2	0.042638840296899
Hepatic traits	SF3A2	0.373929046060444
Lipid traits	SF3B3	0.715110891230923
Hepatic traits	SF3B3	0.293906669343752
Lipid traits	SF3B5	0.376038909990936
Hepatic traits	SF3B5	0.331714268452805
Lipid traits	SHQ1	0.686874028236853
Hepatic traits	SHQ1	0.101679349158751
Lipid traits	SIRT7	0.483878822162334
Hepatic traits	SIRT7	0.488723285051874
Lipid traits	SLC1A5	1.11544901190809
Hepatic traits	SLC1A5	0.669033595007242
Lipid traits	SLC35G2	0.371275387668565
Hepatic traits	SLC35G2	0.181406049297206
Lipid traits	SLC7A5	0.192804116329046
Hepatic traits	SLC7A5	0.044378997676024
Lipid traits	SLU7	0.629086097403095
Hepatic traits	SLU7	0.649189916379375
Lipid traits	SMG5	0.640393111763349
Hepatic traits	SMG5	0.0077082046623213
Lipid traits	SMN2	0.798292727876185
Hepatic traits	SMN2	0.537810131154455
Lipid traits	SNRNP200	0.330446528779102
Hepatic traits	SNRNP200	0.429967160966868
Lipid traits	SNRPC	0.728575316498312
Hepatic traits	SNRPC	0.202687335853158
Lipid traits	SNX15	0.193385854410985
Hepatic traits	SNX15	0.20388385659586
Lipid traits	SRA1	0.131489163851773
Hepatic traits	SRA1	0.300795851228771
Lipid traits	SRBD1	0.00432846925224845
Hepatic traits	SRBD1	0.236860990686776
Lipid traits	SRP54	0.379055303372928
Hepatic traits	SRP54	0.419308342352786
Lipid traits	SRP68	0.697241210369793
Hepatic traits	SRP68	0.444918820923292
Lipid traits	SRP72	0.119999905307731
Hepatic traits	SRP72	0.235042919713345
Lipid traits	SRSF11	0.764696420681158
Hepatic traits	SRSF11	0.0938012331384176
Lipid traits	SRSF6	0.601966802779703
Hepatic traits	SRSF6	0.000331621745561493
Lipid traits	SSBP3	0.396474366153142
Hepatic traits	SSBP3	0.442024017246594
Lipid traits	SSU72	0.470757352198402
Hepatic traits	SSU72	0.422257773944674
Lipid traits	STIL	0.507092368668156
Hepatic traits	STIL	0.173789145319053
Lipid traits	SYNGR3	0.589378914037404
Hepatic traits	SYNGR3	0.120686118069981
Lipid traits	TAF13	0.18924451733202
Hepatic traits	TAF13	0.0766599801813956
Lipid traits	TAF1D	0.148633110671228
Hepatic traits	TAF1D	-0.0069579357977175
Lipid traits	TARDBP	0.394475854291366
Hepatic traits	TARDBP	0.430797061613708
Lipid traits	TBX1	1.14506340013454
Hepatic traits	TBX1	0.393137469440929
Lipid traits	TCOF1	0.591520621393187
Hepatic traits	TCOF1	0.353595341723559
Lipid traits	TEX10	0.537319932033961
Hepatic traits	TEX10	0.352624785920881
Lipid traits	TFAM	0.520707845907048
Hepatic traits	TFAM	0.370721868679295
Lipid traits	TFDP1	0.37444872458008
Hepatic traits	TFDP1	0.128154687472887
Lipid traits	THAP1	0.347074436562645
Hepatic traits	THAP1	0.199285652770786
Lipid traits	THOC7	1.00344191065087
Hepatic traits	THOC7	0.221642448585797
Lipid traits	TIMM23B	0.0154293021343488
Hepatic traits	TIMM23B	0.317664518224994
Lipid traits	TMEM214	0.463710530065864
Hepatic traits	TMEM214	0.242021821275421
Lipid traits	TMEM242	0.478873584511912
Hepatic traits	TMEM242	0.148212377102191
Lipid traits	TPT1	0.529079400931554
Hepatic traits	TPT1	0.285153671694247
Lipid traits	TPX2	0.529334540193552
Hepatic traits	TPX2	0.256530868969044
Lipid traits	TRAPPC11	0.468440426708254
Hepatic traits	TRAPPC11	0.390709888841287
Lipid traits	TRAPPC5	0.0222869877961358
Hepatic traits	TRAPPC5	0.103456557386377
Lipid traits	TRNT1	0.848241793303367
Hepatic traits	TRNT1	0.501300393553346
Lipid traits	TSR1	0.652202935732543
Hepatic traits	TSR1	0.206331293136215
Lipid traits	TUBG1	0.719954839996101
Hepatic traits	TUBG1	0.0600603022456771
Lipid traits	TUT1	0.219439238041204
Hepatic traits	TUT1	0.0363146607639067
Lipid traits	TWF1	0.0448563994885079
Hepatic traits	TWF1	0.229570097516712
Lipid traits	UBA2	0.124325689097172
Hepatic traits	UBA2	0.167717698477561
Lipid traits	UBA52	0.340674946696058
Hepatic traits	UBA52	0.172366302955187
Lipid traits	UBTF	0.558660573766893
Hepatic traits	UBTF	0.41135648757759
Lipid traits	URI1	0.480321603071221
Hepatic traits	URI1	0.0996901850383634
Lipid traits	VPS35	0.550805622143707
Hepatic traits	VPS35	0.133644892318996
Lipid traits	VPS54	-0.0967406952982748
Hepatic traits	VPS54	0.119174403371175
Lipid traits	WDR1	0.171137173662312
Hepatic traits	WDR1	0.0883321722824452
Lipid traits	WDR12	0.660005206916255
Hepatic traits	WDR12	0.292522890514048
Lipid traits	WDR18	0.78155522938033
Hepatic traits	WDR18	0.499900927928583
Lipid traits	WDR4	0.588714186138362
Hepatic traits	WDR4	0.024015603629568
Lipid traits	WDR70	0.510156905895988
Hepatic traits	WDR70	0.129129804871477
Lipid traits	WTAP	0.0743797178136803
Hepatic traits	WTAP	0.390251499986979
Lipid traits	ZBTB17	0.598521623917373
Hepatic traits	ZBTB17	0.301636188915471
Lipid traits	ZDHHC7	0.577167155226499
Hepatic traits	ZDHHC7	0.223343450647241
Lipid traits	ZMAT2	0.306152342424005
Hepatic traits	ZMAT2	0.176605601472785
Lipid traits	ZNF236	0.916702712461753
Hepatic traits	ZNF236	0.369331689001123
Lipid traits	ZNF718	0.282493794330648
Hepatic traits	ZNF718	0.38092718106593
Lipid traits	ZNHIT3	0.843867800972885
Hepatic traits	ZNHIT3	0.119921781781945
