## Supplementary material for "Perturbation-induced gene programs map the hidden regulatory architecture of complex diseases": Source Data: figure_S3d_barplot.txt

trait_category	perturbation	mean	se
Lipid traits	AURKA	1.25254051149838	0.304212623715515
Hepatic traits	AURKA	0.130553603440284	0.0895615038063131
Lipid traits	CSE1L	0.916351629784826	0.193592639473943
Hepatic traits	CSE1L	0.107302884457293	0.0918161561366277
Lipid traits	CSTF1	1.03950552359421	0.232514868005459
Hepatic traits	CSTF1	0.148421119239216	0.0830286365911694
Lipid traits	DDX19A	1.00060685350867	0.279987733695139
Hepatic traits	DDX19A	0.232871553319948	0.105781794878865
Lipid traits	DDX19B	0.904379596031953	0.236291263417295
Hepatic traits	DDX19B	0.230133937076594	0.14352332357715
Lipid traits	EMC3	0.86186356785047	0.243379419697122
Hepatic traits	EMC3	0.138772569970986	0.0900056259565421
Lipid traits	KRT17	0.821250827069375	0.247345811140021
Hepatic traits	KRT17	0.102526995348432	0.0927364591054444
Lipid traits	NOL8	0.792361744567476	0.240344550649308
Hepatic traits	NOL8	0.137309640302869	0.0887831489934179
Lipid traits	NUP85	0.935382571029364	0.252951806677471
Hepatic traits	NUP85	0.100181501800526	0.0943696862275552
Lipid traits	PLK4	1.11180154560793	0.292935646421975
Hepatic traits	PLK4	0.0925613672380726	0.08093236437929
Lipid traits	POLR1C	0.985775433645622	0.229495206324576
Hepatic traits	POLR1C	0.0501276456915459	0.0931168922477013
Lipid traits	RAB4B	0.896901038956207	0.232047044657769
Hepatic traits	RAB4B	0.196575624200272	0.112253403411256
Lipid traits	RPL10A	0.905058714420689	0.235854493066897
Hepatic traits	RPL10A	0.243545905786347	0.127710591500797
Lipid traits	RPL35A	0.970465861847735	0.227695171280515
Hepatic traits	RPL35A	0.292193094506175	0.0985798317400146
Lipid traits	SART3	1.10288664592235	0.219485252523335
Hepatic traits	SART3	0.281870162284526	0.121747513087873
Lipid traits	SRSF11	0.764696420681158	0.198480847919178
Hepatic traits	SRSF11	0.0938012331384176	0.100470015618801
Lipid traits	TBX1	1.14506340013454	0.292546351363664
Hepatic traits	TBX1	0.393137469440929	0.105591942194459
Lipid traits	THOC7	1.00344191065087	0.279358628883082
Hepatic traits	THOC7	0.221642448585797	0.0949359984282064
Lipid traits	TUBG1	0.719954839996101	0.247144580152998
Hepatic traits	TUBG1	0.0600603022456771	0.0865401723373953
Lipid traits	ZNHIT3	0.843867800972885	0.219964014710647
Hepatic traits	ZNHIT3	0.119921781781945	0.0917087109408498
