## Supplementary material for "Perturbation-induced gene programs map the hidden regulatory architecture of complex diseases": Source Data: figure_4a_S7a_S7b_barplot_scatter_plot.txt

metric	cell	traitname	method	mean	se	TRS	pvalue	neglog10p
Marginal TRS	K562	MCH	Perturbscape	4.401517526545	0.612672997474552	4.401517526545	3.38173933300823e-13	12.470859871191
Marginal TRS	K562	MCH	PoPS (matched)	1.43281291012251	0.465759593447403	1.43281291012251	0.00104795938345903	2.97965554930024
Marginal TRS	K562	MCH	PoPS	2.3066640445337	0.470684991174151	2.3066640445337	4.77591990177828e-07	6.32094296548577
Marginal TRS	K562	RBC	Perturbscape	2.63587682619185	0.425585455561266	2.63587682619185	2.94155033664367e-10	9.53142371544259
Marginal TRS	K562	RBC	PoPS (matched)	0.884022744850555	0.28904686656501	0.884022744850555	0.00111258843728979	2.95366545782979
Marginal TRS	K562	RBC	PoPS	1.11113649230105	0.276651695838098	1.11113649230105	2.95503036615852e-05	4.52943805191054
Marginal TRS	HepG2	Cholesterol	Perturbscape	5.72524649201641	1.68005224201802	5.72524649201641	0.000327469761721377	3.48482879620302
Marginal TRS	HepG2	Cholesterol	PoPS (matched)	4.19860062714953	1.40553177849912	4.19860062714953	0.00140774012718636	2.85147750978594
Marginal TRS	HepG2	Cholesterol	PoPS	5.45947696271951	1.57116623889219	5.45947696271951	0.000255624143523092	3.59239812976376
Marginal TRS	HepG2	HDL cholesterol	Perturbscape	3.95814673174959	1.03608117721311	3.95814673174959	6.66432100198122e-05	4.17624409232882
Marginal TRS	HepG2	HDL cholesterol	PoPS (matched)	2.63231957091615	0.877600032853801	2.63231957091615	0.00135232667287888	2.86891838598926
Marginal TRS	HepG2	HDL cholesterol	PoPS	3.39794242944447	1.03736598639776	3.39794242944447	0.000527285334594119	3.27795430754853
Marginal TRS	HepG2	LDL direct	Perturbscape	4.32563514486759	1.30962966076366	4.32563514486759	0.000478375227741523	3.32023131801152
Marginal TRS	HepG2	LDL direct	PoPS (matched)	3.65833931315157	0.953430228373345	3.65833931315157	6.22659181104268e-05	4.20574960385019
Marginal TRS	HepG2	LDL direct	PoPS	3.37182587525014	1.07744576643747	3.37182587525014	0.000875632802444959	3.05767797751297
Marginal TRS	HepG2	Triglycerides	Perturbscape	2.3630617818132	0.474965043743805	2.3630617818132	3.25845941451242e-07	6.48698768395581
Marginal TRS	HepG2	Triglycerides	PoPS (matched)	1.87177229700038	0.486627034584414	1.87177229700038	5.99279499876593e-05	4.22237057837351
Marginal TRS	HepG2	Triglycerides	PoPS	2.05292070620493	0.510963960572211	2.05292070620493	2.93794002903525e-05	4.53195707353041
Marginal TRS	HepG2	Lipoprotein A	Perturbscape	11.277841348179	6.49852281930227	11.277841348179	0.0413308386240865	1.38372578256929
Marginal TRS	HepG2	Lipoprotein A	PoPS (matched)	8.76308532215177	5.19447373862484	8.76308532215177	0.0458015255947747	1.33912005591845
Marginal TRS	HepG2	Lipoprotein A	PoPS	11.2572522885627	8.67709790062764	0	0.0972550109359479	1.01208801297637
Marginal TRS	HepG2	ALT	Perturbscape	3.0388955012147	0.595262270782411	3.0388955012147	1.65277388441964e-07	6.78178655808368
Marginal TRS	HepG2	ALT	PoPS (matched)	2.11170206310948	0.428487256086513	2.11170206310948	4.14798785097759e-07	6.38216252428423
Marginal TRS	HepG2	ALT	PoPS	0.798508099350208	0.244444210100461	0.798508099350208	0.00054418455343197	3.26425378974198
Marginal TRS	HepG2	AST	Perturbscape	2.48321157931522	0.489866954528856	2.48321157931522	1.99792740240845e-07	6.69942029654358
Marginal TRS	HepG2	AST	PoPS (matched)	1.39860449384846	0.300531167794064	1.39860449384846	1.62956063565201e-06	5.78792947488025
Marginal TRS	HepG2	AST	PoPS	1.07278524655759	0.303866241667033	1.07278524655759	0.000207424970851133	3.68313896226684
Marginal TRS	HepG2	ALP	Perturbscape	3.30196301317775	0.94189173030109	3.30196301317775	0.000227728468942812	3.64258267368036
Marginal TRS	HepG2	ALP	PoPS (matched)	2.69678418784119	0.775774653393406	2.69678418784119	0.000254242021018869	3.59475266783236
Marginal TRS	HepG2	ALP	PoPS	2.06740900562109	1.03787891594876	2.06740900562109	0.023187949669612	1.63473765095408
Marginal TRS	HepG2	GGT	Perturbscape	3.56995697661181	0.65950504959513	3.56995697661181	3.09740101345213e-08	7.50900256388602
Marginal TRS	HepG2	GGT	PoPS (matched)	2.10619245280982	0.487074247756003	2.10619245280982	7.65531703506017e-06	5.11603681884866
Marginal TRS	HepG2	GGT	PoPS	1.12276445858331	0.28174915745152	1.12276445858331	3.3743055482649e-05	4.4718155939706
Marginal TRS	HepG2	Total bilirubin	Perturbscape	1.83767134781376	0.380508191560052	1.83767134781376	6.84318019583685e-07	6.16474202393365
Marginal TRS	HepG2	Total bilirubin	PoPS (matched)	2.36485401279411	0.887552303548754	2.36485401279411	0.00385551913788984	2.41391713679812
Marginal TRS	HepG2	Total bilirubin	PoPS	2.38109242578706	1.27294788246285	2.38109242578706	0.0307048428883049	1.51279312049047
Marginal TRS	Jurkat	White count	Perturbscape	0.605310662845455	0.158960615973968	0.605310662845455	7.00678827106893e-05	4.15448100568264
Marginal TRS	Jurkat	White count	PoPS (matched)	0.988100080859318	0.246372474144041	0.988100080859318	3.02830310282554e-05	4.51880065846634
Marginal TRS	Jurkat	White count	PoPS	0.750665210406131	0.140629581705454	0.750665210406131	4.70172892841347e-08	7.32774241312852
Marginal TRS	Jurkat	Lymphocyte count	Perturbscape	0.702528172946159	0.146092810899468	0.702528172946159	7.59271449823906e-07	6.11960293018536
Marginal TRS	Jurkat	Lymphocyte count	PoPS (matched)	1.21593500335483	0.213648062951588	1.21593500335483	6.30382612776259e-09	8.20039577407095
Marginal TRS	Jurkat	Lymphocyte count	PoPS	0.948499281316139	0.151801965198658	0.948499281316139	2.07515227224064e-10	9.68295002976274
Marginal TRS	Jurkat	Monocyte count	Perturbscape	1.09177481988736	0.29488980080085	1.09177481988736	0.000106820728871249	3.97134446302967
Marginal TRS	Jurkat	Monocyte count	PoPS (matched)	1.36365697425562	0.337775751056621	1.36365697425562	2.70503272975509e-05	4.56782747574557
Marginal TRS	Jurkat	Monocyte count	PoPS	1.7568346035016	0.505493726060094	1.7568346035016	0.000254967622269286	3.5935149660859
Marginal TRS	Jurkat	Eosinophil count	Perturbscape	1.40307558645795	0.337918056660055	1.40307558645795	1.64706287666405e-05	4.78328982131172
Marginal TRS	Jurkat	Eosinophil count	PoPS (matched)	1.50452532598015	0.331025726089485	1.50452532598015	2.74623483598191e-06	5.56126232812972
Marginal TRS	Jurkat	Eosinophil count	PoPS	1.74744576753606	0.2764613878449	1.74744576753606	1.30141009080376e-10	9.88558583017985
Marginal TRS	Jurkat	Asthma diagnosed	Perturbscape	1.35984791288724	0.379995286736987	1.35984791288724	0.000172725446536237	3.7626436758884
Marginal TRS	Jurkat	Asthma diagnosed	PoPS (matched)	1.37692944568447	0.312067063413269	1.37692944568447	5.11422023863339e-06	5.29122057346188
Marginal TRS	Jurkat	Asthma diagnosed	PoPS	1.79755846660704	0.428107050204616	1.79755846660704	1.34135343992092e-05	4.872456772646
Marginal TRS	Jurkat	Alzheimers	Perturbscape	2.3095762416284	0.473402533151485	2.3095762416284	5.34009323094331e-07	6.27245116069976
Marginal TRS	Jurkat	Alzheimers	PoPS (matched)	3.59543652661741	0.59418991245868	3.59543652661741	7.19797110804166e-10	9.14278990089556
Marginal TRS	Jurkat	Alzheimers	PoPS	1.32676063208255	0.366519291483344	1.32676063208255	0.000147362410148233	3.83161328409675
Marginal TRS	Jurkat	Crohn's disease	Perturbscape	1.11903431944793	0.250224177728511	1.11903431944793	3.87226909559502e-06	5.41203446988864
Marginal TRS	Jurkat	Crohn's disease	PoPS (matched)	1.77319313816506	0.430111925757815	1.77319313816506	1.87284015223943e-05	4.72749928827497
Marginal TRS	Jurkat	Crohn's disease	PoPS	1.18023271420617	0.226457526830429	1.18023271420617	9.35500262810862e-08	7.02895608615725
Marginal TRS	Jurkat	Celiac	Perturbscape	1.63351897914347	0.454563468282323	1.63351897914347	0.000163070611997385	3.78762429890673
Marginal TRS	Jurkat	Celiac	PoPS (matched)	2.54873185540464	0.478841811856696	2.54873185540464	5.11188203988766e-08	7.29141917637097
Marginal TRS	Jurkat	Celiac	PoPS	1.98362988419345	0.369216367058489	1.98362988419345	3.88174931087448e-08	7.41097251542354
Marginal TRS	Jurkat	IBD	Perturbscape	0.996131071727582	0.227882660952055	0.996131071727582	6.17698761573582e-06	5.20922326937997
Marginal TRS	Jurkat	IBD	PoPS (matched)	1.84834298813372	0.380221674345443	1.84834298813372	5.83308746970879e-07	6.23410151108464
Marginal TRS	Jurkat	IBD	PoPS	0.999915644868605	0.262648848886099	0.999915644868605	7.03189514518199e-05	4.15292761378872
Marginal TRS	Jurkat	Lupus	Perturbscape	2.32370368585444	0.504151476754964	2.32370368585444	2.02171029994869e-06	5.69428107631553
Marginal TRS	Jurkat	Lupus	PoPS (matched)	2.74218844498225	0.735367785237083	2.74218844498225	9.61195523159208e-05	4.0171882606228
Marginal TRS	Jurkat	Lupus	PoPS	2.29149272822851	0.446710116064982	2.29149272822851	1.45095512715798e-07	6.83834601852644
Marginal TRS	Jurkat	Multiple sclerosis	Perturbscape	3.22467246067252	0.625943888300322	3.22467246067252	1.29070803156495e-07	6.88917198749405
Marginal TRS	Jurkat	Multiple sclerosis	PoPS (matched)	4.3685861380866	0.677397693406056	4.3685861380866	5.6268767423262e-11	10.2497325980349
Marginal TRS	Jurkat	Multiple sclerosis	PoPS	3.34412324711769	0.518994070451465	3.34412324711769	5.83857406866173e-11	10.2336932059231
Marginal TRS	Jurkat	Rheumatoid arthritis	Perturbscape	2.4273301680698	0.505325602797841	2.4273301680698	7.79589967692118e-07	6.108133758323
Marginal TRS	Jurkat	Rheumatoid arthritis	PoPS (matched)	2.55387747437645	0.513123451934509	2.55387747437645	3.22685015263779e-07	6.49122120174625
Marginal TRS	Jurkat	Rheumatoid arthritis	PoPS	1.72037398957039	0.383810704675901	1.72037398957039	3.69127312394024e-06	5.4328238193853
Marginal TRS	Jurkat	Ulcerative colitis	Perturbscape	0.999342603421491	0.203761591180552	0.999342603421491	4.68399775632733e-07	6.32938332163018
Marginal TRS	Jurkat	Ulcerative colitis	PoPS (matched)	1.53875687688769	0.299561656879586	1.53875687688769	1.39806070498238e-07	6.85447397074592
Marginal TRS	Jurkat	Ulcerative colitis	PoPS	1.257521623799	0.257697765705415	1.257521623799	5.30883108029734e-07	6.27500109309204
Marginal TRS	Jurkat	All auto-immune	Perturbscape	1.62641400559193	0.374145647081869	1.62641400559193	6.90036908201908e-06	5.16112767940804
Marginal TRS	Jurkat	All auto-immune	PoPS (matched)	2.33833941835903	0.494556693895329	2.33833941835903	1.13286051695027e-06	5.94582355919918
Marginal TRS	Jurkat	All auto-immune	PoPS	1.95753741056179	0.461885509554161	1.95753741056179	1.12687482709539e-05	4.94812432257048
Marginal TRS	Jurkat	Hypothyroidism	Perturbscape	1.97102399278078	0.469383149060876	1.97102399278078	1.33942083803129e-05	4.8730829488136
Marginal TRS	Jurkat	Hypothyroidism	PoPS (matched)	2.54244758062994	0.464992295858371	2.54244758062994	2.27930879725946e-08	7.64219683328344
Marginal TRS	Jurkat	Hypothyroidism	PoPS	1.91929646466514	0.430590095939521	1.91929646466514	4.14869694642661e-06	5.38208828830952
Marginal TRS	Jurkat	Primary biliary cirrhosis	Perturbscape	2.02480734888108	0.421470911728933	2.02480734888108	7.77071102020521e-07	6.10953924142766
Marginal TRS	Jurkat	Primary biliary cirrhosis	PoPS (matched)	3.35708801439728	0.599242104449603	3.35708801439728	1.05809909722865e-08	7.97547365615323
Marginal TRS	Jurkat	Allergy eczema	Perturbscape	0.800978192836574	0.232108503263993	0.800978192836574	0.000279382753978541	3.55380040596386
Marginal TRS	Jurkat	Allergy eczema	PoPS (matched)	1.04209889970567	0.360581043889303	1.04209889970567	0.00192587468636674	2.71537197515022
Marginal TRS	Jurkat	Psoriasis	Perturbscape	2.25421201317164	0.548992973117547	2.25421201317164	2.01210406021168e-05	4.69634956257879
Marginal TRS	Jurkat	Psoriasis	PoPS (matched)	4.58025688640931	0.701127391549835	4.58025688640931	3.22966098309507e-11	10.4908430630863
Marginal TRS	Jurkat	Type 1 diabetes	Perturbscape	2.90812953129761	0.695644712155962	2.90812953129761	1.45446531930604e-05	4.83729662973736
Marginal TRS	Jurkat	Type 1 diabetes	PoPS (matched)	4.0117494659721	0.709822241206158	4.0117494659721	7.94036769669049e-09	8.10015938611871
Marginal TRS	TeloHAEC	CAD	Perturbscape	2.68810114358521	0.597081117931359	2.68810114358521	3.36473631612488e-06	5.47304896440849
Marginal TRS	TeloHAEC	CAD	PoPS (matched)	2.7215164496766	0.464766570953945	2.7215164496766	2.37555275450774e-09	8.62423532064902
Marginal TRS	TeloHAEC	CAD	PoPS	0.621810469596183	0.356849413703518	0.621810469596183	0.0407104060203023	1.3902945662156
Marginal TRS	TeloHAEC	SBP	Perturbscape	1.06913393989973	0.205331066430403	1.06913393989973	9.60218109469224e-08	7.01763010760619
Marginal TRS	TeloHAEC	SBP	PoPS (matched)	0.797558446170114	0.217909358686579	0.797558446170114	0.000126084604551768	3.89933793933017
Marginal TRS	TeloHAEC	SBP	PoPS	0.968081978317988	0.198736809371354	0.968081978317988	5.54679787767576e-07	6.25595765928962
Marginal TRS	TeloHAEC	DBP	Perturbscape	1.15068392503775	0.213942749109429	1.15068392503775	3.75614627179388e-08	7.42525750378718
Marginal TRS	TeloHAEC	DBP	PoPS (matched)	0.902899085916873	0.161434673456416	0.902899085916873	1.11609731456852e-08	7.9522979368164
Marginal TRS	TeloHAEC	DBP	PoPS	0.911206351799839	0.143426001749534	0.911206351799839	1.0547751561063e-10	9.97684010801494
Joint TRS	K562	MCH	PoPS (matched)	0.0704863461948826	0.217859063435309	0	0.373142769024481	0.428124969970678
Joint TRS	K562	MCH	PoPS	1.46962048305992	0.389564508049808	1.46962048305992	8.08196505914793e-05	4.09248303147962
Joint TRS	K562	MCH	Perturbscape	3.98999472146939	0.578466195741927	3.98999472146939	2.64555044537929e-12	11.577483952922
Joint TRS	K562	RBC	PoPS (matched)	0.0671170411471908	0.188868168208445	0	0.361158272210938	0.442302433318103
Joint TRS	K562	RBC	PoPS	0.736866589743689	0.234634511933758	0.736866589743689	0.000843336514376292	3.07399909539349
Joint TRS	K562	RBC	Perturbscape	2.47636000260146	0.423742208771777	2.47636000260146	2.54772092311839e-09	8.59384814626905
Joint TRS	HepG2	Cholesterol	Perturbscape	4.76670845395563	1.36472322197865	4.76670845395563	0.000238990090046687	3.62162010711575
Joint TRS	HepG2	Cholesterol	PoPS (matched)	1.41620605123258	1.04011666039132	0	0.0866646267722111	1.06215812896421
Joint TRS	HepG2	Cholesterol	PoPS	3.99849945893312	1.40631079165278	3.99849945893312	0.00223276998442046	2.65115601478895
Joint TRS	HepG2	HDL cholesterol	Perturbscape	3.62808564245835	0.932479020499311	3.62808564245835	4.99579549921858e-05	4.30139534759547
Joint TRS	HepG2	HDL cholesterol	PoPS (matched)	1.2100534683543	0.788108316967792	0	0.0623440542902632	1.20520495857768
Joint TRS	HepG2	HDL cholesterol	PoPS	2.59687633013342	1.00128349964759	2.59687633013342	0.00474957064907389	2.32334564788371
Joint TRS	HepG2	LDL direct	Perturbscape	3.59045516536635	1.14385274934612	3.59045516536635	0.000847876652440016	3.07166732352282
Joint TRS	HepG2	LDL direct	PoPS (matched)	2.1362136865427	0.854086239068904	2.1362136865427	0.00618921157519348	2.20836467090737
Joint TRS	HepG2	LDL direct	PoPS	1.98305673301689	1.12336722730944	1.98305673301689	0.0387584317812016	1.41163380341046
Joint TRS	HepG2	Triglycerides	Perturbscape	2.00902179866367	0.39862429155581	2.00902179866367	2.32902135244295e-07	6.63282652983988
Joint TRS	HepG2	Triglycerides	PoPS (matched)	0.954152095117528	0.4407580193289	0.954152095117528	0.0152015776027309	1.81811133912051
Joint TRS	HepG2	Triglycerides	PoPS	1.29117511183103	0.487123201723793	1.29117511183103	0.00401729175934096	2.39606662610489
Joint TRS	HepG2	Lipoprotein A	Perturbscape	8.64355038447162	4.85392126103733	8.64355038447162	0.0374778273101631	1.42622559426659
Joint TRS	HepG2	Lipoprotein A	PoPS (matched)	4.57532257183237	2.39205931700781	4.57532257183237	0.0278924121992591	1.55451392533501
Joint TRS	HepG2	Lipoprotein A	PoPS	9.95632194344811	8.10570574397933	0	0.109665250883229	0.959930963495253
Joint TRS	HepG2	ALT	Perturbscape	2.67833528195747	0.570423917817642	2.67833528195747	1.33080626663062e-06	5.87588516275009
Joint TRS	HepG2	ALT	PoPS (matched)	1.72157008535127	0.510788039714905	1.72157008535127	0.000375268846908527	3.42565748721838
Joint TRS	HepG2	ALT	PoPS	-0.370747596221608	0.362864469807839	0	0.846544394418614	0.0723502617186892
Joint TRS	HepG2	AST	Perturbscape	2.25197408119365	0.502549473188755	2.25197408119365	3.71297780010771e-06	5.43027764741255
Joint TRS	HepG2	AST	PoPS (matched)	0.651196541807136	0.322776948448509	0.651196541807136	0.0218226416839443	1.66109267816027
Joint TRS	HepG2	AST	PoPS	0.56256120579131	0.287817475184415	0.56256120579131	0.0253165525018402	1.59659543496454
Joint TRS	HepG2	ALP	Perturbscape	2.67787874622358	0.824367915516641	2.67787874622358	0.000580275001663133	3.23636613850596
Joint TRS	HepG2	ALP	PoPS (matched)	1.68524312948041	0.66905035210094	1.68524312948041	0.00588679894714206	2.23012079646876
Joint TRS	HepG2	ALP	PoPS	1.34348173163535	0.961611828238649	0	0.0811895862234389	1.09049967193779
Joint TRS	HepG2	GGT	Perturbscape	3.28467874928446	0.652832364199669	3.28467874928446	2.43420530066096e-07	6.61364279620284
Joint TRS	HepG2	GGT	PoPS (matched)	1.51792250032833	0.574952769828968	1.51792250032833	0.00414429759425072	2.38254906626947
Joint TRS	HepG2	GGT	PoPS	0.0430490852187565	0.339412586993068	0	0.449535858466567	0.34723565985283
Joint TRS	HepG2	Total bilirubin	Perturbscape	1.28998336863649	0.433390141977741	1.28998336863649	0.00145782161831631	2.83629561382353
Joint TRS	HepG2	Total bilirubin	PoPS (matched)	1.53122502196864	0.586256907876381	1.53122502196864	0.00450246503205298	2.34654965140025
Joint TRS	HepG2	Total bilirubin	PoPS	1.6267613907211	1.1319930570348	0	0.0753480322158566	1.12292808520674
Joint TRS	Jurkat	White count	Perturbscape	0.440305555435805	0.148844765711151	0.440305555435805	0.00154744351919878	2.81038519351815
Joint TRS	Jurkat	White count	PoPS (matched)	0.475068852546587	0.254557277485803	0.475068852546587	0.0310028320463195	1.50859863242666
Joint TRS	Jurkat	White count	PoPS	0.603565688545449	0.138190375537576	0.603565688545449	6.27984005807658e-06	5.20205141721493
Joint TRS	Jurkat	Lymphocyte count	Perturbscape	0.422782345744265	0.161377528629879	0.422782345744265	0.00439862815492542	2.35668275025086
Joint TRS	Jurkat	Lymphocyte count	PoPS (matched)	0.60836589768289	0.235715531126696	0.60836589768289	0.00492669090826725	2.30744468372565
Joint TRS	Jurkat	Lymphocyte count	PoPS	0.671287561623038	0.17214453167835	0.671287561623038	4.81842532459309e-05	4.31709486727436
Joint TRS	Jurkat	Monocyte count	Perturbscape	0.953662542549072	0.284397342075501	0.953662542549072	0.000399306348264794	3.39869378523653
Joint TRS	Jurkat	Monocyte count	PoPS (matched)	-0.11162875614912	0.596505857225904	0	0.574223679485197	0.240918902299784
Joint TRS	Jurkat	Monocyte count	PoPS	1.74319561442952	0.616399987513823	1.74319561442952	0.00234179510120469	2.6304511068337
Joint TRS	Jurkat	Eosinophil count	Perturbscape	0.901037995343193	0.366843027446232	0.901037995343193	0.00702084778651779	2.15361044246055
Joint TRS	Jurkat	Eosinophil count	PoPS (matched)	0.170628200408149	0.413707229292789	0	0.340009545912954	0.468508889783852
Joint TRS	Jurkat	Eosinophil count	PoPS	1.50198269582776	0.367954357255845	1.50198269582776	2.23267238911307e-05	4.6511749983968
Joint TRS	Jurkat	Asthma diagnosed	Perturbscape	0.861545960728323	0.385401705274193	0.861545960728323	0.0126939342814439	1.89640375442919
Joint TRS	Jurkat	Asthma diagnosed	PoPS (matched)	0.55538660243696	0.310576509633062	0.55538660243696	0.036868319307175	1.43334665985134
Joint TRS	Jurkat	Asthma diagnosed	PoPS	1.5750587193775	0.459306050022222	1.5750587193775	0.000302666059397438	3.51903627756622
Joint TRS	Jurkat	Alzheimers	Perturbscape	1.76471337125022	0.505188460320098	1.76471337125022	0.000238653841964642	3.62223156975945
Joint TRS	Jurkat	Alzheimers	PoPS (matched)	2.90860418458092	0.583618194346852	2.90860418458092	3.11826495846823e-07	6.50608698564756
Joint TRS	Jurkat	Alzheimers	PoPS	0.881488650601529	0.369617246828934	0.881488650601529	0.00854260600175083	2.06840962351078
Joint TRS	Jurkat	Crohn's disease	Perturbscape	0.782878709642359	0.237860663327859	0.782878709642359	0.000498568566758451	3.30227510592386
Joint TRS	Jurkat	Crohn's disease	PoPS (matched)	1.13004122700674	0.451815997459867	1.13004122700674	0.00619024681245117	2.20829203480077
Joint TRS	Jurkat	Crohn's disease	PoPS	0.980561501334493	0.240882388384395	0.980561501334493	2.34353871468862e-05	4.63012786764547
Joint TRS	Jurkat	Celiac	Perturbscape	1.33528578059904	0.41325650817031	1.33528578059904	0.000616507772961294	3.21006144342686
Joint TRS	Jurkat	Celiac	PoPS (matched)	1.64081309468742	0.454797255477507	1.64081309468742	0.000154408003260387	3.81133019310816
Joint TRS	Jurkat	Celiac	PoPS	1.62183086818347	0.385414249000528	1.62183086818347	1.28809035007116e-05	4.89005367334176
Joint TRS	Jurkat	IBD	Perturbscape	0.722564903329825	0.217136642079343	0.722564903329825	0.000437835613438353	3.35868891592772
Joint TRS	Jurkat	IBD	PoPS (matched)	1.46326171984685	0.378010642702831	1.46326171984685	5.42051777139285e-05	4.26595922738803
Joint TRS	Jurkat	IBD	PoPS	0.889425458527327	0.254809321263226	0.889425458527327	0.000241010934278307	3.61796325373629
Joint TRS	Jurkat	Lupus	Perturbscape	1.73369121428767	0.426264808393769	1.73369121428767	2.3793818252793e-05	4.62353586006194
Joint TRS	Jurkat	Lupus	PoPS (matched)	1.67526888999985	0.668849082775039	1.67526888999985	0.00612769758140486	2.21270267646423
Joint TRS	Jurkat	Lupus	PoPS	1.9052436845485	0.449342899799227	1.9052436845485	1.11726890834607e-05	4.95184228672724
Joint TRS	Jurkat	Multiple sclerosis	Perturbscape	1.9732706535666	0.578420726122033	1.9732706535666	0.000323056379715747	3.4907216780939
Joint TRS	Jurkat	Multiple sclerosis	PoPS (matched)	2.63237573058398	0.65501611605733	2.63237573058398	2.92482235426661e-05	4.53390050664322
Joint TRS	Jurkat	Multiple sclerosis	PoPS	2.4673402900148	0.570304077225202	2.4673402900148	7.5797072623951e-06	5.12034756703041
Joint TRS	Jurkat	Rheumatoid arthritis	Perturbscape	1.95751076650011	0.476060991386573	1.95751076650011	1.96216036874031e-05	4.70726550031349
Joint TRS	Jurkat	Rheumatoid arthritis	PoPS (matched)	1.4588158146725	0.476243437477488	1.4588158146725	0.00109501877797624	2.96057843324255
Joint TRS	Jurkat	Rheumatoid arthritis	PoPS	1.17322076211263	0.380456755088517	1.17322076211263	0.00102216161666713	2.99048043132702
Joint TRS	Jurkat	Ulcerative colitis	Perturbscape	0.677945267106427	0.194641972653073	0.677945267106427	0.000247879565805742	3.60575927324664
Joint TRS	Jurkat	Ulcerative colitis	PoPS (matched)	1.02219902956723	0.303542783701817	1.02219902956723	0.000379180379904032	3.42115414264162
Joint TRS	Jurkat	Ulcerative colitis	PoPS	1.08599744231707	0.252165067781208	1.08599744231707	8.28568068755864e-06	5.08167180749722
Joint TRS	Jurkat	All auto-immune	Perturbscape	0.960890177762091	0.296958297340868	0.960890177762091	0.000606565242517676	3.21712247931262
Joint TRS	Jurkat	All auto-immune	PoPS (matched)	1.16249334271737	0.345126220734766	1.16249334271737	0.000378147590409994	3.42233866262204
Joint TRS	Jurkat	All auto-immune	PoPS	1.49694725689205	0.413273899950449	1.49694725689205	0.000146072467041458	3.83543163580294
Joint TRS	Jurkat	Hypothyroidism	Perturbscape	1.2247284331397	0.419471217575638	1.2247284331397	0.00175186498491309	2.75649936766948
Joint TRS	Jurkat	Hypothyroidism	PoPS (matched)	1.33612382560782	0.383023124769233	1.33612382560782	0.000242993594051	3.61440517539335
Joint TRS	Jurkat	Hypothyroidism	PoPS	1.39324049092677	0.424740904835661	1.39324049092677	0.000518644343563968	3.28513035424264
Joint TRS	TeloHAEC	CAD	Perturbscape	2.27937311491494	0.558488312399664	2.27937311491494	2.23897051306876e-05	4.64995162598142
Joint TRS	TeloHAEC	CAD	PoPS (matched)	2.36759726013034	0.424894477481467	2.36759726013034	1.25770774905831e-08	7.90042026327595
Joint TRS	TeloHAEC	CAD	PoPS	0.0830121201826276	0.374943214956561	0	0.412390815588021	0.38469101551233
Joint TRS	TeloHAEC	SBP	Perturbscape	0.946665154632703	0.186542761180972	0.946665154632703	1.93963099692773e-07	6.71228088411152
Joint TRS	TeloHAEC	SBP	PoPS (matched)	0.240142736140294	0.211943654248219	0	0.128596649480914	0.890770346582142
Joint TRS	TeloHAEC	SBP	PoPS	0.770447134137988	0.20947754541609	0.770447134137988	0.00011755978525041	3.929741215936
Joint TRS	TeloHAEC	DBP	Perturbscape	0.92237446210969	0.218383440480283	0.92237446210969	1.20190475553228e-05	4.92012994646445
Joint TRS	TeloHAEC	DBP	PoPS (matched)	0.342432343569355	0.199652145103776	0.342432343569355	0.0431593388415372	1.36492521690088
Joint TRS	TeloHAEC	DBP	PoPS	0.584251564547305	0.204519985594695	0.584251564547305	0.00214037347393237	2.669510439961
