## Supplementary material for "Perturbation-induced gene programs map the hidden regulatory architecture of complex diseases": Source Data: figure_4b_barplot.txt

topn	set	method	mean	se
Top 1	Positive	PerturbScape	0.431372549019608	0.0490388274509501
Top 1	Positive	PoPS (matched)	0.529411764705882	0.049421650024518
Top 1	Positive	PoPS	0.441176470588235	0.0491635717591101
Top 1	Positive	Random	0.0980392156862745	0.0294437862338267
Top 1	Negative	PerturbScape	0.0701278574196048	0.00502646776185049
Top 1	Negative	PoPS (matched)	0.0670282836110035	0.00492231367871183
Top 1	Negative	PoPS	0.0709027508717551	0.00505205566895355
Top 1	Negative	Random	0.0833010461061604	0.00543931979701825
Top 2	Positive	PerturbScape	0.617647058823529	0.0481174186338179
Top 2	Positive	PoPS (matched)	0.598039215686274	0.0485463506218764
Top 2	Positive	PoPS	0.598039215686274	0.0485463506218764
Top 2	Positive	Random	0.274509803921569	0.0441870102765674
Top 2	Negative	PerturbScape	0.151879116621465	0.00706454030900157
Top 2	Negative	PoPS (matched)	0.152654010073615	0.00707930291405571
Top 2	Negative	PoPS	0.15304145679969	0.00708666037354878
Top 2	Negative	Random	0.165439752034095	0.00731399703892409
