## Supplementary material for "Perturbation-induced gene programs map the hidden regulatory architecture of complex diseases": Source Data: figure_4c_barplot.txt

dataset	annotation	meta_TRS	meta_TRS_se
K562	Perturbscape	3.21054560025136	0.349531542857771
K562	Pooled	0.531411283104848	0.161119994797188
K562	DE summary	0.191710667168322	0.100369149125911
K562	WT	0.31938109010301	0.106096800846383
TeloHAEC	Perturbscape	1.19984941774493	0.143782458400905
TeloHAEC	Pooled	0.186066968964309	0.0672358639533199
TeloHAEC	DE summary	0.0140979756663145	0.0433882501527291
TeloHAEC	WT	-0.0465305410898559	0.0595253627749002
HepG2	Perturbscape	2.64405567450282	0.205638720954242
HepG2	Pooled	1.0642424292484	0.119160672110732
HepG2	DE summary	0.503112218325795	0.100539727628342
HepG2	WT	0.399418597943086	0.0953448900366795
Jurkat	Perturbscape	1.10166153941254	0.0653878733548399
Jurkat	Pooled	0.416715311290123	0.0479079156711795
Jurkat	DE summary	0.190691292376587	0.0362211814432121
Jurkat	WT	0.29682341204268	0.0467032744055514
