## Supplementary material for "Perturbation-induced gene programs map the hidden regulatory architecture of complex diseases": Source Data: figure_4e_scatter_plot_average_TRS.txt

trait	data	Closest TSS	ENCODE-rE2G
PASS_Alzheimers_Jansen2019	Jurkat	0.0708477358921583	0.0497113354885789
PASS_CD_deLange2017	Jurkat	0.128420156161253	0.0589326815669348
PASS_Celiac	Jurkat	0.149007973616083	0.184611900733046
PASS_Coronary_Artery_Disease	TeloHAEC	0.0553735201095056	0.0250625742917938
PASS_IBD_deLange2017	Jurkat	0.0672281482689833	0.0485643031256681
PASS_Lupus	Jurkat	0.0918682390191619	0.0533409754373307
PASS_Multiple_sclerosis	Jurkat	0.359925088578978	0.479751404702307
PASS_Primary_biliary_cirrhosis	Jurkat	0.0500562934590064	0.0500340956750382
PASS_Rheumatoid_Arthritis	Jurkat	0.188117647059224	0.117982173798154
PASS_Type_1_Diabetes	Jurkat	0.205444512187283	0.0727493350519709
PASS_UC_deLange2017	Jurkat	0.0531895539049404	0.0462102957063241
UKB_460K.biochemistry_AlanineAminotransferase	HepG2	0.0648386927453541	0.383671545365386
UKB_460K.biochemistry_AlkalinePhosphatase	HepG2	0.0489652927704985	0.30627332205669
UKB_460K.biochemistry_AspartateAminotransferase	HepG2	0.0765468694862262	0.274015777105623
UKB_460K.biochemistry_Cholesterol	HepG2	0.0726021643706983	0.453713172362923
UKB_460K.biochemistry_GammaGlutamyltransferase	HepG2	0.0693727998954328	0.176049756934525
UKB_460K.biochemistry_HDLcholesterol	HepG2	0.122539679844625	0.246378258804399
UKB_460K.biochemistry_LDLdirect	HepG2	0.0433061291708805	0.393296263574121
UKB_460K.biochemistry_LipoproteinA	HepG2	0.160204616483016	0.680835886123448
UKB_460K.biochemistry_TotalBilirubin	HepG2	0.032155613100608	0.143271309410859
UKB_460K.biochemistry_Triglycerides	HepG2	0.160563335583867	0.47266376839933
UKB_460K.blood_EOSINOPHIL_COUNT	Jurkat	0.521793786697985	0.42717139616503
UKB_460K.blood_LYMPHOCYTE_COUNT	Jurkat	0.308636636288899	0.39793862466104
UKB_460K.blood_MEAN_CORPUSCULAR_HEMOGLOBIN	K562	0.128662656128754	0.202181706936797
UKB_460K.blood_MONOCYTE_COUNT	Jurkat	0.0414661360380544	0.0575299456058016
UKB_460K.blood_RED_COUNT	K562	0.0578685724857454	0.0793704001799747
UKB_460K.blood_WHITE_COUNT	Jurkat	0.143688304060156	0.193619474914421
UKB_460K.bp_DIASTOLICadjMEDz	TeloHAEC	0.00931072471590193	0.0258170134332957
UKB_460K.bp_SYSTOLICadjMEDz	TeloHAEC	0.0100782413293093	0.0102458537697563
UKB_460K.disease_AID_ALL	Jurkat	0.210304888070811	0.268420569177283
UKB_460K.disease_ALLERGY_ECZEMA_DIAGNOSED	Jurkat	0.117568913495816	0.122128966006494
UKB_460K.disease_ASTHMA_DIAGNOSED	Jurkat	0.135633290641224	0.0868098676533885
UKB_460K.disease_HYPOTHYROIDISM_SELF_REP	Jurkat	0.133721940838025	0.202934351567183
UKB_460K.disease_PSORIASIS	Jurkat	0.171736248121125	0.208740489550358
