## Supplementary material for "Perturbation-induced gene programs map the hidden regulatory architecture of complex diseases": Source Data: figure_4e_scatter_plot_proportion.txt

trait	data	Closest TSS	ENCODE-rE2G
PASS_Alzheimers_Jansen2019	Jurkat	0.0810810810810811	0.0810810810810811
PASS_CD_deLange2017	Jurkat	0.194594594594595	0.145945945945946
PASS_Celiac	Jurkat	0.156756756756757	0.243243243243243
PASS_Coronary_Artery_Disease	TeloHAEC	0.0726643598615917	0.0346020761245675
PASS_IBD_deLange2017	Jurkat	0.113513513513514	0.124324324324324
PASS_Lupus	Jurkat	0.113513513513514	0.0756756756756757
PASS_Multiple_sclerosis	Jurkat	0.302702702702703	0.551351351351351
PASS_Primary_biliary_cirrhosis	Jurkat	0.0702702702702703	0.0810810810810811
PASS_Rheumatoid_Arthritis	Jurkat	0.216216216216216	0.172972972972973
PASS_Type_1_Diabetes	Jurkat	0.178378378378378	0.0756756756756757
PASS_UC_deLange2017	Jurkat	0.0810810810810811	0.118918918918919
UKB_460K.biochemistry_AlanineAminotransferase	HepG2	0.140625	0.50390625
UKB_460K.biochemistry_AlkalinePhosphatase	HepG2	0.0859375	0.2734375
UKB_460K.biochemistry_AspartateAminotransferase	HepG2	0.16796875	0.49609375
UKB_460K.biochemistry_Cholesterol	HepG2	0.06640625	0.2890625
UKB_460K.biochemistry_GammaGlutamyltransferase	HepG2	0.11328125	0.23828125
UKB_460K.biochemistry_HDLcholesterol	HepG2	0.171875	0.24609375
UKB_460K.biochemistry_LDLdirect	HepG2	0.046875	0.33203125
UKB_460K.biochemistry_LipoproteinA	HepG2	0.10546875	0.24609375
UKB_460K.biochemistry_TotalBilirubin	HepG2	0.0703125	0.22265625
UKB_460K.biochemistry_Triglycerides	HepG2	0.28515625	0.60546875
UKB_460K.blood_EOSINOPHIL_COUNT	Jurkat	0.756756756756757	0.783783783783784
UKB_460K.blood_LYMPHOCYTE_COUNT	Jurkat	0.740540540540541	0.864864864864865
UKB_460K.blood_MEAN_CORPUSCULAR_HEMOGLOBIN	K562	0.23413840570642	0.383681641847078
UKB_460K.blood_MONOCYTE_COUNT	Jurkat	0.0972972972972973	0.140540540540541
UKB_460K.blood_RED_COUNT	K562	0.122387686146915	0.204229758478288
UKB_460K.blood_WHITE_COUNT	Jurkat	0.389189189189189	0.594594594594595
UKB_460K.bp_DIASTOLICadjMEDz	TeloHAEC	0.0346020761245675	0.0934256055363322
UKB_460K.bp_SYSTOLICadjMEDz	TeloHAEC	0.0536332179930796	0.0449826989619377
UKB_460K.disease_AID_ALL	Jurkat	0.367567567567568	0.454054054054054
UKB_460K.disease_ALLERGY_ECZEMA_DIAGNOSED	Jurkat	0.275675675675676	0.367567567567568
UKB_460K.disease_ASTHMA_DIAGNOSED	Jurkat	0.227027027027027	0.232432432432432
UKB_460K.disease_HYPOTHYROIDISM_SELF_REP	Jurkat	0.243243243243243	0.302702702702703
UKB_460K.disease_PSORIASIS	Jurkat	0.113513513513514	0.221621621621622
