## Supplementary material for "Perturbation-induced gene programs map the hidden regulatory architecture of complex diseases": Source Data: figure_S7a_scatter_plot_ENR.txt

cell	traitname	method	ENR	sd	pvalue
K562	Mean corpuscular hemoglobin	Perturbscape	70.3782970281667	7.54104065140477	6.12163845880661e-13
K562	Mean corpuscular hemoglobin	PoPS (matched)	24.2353714081705	5.57059622286561	9.95950920060444e-05
K562	Mean corpuscular hemoglobin	PoPS	35.8236621068904	5.51060158798334	5.50436446804518e-08
K562	Red count	Perturbscape	42.9237301028876	5.7065972753058	8.50660951510274e-11
K562	Red count	PoPS (matched)	16.1106592333512	3.2890882722639	1.45673119837527e-05
K562	Red count	PoPS	18.2455767902057	3.19213161742149	3.43209882647438e-07
HepG2	Cholesterol	Perturbscape	126.441498448216	33.8023431544099	0.000474034791442694
HepG2	Cholesterol	PoPS (matched)	83.5117488585708	24.4536757980376	0.00160794757039759
HepG2	Cholesterol	PoPS	108.686377443525	28.0789105708944	0.000339596373706849
HepG2	HDL cholesterol	Perturbscape	92.8211556871657	21.9176061643112	0.000100116445444565
HepG2	HDL cholesterol	PoPS (matched)	55.3211897133909	15.9721460849771	0.00117220911857591
HepG2	HDL cholesterol	PoPS	69.1231022181899	18.4216477356135	0.000632046170115908
HepG2	LDL direct	Perturbscape	99.0911774482663	26.1593681618285	0.000592541610731583
HepG2	LDL direct	PoPS (matched)	75.1330414260815	16.1526667302798	5.44747177586572e-05
HepG2	LDL direct	PoPS	70.8619068254326	20.0121224401613	0.000795281073599485
HepG2	Triglycerides	Perturbscape	54.7035011342934	9.49029128931054	3.00155269997974e-07
HepG2	Triglycerides	PoPS (matched)	40.0386489399915	9.00017954949683	3.8693305524752e-05
HepG2	Triglycerides	PoPS	44.7710600154723	9.29111452771572	1.80657148347521e-05
HepG2	Lipoprotein A	Perturbscape	238.799726074932	129.040763789992	0.0682109502058977
HepG2	Lipoprotein A	PoPS (matched)	164.223536374638	90.0451584465681	0.0717368355914818
HepG2	Lipoprotein A	PoPS	191.261871674672	136.043221868975	0.179624993224095
HepG2	Alanine aminotransferase	Perturbscape	70.4269679557342	12.1572471906817	9.14204368491238e-08
HepG2	Alanine aminotransferase	PoPS (matched)	44.4405405833558	7.22399799322482	9.49323402531604e-08
HepG2	Alanine aminotransferase	PoPS	19.6768478584516	4.38290690612889	1.90070775289952e-05
HepG2	Aspartate aminotransferase	Perturbscape	57.7760653106754	9.75784174857939	3.72821789537389e-08
HepG2	Aspartate aminotransferase	PoPS (matched)	30.7823874646355	4.99903439102226	1.11692434089803e-07
HepG2	Aspartate aminotransferase	PoPS	25.0139714629979	5.15781654348477	1.34074241767545e-05
HepG2	Alkaline phosphatase	Perturbscape	77.0452358918441	19.6141061975168	0.000244450539909668
HepG2	Alkaline phosphatase	PoPS (matched)	59.5156646165805	15.0533143987933	0.000215831738477488
HepG2	Alkaline phosphatase	PoPS	44.0566261422375	17.8684945003632	0.0221918723545763
HepG2	Gamma glutamyltransferase	Perturbscape	77.2673795303531	11.0180507811977	3.71410153199977e-08
HepG2	Gamma glutamyltransferase	PoPS (matched)	42.248422009839	7.57810959440192	2.2424072252598e-06
HepG2	Gamma glutamyltransferase	PoPS	25.2908990736399	4.56972232515301	1.311155647185e-06
HepG2	Total bilirubin	Perturbscape	44.9179660135645	8.36973581534901	1.99230926433444e-07
HepG2	Total bilirubin	PoPS (matched)	46.5518369503135	16.9344567840132	0.00236535425658129
HepG2	Total bilirubin	PoPS	47.6712783759521	24.1517562984695	0.037918052262327
Jurkat	White count	Perturbscape	14.4461666722769	2.19971563479756	6.98372813586329e-09
Jurkat	White count	PoPS (matched)	14.1986753229438	2.21856695968988	2.58753128753297e-08
Jurkat	White count	PoPS	12.7145126986915	1.48255052072968	8.07246228030392e-13
Jurkat	Lymphocyte count	Perturbscape	15.3346332544745	2.02466219029786	2.45102187265448e-11
Jurkat	Lymphocyte count	PoPS (matched)	14.2550377623873	1.69336525333121	2.65379660113045e-12
Jurkat	Lymphocyte count	PoPS	13.9826259455536	1.52777726809198	2.50297758064808e-14
Jurkat	Monocyte count	Perturbscape	22.0565810121995	3.95654503941164	3.09162728957591e-07
Jurkat	Monocyte count	PoPS (matched)	18.5498977847629	2.74503189902104	6.79457384741628e-10
Jurkat	Monocyte count	PoPS	22.4337208101967	4.71856816925251	1.70535974859472e-05
Jurkat	Eosinophil count	Perturbscape	25.8472033194563	4.33188766804345	1.21855641262685e-07
Jurkat	Eosinophil count	PoPS (matched)	18.0386795041203	2.36976607886452	9.17744475856852e-11
Jurkat	Eosinophil count	PoPS	22.104653113353	2.50402098335601	2.42999199497507e-13
Jurkat	Asthma diagnosed	Perturbscape	24.2702534520075	5.12251657269831	1.93018652073405e-05
Jurkat	Asthma diagnosed	PoPS (matched)	16.0968001395278	2.52276947428126	4.58648396860687e-09
Jurkat	Asthma diagnosed	PoPS	20.8638623067256	3.32607281545395	2.19032742065244e-06
Jurkat	Alzheimers	Perturbscape	40.6765049412224	8.1778913520554	1.5567615664489e-07
Jurkat	Alzheimers	PoPS (matched)	36.8949161974924	6.50712366271833	3.78898958495495e-10
Jurkat	Alzheimers	PoPS	17.4336145789949	3.61721785402688	1.75958711829966e-05
Jurkat	Crohn's disease	Perturbscape	20.1536953533229	3.27665475776133	5.91699066098018e-09
Jurkat	Crohn's disease	PoPS (matched)	19.1199346374689	3.23061246007649	4.52126523273417e-08
Jurkat	Crohn's disease	PoPS	15.9381600190913	1.94488182961229	1.41308846633663e-10
Jurkat	Celiac	Perturbscape	29.3921104357662	7.21879781311698	5.34837580822395e-06
Jurkat	Celiac	PoPS (matched)	27.3577949643476	5.2046751718794	1.18274700474315e-10
Jurkat	Celiac	PoPS	25.0938234255309	4.2129952013358	8.79878275873822e-11
Jurkat	IBD	Perturbscape	18.9413857608532	2.90019215008032	1.82481840684776e-08
Jurkat	IBD	PoPS (matched)	19.6433825501069	2.79297440734017	6.23055381659069e-10
Jurkat	IBD	PoPS	14.9103112580523	2.43895973775508	9.4094516067893e-08
Jurkat	Lupus	Perturbscape	38.6029818283564	7.71050272947407	2.30779164132026e-07
Jurkat	Lupus	PoPS (matched)	27.4605000318475	5.32539793589592	5.87050203692502e-06
Jurkat	Lupus	PoPS	26.8929504509885	4.50698927859852	7.50399615733088e-09
Jurkat	Multiple sclerosis	Perturbscape	53.6334427862145	12.3317983418201	1.21080184906149e-09
Jurkat	Multiple sclerosis	PoPS (matched)	42.8075327298406	8.79669176310524	1.13439268530643e-14
Jurkat	Multiple sclerosis	PoPS	42.987156935689	7.22976374391974	1.49006184803886e-12
Jurkat	Rheumatoid arthritis	Perturbscape	39.3114940216162	7.04400946709916	1.34237253955066e-07
Jurkat	Rheumatoid arthritis	PoPS (matched)	23.4391524669979	3.7221860129621	1.36565282400453e-08
Jurkat	Rheumatoid arthritis	PoPS	21.2282045317939	3.64940292392477	6.55941872827399e-08
Jurkat	Ulcerative colitis	Perturbscape	19.1260286829663	2.76063360042149	6.34298728863968e-10
Jurkat	Ulcerative colitis	PoPS (matched)	16.9757013746816	2.1717581912502	5.86113109339529e-11
Jurkat	Ulcerative colitis	PoPS	17.09588991274	2.44264297444452	9.03301639265404e-10
Jurkat	All auto-immune	Perturbscape	25.2368714694626	4.12989692075645	1.37708561187676e-07
Jurkat	All auto-immune	PoPS (matched)	22.9781192468844	3.38009858866594	9.30326284041478e-09
Jurkat	All auto-immune	PoPS	23.6024989197141	3.85180920706381	3.15123096141062e-07
Jurkat	Hypothyroidism self rep.	Perturbscape	30.3132287820187	5.22003773421128	1.52694394449894e-06
Jurkat	Hypothyroidism self rep.	PoPS (matched)	24.0336421447129	3.05543025049648	1.73487256732461e-10
Jurkat	Hypothyroidism self rep.	PoPS	22.2553369577041	3.25130915687859	9.12249731394324e-08
Jurkat	Primary biliary cirrhosis	Perturbscape	33.8077767705272	6.60694724666709	6.28032338071238e-08
Jurkat	Primary biliary cirrhosis	PoPS (matched)	34.7688949180671	5.77134396939086	7.06144010322012e-10
Jurkat	Allergy eczema diagnosed	Perturbscape	15.0812270337651	2.82494502840422	2.00609023770996e-06
Jurkat	Allergy eczema diagnosed	PoPS (matched)	12.7575621302332	2.7527630601381	2.42331049640414e-05
Jurkat	Psoriasis	Perturbscape	41.5344090527214	9.43855959874147	1.55252376994991e-06
Jurkat	Psoriasis	PoPS (matched)	43.1926724574165	7.12628292063631	2.29822272421141e-12
Jurkat	Type 1 diabetes	Perturbscape	46.7283616391665	10.1801749490631	1.56752603355411e-06
Jurkat	Type 1 diabetes	PoPS (matched)	36.4788130574607	7.38967314839428	2.26356714953751e-10
TeloHAEC	Coronary Artery Disease	Perturbscape	57.1353860787597	11.6502454352275	2.35911718051866e-06
TeloHAEC	Coronary Artery Disease	PoPS (matched)	46.9576464521601	7.80067832275499	2.74098191427556e-09
TeloHAEC	Coronary Artery Disease	PoPS	14.0635187197835	5.58582344628724	0.0199114694817803
TeloHAEC	Systolic Blood Pressure	Perturbscape	23.3925470377372	3.66672788903084	1.29025660427203e-08
TeloHAEC	Systolic Blood Pressure	PoPS (matched)	17.6389693490036	3.50192978686669	5.97392951142291e-06
TeloHAEC	Systolic Blood Pressure	PoPS	20.59796745229	2.97952111354252	4.87706720891815e-09
TeloHAEC	Diastolic Blood Pressure	Perturbscape	25.4115633084301	4.0529273853281	8.3521363755613e-09
TeloHAEC	Diastolic Blood Pressure	PoPS (matched)	18.8088155765857	2.726962559615	3.5626343670681e-10
TeloHAEC	Diastolic Blood Pressure	PoPS	19.0074926321576	2.10992563442572	9.75594882266687e-14
