## Supplementary material for "Perturbation-induced gene programs map the hidden regulatory architecture of complex diseases": Source Data: figure_S7c_scatter_plot.txt

data	trait	PerturbScape	PoPS
K562	UKB_460K.blood_MEAN_CORPUSCULAR_HEMOGLOBIN.sumstats	15139	12648
K562	UKB_460K.blood_RED_COUNT.sumstats	14215	14658
HepG2	UKB_460K.biochemistry_Cholesterol.sumstats	5036	10839
HepG2	UKB_460K.biochemistry_HDLcholesterol.sumstats	7382	14762
HepG2	UKB_460K.biochemistry_LDLdirect.sumstats	6217	10266
HepG2	UKB_460K.biochemistry_Triglycerides.sumstats	6330	12424
HepG2	UKB_460K.biochemistry_LipoproteinA.sumstats	2863	2751
HepG2	UKB_460K.biochemistry_AlanineAminotransferase.sumstats	4477	11978
HepG2	UKB_460K.biochemistry_AspartateAminotransferase.sumstats	2922	12667
HepG2	UKB_460K.biochemistry_AlkalinePhosphatase.sumstats	4502	12031
HepG2	UKB_460K.biochemistry_GammaGlutamyltransferase.sumstats	3215	12752
HepG2	UKB_460K.biochemistry_TotalBilirubin.sumstats	5699	9634
Jurkat	UKB_460K.blood_WHITE_COUNT.sumstats	3912	17386
Jurkat	UKB_460K.blood_LYMPHOCYTE_COUNT.sumstats	4597	18537
Jurkat	UKB_460K.blood_MONOCYTE_COUNT.sumstats	3188	15651
Jurkat	UKB_460K.blood_EOSINOPHIL_COUNT.sumstats	5354	17729
Jurkat	UKB_460K.disease_ASTHMA_DIAGNOSED.sumstats	2514	11255
Jurkat	PASS_Primary_biliary_cirrhosis.sumstats	776	4113
Jurkat	PASS_Alzheimers_Jansen2019.sumstats	1285	3272
Jurkat	PASS_CD_deLange2017.sumstats	1361	10451
Jurkat	PASS_Celiac.sumstats	2352	7717
Jurkat	PASS_IBD_deLange2017.sumstats	1429	9937
Jurkat	PASS_Lupus.sumstats	1156	5447
Jurkat	PASS_Multiple_sclerosis.sumstats	2634	9052
Jurkat	PASS_Rheumatoid_Arthritis.sumstats	1142	5244
Jurkat	PASS_UC_deLange2017.sumstats	1129	6040
Jurkat	UKB_460K.disease_AID_ALL.sumstats	1931	11415
Jurkat	UKB_460K.disease_ALLERGY_ECZEMA_DIAGNOSED.sumstats	4719	14779
Jurkat	UKB_460K.disease_HYPOTHYROIDISM_SELF_REP.sumstats	1858	12747
Jurkat	UKB_460K.disease_PSORIASIS.sumstats	3072	5076
Jurkat	PASS_Type_1_Diabetes.sumstats	1333	4607
TeloHAEC	PASS_Coronary_Artery_Disease.sumstats	5594	4699
TeloHAEC	UKB_460K.bp_SYSTOLICadjMEDz.sumstats	7494	15826
TeloHAEC	UKB_460K.bp_DIASTOLICadjMEDz.sumstats	7386	15817
