## Supplementary material for "Perturbation-induced gene programs map the hidden regulatory architecture of complex diseases": Source Data: figure_S7d_barplot.txt

data	traitname	rate
K562	Mean corpuscular hemoglobin	0.708333333333333
K562	Red count	0.612244897959184
HepG2	Alanine aminotransferase	0.73469387755102
HepG2	Alkaline phosphatase	0.74
HepG2	Aspartate aminotransferase	0.74
HepG2	Cholesterol	0.723404255319149
HepG2	Gamma glutamyltransferase	0.673469387755102
HepG2	HDL cholesterol	0.714285714285714
HepG2	LDL direct	0.510204081632653
HepG2	Lipoprotein A	0.6875
HepG2	Total bilirubin	0.583333333333333
HepG2	Triglycerides	0.612244897959184
Jurkat	Alzheimers	0.645833333333333
Jurkat	Crohn's disease	0.693877551020408
Jurkat	Celiac	0.571428571428571
Jurkat	IBD	0.84
Jurkat	Lupus	0.7
Jurkat	Multiple sclerosis	0.6
Jurkat	Primary biliary cirrhosis	0.775510204081633
Jurkat	Rheumatoid arthritis	0.714285714285714
Jurkat	Type 1 diabetes	0.653061224489796
Jurkat	Ulcerative colitis	0.612244897959184
Jurkat	Eosinophil count	0.7
Jurkat	Lymphocyte count	0.8
Jurkat	Monocyte count	0.74
Jurkat	White count	0.612244897959184
Jurkat	All auto-immune	0.56
Jurkat	Allergy eczema diagnosed	0.56
Jurkat	Asthma diagnosed	0.58
Jurkat	Hypothyroidism self rep.	0.54
Jurkat	Psoriasis	0.68
TeloHAEC	Coronary Artery Disease	0.92
TeloHAEC	Diastolic Blood Pressure	0.938775510204082
TeloHAEC	Systolic Blood Pressure	0.938775510204082
