## Supplementary material for "Perturbation-induced gene programs map the hidden regulatory architecture of complex diseases": Source Data: figure_S7f_barplot.txt

set	method	mean	se	TRS	pvalue	neglog10p
Full	Perturbscape	2.63587682619185	0.425585455561266	2.63587682619185	2.94155033664367e-10	9.53142371544259
Split A	Perturbscape	1.94310059486241	0.750149125015001	1.94310059486241	0.00479481458786601	2.31922818203316
Split B	Perturbscape	2.58714869073861	0.482151584690829	2.58714869073861	4.02864724913243e-08	7.39484075804278
Full	PoPS (matched)	0.884022744850555	0.28904686656501	0.884022744850555	0.00111258843728979	2.95366545782979
Split A	PoPS (matched)	1.08840904899743	0.343171891368303	1.08840904899743	0.000757969693575444	3.12034815871633
Split B	PoPS (matched)	0.96614602403903	0.294388107362296	0.96614602403903	0.000515589986562093	3.28769552580866
