## Supplementary material for "Perturbation-induced gene programs map the hidden regulatory architecture of complex diseases": Source Data: figure_S7g_barplot.txt

dataset	annotation	meta_TRS	meta_TRS_se
K562	Perturbscape	3.21054560025136	0.349531542857771
K562	Perturbscape - cNMF	3.10791214791783	0.334092252615926
K562	Perturbscape - ContraPC	2.86500665239919	0.378696906203212
K562	Perturbscape - ContrastiveVI	2.68871317495215	0.35596975563627
K562	Perturbscape - CPCA	2.70689094373345	0.379949938768462
K562	Perturbscape - DE-DGCA	2.66116636720521	0.353515129019893
K562	Perturbscape - Kernel ContraPC	3.59434930692873	0.403300977293002
K562	Perturbscape - Kernel CPCA	2.71807933066822	0.305371917000763
K562	Perturbscape - PCA	2.77098583351119	0.361105498453544
TeloHAEC	Perturbscape	1.19984941774493	0.143782458400905
TeloHAEC	Perturbscape - cNMF	1.21936398579503	0.147660074770362
TeloHAEC	Perturbscape - ContraPC	1.21504260314382	0.142657252782423
TeloHAEC	Perturbscape - ContrastiveVI	1.20036752197706	0.143791155021874
TeloHAEC	Perturbscape - CPCA	1.16598043763462	0.143218475463361
TeloHAEC	Perturbscape - DE-DGCA	1.19779233479991	0.144342516186261
TeloHAEC	Perturbscape - Kernel ContraPC	1.06980507578863	0.124918442900655
TeloHAEC	Perturbscape - Kernel CPCA	1.16973038072879	0.145267461459827
TeloHAEC	Perturbscape - PCA	1.2051927803319	0.145503531594301
HepG2	Perturbscape	2.64405567450282	0.205638720954242
HepG2	Perturbscape - cNMF	2.88072098796539	0.215693191609823
HepG2	Perturbscape - ContraPC	2.54219439829827	0.196374050888438
HepG2	Perturbscape - ContrastiveVI	2.67167382219824	0.209462058098653
HepG2	Perturbscape - CPCA	2.41969982063565	0.197662993298501
HepG2	Perturbscape - DE-DGCA	2.44366670759224	0.189151054042559
HepG2	Perturbscape - Kernel ContraPC	2.3353220971138	0.192603783915037
HepG2	Perturbscape - Kernel CPCA	2.81501660434291	0.21838476827035
HepG2	Perturbscape - PCA	2.46940814730206	0.189645738109862
Jurkat	Perturbscape	1.10166153941254	0.0653878733548399
Jurkat	Perturbscape - cNMF	1.1555240003751	0.0665280119885746
Jurkat	Perturbscape - ContraPC	1.15746092552962	0.0674236989728334
Jurkat	Perturbscape - ContrastiveVI	1.13040113175182	0.0676647923284378
Jurkat	Perturbscape - CPCA	1.07382397912796	0.0654856833138165
Jurkat	Perturbscape - DE-DGCA	1.15820690936158	0.0682993388800153
Jurkat	Perturbscape - Kernel ContraPC	1.07773171331166	0.0659644445986463
Jurkat	Perturbscape - Kernel CPCA	1.00796885587982	0.0619372465822264
Jurkat	Perturbscape - PCA	1.17958175698825	0.0672720009042222
