## Supplementary material for "Perturbation-induced gene programs map the hidden regulatory architecture of complex diseases": Source Data: figure_S7h_mean_errorbar.txt

link	program	mean	se	TRS	pvalue	neglog10p
ENCODE-rE2G	seed_1	0.427299668774189	0.216704893160514	0.427299668774189	0.0243159681080602	1.61410843489208
ENCODE-rE2G	seed_2	-0.157977088227704	0.0873892716327538	0	0.964676517667183	0.0156182930230416
ENCODE-rE2G	seed_3	0.347046941330126	0.262836405779865	0	0.0933521793924845	1.02987553859245
ENCODE-rE2G	seed_4	0.51334429049147	0.255272816500662	0.51334429049147	0.0221646614882366	1.65433889711509
ENCODE-rE2G	seed_5	0.56873553316739	0.280049393968763	0.56873553316739	0.0211356099777362	1.67498521383249
ENCODE-rE2G	all	4.401517526545	0.612672997474552	4.401517526545	3.38173933300823e-13	12.470859871191
Closest TSS	seed_1	0.463163603966798	0.220963957373824	0.463163603966798	0.0180364492040662	1.74384895697503
Closest TSS	seed_2	-0.14062766132794	0.130472084351968	0	0.859446784326461	0.065781009016326
Closest TSS	seed_3	0.568930544175975	0.253104093183008	0.568930544175975	0.0122940742681517	1.91030416764667
Closest TSS	seed_4	0.333993758428184	0.213056143011515	0	0.0584834480889073	1.23296702999958
Closest TSS	seed_5	0.316574467338129	0.248020846645501	0	0.100906608964428	0.996080388344004
Closest TSS	all	5.60384491507427	0.698669650571329	5.60384491507427	5.55111512312578e-16	15.255619765855
