## Supplementary material for "Perturbation-induced gene programs map the hidden regulatory architecture of complex diseases": Source Data: figure_S7i_barplot.txt

data	traitname	link	mean	se	TRS	pvalue	neglog10p
K562	Mean corpuscular hemoglobin	ENCODE-rE2G variant-gene mapping	2.84991616903313	0.555999834058423	2.84991616903313	1.48177789038861e-07	6.82921688961425
K562	Mean corpuscular hemoglobin	Closest TSS variant-gene mapping	3.4619829622963	0.66597352063795	3.4619829622963	1.0051679877332e-07	6.9977613511302
K562	Red count	ENCODE-rE2G variant-gene mapping	1.9387784898517	0.366278482089388	1.9387784898517	6.01032505986865e-08	7.22110203916371
K562	Red count	Closest TSS variant-gene mapping	1.59570642219113	0.616121369264479	1.59570642219113	0.00479988101593232	2.31876952820035
HepG2	Cholesterol	ENCODE-rE2G variant-gene mapping	6.02436866458273	2.02914932762117	6.02436866458273	0.00149427395342328	2.82556977363638
HepG2	Cholesterol	Closest TSS variant-gene mapping	-0.535447154757595	0.901090868446397	0	0.723817859593276	0.140370705246723
HepG2	HDL cholesterol	ENCODE-rE2G variant-gene mapping	4.12292276099378	1.19270758130284	4.12292276099378	0.000273339686475693	3.56329730805812
HepG2	HDL cholesterol	Closest TSS variant-gene mapping	-0.277933856311437	0.577630838422203	0	0.684799222776109	0.16443674124013
HepG2	LDL direct	ENCODE-rE2G variant-gene mapping	4.06770278780971	1.48248317359524	4.06770278780971	0.00303621796027065	2.51766705506078
HepG2	LDL direct	Closest TSS variant-gene mapping	0.56289229870477	0.874322856442949	0	0.259851363850095	0.585274999406771
HepG2	Triglycerides	ENCODE-rE2G variant-gene mapping	2.18271719180714	0.552883193127354	2.18271719180714	3.94229472617802e-05	4.40425091096269
HepG2	Triglycerides	Closest TSS variant-gene mapping	0.325946870242587	0.391817304746137	0	0.20273697889795	0.693067029468793
HepG2	Lipoprotein A	ENCODE-rE2G variant-gene mapping	8.51392939181357	4.58403575569655	8.51392939181357	0.0316342455819678	1.49984251819852
HepG2	Lipoprotein A	Closest TSS variant-gene mapping	5.58649143999434	4.73159800403922	0	0.118865425764917	0.924944449696329
HepG2	Alanine aminotransferase	ENCODE-rE2G variant-gene mapping	2.99616591960472	0.682477872708159	2.99616591960472	5.66417113234685e-06	5.2468636337238
HepG2	Alanine aminotransferase	Closest TSS variant-gene mapping	0.0892418632223551	0.430564456596912	0	0.417900617947166	0.378926986667223
HepG2	Aspartate aminotransferase	ENCODE-rE2G variant-gene mapping	2.234931566729	0.581199217607607	2.234931566729	6.01829981425883e-05	4.22052618076429
HepG2	Aspartate aminotransferase	Closest TSS variant-gene mapping	0.462348737309606	0.500254587375005	0	0.17768410125467	0.750351430080271
HepG2	Alkaline phosphatase	ENCODE-rE2G variant-gene mapping	2.27622107048259	0.972094114837466	2.27622107048259	0.00960155375810079	2.01765848217209
HepG2	Alkaline phosphatase	Closest TSS variant-gene mapping	2.04183255668911	1.31310290437012	0	0.0599768852841677	1.22201609174459
HepG2	Gamma glutamyltransferase	ENCODE-rE2G variant-gene mapping	3.28899013004321	0.794457016619206	3.28899013004321	1.73711919311259e-05	4.76017038124484
HepG2	Gamma glutamyltransferase	Closest TSS variant-gene mapping	0.541030667044774	0.542840648012644	0	0.159463396340015	0.797338990298981
HepG2	Total bilirubin	ENCODE-rE2G variant-gene mapping	1.58277469696342	0.362318021457092	1.58277469696342	6.25605615289793e-06	5.20369936180494
HepG2	Total bilirubin	Closest TSS variant-gene mapping	0.515550181931789	0.26194747816386	0.515550181931789	0.0245257742638983	1.61037727331679
Jurkat	White count	ENCODE-rE2G variant-gene mapping	0.472978469595678	0.144114967165753	0.472978469595678	0.000515454938837978	3.28780929482157
Jurkat	White count	Closest TSS variant-gene mapping	0.357338646248417	0.208032195613466	0.357338646248417	0.0429249098069334	1.36729060869802
Jurkat	Lymphocyte count	ENCODE-rE2G variant-gene mapping	0.716530032322489	0.154770479627599	0.716530032322489	1.83159978572878e-06	5.73716941595064
Jurkat	Lymphocyte count	Closest TSS variant-gene mapping	-0.0329611070653548	0.0937234797742242	0	0.637462604731567	0.195545287027463
Jurkat	Monocyte count	ENCODE-rE2G variant-gene mapping	0.999767949581398	0.313940178004828	0.999767949581398	0.000724818485940526	3.13977073884175
Jurkat	Monocyte count	Closest TSS variant-gene mapping	0.245090349623605	0.244549044599254	0	0.15812024874128	0.801012511133517
Jurkat	Eosinophil count	ENCODE-rE2G variant-gene mapping	0.950822932316667	0.318737350706532	0.950822932316667	0.00142675969319173	2.8456491682373
Jurkat	Eosinophil count	Closest TSS variant-gene mapping	1.15638452764995	0.447973328486527	1.15638452764995	0.00492046455621908	2.30799389221677
Jurkat	Asthma diagnosed	ENCODE-rE2G variant-gene mapping	0.909473196800334	0.357883888624322	0.909473196800334	0.00552281162834312	2.25783976940828
Jurkat	Asthma diagnosed	Closest TSS variant-gene mapping	1.20384042981334	0.492061526246862	1.20384042981334	0.00721205577194095	2.14194092347036
Jurkat	Primary biliary cirrhosis	ENCODE-rE2G variant-gene mapping	1.21011880853136	0.46675085860681	1.21011880853136	0.00476206516608912	2.32220466582335
Jurkat	Primary biliary cirrhosis	Closest TSS variant-gene mapping	2.24500647796488	0.733670620782994	2.24500647796488	0.00110681400770696	2.95592535311679
Jurkat	Alzheimers	ENCODE-rE2G variant-gene mapping	1.33465217471481	0.470893390192366	1.33465217471481	0.00229632443471584	2.63896675292352
Jurkat	Alzheimers	Closest TSS variant-gene mapping	2.68530777003032	0.68063953425487	2.68530777003032	3.98548024910239e-05	4.39951933876766
Jurkat	Crohn's disease	ENCODE-rE2G variant-gene mapping	0.534462874251295	0.220459411360989	0.534462874251295	0.00766866535883015	2.11528021333017
Jurkat	Crohn's disease	Closest TSS variant-gene mapping	1.53044864821242	0.574110826522267	1.53044864821242	0.00384058671593923	2.4156024245828
Jurkat	Celiac	ENCODE-rE2G variant-gene mapping	1.10476788474741	0.478770947492947	1.10476788474741	0.0105132529645385	1.97826288568786
Jurkat	Celiac	Closest TSS variant-gene mapping	1.57209550041796	0.570590266015176	1.57209550041796	0.00293273172742325	2.53272766242975
Jurkat	IBD	ENCODE-rE2G variant-gene mapping	0.470523110235366	0.209994322744308	0.470523110235366	0.0125244808826687	1.90224026581717
Jurkat	IBD	Closest TSS variant-gene mapping	1.40496135204428	0.423217538883497	1.40496135204428	0.000450547934454648	3.3462589970008
Jurkat	Lupus	ENCODE-rE2G variant-gene mapping	1.54234208484771	0.521158821620185	1.54234208484771	0.0015409568792204	2.81220951402568
Jurkat	Lupus	Closest TSS variant-gene mapping	2.37897558313038	0.715937015914315	2.37897558313038	0.000445459932797765	3.35119135278846
Jurkat	Multiple sclerosis	ENCODE-rE2G variant-gene mapping	2.3362480299901	0.684936298207242	2.3362480299901	0.000323746231206234	3.48979527858903
Jurkat	Multiple sclerosis	Closest TSS variant-gene mapping	2.66685026737909	0.914837700007248	2.66685026737909	0.00177783005253873	2.75010975673602
Jurkat	Rheumatoid arthritis	ENCODE-rE2G variant-gene mapping	1.8853928236782	0.527359341087148	1.8853928236782	0.000175008407658717	3.75694108667327
Jurkat	Rheumatoid arthritis	Closest TSS variant-gene mapping	1.45469354551559	0.590896120134233	1.45469354551559	0.00691125570518181	2.16044303854672
Jurkat	Ulcerative colitis	ENCODE-rE2G variant-gene mapping	0.289816429484727	0.185977811805255	0	0.0595764846994643	1.22492512583841
Jurkat	Ulcerative colitis	Closest TSS variant-gene mapping	2.05800269056736	0.440190803394358	2.05800269056736	1.46796834521457e-06	5.83328330930201
Jurkat	All auto-immune	ENCODE-rE2G variant-gene mapping	1.36027212809511	0.451026216579274	1.36027212809511	0.00128088114659974	2.89249116671949
Jurkat	All auto-immune	Closest TSS variant-gene mapping	0.723529704672738	0.389244978221955	0.723529704672738	0.0315275387497532	1.50130993185668
Jurkat	Allergy eczema diagnosed	ENCODE-rE2G variant-gene mapping	0.540005242468506	0.222389009258767	0.540005242468506	0.0075869629457378	2.1199320369984
Jurkat	Allergy eczema diagnosed	Closest TSS variant-gene mapping	0.69671717770906	0.253178200676479	0.69671717770906	0.00296267034275255	2.52831666991326
Jurkat	Hypothyroidism self rep.	ENCODE-rE2G variant-gene mapping	1.68000891722815	0.588211522020116	1.68000891722815	0.00214419360194651	2.66873600421197
Jurkat	Hypothyroidism self rep.	Closest TSS variant-gene mapping	0.771934041493038	0.59343128470957	0	0.0966638572582932	1.01473587883744
Jurkat	Psoriasis	ENCODE-rE2G variant-gene mapping	1.38406772158587	0.516901841259791	1.38406772158587	0.00370734264382755	2.43093727330502
Jurkat	Psoriasis	Closest TSS variant-gene mapping	2.50043152586571	1.1526957278626	2.50043152586571	0.0150336214540508	1.82293638946884
Jurkat	Type 1 diabetes	ENCODE-rE2G variant-gene mapping	2.04758657265109	0.790636679737494	2.04758657265109	0.00480166119582504	2.3186084869226
Jurkat	Type 1 diabetes	Closest TSS variant-gene mapping	2.26683848849712	0.842273203877201	2.26683848849712	0.0035583455661895	2.44875187800542
TeloHAEC	Coronary Artery Disease	ENCODE-rE2G variant-gene mapping	1.60613216845713	0.613598940774204	1.60613216845713	0.00442804322343859	2.35378814849583
TeloHAEC	Coronary Artery Disease	Closest TSS variant-gene mapping	1.84833580073691	0.65102345737212	1.84833580073691	0.00226188437026487	2.6455296004006
TeloHAEC	Systolic Blood Pressure	ENCODE-rE2G variant-gene mapping	0.860765898860255	0.22681583393481	0.860765898860255	7.38219785672012e-05	4.13181431907937
TeloHAEC	Systolic Blood Pressure	Closest TSS variant-gene mapping	0.401906166915745	0.132414194798496	0.401906166915745	0.00120180280944893	2.92016678507337
TeloHAEC	Diastolic Blood Pressure	ENCODE-rE2G variant-gene mapping	0.771441564429803	0.239792728856753	0.771441564429803	0.000647426089371517	3.18880980378765
TeloHAEC	Diastolic Blood Pressure	Closest TSS variant-gene mapping	0.712759465222007	0.190847464677085	0.712759465222007	9.39667280017709e-05	4.02702589537
