## Supplementary material for "Perturbation-induced gene programs map the hidden regulatory architecture of complex diseases": Source Data: figure_5c_corr_errorbar.txt

perturbation	corr	pval	lb	ub
CCR6	0.927692059492411	3.17000407022971e-07	0.823225589017257	1
STK4	0.832341966106963	5.90867687434709e-05	0.617456299983462	1
TSPAN4	0.830815692840761	6.24281178622517e-05	0.614385499472498	1
IFI30	0.735581929582139	0.000887506639977485	0.434925207163461	1
ATG16L1	0.707491403941772	0.00158690852435899	0.386190424100934	1
TBX1	0.702453681361605	0.00174929155606723	0.377636045517229	1
PPIF	0.687547326312105	0.00230856241670153	0.352644731262867	1
MAP2K7	0.684264176061169	0.00244893110114557	0.347203811873225	1
FOXF1	0.673365746404761	0.00296399968566639	0.329303892436132	1
TAB1	0.645944950563643	0.00464218423833139	0.285335037556248	1
CFTR	0.643776939008084	0.00480122567421238	0.281922227754138	1
PIP4K2A	0.637379345317464	0.00529546261186835	0.271904452435023	1
LZTS1	0.632610354012804	0.00568900160808951	0.264488028552095	1
IER3	0.627791115439688	0.0061094314503236	0.2570374362809	1
PPP2R1B	0.618004526956109	0.00703720545774108	0.242041694092432	1
NAAA	0.605224659033734	0.00840863765262043	0.222726154493787	1
TLR10	0.605111510161671	0.00842163391789367	0.222556471629741	1
RAD54L	0.603965842016741	0.00855409759188715	0.220839683358536	1
TAB3	0.598089136929689	0.00925894596826772	0.212070584041582	1
MS4A14	0.593928473982266	0.0097843111613227	0.205899486849569	1
NPL	0.590824728845963	0.0101908597772268	0.201316021768914	1
UBE2F-SCLY	0.589358526448965	0.010387346721114	0.19915671877085	1
HLA-DRB5	0.564635355855962	0.014156444991348	0.16330825395574	1
CARD9	0.56287185663476	0.0144600907584516	0.160791050726563	1
PSCA	0.554992605574096	0.0158772140321799	0.149607810485706	1
RAB32	0.547870853669448	0.0172457436187002	0.139588171226135	1
INPP5D	0.542322864036654	0.0183716667484911	0.131840176477336	1
ADCY4	0.536671397436196	0.0195741669821718	0.123998904597756	1
COMMD7	0.534413828812814	0.0200705597001984	0.120880923540033	1
UNG	0.527269877573447	0.0217031797603961	0.111067718870447	1
PIK3R1	0.518547678440555	0.0238275396150324	0.0991956078007931	1
TRIM26	0.502347450898435	0.0281745366956315	0.0774571884234449	1
AGPAT1	0.502173350081835	0.0282241901768616	0.0772257434383523	1
