## Supplementary material for "Perturbation-induced gene programs map the hidden regulatory architecture of complex diseases": Source Data: figure_5d_barplot.txt

state	OR	pval	lb	ub
LPS2	0.912843467801246	0.652918460655279	0.669390206666495	Inf
LPS24	0.585561966931344	0.988768906947904	0.402217458807044	Inf
Naive	0.891837518390028	0.79768376223784	0.722434379529323	Inf
IFN	1.27970445260812	1.56292097318067e-05	1.16151358221298	Inf
