## Supplementary material for "Perturbation-induced gene programs map the hidden regulatory architecture of complex diseases": Source Data: figure_5e_barplot.txt

perturbation	OR	pval	lb	ub
TAP2	1.48372916218494	7.94339088741563e-05	1.2514865326606	Inf
ATF6B	1.54023521678766	0.000217195026573516	1.26178215088382	Inf
TNF	1.56579101124107	0.00061688759409558	1.25091970958446	Inf
