## Supplementary material for "Perturbation-induced gene programs map the hidden regulatory architecture of complex diseases": Source Data: figure_5f_barplot.txt

perturbation	OR	pval	lb	ub	traitname	signif
TNF	3.45272100309236	0.0765321251680236	0.82991201075863	Inf	Lymphocyte count
TNF	3.45272100309236	0.0765321251680236	0.82991201075863	Inf	Mean platelet vol.
TNF	4.92825306559269	0.0166686690563361	1.44528951619926	Inf	Primary biliary cirrhosis	*
TNF	5.03202118752982	0.0156075421864357	1.4758061111433	Inf	Monocyte count	*
TNF	5.03202118752982	0.0156075421864357	1.4758061111433	Inf	Eosinophil count	*
