## Supplementary material for "Perturbation-induced gene programs map the hidden regulatory architecture of complex diseases": Source Data: figure_S8d_barplot_Primary_biliary_cirrhosis_KD.txt

p.value	q.value	pathway	source	members_input_overlap	size	effective_size	neglog10p	neglog10q
8.25106325657e-10	1.0709880107e-06	Interferon Signaling	Reactome	TRIM14; MX2; USP18; IFNGR2; IFIT3; RSAD2; STAT1; NEDD4; NCAM1; OAS1; OAS2; ICAM1; JAK1; GBP3; GBP2; OASL; TRIM22; GBP4; PTPN1; IRF1; ISG20; EIF4A3	162	65	9.0834900833643	5.97021539090108
1.83354007715e-09	1.18996751007e-06	Immune System	Reactome	TRIM11; UBE2Q2; TRIM14; AKT3; GSN; MAP3K8; ASB6; TYROBP; MAP3K3; DYNLT1; OAS1; RNF114; OAS2; WSB1; SIRPA; TRIM24; CTSB; CTSC; OASL; TRIM22; OSTF1; SERPINB1; CTSS; SERPINB6; RAB27A; MANBA; CSF3; CYLD; RNF213; IL7R; NFATC2; EVL; IL10RA; NFKBIA; MX2; ATP6V1H; IFNGR2; IFIT3; RSAD2; YPEL5; TANK; RNF130; RNF135; JAK1; GBP3; GBP2; GBP4; HERC1; PTPN1; RPS6KA1; IRF1; CDC26; PSAP; TNFAIP3; ATP6V0A1; SIGIRR…	1828	737	8.73670959287825	5.92446489607801
5.35718739407e-08	2.3178764125e-05	Interferon alpha/beta signaling	Reactome	IRF1; STAT1; GBP2; MX2; OASL; OAS1; IFIT3; OAS2; JAK1; ISG20; PTPN1; USP18; RSAD2	72	29	7.27106316176843	4.63490972402392
9.05865582846e-08	2.93953381633e-05	Interferon gamma signaling	Reactome	IRF1; ICAM1; STAT1; GBP3; GBP2; OASL; TRIM22; GBP4; OAS1; OAS2; IFNGR2; JAK1; PTPN1; NCAM1; TRIM14	96	40	7.04293624046795	4.53172153933234
2.31471304196e-07	6.00899505694e-05	Cytokine Signaling in Immune system	Reactome	IL7R; IL10RA; NFKBIA; MX2; IL12B; USP18; AKT3; IFNGR2; CD40; IFIT3; NCAM1; TRIM14; MAP3K8; STAT4; STAT1; MAP3K3; NEDD4; RSAD2; OAS1; OAS2; ICAM1; JAK1; NFKB1; RPS6KA1; GBP3; GBP2; OASL; TRIM22; GBP4; UBE2V1; PTPN1; SQSTM1; IRF1; IL16; CSF3; RIPK2; EIF4A3; SIGIRR; ISG20; HAVCR2	471	225	6.63550284137083	4.22119815324164
9.79759124939e-07	0.000181675334882	Type II interferon signaling (IFNG)	Wikipathways	IRF1; SPI1; IFNGR2; STAT1; CXCL9; NOS2; OAS1; ICAM1; JAK1; CXCL10	37	21	6.00888068305047	3.74070403059929
2.33667855725e-05	0.00337000974146	Regulation of toll-like receptor signaling pathway	Wikipathways	SQSTM1; MAP3K8; STAT1; CCL5; CXCL9; CD80; NFKBIA; IL12B; TNFAIP3; CD40; PIK3R5; AKT3; CYLD; CASP8; SIGIRR; NFKB1; CXCL10	145	73	4.63140102676659	2.47236884374106
3.81482171369e-05	0.00495163858436	Antiviral mechanism by IFN-stimulated genes	Reactome	STAT1; NEDD4; MX2; OASL; OAS1; OAS2; JAK1; EIF4A3	37	19	4.4185257540577	2.3052510615942
5.54344579143e-05	0.00599616053106	IL-18 signaling pathway	Wikipathways	BPGM; CCL5; TBX21; NFKBIA; IL12B; CTNNB1; CASP8; BIN1; RPTOR; CD83; CFLAR; ICAM1; NFKB1; TRPM7; TRAF1; NOS2; BAZ1B; CXCL16; IRF1; RASA3; TNFAIP3; TNFAIP2; ITM2C; ATF3; TRPC4AP	274	142	4.25622019501871	2.22212674860223
0.000117996800538	0.0102106564732	Immune response to tuberculosis	Wikipathways	IRF1; STAT1; OAS1; IFNGR2; JAK1; IFIT3	22	12	3.92812976835091	1.99094633494315
