## Supplementary material for "Perturbation-induced gene programs map the hidden regulatory architecture of complex diseases": Source Data: figure_S8d_barplot_Primary_biliary_cirrhosis_KO.txt

p.value	q.value	pathway	source	members_input_overlap	size	effective_size	neglog10p	neglog10q
6.13624769833e-06	0.00887915041948	Antiviral mechanism by IFN-stimulated genes	Reactome	STAT1; TRIM25; EIF2AK2; MX2; OASL; MX1; OAS1; UBA7; EIF4E	37	21	5.21209711779332	2.05162858667445
9.50378200561e-05	0.0687598628106	ISG15 antiviral mechanism	Reactome	STAT1; TRIM25; EIF2AK2; MX2; MX1; UBA7; EIF4E	30	17	4.02210353394184	1.16266499848671
0.000371614803811	0.114302177338	RANKL-RANK signaling pathway	Wikipathways	SRC; TRAF1; SPI1; STAT1; SQSTM1; SYK; ICAM1; NFKB1; NFKB2	55	33	3.42990699358752	0.941945496666204
0.000444652450644	0.114302177338	Transport of Mature Transcript to Cytoplasm	Reactome	NUP50; NCBP2; POLDIP3; NUP210; SEC13; NUP37; EIF4E; FYTTD1; THOC7; NUP160; NUP205	84	48	3.35197930978432	0.941945496666204
0.000473955123725	0.114302177338	Transport of Mature mRNA derived from an Intron-Containing Transcript	Reactome	NUP50; NCBP2; POLDIP3; NUP210; SEC13; NUP37; FYTTD1; THOC7; NUP160; NUP205	75	41	3.32426277740028	0.941945496666204
0.000608723208747	0.125831783294	Type II interferon signaling (IFNG)	Wikipathways	SPI1; STAT1; SOCS3; EIF2AK2; OAS1; ICAM1; CXCL10	37	22	3.21558013961613	0.900209648510816
0.000821918935918	0.135570362357	Nuclear import of Rev protein	Reactome	NUP50; NPM1; NUP160; NUP37; NUP210; SEC13; NUP205	36	23	3.08517101387061	0.867835243150764
0.000912860153241	0.135570362357	Immune System	Reactome	STX1A; GNS; HVCN1; ACTG1; CLEC12A; SRC; SPTAN1; CD58; CAB39; MX2; INPPL1; MX1; CASP10; PLCG2; RIPK2; FBXO4; ATP11B; ADAM17; CD300LF; TNFSF13B; CCT8; STAT3; STAT1; OAS1; GAN; ICAM1; NFKB1; CYSTM1; GSN; METTL7A; MALT1; ITGAM; RAP2B; IFITM2; ANXA2; TLR4; SCAMP1; TRIM25; SEC13; CTSC; CD40; CTSF; OASL; DAPP1; TRIM69; SQSTM1; PGM2; IL1RAP; EIF4E; LCP2; UBR1; RHOG; NFKB2; DIAPH1; TNIP2; HERC4; XAF1; SOC…	1828	733	3.03959574965921	0.867835243150764
0.00115089260643	0.135570362357	Interactions between immune cells and microRNAs in tumor microenvironment	Wikipathways	STAT3; CD274; TLR4; NFKB1; CXCL10; NFKB2	50	18	2.93896519992439	0.867835243150764
0.00141858414413	0.135570362357	Disease	Reactome	STX1A; ACTG1; NCBP2; SRC; PLCG2; CTNND1; ADAM17; CHMP6; BCR; SAP30; CHD4; STAT1; WDR48; NPM1; P2RX4; DVL3; GOLGA2; DERL3; NFKB1; NFKB2; NUP210; NUP160; RNMT; ST3GAL2; PARP9; ST3GAL4; RAMP1; SEC13; NUP50; ATP1B2; ATP1B3; CUX1; CYBA; NMT1; STAT3; RHOG; FGFR1; DPEP1; LMNB1; TBL1XR1; SYK; EIF2AK2; NUP37; BRAF; NUP205	1029	402	2.84814489867847	0.867835243150764
