## Supplementary material for "Perturbation-induced gene programs map the hidden regulatory architecture of complex diseases": Source Data: figure_S8d_barplot_Psoriasis_KD.txt

p.value	q.value	pathway	source	members_input_overlap	size	effective_size	neglog10p	neglog10q
1.96866868761e-09	2.72266879496e-06	Cytokine Signaling in Immune system	Reactome	IL7R; CD70; IL10RA; NFKBIA; BIRC3; SMAD3; UBE2L6; IFNGR2; IL1B; IFIT3; RSAD2; IFIT1; DDX58; PELI1; STAT2; FOS; CSF1R; IFIT2; MX2; ISG15; MAPK7; NFKB1; LYN; SQSTM1; GBP3; CD44; GBP1; IFI35; OASL; GBP4; MAP2K3; HERC5; IL18; IL1RN; SOCS3; IFI6; TAB2; IRF8; STX4; CD40; MEF2C; STAT5A; ISG20; IL32; EBI3	471	231	8.70582736626394	5.56500518615537
9.82266623515e-09	6.79237370161e-06	Interferon Signaling	Reactome	RSAD2; DDX58; IRF8; STAT2; SOCS3; GBP3; CD44; GBP1; IFI35; MX2; OASL; GBP4; UBE2L6; IFI6; HERC5; IFNGR2; ISG20; ISG15; IFIT3; IFIT2; IFIT1	162	67	8.00777061261568	5.16797842817011
1.0099535495e-07	4.65588586319e-05	Immune System	Reactome	BCL2L1; LAT2; C5AR2; GSN; MRC2; TYROBP; DYNLT1; RNF114; CNPY3; LYN; A1BG; CTSL; CTSO; GNLY; CTSC; OASL; SERPINB1; CTSS; RNF19A; SOCS3; AZU1; RNF213; IL7R; PTPRN2; IL10RA; NFKBIA; MX2; TRIM36; UBE2L6; IFNGR2; IFIT3; RSAD2; IFIT1; DDX58; PLAC8; RNF130; NPC2; ISG15; ALPK1; FOS; GBP3; GBP1; PGM2; GBP4; HERC5; CYSTM1; IL1RN; CDC26; IRF8; PSAP; MEF2C; ATP6V0A1; CD70; RAP1B; SMAD3; REL; IL1B; PIK3AP1; P…	1828	761	6.99569860013789	4.33199767474871
1.41284085651e-07	4.88489726137e-05	Interferon alpha/beta signaling	Reactome	IRF8; STAT2; SOCS3; IFI6; IFI35; MX2; OASL; RSAD2; ISG15; ISG20; IFIT3; IFIT2; IFIT1	72	31	6.84990675466381	4.31114456588365
2.76255704983e-06	0.000764123279982	Type II interferon signaling (IFNG)	Wikipathways	STAT2; SOCS3; IFI6; GBP1; IRF8; ISG15; IFNGR2; CXCL10; IL1B; IFIT2	37	23	5.55868874455732	3.11683656878458
3.92905710722e-06	0.000867917867799	Toll-like Receptor Signaling Pathway	Wikipathways	CCL3; NFKBIA; CCL4; CCL5; TAB2; FOS; CD40; MAP2K3; PIK3R5; NFKB1; SPP1; CXCL8; CXCL11; CXCL10; IL1B; CD80	103	58	5.40571165885165	3.0615213707329
8.0667401134e-06	0.00118494976298	Ebstein-Barr virus LMP1 signaling	Wikipathways	TRAF1; CCL5; CXCL8; NFKBIA; TRADD; CCL20; NFKB1	23	12	5.09330193452033	2.92630006157207
8.56796647131e-06	0.00118494976298	Regulation of toll-like receptor signaling pathway	Wikipathways	SQSTM1; NFKBIA; PELI1; CCL4; CCL5; CXCL8; FOS; CD40; MAP2K3; CXCL11; PIK3R5; NFKB1; SPP1; TAB2; CCL3; CXCL10; IL1B; CD80	145	75	5.06712224168058	2.92630006157207
3.38431696607e-05	0.00334322168863	SARS-CoV-2 innate immunity evasion and cell-specific immune response	Wikipathways	CCL3; DDX58; STAT2; CCL4; CCL5; CXCL8; TRADD; SMAD3; NFKB1; CXCL11; CXCL10; IFIT2	60	41	4.47052896886922	2.47583482443748
3.71279273588e-05	0.00342319490249	Photodynamic therapy-induced NF-kB survival signaling	Wikipathways	BCL2A1; CXCL8; BIRC5; BIRC3; CFLAR; REL; NFKB1; IL1B; MMP1	35	24	4.43029929429015	2.46556837323542
