## Supplementary material for "Perturbation-induced gene programs map the hidden regulatory architecture of complex diseases": Source Data: figure_S8d_barplot_Psoriasis_KO.txt

p.value	q.value	pathway	source	members_input_overlap	size	effective_size	neglog10p	neglog10q
1.59726243131e-05	0.013143306204	Interferon alpha/beta signaling	Reactome	IFITM2; IRF1; IFI6; GBP2; IRF8; MX2; ISG15; BST2; ISG20; PTPN1; IFIT3; IFIT2	72	38	4.79662372311861	1.88129537408052
2.3205907899e-05	0.013143306204	Neutrophil degranulation	Reactome	CD53; HVCN1; PLAUR; RAP1B; CD36; STOM; TLR2; CCT8; CTSS; ASAH1; SLC11A1; TYROBP; KCNAB2; NPC2; B4GALT1; FTH1; RAP2B; CTSB; CTSC; CTSD; PRKCD; CD68; SERPINB1; FCGR2A; TNFRSF1B; OLR1; PNP; TNFAIP6; PSAP; CEP290; TCIRG1; BRI3; BST2; LAMTOR3	487	211	4.63440143574258	1.88129537408052
4.04315022128e-05	0.013143306204	Type II interferon signaling (IFNG)	Wikipathways	IRF1; IFI6; GBP1; IRF8; PRKCD; ISG15; IFNGR2; IL1B; IFIT2	37	24	4.39328012236631	1.88129537408052
4.68066460256e-05	0.013143306204	Interferon Signaling	Reactome	IFITM2; IRF1; DDX58; GBP2; GBP1; IRF8; MX2; PRKCD; NCAM1; IFI6; ISG15; IFNGR2; BST2; ISG20; PTPN1; IFIT3; IFIT2	162	76	4.32969247753867	1.88129537408052
8.16141213462e-05	0.01636946091	IL-18 signaling pathway	Wikipathways	PTGS2; TGM2; REL; CCL4; CCL5; NFKBIA; CD36; CTNNB1; SLC4A7; EPS8; IL1B; CD83; FOS; CCL20; IMP3; HSPB1; NR4A1; CXCL3; PRKCD; RAE1; RGS16; IRF1; CXCL8; TNFAIP2; SPP1; CCL3; MMP2	274	161	4.08823469060725	1.78596562282797
0.00011272389013	0.0190920859571	Innate Immune System	Reactome	CD53; TNFAIP6; ACTG1; PLAUR; NFKBIA; RAP1B; CD36; UBE2D1; CTNNB1; STOM; TREM2; IL1B; MAPKAPK3; TLR2; DDX58; CTSS; PELI1; ASAH1; SLC11A1; TYROBP; KCNAB2; NPC2; CCT8; ISG15; B4GALT1; LYN; FTH1; MALT1; RAP2B; LIMK1; CTSL; FOS; CTSB; CTSC; CTSD; PRKCD; FCGR2A; HSP90B1; SERPINB1; CD68; TNFRSF1B; RPS6KA5; OLR1; PNP; HVCN1; PSAP; CEP290; TCIRG1; BRI3; TLR6; BST2; LAMTOR3	1065	404	3.94798403202751	1.71914661900461
0.000180554231545	0.024717957614	Cytokine Signaling in Immune system	Reactome	IL7R; IL27RA; IL23A; NFKBIA; MX2; FOXO3; IFNGR2; IL1A; IL1B; IFIT3; IFIT2; IL1R1; DDX58; PELI1; MAPKAPK3; FOS; NCAM1; ISG15; OSM; LYN; IFITM2; SQSTM1; GBP2; GBP1; PRKCD; PTPN1; IL1RN; IRF1; TNFRSF1B; RPS6KA5; IFI6; IRF8; BST2; ISG20	471	233	3.74339232880953	1.60698741682003
0.000193659212076	0.024717957614	Immune System	Reactome	IL7R; CD53; HVCN1; REL; IL23A; TNFAIP6; PLAUR; LIMK1; MX2; RAP1B; CD36; UBE2D1; FOXO3; STOM; IFIT3; IFNGR2; TREM2; IL1A; IL1B; MAPKAPK3; SPSB1; IL1R1; ACTG1; TLR2; CCT8; CTSS; PELI1; ASAH1; SLC11A1; TYROBP; CD80; KCNAB2; ANAPC10; NCAM1; IFIT2; NPC2; CTNNB1; FBXL12; ISG15; IL27RA; B4GALT1; OSM; LYN; FTH1; GBP1; MALT1; RAP2B; IFITM2; NFKBIA; CTSL; FOS; GBP2; CTSB; CTSC; CTSD; DDX58; CD68; SLAMF7; S…	1828	757	3.71296183945447	1.60698741682003
0.000432044274288	0.0466607816231	VEGFA-VEGFR2 Signaling Pathway	Wikipathways	PTGS2; ACTG1; RCAN1; PLAUR; NFKBIA; GAPDH; CTNNB1; TUBA1C; MMRN2; EIF3F; ETS1; NR4A3; DUSP5; LIMK1; SOD2; HSPB1; IDH2; NR4A1; PRKCD; RAP1B; DLL4; PTPN1; GATA2; NRP2; FOXO3; RPS6KA5; ARNT; CXCL8; ACKR3; PNP; MMP2	433	215	3.36447174602369	1.33104799053678
0.000497450655618	0.0498871943205	Chemokine receptors bind chemokines	Reactome	CCL3; CXCL3; CCL4; CCL5; CXCL8; ACKR3; CCR7; CCL20; CCL22	62	32	3.30324999241705	1.30201092030192
