## Supplementary material for "Perturbation-induced gene programs map the hidden regulatory architecture of complex diseases": Source Data: figure_S8e_barplot_Multiple_sclerosis_KD.txt

p.value	q.value	pathway	source	members_input_overlap	size	effective_size	neglog10p	neglog10q
1.98017358152e-05	0.00737614659117	Pancreatic adenocarcinoma pathway	Wikipathways	TGFBR1; E2F2; STAT1; CDKN1A; EGFR; PIK3R1; MAP2K1; VEGFA; BRAF; CDK6; JAK1; NFKB1; RALA	89	42	4.7032967379243	2.13217046083951
5.5130355445e-05	0.01393078925	Head and Neck Squamous Cell Carcinoma	Wikipathways	PIK3R1; NFE2L2; CDKN1A; EGFR; CTNNB1; KEAP1; FAT1; VEGFA; CDK6; REL; NFKB1	74	34	4.25860920746079	1.85602427788975
6.57519602475e-05	0.01393078925	Sudden Infant Death Syndrome (SIDS) Susceptibility Pathways	Wikipathways	IL1RN; NR3C1; KCNH2; HDAC9; POU2F2; HIF1A; PPARGC1B; CTNNB1; RUNX3; VEGFA; REST; HSP90B1; NFKB1; MYB; GABRA1; MEF2C	159	66	4.18209129512745	1.85602427788975
7.47961838928e-05	0.01393078925	Immune System	Reactome	IL7R; CD53; IFIH1; CD70; UBE2J1; FBXL14; AMPD3; PRDX6; HMGB1; NFKBIA; BIRC3; RAP1B; HSP90B1; ADAM10; STOM; MAP2K1; REL; DDX58; TXNIP; ICOSLG; IFIT3; FLT3; DERA; IFNL1; FCER1G; ASB7; STAT1; TYROBP; CHI3L1; IFI16; NCAM1; FBXO11; ADGRE5; FBXO21; IQGAP2; YES1; ICAM1; JAK1; RNF220; NFKB1; AP1B1; BRWD1; CTSB; A1BG; ITGB1; IFITM2; TNFSF18; PIK3R1; ITGB7; GLIPR1; CTNNB1; GNLY; CTSC; MRC2; IFIT1; FCGR2A; …	1828	677	4.12612055930902	1.85602427788975
0.000101098786048	0.0150637191212	Signaling by Hippo	Reactome	AMOTL1; TJP2; AMOTL2; WWTR1; LATS1; STK3	20	11	3.99525405920445	1.82206779079079
0.000223163032574	0.0221675279023	TGF-beta Receptor Signaling	Wikipathways	TGFBR1; BMP4; STAT1; RUNX3; SMAD5; CTNNB1; ZFYVE9; JAK1; NFKB1; ZEB2	55	33	3.65137774557138	1.65428273621578
0.000271794628862	0.0238219998238	Cytokine Signaling in Immune system	Reactome	IL7R; CD70; NFKBIA; BIRC3; PTK2B; IFIT3; FLT3; IFIT1; IFNL1; DDX58; STAT1; NCAM1; YES1; ICAM1; JAK1; NFKB1; BRWD1; CUL1; IFITM2; TNFSF18; PIK3R1; SQSTM1; IL1RN; IRF1; TNFRSF1B; IFI6; IL27RA; MAP2K1; MEF2C; MEF2A; TRIM2; IL15RA; EBI3	471	213	3.56575912993849	1.62302178290425
0.000380645061629	0.0295259713976	TGF-beta receptor signaling in skeletal dysplasias	Wikipathways	TGFBR1; BMP4; STAT1; RUNX3; SMAD5; CTNNB1; ZFYVE9; JAK1; NFKB1; ZEB2	59	35	3.41947980023606	1.52979580529184
0.000404414181776	0.0295259713976	Brain-derived neurotrophic factor (BDNF) signaling pathway	Wikipathways	SQSTM1; MEF2C; DPYSL2; STAT1; NCK2; NFKBIA; MEF2A; PTK2B; CTNNB1; MAP2K1; PIK3R1; NFKB1; SORT1; KSR1; NCAM1	144	69	3.39317362321193	1.52979580529184
0.000416137851912	0.0295259713976	Gastrin signaling pathway	Wikipathways	ITGB1; MEF2C; GNAQ; PRKCA; EGFR; CDKN1A; NFKBIA; BIRC3; CTNNB1; MAP2K1; VEGFA; PIK3R1; NFKB1; YES1	114	62	3.3807627789707	1.52979580529184
