## Supplementary material for "Perturbation-induced gene programs map the hidden regulatory architecture of complex diseases": Source Data: figure_S8e_barplot_Multiple_sclerosis_KO.txt

p.value	q.value	pathway	source	members_input_overlap	size	effective_size	neglog10p	neglog10q
4.92452036331e-05	0.062147446985	Immune System	Reactome	IL7R; HECTD3; EIF2AK2; ALAD; TIMP2; RIPK2; CD58; TNFSF18; IRF1; FOXO3; SERPINB1; FBXW11; FBXO4; LIFR; REL; ADAM17; CASP9; RNASET2; FLT3; MAPK14; UBE2J1; STAT3; FBXO30; NPDC1; PLAC8; TEC; FYN; CAP1; UBE3D; ANAPC1; IFI16; OSMR; TNFRSF9; VCAM1; HK3; NFKB1; FBXW4; DNAJC13; MVP; AZU1; PRKCB; MAP3K3; GBP3; DAPP1; ATP8A1; IL18R1; UBE2E3; UBE2B; CYBA; CD55; IL15RA; SEC24C; SH2B1; ITPR2; LCP2; LRG1; RHOG;…	1828	668	4.30763606236669	1.20657670745838
0.00017431460536	0.0871324283228	Cytokine Signaling in Immune system	Reactome	IL7R; EIF2AK2; TNFSF18; MAPK14; RIPK2; LIFR; ADAM17; FLT3; STAT3; MAP3K3; TEC; FYN; OSMR; TNFRSF9; NFKB1; GBP3; IL18R1; VCAM1; SH2B1; IRF1; SOCS5; FOXO3; XAF1; FBXW11; IRF8; IRS1; MEF2A; BST2; IL11RA; TRIM2; IL15RA; EBI3; ATF2	471	214	3.75866622297885	1.05982018229903
0.000276172514494	0.0871324283228	Protein ubiquitination	Reactome	OTULIN; UBE2B; TMEM129; UBE2E3; LEO1; RNF144A; HLTF; UBE2W	80	23	3.5588195458789	1.05982018229903
0.000520681593597	0.131420034224	PDGF Pathway	Wikipathways	NFKB1; PDGFB; RASA1	11	3	3.28342777462034	0.881338424047859
0.000764516148953	0.160803229996	Brain-derived neurotrophic factor (BDNF) signaling pathway	Wikipathways	CNR1; MAPK14; STAT3; APC; ADAM17; FYN; CAMK4; IRS1; FOXO3; TIAM1; MEF2A; NFKB1; SH2B1; BCL2L11; RHOG	144	75	3.1166133365079	0.79370523198464
0.000938308933756	0.166188372757	Energy Metabolism	Wikipathways	MAPK14; PRKAG1; FOXO1; CAMK4; FOXO3; MEF2A; GABPA; ATF2	47	27	3.02765414868282	0.779399364571871
0.00170569181712	0.239175897023	B Cell Receptor Signaling Pathway	Wikipathways	DAPP1; TEC; PRKCB; FYN; MAPK14; FOXO1; PTPN18; PTPRC; REL; NFKB1; ATF2	98	50	2.7680994340212	0.621282588552093
0.00195768168186	0.24705942825	Dermatan sulfate biosynthesis	Reactome	UST; VCAN; CSPG4	11	4	2.70825792287521	0.607198567968377
0.00224307106685	0.252185156666	Synthesis of active ubiquitin: roles of E1 and E2 enzymes	Reactome	OTULIN; UBE2B; UBE2E3; UBE2W	31	8	2.64915696651874	0.598280479094257
0.00259778687533	0.252185156666	Regulatory circuits of the STAT3 signaling pathway	Wikipathways	IL7R; STAT3; PRKCB; MAPK14; OSMR; PTPRC; LIFR; IL11RA; IL15RA	78	38	2.58539648169441	0.598280479094257
