## Supplementary material for "Perturbation-induced gene programs map the hidden regulatory architecture of complex diseases": Source Data: figure_S8f_barplot.txt

state	OR	pval	lb	ub
LPS2	0	0.605654267671749	0	Inf
LPS24	2.50202623855158	0.23248114693697	0.742411370694193	Inf
Naive	0.944492934224269	0.531691150728544	0.289568088558818	Inf
IFN	0.462145040864625	0.876863297087807	0.177498735667294	Inf
