## Supplementary material for "Perturbation-induced gene programs map the hidden regulatory architecture of complex diseases": Source Data: figure_6d_S10b_bubble_heatmap.txt

cell	traitname	perturbation	mean	se	TRS	pvalue	neglog10p
D11	HbA1C	All	0.680955782716348	0.24343558385449	0.680955782716348	0.00257679846514158	2.58891954687384
D11	HbA1C	ARX	0.442135215423427	0.243304846351132	0.442135215423427	0.0345927289153827	1.46101517646079
D11	HbA1C	BCOR	0.280509804824787	0.245549437359866	0	0.126648863846462	0.897398701865739
D11	HbA1C	FOXA1	0.31138576915788	0.239127376368558	0	0.0964282290149583	1.01579580934656
D11	HbA1C	FOXA2	0.263118084872869	0.28425179107707	0	0.177313571020945	0.751258023598421
D11	HbA1C	GATA4	-0.0701534977544616	0.215585878088588	0	0.627564074446376	0.202341926009692
D11	HbA1C	GATA4 HET	-0.180631701562477	0.235144287179085	0	0.778808058056681	0.108569563634483
D11	HbA1C	GATA6	0.0613979287279748	0.227662110834768	0	0.393699826596217	0.404834776493293
D11	HbA1C	GATA6 HET	-0.0821913820991843	0.242272667831529	0	0.632789887204023	0.198740470039115
D11	HbA1C	GSC	-0.193454364100531	0.206487979140759	0	0.825589739133292	0.0832357133252491
D11	HbA1C	HNF4A	0.358376593712521	0.300153050490548	0	0.116242990608657	0.934633225377878
D11	HbA1C	HNF4A HET	0.079449550623509	0.228233235834365	0	0.363879973633391	0.439041845430083
D11	HbA1C	MNX1	0.32064743498867	0.217511265869166	0	0.0702186227670181	1.15354769282211
D11	HbA1C	NEUROD1	0.0268076671854595	0.245405772379692	0	0.456506809720963	0.340552739702126
D11	HbA1C	NEUROG3	0.264982533109967	0.216309208662778	0	0.110284342160345	0.957486143009198
D11	HbA1C	NKX2-2	-0.0802136947985557	0.222233502859625	0	0.640929084682077	0.193190020145794
D11	HbA1C	ONECUT1 enhancer	0.172876416313476	0.261627565375292	0	0.254378968550385	0.594518797976791
D11	HbA1C	OTUD5	-0.0356161491756618	0.286004885929726	0	0.549552121306292	0.259991111389276
D11	HbA1C	PAX6	0.147526797841223	0.230670405949033	0	0.261230428373967	0.582976237407543
D11	HbA1C	PDX1	0.117196208718594	0.21562688104188	0	0.293388008918432	0.532557640209767
D11	HbA1C	Pooled	0.399983106856638	0.253438235842315	0	0.0572567165459514	1.24217356073044
D11	HbA1C	PROSER1	0.0132165325902757	0.244966928993211	0	0.478486578524887	0.320130239609874
D11	HbA1C	RFX6	0.0934636260401607	0.253837123629862	0	0.356360884484142	0.448109971820837
D11	HbA1C	TADA2B	-0.082004516476056	0.234750698701072	0	0.636577699617277	0.196148579511432
D11	HbA1C	TET1	0.206673114481897	0.237587238820676	0	0.192182156749258	0.716286937089251
D11	HbA1C	TLE3	0.0750862897305419	0.285139502228682	0	0.396147437429491	0.402143149061719
D18	HbA1C	All	1.48254543547553	0.361156140132028	1.48254543547553	2.02158698723309e-05	4.69430756659222
D18	HbA1C	ARX	0.391086841031402	0.321333495369536	0	0.111787913503915	0.951605149779748
D18	HbA1C	BCOR	0.652142838850597	0.228039368763152	0.652142838850597	0.00211966285398035	2.67373321091082
D18	HbA1C	FOXA1	0.228979899857712	0.300532066766527	0	0.223055358284146	0.651587339580912
D18	HbA1C	FOXA2	0.535688702024858	0.281718526134935	0.535688702024858	0.0286180615188715	1.54335978707412
D18	HbA1C	GATA4	0.85091218375829	0.234275868253171	0.85091218375829	0.000140564851342728	3.85212326236209
D18	HbA1C	GATA4 HET	0.825757867292507	0.238734384798688	0.825757867292507	0.000271195212527719	3.56671798143899
D18	HbA1C	GATA6	-0.322278170930714	0.236462515570452	0	0.913545257338646	0.0392699326841051
D18	HbA1C	GATA6 HET	0.727549477693061	0.331536658263953	0.727549477693061	0.0141005779598755	1.85076308595168
D18	HbA1C	GSC	0.591171454993807	0.235818477696305	0.591171454993807	0.00608989602097199	2.21539012245803
D18	HbA1C	HNF4A	0.491019874580379	0.268352202883588	0.491019874580379	0.0336429875515246	1.47310544511162
D18	HbA1C	HNF4A HET	0.565936064235995	0.24390403148883	0.565936064235995	0.0101617131423294	1.99303306906574
D18	HbA1C	MNX1	0.545869859566817	0.230809646520969	0.545869859566817	0.00901450335774912	2.04505819516792
D18	HbA1C	NEUROD1	0.460340527882277	0.250210869623163	0.460340527882277	0.0328980484816427	1.48282986371542
D18	HbA1C	NEUROG3	0	1	0	0.5	0.301029995663981
D18	HbA1C	NKX2-2	1.27138382857592	0.540176494938189	1.27138382857592	0.00929517223367715	2.03174255861477
D18	HbA1C	ONECUT1 enhancer	0.57127737907679	0.25759045430508	0.57127737907679	0.0132851272569187	1.87663428116994
D18	HbA1C	OTUD5	0.153814130065065	0.246952689592783	0	0.266692018080405	0.573989982268541
D18	HbA1C	PAX6	0.692588161649995	0.308881402178206	0.692588161649995	0.0124727311812652	1.90403843769406
D18	HbA1C	PDX1	0.436635902973318	0.271375553432125	0	0.053811137048578	1.26912783105877
D18	HbA1C	Pooled	0.668897550976133	0.341653820421512	0.668897550976133	0.0251254197167925	1.59988667467934
D18	HbA1C	PROSER1	0.373022629257083	0.245560682591925	0	0.0643730724047542	1.19129576232376
D18	HbA1C	RFX6	1.12217854633211	0.583721800843757	1.12217854633211	0.0272743028560133	1.56424634136862
D18	HbA1C	TADA2B	0.286164675649666	0.249529060379972	0	0.125728210705045	0.900567265043445
D18	HbA1C	TET1	0.030575071952131	0.237429721307406	0	0.448767744651588	0.347978365707425
D18	HbA1C	TLE3	0.467863912289311	0.25213731697857	0.467863912289311	0.0317558889195966	1.4981757258639
D3	HbA1C	All	1.03253733001159	0.311456735380741	1.03253733001159	0.000457909137361989	3.33922069024322
D3	HbA1C	ARX	0.368710170111178	0.218967344155713	0.368710170111178	0.0461044445002995	1.33625720630418
D3	HbA1C	BCOR	0.154925418611969	0.228898829321813	0	0.2492571547492	0.603352366723425
D3	HbA1C	FOXA1	0.216382985041934	0.273759667693666	0	0.21464353572178	0.668282186348923
D3	HbA1C	FOXA2	0.500206840854576	0.237355145252627	0.500206840854576	0.0175406201659142	1.75595505578908
D3	HbA1C	GATA4	0.226992184379017	0.25913888466854	0	0.190529155224072	0.720038558129556
D3	HbA1C	GATA4 HET	0.243645030642356	0.218639687775442	0	0.132560712948159	0.877585168826661
D3	HbA1C	GATA6	0.303180468572622	0.269917111648386	0	0.130668755045371	0.883828246647421
D3	HbA1C	GATA6 HET	0.511201862079955	0.237923548800605	0.511201862079955	0.0158331733693846	1.80043203278813
D3	HbA1C	GSC	0	1	0	0.5	0.301029995663981
D3	HbA1C	HNF4A	0	1	0	0.5	0.301029995663981
D3	HbA1C	HNF4A HET	0.318452447108254	0.250808515798296	0	0.102095135101104	0.990994951831628
D3	HbA1C	MNX1	0.287130495225129	0.259045472798189	0	0.133840808707925	0.873411447894972
D3	HbA1C	NEUROD1	-0.155540220126687	0.2190221331742	0	0.761196777244746	0.118503059097295
D3	HbA1C	NEUROG3	-0.179106556743824	0.204692579727566	0	0.809213777458303	0.0919367316560784
D3	HbA1C	NKX2-2	0	1	0	0.5	0.301029995663981
D3	HbA1C	ONECUT1 enhancer	0.139158497686873	0.207432017613614	0	0.251153855261683	0.600060150946501
D3	HbA1C	OTUD5	0.313742817776876	0.2371237014546	0	0.0928979435071248	1.03199389992878
D3	HbA1C	PAX6	0.120236843140305	0.238741452146154	0	0.307261460670837	0.512491909211966
D3	HbA1C	PDX1	-0.0499929859901354	0.252893431977524	0	0.578353846799142	0.237806371453847
D3	HbA1C	Pooled	0.413839526531485	0.253620512357152	0	0.051368467896115	1.28930338724794
D3	HbA1C	PROSER1	0.463501773000198	0.248876514846887	0.463501773000198	0.0312750195057608	1.5048024107715
D3	HbA1C	RFX6	0.303648352893377	0.253646781962366	0	0.115627805334508	0.936937717374927
D3	HbA1C	TADA2B	-0.175547790064754	0.203608047159038	0	0.805707119655449	0.0938227986826076
D3	HbA1C	TET1	0.0609322702856434	0.244532478807866	0	0.401611300962561	0.396194075054702
D3	HbA1C	TLE3	0.818235504700653	0.264392228246043	0.818235504700653	0.00098479811041019	3.0066527933822
D7	HbA1C	All	1.01095326672802	0.297796526327788	1.01095326672802	0.000343420628208024	3.46417362167408
D7	HbA1C	ARX	0.206185569404825	0.223042237856303	0	0.177632834951505	0.750476752970672
D7	HbA1C	BCOR	0.106162259405855	0.215036427311631	0	0.310761044123689	0.507573428038708
D7	HbA1C	FOXA1	0.304389055887875	0.258782424343887	0	0.119750405289061	0.921723008063672
D7	HbA1C	FOXA2	0.539253470264144	0.303183840952392	0.539253470264144	0.0376497895726327	1.42423744675943
D7	HbA1C	GATA4	0.479447641320899	0.299344821951255	0	0.0546157719698512	1.26268192340601
D7	HbA1C	GATA4 HET	0.389198162072155	0.295778162985693	0	0.0941130671035283	1.02635007288551
D7	HbA1C	GATA6	0.159936114199836	0.216868415998487	0	0.23041525798207	0.637488765535228
D7	HbA1C	GATA6 HET	0.145171120291442	0.285438888642992	0	0.305520119666659	0.514960184529477
D7	HbA1C	GSC	0.319497361894073	0.238229648860866	0	0.0899388293386187	1.04605276959315
D7	HbA1C	HNF4A	0.250983565220209	0.353850361031388	0	0.239071352296745	0.62147246188022
D7	HbA1C	HNF4A HET	0.172244829903209	0.236593505824184	0	0.233300638356842	0.632084072888739
D7	HbA1C	MNX1	0.0409341155335366	0.204473362790633	0	0.420664859758893	0.376063765259472
D7	HbA1C	NEUROD1	-0.0194787074335234	0.20496588150837	0	0.537856050442632	0.269333941552047
D7	HbA1C	NEUROG3	0.412773492333057	0.358374373729993	0	0.124702844695594	0.904123639372238
D7	HbA1C	NKX2-2	0.335109241397774	0.24239579747595	0	0.0834109814943023	1.07877676844596
D7	HbA1C	ONECUT1 enhancer	0.0128282001258933	0.271277140165795	0	0.481141777365981	0.317726931827873
D7	HbA1C	OTUD5	0.0270920634237109	0.237618873406981	0	0.454613038803628	0.342358112387424
D7	HbA1C	PAX6	0.457367258926552	0.283688442138261	0	0.053457390514858	1.27199224484356
D7	HbA1C	PDX1	-0.0233246661917593	0.251905814838192	0	0.536886470330223	0.270117540225554
D7	HbA1C	Pooled	0.234552317081467	0.262995531486135	0	0.186236921217612	0.729934216525771
D7	HbA1C	PROSER1	0.0182036477602075	0.236681825276029	0	0.46934681725744	0.328506122833212
D7	HbA1C	RFX6	0.221233569857206	0.237535831949673	0	0.175831295540072	0.754903823967924
D7	HbA1C	TADA2B	0.207192492152008	0.252972852050301	0	0.206384494155707	0.685322934736575
D7	HbA1C	TET1	0.0759222408427539	0.205705363915488	0	0.356033132808599	0.448509584256401
D7	HbA1C	TLE3	0.203477616108946	0.250263854810466	0	0.20809402126352	0.681740397297082
D11	Type 2 diabetes	All	0.517379897818904	0.143531961525507	0.517379897818904	0.000156297786717774	3.80604717184046
D11	Type 2 diabetes	ARX	0.172105482641687	0.114762482345775	0	0.0668503695956661	1.17489618731128
D11	Type 2 diabetes	BCOR	-0.0191919683531324	0.0963707136447238	0	0.578926242721384	0.237376763422022
D11	Type 2 diabetes	FOXA1	0.26084484690312	0.110361802147611	0.26084484690312	0.00905056694794226	2.04332421475604
D11	Type 2 diabetes	FOXA2	0.225357172177955	0.103178664371473	0.225357172177955	0.0144757945038961	1.83935759069629
D11	Type 2 diabetes	GATA4	0.0904086939558502	0.0965806235167758	0	0.174611991500489	0.75792593437808
D11	Type 2 diabetes	GATA4 HET	0.259416811801404	0.0975935517905069	0.259416811801404	0.00392872343112183	2.4057485429788
D11	Type 2 diabetes	GATA6	0.0708094604396551	0.102687011527323	0	0.245233612212082	0.610420004798818
D11	Type 2 diabetes	GATA6 HET	0.112528182878212	0.116873297360683	0	0.167818427060491	0.775160353809425
D11	Type 2 diabetes	GSC	0.204151504708997	0.119411986244611	0.204151504708997	0.0436662347348693	1.35985425493849
D11	Type 2 diabetes	HNF4A	0.144230881664059	0.10106924083777	0	0.0767827108345733	1.11473655906266
D11	Type 2 diabetes	HNF4A HET	0.113061931624487	0.101402811827159	0	0.132429867022919	0.878014057037976
D11	Type 2 diabetes	MNX1	0.161575704536274	0.114047190201155	0	0.0782788526956121	1.10635554826207
D11	Type 2 diabetes	NEUROD1	0.168548707721346	0.112980959339102	0	0.0678714835773513	1.16831265762428
D11	Type 2 diabetes	NEUROG3	0.0596481442640113	0.0969785386575979	0	0.269255763424185	0.569834991849734
D11	Type 2 diabetes	NKX2-2	0.188899719891051	0.0938082871370252	0.188899719891051	0.0220216555472587	1.65715003468253
D11	Type 2 diabetes	ONECUT1 enhancer	0.350929877717824	0.138617378313564	0.350929877717824	0.00567645676718143	2.24592266545469
D11	Type 2 diabetes	OTUD5	0.331668407550855	0.13021675460015	0.331668407550855	0.00543191450208769	2.26504707443517
D11	Type 2 diabetes	PAX6	0.217379671105146	0.121199791573951	0.217379671105146	0.0364413353684053	1.4384057169761
D11	Type 2 diabetes	PDX1	0.0676665931181721	0.106971077017402	0	0.263507550124207	0.579206936693162
D11	Type 2 diabetes	Pooled	0.20329602673826	0.124322431136853	0	0.0510002035575849	1.29242809049502
D11	Type 2 diabetes	PROSER1	0.229365058538609	0.0973891881863918	0.229365058538609	0.00925789335463689	2.03348782633561
D11	Type 2 diabetes	RFX6	0.164652099010718	0.106313669816761	0	0.0607222685933718	1.21665201150028
D11	Type 2 diabetes	TADA2B	0.0503557140243336	0.094969145701925	0	0.297975419477236	0.52581956017104
D11	Type 2 diabetes	TET1	0.151515417626147	0.105005954286413	0	0.0745212009596146	1.12772015476975
D11	Type 2 diabetes	TLE3	0.244073437517001	0.114915295657297	0.244073437517001	0.0168374915767979	1.77372260853109
D18	Type 2 diabetes	All	0.833059450696814	0.306948634623828	0.833059450696814	0.00332378031934921	2.47836768803089
D18	Type 2 diabetes	ARX	0.15379407111005	0.1023977652847	0	0.0665578518638256	1.17680070322487
D18	Type 2 diabetes	BCOR	0.247501155476682	0.214172022885152	0	0.123918615264974	0.906863448268061
D18	Type 2 diabetes	FOXA1	0.475931463537303	0.20106589365024	0.475931463537303	0.00896544307462499	2.04742824262051
D18	Type 2 diabetes	FOXA2	0.508821564476613	0.301229483024919	0.508821564476613	0.0455954129529716	1.34107884657716
D18	Type 2 diabetes	GATA4	0.3499728605479	0.204128199803788	0.3499728605479	0.0432206880709749	1.3643083234535
D18	Type 2 diabetes	GATA4 HET	0.303214479845283	0.23110521905229	0	0.0947568316864131	1.02338946888755
D18	Type 2 diabetes	GATA6	0.572916688740778	0.317102268494874	0.572916688740778	0.0354025610497594	1.45096531962543
D18	Type 2 diabetes	GATA6 HET	0.2374695638869	0.104896792709282	0.2374695638869	0.0117919761220933	1.92841340889934
D18	Type 2 diabetes	GSC	0.300973866284727	0.10942774590523	0.300973866284727	0.00297581289061588	2.52639437928465
D18	Type 2 diabetes	HNF4A	0.460501912668974	0.286208025762367	0	0.0538107687404428	1.26913080357983
D18	Type 2 diabetes	HNF4A HET	0.4771341699117	0.299823303581566	0	0.0557615307720226	1.25366531244381
D18	Type 2 diabetes	MNX1	0.445135028515472	0.289891194139804	0	0.0623275228879249	1.205320133135
D18	Type 2 diabetes	NEUROD1	0.431897238628861	0.303894253955984	0	0.0776280093647289	1.10998155042035
D18	Type 2 diabetes	NEUROG3	0.47123796596325	0.213541475527423	0.47123796596325	0.0136648951136384	1.8643936974322
D18	Type 2 diabetes	NKX2-2	0.447439864158412	0.30949911990463	0	0.074132048257383	1.12999400022104
D18	Type 2 diabetes	ONECUT1 enhancer	0.498042412095863	0.210700861111768	0.498042412095863	0.00904571059325743	2.0435573111028
D18	Type 2 diabetes	OTUD5	0.441181168105308	0.261584393051484	0.441181168105308	0.0458427460143349	1.33872937570136
D18	Type 2 diabetes	PAX6	0.392777049919595	0.218771586742119	0.392777049919595	0.0362969819233545	1.44012948484061
D18	Type 2 diabetes	PDX1	0.428501403205597	0.225285955806905	0.428501403205597	0.0285833968112557	1.54388616152389
D18	Type 2 diabetes	Pooled	0.100326007393186	0.0939911825387422	0	0.142896058477868	0.84497975024976
D18	Type 2 diabetes	PROSER1	0.426792222559492	0.204706258533333	0.426792222559492	0.0185391573773168	1.73191000884836
D18	Type 2 diabetes	RFX6	0.131323537159853	0.0983740132917033	0	0.0909477730045825	1.04120793083538
D18	Type 2 diabetes	TADA2B	0.31871468917753	0.188215569142854	0.31871468917753	0.0451945062476758	1.34491435393478
D18	Type 2 diabetes	TET1	0.473430857974627	0.209149090374314	0.473430857974627	0.0117992201449364	1.92814669590939
D18	Type 2 diabetes	TLE3	0.295321654347767	0.104982339865622	0.295321654347767	0.00245362225964096	2.61019229702093
D3	Type 2 diabetes	All	0.304421066558415	0.105526167461179	0.304421066558415	0.00195836037715291	2.70810738637988
D3	Type 2 diabetes	ARX	0.0196671203666102	0.102137802041957	0	0.423653837466694	0.372988855389373
D3	Type 2 diabetes	BCOR	-0.0465701024331045	0.0743639925925719	0	0.734422977688153	0.134053743943165
D3	Type 2 diabetes	FOXA1	0.0304979107559784	0.0909121496252313	0	0.368636895506105	0.433401200010014
D3	Type 2 diabetes	FOXA2	-0.0163618848218002	0.100379985031743	0	0.564740575831292	0.248151007682706
D3	Type 2 diabetes	GATA4	-0.0689171327573731	0.0892587686332104	0	0.779973850267414	0.107919957405594
D3	Type 2 diabetes	GATA4 HET	0.080706989073295	0.0896866059187134	0	0.184092632516515	0.734963591840625
D3	Type 2 diabetes	GATA6	-0.00337679638043665	0.0970458469839587	0	0.513878750052947	0.289139340916806
D3	Type 2 diabetes	GATA6 HET	0.0570429380498751	0.0895185634487638	0	0.261991070479746	0.581713510617124
D3	Type 2 diabetes	GSC	0.192185130351824	0.0937331363139802	0.192185130351824	0.0201654593872099	1.69539187992674
D3	Type 2 diabetes	HNF4A	0.105631647668325	0.101315890197115	0	0.148567479358884	0.828076244954015
D3	Type 2 diabetes	HNF4A HET	-0.0544485105389427	0.0826935413063851	0	0.744871407074933	0.127918696403598
D3	Type 2 diabetes	MNX1	0.110495410854332	0.10065715898549	0	0.136158973052132	0.865953732813793
D3	Type 2 diabetes	NEUROD1	-0.101688517205812	0.0893612062585555	0	0.872429161779613	0.059269826142054
D3	Type 2 diabetes	NEUROG3	0.0211975596639853	0.0946026022514002	0	0.411351604561391	0.385786804299688
D3	Type 2 diabetes	NKX2-2	-0.0968993180514703	0.0744468415116046	0	0.903471833096717	0.044085382584346
D3	Type 2 diabetes	ONECUT1 enhancer	0.131617995461583	0.0885022785754226	0	0.0684848664135285	1.16440538703635
D3	Type 2 diabetes	OTUD5	-0.0564747755683999	0.0867546313445915	0	0.742467494757472	0.129322555016105
D3	Type 2 diabetes	PAX6	0.11001013127791	0.0972875655832058	0	0.129075369128235	0.889156624288669
D3	Type 2 diabetes	PDX1	0.0340445355707789	0.0932648520017775	0	0.357544239479417	0.44667021463739
D3	Type 2 diabetes	Pooled	0.144531270355645	0.103513419079101	0	0.0813186541998091	1.0898098174225
D3	Type 2 diabetes	PROSER1	0.155579923372947	0.091872464413747	0.155579923372947	0.0451864764987931	1.34499152228445
D3	Type 2 diabetes	RFX6	0.0400655581970604	0.10150345876426	0	0.346524359810455	0.460266230144811
D3	Type 2 diabetes	TADA2B	-0.0809210928675572	0.0992337262354204	0	0.792595354311178	0.100948477551833
D3	Type 2 diabetes	TET1	0.104544168196401	0.106340575403645	0	0.162777380179903	0.788405945549856
D3	Type 2 diabetes	TLE3	0.102299685322712	0.101264549638043	0	0.156194448270165	0.80633440662057
D7	Type 2 diabetes	All	0.0586130353609358	0.0943734400287453	0	0.26727496057532	0.57304172584255
D7	Type 2 diabetes	ARX	-0.1792569646324	0.0909114618055794	0	0.975682361961722	0.0106915459600678
D7	Type 2 diabetes	BCOR	-0.0616224692551224	0.084859790000936	0	0.766132125755891	0.115696326270186
D7	Type 2 diabetes	FOXA1	0.125148953147583	0.0946204273470629	0	0.0929772267053297	1.0316234119552
D7	Type 2 diabetes	FOXA2	-0.0298342487177828	0.10127450145911	0	0.615845669366924	0.21052810819246
D7	Type 2 diabetes	GATA4	-0.207329963974192	0.0942039124171587	0	0.986127160067643	0.00606707962780995
D7	Type 2 diabetes	GATA4 HET	-0.108633035026122	0.0943991923940457	0	0.875089347115698	0.0579476030024269
D7	Type 2 diabetes	GATA6	-0.0597364800117351	0.0863756501888023	0	0.755402375027703	0.121821654059984
D7	Type 2 diabetes	GATA6 HET	-0.165347284081329	0.0973092820420778	0	0.955358619690588	0.0198335736338181
D7	Type 2 diabetes	GSC	-0.153569502827703	0.0917300919334345	0	0.952948977234316	0.0209303517213726
D7	Type 2 diabetes	HNF4A	-0.0415872458484922	0.0863016578285159	0	0.685055238177789	0.164274408553417
D7	Type 2 diabetes	HNF4A HET	-0.0743614571664604	0.0884983093378863	0	0.799618269360651	0.0971172918527221
D7	Type 2 diabetes	MNX1	-0.031913489105007	0.0692936703862597	0	0.677440751939598	0.169128681606128
D7	Type 2 diabetes	NEUROD1	-0.208394237688402	0.0774628751173548	0	0.996430038348977	0.00155318871023024
D7	Type 2 diabetes	NEUROG3	-0.133680359545728	0.0983258612464431	0	0.913016125502715	0.0395215519782948
D7	Type 2 diabetes	NKX2-2	-0.163505039030118	0.0945708884533135	0	0.958087856292218	0.0185946644564925
D7	Type 2 diabetes	ONECUT1 enhancer	-0.0875466296927892	0.0958158768045764	0	0.819561823829209	0.0864182797565184
D7	Type 2 diabetes	OTUD5	-0.101799653701449	0.0906584773542413	0	0.869258258052125	0.0608511747782288
D7	Type 2 diabetes	PAX6	-0.0568846395360924	0.0914648037877741	0	0.733005814385038	0.134892580413002
D7	Type 2 diabetes	PDX1	-0.11144512330036	0.0757836852023002	0	0.929296117127371	0.0318458774563778
D7	Type 2 diabetes	Pooled	0.0397497770294097	0.0985246120060506	0	0.343308521890676	0.464315416020329
D7	Type 2 diabetes	PROSER1	-0.199472614432523	0.0885484381633947	0	0.987860803409301	0.00530424627281706
D7	Type 2 diabetes	RFX6	-0.0578786814567256	0.0938650889793085	0	0.73125586036875	0.135930640409782
D7	Type 2 diabetes	TADA2B	-0.165205306793283	0.0817783029914466	0	0.978316634904142	0.00952056184220787
D7	Type 2 diabetes	TET1	-0.00348269243939167	0.088039157791042	0	0.515777422381634	0.287537672569692
D7	Type 2 diabetes	TLE3	-0.183670460251076	0.0945137479320858	0	0.974011249071816	0.0114360273291824
