## Supplementary material for "Perturbation-induced gene programs map the hidden regulatory architecture of complex diseases": Source Data: figure_6e_scatter_plot.txt

perturbation	D18 All	D18 Endo	D18 Non-endo
ARX	0.15379407111005	0.280382211171659	0.389786466636682
BCOR	0.247501155476682	0.446071336773236	0.146269171834334
BMPR1A	0.449739159246105	NA	0.35690623954254
FOXA1	0.475931463537303	0.461227397186078	0.42347294578451
FOXA2	0.508821564476613	NA	0.0923757642457289
GATA4	0.3499728605479	NA	0.280111699987898
GATA4 HET	0.303214479845283	0.315405488764967	0.31018972408607
GATA6	0.572916688740778	NA	NA
GATA6 HET	0.2374695638869	0.337505611833146	0.373451338083429
GSC	0.300973866284727	0.231627871467772	0.336383993222901
HHEXe	0.542579170371072	NA	NA
HNF4A	0.460501912668974	0.200882067458444	0.295525621376459
HNF4A HET	0.4771341699117	0.153123766442519	0.537034044091499
MNX1	0.445135028515472	0.171093231282345	0.356104823186096
NEUROD1	0.431897238628861	-0.0087020618260376	0.470932263863006
NGN3	0.47123796596325	NA	0.499173117390408
NKX2-2	0.447439864158412	0.310574818858402	0.0992302184618765
ONECUT1e	0.498042412095863	0.47158906429277	0.266478464204643
OTUD5	0.441181168105308	0.34550347181637	0.132878410038759
PAX6	0.392777049919595	0.0759785799924104	0.0946331978222618
PBX1	0.158973994072075	0.0430518203239853	NA
PDX1	0.428501403205597	0.0649424609361967	0.332290375744849
PROSER1	0.426792222559492	0.446242837318187	0.281785277870247
QSER1	0.175076491222353	0.110582188843804	0.279232161093078
QSER1 & TET1	0.334901048185761	0.364712351137117	NA
RFX6	0.131323537159853	0.0587794686698946	0.360749686126769
TADA2B	0.31871468917753	0.0947858164504272	NA
TET1	0.473430857974627	0.444602013607197	NA
TET1/2/3	0.13607537301008	0.217293588333867	0.254488254191594
TLE3	0.295321654347767	0.0645733292006653	0.571686729741761
