## Supplementary material for "Perturbation-induced gene programs map the hidden regulatory architecture of complex diseases": Source Data: figure_6f_heatmap.txt

pathway	short_pathway	cell	perturbation	p.value	q.value	neglog10p
Insulin secretion - Homo sapiens (human)	Insulin secretion	All	ARX	0.0080048181977	0.201853610541	2.09664852715908
Regulation of insulin secretion	Regulation of insulin secretion	All	ARX	0.0364835312835	0.406148833551	1.43790313244024
Maturity onset diabetes of the young - Homo sapiens (human)	MODY	All	ARX	0.00231639425058	0.084857242713	2.6351875216805
FOXA2 and FOXA3 transcription factor networks	FOXA2/3 TF networks	All	ARX	0.117831163861	0.561577384772	NA
FOXA2 pathway	FOXA2 pathway	All	ARX	NA	NA	NA
Gliclazide Action Pathway	Gliclazide Action Pathway	All	ARX	0.0100502348919	0.216908592499	1.99782378788888
Insulin secretion - Homo sapiens (human)	Insulin secretion	All	BCOR	0.00307169648951	0.0358973395152	2.51262169861544
Regulation of insulin secretion	Regulation of insulin secretion	All	BCOR	0.0939151264916	0.442066521265	NA
Maturity onset diabetes of the young - Homo sapiens (human)	MODY	All	BCOR	5.88952901895e-05	0.00113688944098	4.22991943401587
FOXA2 and FOXA3 transcription factor networks	FOXA2/3 TF networks	All	BCOR	0.0033740260984	0.0392185184126	2.47185156242642
FOXA2 pathway	FOXA2 pathway	All	BCOR	0.333097031246	0.700106288065	NA
Gliclazide Action Pathway	Gliclazide Action Pathway	All	BCOR	0.091997144387	0.442066521265	NA
Insulin secretion - Homo sapiens (human)	Insulin secretion	All	FOXA1	0.0196672817676	0.20247627787	1.70625566015733
Regulation of insulin secretion	Regulation of insulin secretion	All	FOXA1	0.556226354684	0.795682974986	NA
Maturity onset diabetes of the young - Homo sapiens (human)	MODY	All	FOXA1	0.131708696113	0.52350038708	NA
FOXA2 and FOXA3 transcription factor networks	FOXA2/3 TF networks	All	FOXA1	0.265399475197	0.661510049544	NA
FOXA2 pathway	FOXA2 pathway	All	FOXA1	0.0033909155082	0.0617244909899	2.46968303144859
Gliclazide Action Pathway	Gliclazide Action Pathway	All	FOXA1	0.00983023178813	0.129401493638	2.00743624176918
Insulin secretion - Homo sapiens (human)	Insulin secretion	All	GATA4 HET	0.0254859689788	0.221897836576	1.59369884984667
Regulation of insulin secretion	Regulation of insulin secretion	All	GATA4 HET	0.211981015539	0.582523804573	NA
Maturity onset diabetes of the young - Homo sapiens (human)	MODY	All	GATA4 HET	0.146097789417	0.540520433368	NA
FOXA2 and FOXA3 transcription factor networks	FOXA2/3 TF networks	All	GATA4 HET	0.289220410718	0.637863798002	NA
FOXA2 pathway	FOXA2 pathway	All	GATA4 HET	0.0248581804498	0.217155743595	1.60453066368841
Gliclazide Action Pathway	Gliclazide Action Pathway	All	GATA4 HET	0.43971172447	0.749691269135	NA
Insulin secretion - Homo sapiens (human)	Insulin secretion	All	GATA6 HET	0.00084687859431	0.0231217551098	3.07217884421517
Regulation of insulin secretion	Regulation of insulin secretion	All	GATA6 HET	0.0355109998368	0.344544742219	1.44963709966425
Maturity onset diabetes of the young - Homo sapiens (human)	MODY	All	GATA6 HET	0.00224700070365	0.0517250750214	2.6483967915812
FOXA2 and FOXA3 transcription factor networks	FOXA2/3 TF networks	All	GATA6 HET	0.266973385843	0.636096675515	NA
FOXA2 pathway	FOXA2 pathway	All	GATA6 HET	0.707155113485	0.840283505294	NA
Gliclazide Action Pathway	Gliclazide Action Pathway	All	GATA6 HET	0.0099032288653	0.159379688469	2.00422318421486
Insulin secretion - Homo sapiens (human)	Insulin secretion	All	GSC	0.161157463897	0.606307321262	NA
Regulation of insulin secretion	Regulation of insulin secretion	All	GSC	0.0734670730156	0.517159763314	NA
Maturity onset diabetes of the young - Homo sapiens (human)	MODY	All	GSC	0.0017490380135	0.0407688139022	2.75720075148537
FOXA2 and FOXA3 transcription factor networks	FOXA2/3 TF networks	All	GSC	0.100862453645	0.517159763314	NA
FOXA2 pathway	FOXA2 pathway	All	GSC	0.307332354618	0.723078515912	NA
Gliclazide Action Pathway	Gliclazide Action Pathway	All	GSC	0.0829477275393	0.517159763314	NA
Insulin secretion - Homo sapiens (human)	Insulin secretion	All	HNF4A	0.0485760277301	0.564535325109	1.31357800219931
Regulation of insulin secretion	Regulation of insulin secretion	All	HNF4A	0.0899727888192	0.626077247875	NA
Maturity onset diabetes of the young - Homo sapiens (human)	MODY	All	HNF4A	0.0111586558501	0.295522965841	1.95238811651333
FOXA2 and FOXA3 transcription factor networks	FOXA2/3 TF networks	All	HNF4A	0.0422762785408	0.529289722955	1.37390324937616
FOXA2 pathway	FOXA2 pathway	All	HNF4A	0.328418421763	0.757628181853	NA
Gliclazide Action Pathway	Gliclazide Action Pathway	All	HNF4A	0.0903264472998	0.626077247875	NA
Insulin secretion - Homo sapiens (human)	Insulin secretion	All	HNF4A HET	0.0507841712589	0.449829831563	NA
Regulation of insulin secretion	Regulation of insulin secretion	All	HNF4A HET	0.0379767899528	0.37579543196	1.42048174746376
Maturity onset diabetes of the young - Homo sapiens (human)	MODY	All	HNF4A HET	0.137384269745	0.601145168725	NA
FOXA2 and FOXA3 transcription factor networks	FOXA2/3 TF networks	All	HNF4A HET	0.120792209749	0.575421441019	NA
FOXA2 pathway	FOXA2 pathway	All	HNF4A HET	0.0230141520848	0.297423331588	1.63800502127733
Gliclazide Action Pathway	Gliclazide Action Pathway	All	HNF4A HET	0.0915784324134	0.542367235769	NA
Insulin secretion - Homo sapiens (human)	Insulin secretion	All	MNX1	0.0355298371158	0.615043013709	1.44940678350058
Regulation of insulin secretion	Regulation of insulin secretion	All	MNX1	0.31317414281	0.829563983163	NA
Maturity onset diabetes of the young - Homo sapiens (human)	MODY	All	MNX1	0.00863822627831	0.363705034862	2.06357542379694
FOXA2 and FOXA3 transcription factor networks	FOXA2/3 TF networks	All	MNX1	0.929949397471	0.965440423999	NA
FOXA2 pathway	FOXA2 pathway	All	MNX1	0.0904426502747	0.692794197122	NA
Gliclazide Action Pathway	Gliclazide Action Pathway	All	MNX1	0.411491198175	0.88348682254	NA
Insulin secretion - Homo sapiens (human)	Insulin secretion	All	NEUROD1	0.0080048181977	0.102273560205	2.09664852715908
Regulation of insulin secretion	Regulation of insulin secretion	All	NEUROD1	0.0899727888192	0.440008775946	NA
Maturity onset diabetes of the young - Homo sapiens (human)	MODY	All	NEUROD1	0.0433946174293	0.275584349424	1.36256413605717
FOXA2 and FOXA3 transcription factor networks	FOXA2/3 TF networks	All	NEUROD1	0.0126148552466	0.121570580804	1.89911772857594
FOXA2 pathway	FOXA2 pathway	All	NEUROD1	0.00351086957684	0.0586781698506	2.45458530357674
Gliclazide Action Pathway	Gliclazide Action Pathway	All	NEUROD1	0.0100502348919	0.109445122459	1.99782378788888
Insulin secretion - Homo sapiens (human)	Insulin secretion	All	NKX2-2	0.0222425146746	0.2701034084	1.65281611423185
Regulation of insulin secretion	Regulation of insulin secretion	All	NKX2-2	0.0939151264916	0.450808625337	NA
Maturity onset diabetes of the young - Homo sapiens (human)	MODY	All	NKX2-2	0.619852299843	0.80152751266	NA
FOXA2 and FOXA3 transcription factor networks	FOXA2/3 TF networks	All	NKX2-2	0.511105728478	0.744060743001	NA
FOXA2 pathway	FOXA2 pathway	All	NKX2-2	0.000420804423024	0.0125882103619	3.37591970401396
Gliclazide Action Pathway	Gliclazide Action Pathway	All	NKX2-2	0.432760340778	0.708652280325	NA
Insulin secretion - Homo sapiens (human)	Insulin secretion	All	ONECUT1 enhancer	0.0166950573155	0.231330883	1.7774120856385
Regulation of insulin secretion	Regulation of insulin secretion	All	ONECUT1 enhancer	0.173708706356	0.565892841424	NA
Maturity onset diabetes of the young - Homo sapiens (human)	MODY	All	ONECUT1 enhancer	0.00958981568617	0.170713729278	2.01818973977913
FOXA2 and FOXA3 transcription factor networks	FOXA2/3 TF networks	All	ONECUT1 enhancer	0.0025843008717	0.079146239407	2.58765692592755
FOXA2 pathway	FOXA2 pathway	All	ONECUT1 enhancer	0.0201409283754	0.255905853026	1.69592051496309
Gliclazide Action Pathway	Gliclazide Action Pathway	All	ONECUT1 enhancer	0.0853816128737	0.525717486871	NA
Insulin secretion - Homo sapiens (human)	Insulin secretion	All	OTUD5	1.36253762385e-05	0.00201825885533	4.86565149668079
Regulation of insulin secretion	Regulation of insulin secretion	All	OTUD5	0.00357534971995	0.114507822112	2.44668147162061
Maturity onset diabetes of the young - Homo sapiens (human)	MODY	All	OTUD5	0.000351198165368	0.0250952171372	3.45444776148073
FOXA2 and FOXA3 transcription factor networks	FOXA2/3 TF networks	All	OTUD5	0.0395595152547	0.342175369174	1.40274903870021
FOXA2 pathway	FOXA2 pathway	All	OTUD5	0.321394522438	0.750448293771	NA
Gliclazide Action Pathway	Gliclazide Action Pathway	All	OTUD5	0.00961325778415	0.14395762808	2.01712941171551
Insulin secretion - Homo sapiens (human)	Insulin secretion	All	PAX6	0.299653330399	0.786284757532	NA
Regulation of insulin secretion	Regulation of insulin secretion	All	PAX6	0.329811109959	0.790135568831	NA
Maturity onset diabetes of the young - Homo sapiens (human)	MODY	All	PAX6	0.123401412675	0.68566477717	NA
FOXA2 and FOXA3 transcription factor networks	FOXA2/3 TF networks	All	PAX6	NA	NA	NA
FOXA2 pathway	FOXA2 pathway	All	PAX6	0.00304930125544	0.15620738704	2.51579966743122
Gliclazide Action Pathway	Gliclazide Action Pathway	All	PAX6	NA	NA	NA
Insulin secretion - Homo sapiens (human)	Insulin secretion	All	PDX1	0.0471412694273	0.380821162295	1.32659872690612
Regulation of insulin secretion	Regulation of insulin secretion	All	PDX1	0.0880389982639	0.491402911559	NA
Maturity onset diabetes of the young - Homo sapiens (human)	MODY	All	PDX1	0.0108850079047	0.153647182938	1.96317125123783
FOXA2 and FOXA3 transcription factor networks	FOXA2/3 TF networks	All	PDX1	0.266973385843	0.698877035442	NA
FOXA2 pathway	FOXA2 pathway	All	PDX1	0.707155113485	0.841280148084	NA
Gliclazide Action Pathway	Gliclazide Action Pathway	All	PDX1	0.089495267101	0.491402911559	NA
Insulin secretion - Homo sapiens (human)	Insulin secretion	All	PROSER1	0.207471062036	0.705851153785	NA
Regulation of insulin secretion	Regulation of insulin secretion	All	PROSER1	0.369749215829	0.772623407406	NA
Maturity onset diabetes of the young - Homo sapiens (human)	MODY	All	PROSER1	0.012156053275	0.168776422605	1.91520740525318
FOXA2 and FOXA3 transcription factor networks	FOXA2/3 TF networks	All	PROSER1	0.124798132895	0.612097513919	NA
FOXA2 pathway	FOXA2 pathway	All	PROSER1	0.0238224662741	0.293209490303	1.62301327921818
Gliclazide Action Pathway	Gliclazide Action Pathway	All	PROSER1	0.0105754371133	0.166556307635	1.97570167293913
Insulin secretion - Homo sapiens (human)	Insulin secretion	All	QSER1	0.00583998336826	0.211722571637	2.23358838971691
Regulation of insulin secretion	Regulation of insulin secretion	All	QSER1	0.16915633698	0.728031562493	NA
Maturity onset diabetes of the young - Homo sapiens (human)	MODY	All	QSER1	0.00183499605675	0.123268558636	2.73636486467269
FOXA2 and FOXA3 transcription factor networks	FOXA2/3 TF networks	All	QSER1	0.0357050349954	0.445088705221	1.44727053692609
FOXA2 pathway	FOXA2 pathway	All	QSER1	0.00294134733627	0.149289718134	2.53145368772736
Gliclazide Action Pathway	Gliclazide Action Pathway	All	QSER1	0.00898036231285	0.236694569514	2.04670614136195
Insulin secretion - Homo sapiens (human)	Insulin secretion	All	RFX6	0.000803458541301	0.0156189569882	3.09503652804654
Regulation of insulin secretion	Regulation of insulin secretion	All	RFX6	0.012096102245	0.106967492402	1.91735455085646
Maturity onset diabetes of the young - Homo sapiens (human)	MODY	All	RFX6	0.130773352872	0.535197660121	NA
FOXA2 and FOXA3 transcription factor networks	FOXA2/3 TF networks	All	RFX6	0.496584646075	0.821568875201	NA
FOXA2 pathway	FOXA2 pathway	All	RFX6	0.323736525266	0.713612770748	NA
Gliclazide Action Pathway	Gliclazide Action Pathway	All	RFX6	0.00975757127868	0.0939829227995	2.01065826753077
Insulin secretion - Homo sapiens (human)	Insulin secretion	All	TET1/TET2/TET3	0.0748606331867	0.620804126236	NA
Regulation of insulin secretion	Regulation of insulin secretion	All	TET1/TET2/TET3	0.0684137040504	0.620804126236	NA
Maturity onset diabetes of the young - Homo sapiens (human)	MODY	All	TET1/TET2/TET3	0.00818948296239	0.193469692763	2.08674351627
FOXA2 and FOXA3 transcription factor networks	FOXA2/3 TF networks	All	TET1/TET2/TET3	0.0321098846802	0.449739072302	1.49336125416077
FOXA2 pathway	FOXA2 pathway	All	TET1/TET2/TET3	0.684603355005	0.873687994627	NA
Gliclazide Action Pathway	Gliclazide Action Pathway	All	TET1/TET2/TET3	0.00837419018207	0.193469692763	2.07705718028672
Insulin secretion - Homo sapiens (human)	Insulin secretion	All	TLE3	0.000722300966215	0.0237666701486	3.1412818041878
Regulation of insulin secretion	Regulation of insulin secretion	All	TLE3	0.00343896201037	0.0809841838129	2.46357262172896
Maturity onset diabetes of the young - Homo sapiens (human)	MODY	All	TLE3	0.00033851937485	0.0133298940719	3.47041646981593
FOXA2 and FOXA3 transcription factor networks	FOXA2/3 TF networks	All	TLE3	0.0112912257317	0.167416816096	1.94725891019028
FOXA2 pathway	FOXA2 pathway	All	TLE3	0.0976366411489	0.578743530252	NA
Gliclazide Action Pathway	Gliclazide Action Pathway	All	TLE3	0.000526064667977	0.01755010184	3.27896086569553
Insulin secretion - Homo sapiens (human)	Insulin secretion	Endocrine	ARX	0.000129574868728	0.00570736216337	3.88747922247094
Regulation of insulin secretion	Regulation of insulin secretion	Endocrine	ARX	0.000652476868527	0.0218631534835	3.18543488023359
Maturity onset diabetes of the young - Homo sapiens (human)	MODY	Endocrine	ARX	0.578792291781	0.762690716573	NA
FOXA2 and FOXA3 transcription factor networks	FOXA2/3 TF networks	Endocrine	ARX	0.0963961830257	0.419958722907	NA
FOXA2 pathway	FOXA2 pathway	Endocrine	ARX	0.0181892069945	0.205333775216	1.74018623471442
Gliclazide Action Pathway	Gliclazide Action Pathway	Endocrine	ARX	0.0809394876354	0.419958722907	NA
Insulin secretion - Homo sapiens (human)	Insulin secretion	Endocrine	BCOR	0.278296097498	0.724940127364	NA
Regulation of insulin secretion	Regulation of insulin secretion	Endocrine	BCOR	0.0709124481747	0.634414835444	NA
Maturity onset diabetes of the young - Homo sapiens (human)	MODY	Endocrine	BCOR	0.115348151899	0.634414835444	NA
FOXA2 and FOXA3 transcription factor networks	FOXA2/3 TF networks	Endocrine	BCOR	0.237475888366	0.709510733229	NA
FOXA2 pathway	FOXA2 pathway	Endocrine	BCOR	0.303815291767	0.756752234797	NA
Gliclazide Action Pathway	Gliclazide Action Pathway	Endocrine	BCOR	0.081740585912	0.634414835444	NA
Insulin secretion - Homo sapiens (human)	Insulin secretion	Endocrine	FOXA1	1.56848253127e-05	0.018611629569	4.80452031382648
Regulation of insulin secretion	Regulation of insulin secretion	Endocrine	FOXA1	0.00605034027693	0.210559400812	2.21822019952319
Maturity onset diabetes of the young - Homo sapiens (human)	MODY	Endocrine	FOXA1	0.0276904839235	0.35175889036	1.55766945438555
FOXA2 and FOXA3 transcription factor networks	FOXA2/3 TF networks	Endocrine	FOXA1	0.00147477981388	0.191068095749	2.83127281545196
FOXA2 pathway	FOXA2 pathway	Endocrine	FOXA1	0.278038355629	0.610053823777	NA
Gliclazide Action Pathway	Gliclazide Action Pathway	Endocrine	FOXA1	0.00718036666363	0.210559400812	2.14385337805222
Insulin secretion - Homo sapiens (human)	Insulin secretion	Endocrine	GATA4 HET	0.159420562349	0.571491465898	NA
Regulation of insulin secretion	Regulation of insulin secretion	Endocrine	GATA4 HET	0.00938511875004	0.252066376681	2.02756022787366
Maturity onset diabetes of the young - Homo sapiens (human)	MODY	Endocrine	GATA4 HET	0.585053965254	0.789142557784	NA
FOXA2 and FOXA3 transcription factor networks	FOXA2/3 TF networks	Endocrine	GATA4 HET	0.734175722107	0.83368749167	NA
FOXA2 pathway	FOXA2 pathway	Endocrine	GATA4 HET	0.306160026448	0.685677207749	NA
Gliclazide Action Pathway	Gliclazide Action Pathway	Endocrine	GATA4 HET	NA	NA	NA
Insulin secretion - Homo sapiens (human)	Insulin secretion	Endocrine	GATA6 HET	0.066841481715	0.620520834087	NA
Regulation of insulin secretion	Regulation of insulin secretion	Endocrine	GATA6 HET	0.00743823626331	0.520264230047	2.12853003110985
Maturity onset diabetes of the young - Homo sapiens (human)	MODY	Endocrine	GATA6 HET	0.857586382238	0.936112364226	NA
FOXA2 and FOXA3 transcription factor networks	FOXA2/3 TF networks	Endocrine	GATA6 HET	0.0886330701895	0.620520834087	NA
FOXA2 pathway	FOXA2 pathway	Endocrine	GATA6 HET	NA	NA	NA
Gliclazide Action Pathway	Gliclazide Action Pathway	Endocrine	GATA6 HET	0.400620022183	0.716844765012	NA
Insulin secretion - Homo sapiens (human)	Insulin secretion	Endocrine	GSC	0.00535076625344	0.238109098278	2.27158402063077
Regulation of insulin secretion	Regulation of insulin secretion	Endocrine	GSC	0.0726093146726	0.605701236264	NA
Maturity onset diabetes of the young - Homo sapiens (human)	MODY	Endocrine	GSC	0.585053965254	0.763652731399	NA
FOXA2 and FOXA3 transcription factor networks	FOXA2/3 TF networks	Endocrine	GSC	0.240537488227	0.627325729056	NA
FOXA2 pathway	FOXA2 pathway	Endocrine	GSC	NA	NA	NA
Gliclazide Action Pathway	Gliclazide Action Pathway	Endocrine	GSC	0.412389959326	0.699603843738	NA
Insulin secretion - Homo sapiens (human)	Insulin secretion	Endocrine	HNF4A	0.000996984476285	0.288889980114	3.0013116038912
Regulation of insulin secretion	Regulation of insulin secretion	Endocrine	HNF4A	0.270325652405	0.805498113101	NA
Maturity onset diabetes of the young - Homo sapiens (human)	MODY	Endocrine	HNF4A	0.0983965392876	0.764253847663	NA
FOXA2 and FOXA3 transcription factor networks	FOXA2/3 TF networks	Endocrine	HNF4A	0.00689669362921	0.288889980114	2.1613590661814
FOXA2 pathway	FOXA2 pathway	Endocrine	HNF4A	0.666108078618	0.87897024706	NA
Gliclazide Action Pathway	Gliclazide Action Pathway	Endocrine	HNF4A	0.00730063093779	0.288889980114	2.13663960550148
Insulin secretion - Homo sapiens (human)	Insulin secretion	Endocrine	HNF4A HET	0.271275976088	0.75454321653	NA
Regulation of insulin secretion	Regulation of insulin secretion	Endocrine	HNF4A HET	0.509716057549	0.825559685258	NA
Maturity onset diabetes of the young - Homo sapiens (human)	MODY	Endocrine	HNF4A HET	0.00818948296239	0.380427496842	2.08674351627
FOXA2 and FOXA3 transcription factor networks	FOXA2/3 TF networks	Endocrine	HNF4A HET	0.0955160254548	0.718756243756	NA
FOXA2 pathway	FOXA2 pathway	Endocrine	HNF4A HET	0.300298140693	0.777773776718	NA
Gliclazide Action Pathway	Gliclazide Action Pathway	Endocrine	HNF4A HET	0.0805400427217	0.718756243756	NA
Insulin secretion - Homo sapiens (human)	Insulin secretion	Endocrine	MNX1	0.00398450648	0.178076789606	2.39962546254535
Regulation of insulin secretion	Regulation of insulin secretion	Endocrine	MNX1	0.00743823626331	0.213605124739	2.12853003110985
Maturity onset diabetes of the young - Homo sapiens (human)	MODY	Endocrine	MNX1	0.00734403005544	0.213605124739	2.13406555445319
FOXA2 and FOXA3 transcription factor networks	FOXA2/3 TF networks	Endocrine	MNX1	0.0291264766709	0.330230812085	1.53571204729583
FOXA2 pathway	FOXA2 pathway	Endocrine	MNX1	0.29092068163	0.655579252254	NA
Gliclazide Action Pathway	Gliclazide Action Pathway	Endocrine	MNX1	0.00785746898402	0.213605124739	2.10471732460826
Insulin secretion - Homo sapiens (human)	Insulin secretion	Endocrine	NEUROD1	0.000917866944745	0.173727179905	3.03722027016166
Regulation of insulin secretion	Regulation of insulin secretion	Endocrine	NEUROD1	8.27853627043e-05	0.0396395356572	4.08204644411731
Maturity onset diabetes of the young - Homo sapiens (human)	MODY	Endocrine	NEUROD1	0.262034068589	0.789799266029	NA
FOXA2 and FOXA3 transcription factor networks	FOXA2/3 TF networks	Endocrine	NEUROD1	0.421584488095	0.804782864208	NA
FOXA2 pathway	FOXA2 pathway	Endocrine	NEUROD1	0.66274369644	0.84496777464	NA
Gliclazide Action Pathway	Gliclazide Action Pathway	Endocrine	NEUROD1	0.0727086430313	0.764409103055	NA
Insulin secretion - Homo sapiens (human)	Insulin secretion	Endocrine	NKX2-2	0.025197526967	0.464802642764	1.59864208133311
Regulation of insulin secretion	Regulation of insulin secretion	Endocrine	NKX2-2	0.0560235667738	0.641545878976	NA
Maturity onset diabetes of the young - Homo sapiens (human)	MODY	Endocrine	NKX2-2	0.0992123999805	0.701702247134	NA
FOXA2 and FOXA3 transcription factor networks	FOXA2/3 TF networks	Endocrine	NKX2-2	0.4292332533	0.879954982766	NA
FOXA2 pathway	FOXA2 pathway	Endocrine	NKX2-2	0.281549704827	0.816116506539	NA
Gliclazide Action Pathway	Gliclazide Action Pathway	Endocrine	NKX2-2	NA	NA	NA
Insulin secretion - Homo sapiens (human)	Insulin secretion	Endocrine	ONECUT1 enhancer	0.0585121224712	0.515091040462	NA
Regulation of insulin secretion	Regulation of insulin secretion	Endocrine	ONECUT1 enhancer	0.132095563239	0.641300424055	NA
Maturity onset diabetes of the young - Homo sapiens (human)	MODY	Endocrine	ONECUT1 enhancer	0.266412850732	0.712886247637	NA
FOXA2 and FOXA3 transcription factor networks	FOXA2/3 TF networks	Endocrine	ONECUT1 enhancer	0.427323563914	0.772227536437	NA
FOXA2 pathway	FOXA2 pathway	Endocrine	ONECUT1 enhancer	0.280379055287	0.725017301896	NA
Gliclazide Action Pathway	Gliclazide Action Pathway	Endocrine	ONECUT1 enhancer	0.0738639505217	0.539812281026	NA
Insulin secretion - Homo sapiens (human)	Insulin secretion	Endocrine	OTUD5	0.00130370847979	0.145511113225	2.88481950965667
Regulation of insulin secretion	Regulation of insulin secretion	Endocrine	OTUD5	0.000538454277191	0.0926971636013	3.26885116888728
Maturity onset diabetes of the young - Homo sapiens (human)	MODY	Endocrine	OTUD5	0.0316184030447	0.302722730141	1.50006006882471
FOXA2 and FOXA3 transcription factor networks	FOXA2/3 TF networks	Endocrine	OTUD5	0.222339994221	0.690217574357	NA
FOXA2 pathway	FOXA2 pathway	Endocrine	OTUD5	0.677103527035	0.86780531563	NA
Gliclazide Action Pathway	Gliclazide Action Pathway	Endocrine	OTUD5	0.0777647085073	0.498003133289	NA
Insulin secretion - Homo sapiens (human)	Insulin secretion	Endocrine	PAX6	0.24601982512	0.745253376882	NA
Regulation of insulin secretion	Regulation of insulin secretion	Endocrine	PAX6	0.976981774334	0.989323890106	NA
Maturity onset diabetes of the young - Homo sapiens (human)	MODY	Endocrine	PAX6	0.855088722738	0.923753714833	NA
FOXA2 and FOXA3 transcription factor networks	FOXA2/3 TF networks	Endocrine	PAX6	0.921435882876	0.962916810329	NA
FOXA2 pathway	FOXA2 pathway	Endocrine	PAX6	0.0818125556375	0.745253376882	NA
Gliclazide Action Pathway	Gliclazide Action Pathway	Endocrine	PAX6	NA	NA	NA
Insulin secretion - Homo sapiens (human)	Insulin secretion	Endocrine	PDX1	0.00334643813362	0.547982868807	2.47541719948935
Regulation of insulin secretion	Regulation of insulin secretion	Endocrine	PDX1	0.0801399831657	0.590985908342	NA
Maturity onset diabetes of the young - Homo sapiens (human)	MODY	Endocrine	PDX1	0.0659537014527	0.590985908342	NA
FOXA2 and FOXA3 transcription factor networks	FOXA2/3 TF networks	Endocrine	PDX1	0.624871763661	0.796233280481	NA
FOXA2 pathway	FOXA2 pathway	Endocrine	PDX1	0.613568392002	0.786343583848	NA
Gliclazide Action Pathway	Gliclazide Action Pathway	Endocrine	PDX1	0.0576395473767	0.590985908342	NA
Insulin secretion - Homo sapiens (human)	Insulin secretion	Endocrine	PROSER1	0.0110943549293	0.47740595507	1.95489794433687
Regulation of insulin secretion	Regulation of insulin secretion	Endocrine	PROSER1	0.143025864599	0.612955527798	NA
Maturity onset diabetes of the young - Homo sapiens (human)	MODY	Endocrine	PROSER1	0.278148601902	0.668073764632	NA
FOXA2 and FOXA3 transcription factor networks	FOXA2/3 TF networks	Endocrine	PROSER1	0.00177941689659	0.475327929373	2.74972228987152
FOXA2 pathway	FOXA2 pathway	Endocrine	PROSER1	0.289748846234	0.668073764632	NA
Gliclazide Action Pathway	Gliclazide Action Pathway	Endocrine	PROSER1	0.00779432554273	0.475327929373	2.10822145914652
Insulin secretion - Homo sapiens (human)	Insulin secretion	Endocrine	QSER1	0.0332557653752	0.489051567864	1.4781330525088
Regulation of insulin secretion	Regulation of insulin secretion	Endocrine	QSER1	0.155832052483	0.698380197014	NA
Maturity onset diabetes of the young - Homo sapiens (human)	MODY	Endocrine	QSER1	0.0340694524168	0.489051567864	1.46763484659864
FOXA2 and FOXA3 transcription factor networks	FOXA2/3 TF networks	Endocrine	QSER1	0.0955160254548	0.62759769816	NA
FOXA2 pathway	FOXA2 pathway	Endocrine	QSER1	0.684603355005	0.822217880758	NA
Gliclazide Action Pathway	Gliclazide Action Pathway	Endocrine	QSER1	0.00837419018207	0.29282209276	2.07705718028672
Insulin secretion - Homo sapiens (human)	Insulin secretion	Endocrine	RFX6	0.0454645629746	0.503879275662	1.34232697918644
Regulation of insulin secretion	Regulation of insulin secretion	Endocrine	RFX6	0.111569662166	0.622663422599	NA
Maturity onset diabetes of the young - Homo sapiens (human)	MODY	Endocrine	RFX6	0.243220211634	0.671683347509	NA
FOXA2 and FOXA3 transcription factor networks	FOXA2/3 TF networks	Endocrine	RFX6	NA	NA	NA
FOXA2 pathway	FOXA2 pathway	Endocrine	RFX6	0.647805640166	0.811749422563	NA
Gliclazide Action Pathway	Gliclazide Action Pathway	Endocrine	RFX6	0.377455604205	0.715760228186	NA
Insulin secretion - Homo sapiens (human)	Insulin secretion	Endocrine	TET1/TET2/TET3	0.0110943549293	0.242005643185	1.95489794433687
Regulation of insulin secretion	Regulation of insulin secretion	Endocrine	TET1/TET2/TET3	0.00730267084481	0.203715326685	2.136518273986
Maturity onset diabetes of the young - Homo sapiens (human)	MODY	Endocrine	TET1/TET2/TET3	0.0309398970009	0.332531603281	1.50948113640314
FOXA2 and FOXA3 transcription factor networks	FOXA2/3 TF networks	Endocrine	TET1/TET2/TET3	0.00177941689659	0.097444258623	2.74972228987152
FOXA2 pathway	FOXA2 pathway	Endocrine	TET1/TET2/TET3	0.674931140937	0.792820032765	NA
Gliclazide Action Pathway	Gliclazide Action Pathway	Endocrine	TET1/TET2/TET3	0.00779432554273	0.203715326685	2.10822145914652
Insulin secretion - Homo sapiens (human)	Insulin secretion	Endocrine	TLE3	0.000110526763886	0.0691068591195	3.9565325455029
Regulation of insulin secretion	Regulation of insulin secretion	Endocrine	TLE3	0.0244685689547	0.343508820782	1.6113914296368
Maturity onset diabetes of the young - Homo sapiens (human)	MODY	Endocrine	TLE3	2.94663592228e-05	0.0346298719714	4.53067352099182
FOXA2 and FOXA3 transcription factor networks	FOXA2/3 TF networks	Endocrine	TLE3	0.00843566607094	0.294284672459	2.07388062030506
FOXA2 pathway	FOXA2 pathway	Endocrine	TLE3	0.680337367611	0.775888625807	NA
Gliclazide Action Pathway	Gliclazide Action Pathway	Endocrine	TLE3	0.00811324983696	0.294284672459	2.0908051502834
Insulin secretion - Homo sapiens (human)	Insulin secretion	Non-endocrine	ARX	0.0410475595682	0.595189613739	1.38671265821738
Regulation of insulin secretion	Regulation of insulin secretion	Non-endocrine	ARX	0.00324229761175	0.185759929024	2.4891471235996
Maturity onset diabetes of the young - Homo sapiens (human)	MODY	Non-endocrine	ARX	0.597391693184	0.854199617255	NA
FOXA2 and FOXA3 transcription factor networks	FOXA2/3 TF networks	Non-endocrine	ARX	0.483731980849	0.834277843623	NA
FOXA2 pathway	FOXA2 pathway	Non-endocrine	ARX	0.69811287338	0.854199617255	NA
Gliclazide Action Pathway	Gliclazide Action Pathway	Non-endocrine	ARX	0.419540590858	0.828151973046	NA
Insulin secretion - Homo sapiens (human)	Insulin secretion	Non-endocrine	BCOR	0.997273038384	0.999486249743	NA
Regulation of insulin secretion	Regulation of insulin secretion	Non-endocrine	BCOR	0.551886009752	0.912005825698	NA
Maturity onset diabetes of the young - Homo sapiens (human)	MODY	Non-endocrine	BCOR	0.87830217989	0.972636744577	NA
FOXA2 and FOXA3 transcription factor networks	FOXA2/3 TF networks	Non-endocrine	BCOR	0.494756712406	0.900210037561	NA
FOXA2 pathway	FOXA2 pathway	Non-endocrine	BCOR	0.32256560423	0.836021388387	NA
Gliclazide Action Pathway	Gliclazide Action Pathway	Non-endocrine	BCOR	0.424857741423	0.885568392838	NA
Insulin secretion - Homo sapiens (human)	Insulin secretion	Non-endocrine	FOXA1	0.000580837851621	0.0356634440895	3.23594508959707
Regulation of insulin secretion	Regulation of insulin secretion	Non-endocrine	FOXA1	0.0752012596025	0.606528453246	NA
Maturity onset diabetes of the young - Homo sapiens (human)	MODY	Non-endocrine	FOXA1	0.00180597907536	0.0862455340654	2.74328728586544
FOXA2 and FOXA3 transcription factor networks	FOXA2/3 TF networks	Non-endocrine	FOXA1	0.474472753705	0.808203869151	NA
FOXA2 pathway	FOXA2 pathway	Non-endocrine	FOXA1	0.0928124055235	0.606528453246	NA
Gliclazide Action Pathway	Gliclazide Action Pathway	Non-endocrine	FOXA1	0.00891169769555	0.257562490137	2.0500395541476
Insulin secretion - Homo sapiens (human)	Insulin secretion	Non-endocrine	GATA4 HET	0.192069133944	0.692432060191	NA
Regulation of insulin secretion	Regulation of insulin secretion	Non-endocrine	GATA4 HET	0.190854082824	0.692432060191	NA
Maturity onset diabetes of the young - Homo sapiens (human)	MODY	Non-endocrine	GATA4 HET	0.881116739958	0.956079811101	NA
FOXA2 and FOXA3 transcription factor networks	FOXA2/3 TF networks	Non-endocrine	GATA4 HET	0.268549458412	0.744590155841	NA
FOXA2 pathway	FOXA2 pathway	Non-endocrine	GATA4 HET	0.101949175264	0.57725312445	NA
Gliclazide Action Pathway	Gliclazide Action Pathway	Non-endocrine	GATA4 HET	0.428380808101	0.799782585251	NA
Insulin secretion - Homo sapiens (human)	Insulin secretion	Non-endocrine	GATA6 HET	0.318963799399	0.812446521836	NA
Regulation of insulin secretion	Regulation of insulin secretion	Non-endocrine	GATA6 HET	0.554058673745	0.875017269559	NA
Maturity onset diabetes of the young - Homo sapiens (human)	MODY	Non-endocrine	GATA6 HET	0.321232620201	0.812446521836	NA
FOXA2 and FOXA3 transcription factor networks	FOXA2/3 TF networks	Non-endocrine	GATA6 HET	0.263827758955	0.760426570342	NA
FOXA2 pathway	FOXA2 pathway	Non-endocrine	GATA6 HET	0.00335161649348	0.0803682354963	2.47474568106026
Gliclazide Action Pathway	Gliclazide Action Pathway	Non-endocrine	GATA6 HET	0.425740132124	0.845274961673	NA
Insulin secretion - Homo sapiens (human)	Insulin secretion	Non-endocrine	GSC	0.0974861904473	0.529092557289	NA
Regulation of insulin secretion	Regulation of insulin secretion	Non-endocrine	GSC	0.034556678099	0.314880450838	1.46146801250719
Maturity onset diabetes of the young - Homo sapiens (human)	MODY	Non-endocrine	GSC	0.00217926035887	0.0522563694475	2.66169088096722
FOXA2 and FOXA3 transcription factor networks	FOXA2/3 TF networks	Non-endocrine	GSC	0.263827758955	0.656661641191	NA
FOXA2 pathway	FOXA2 pathway	Non-endocrine	GSC	0.100090607362	0.529092557289	NA
Gliclazide Action Pathway	Gliclazide Action Pathway	Non-endocrine	GSC	0.00975757127868	0.14582519039	2.01065826753077
Insulin secretion - Homo sapiens (human)	Insulin secretion	Non-endocrine	HNF4A	0.0410475595682	0.438879040919	1.38671265821738
Regulation of insulin secretion	Regulation of insulin secretion	Non-endocrine	HNF4A	0.331899933271	0.729734480906	NA
Maturity onset diabetes of the young - Homo sapiens (human)	MODY	Non-endocrine	HNF4A	0.0389411977721	0.437859946781	1.40959069437188
FOXA2 and FOXA3 transcription factor networks	FOXA2/3 TF networks	Non-endocrine	HNF4A	0.252889921437	0.685443964905	NA
FOXA2 pathway	FOXA2 pathway	Non-endocrine	HNF4A	0.69811287338	0.869126872154	NA
Gliclazide Action Pathway	Gliclazide Action Pathway	Non-endocrine	HNF4A	0.419540590858	0.77351787152	NA
Insulin secretion - Homo sapiens (human)	Insulin secretion	Non-endocrine	HNF4A HET	0.350853986579	0.664456275962	NA
Regulation of insulin secretion	Regulation of insulin secretion	Non-endocrine	HNF4A HET	0.581835822508	0.786738371477	NA
Maturity onset diabetes of the young - Homo sapiens (human)	MODY	Non-endocrine	HNF4A HET	0.627143015111	0.809578621295	NA
FOXA2 and FOXA3 transcription factor networks	FOXA2/3 TF networks	Non-endocrine	HNF4A HET	0.520085414661	0.751642878432	NA
FOXA2 pathway	FOXA2 pathway	Non-endocrine	HNF4A HET	0.108254856055	0.426079120879	NA
Gliclazide Action Pathway	Gliclazide Action Pathway	Non-endocrine	HNF4A HET	NA	NA	NA
Insulin secretion - Homo sapiens (human)	Insulin secretion	Non-endocrine	MNX1	0.458277286615	0.875471959166	NA
Regulation of insulin secretion	Regulation of insulin secretion	Non-endocrine	MNX1	0.323556256978	0.853141539705	NA
Maturity onset diabetes of the young - Homo sapiens (human)	MODY	Non-endocrine	MNX1	0.00922437064423	0.200140890342	2.03506325498592
FOXA2 and FOXA3 transcription factor networks	FOXA2/3 TF networks	Non-endocrine	MNX1	0.739896337271	0.899171274404	NA
FOXA2 pathway	FOXA2 pathway	Non-endocrine	MNX1	0.694013229845	0.884488040937	NA
Gliclazide Action Pathway	Gliclazide Action Pathway	Non-endocrine	MNX1	0.415974030055	0.866228128545	NA
Insulin secretion - Homo sapiens (human)	Insulin secretion	Non-endocrine	NEUROD1	0.0263489794883	0.207645689102	1.57923620061017
Regulation of insulin secretion	Regulation of insulin secretion	Non-endocrine	NEUROD1	0.384548765731	0.62531116646	NA
Maturity onset diabetes of the young - Homo sapiens (human)	MODY	Non-endocrine	NEUROD1	0.0132167628745	0.144615647965	1.87887490172588
FOXA2 and FOXA3 transcription factor networks	FOXA2/3 TF networks	Non-endocrine	NEUROD1	0.00395753385107	0.0762619661811	2.40257536167849
FOXA2 pathway	FOXA2 pathway	Non-endocrine	NEUROD1	0.111470452197	0.412159655182	NA
Gliclazide Action Pathway	Gliclazide Action Pathway	Non-endocrine	NEUROD1	0.096221864871	0.412159655182	NA
Insulin secretion - Homo sapiens (human)	Insulin secretion	Non-endocrine	NKX2-2	0.638255177929	0.871518841612	NA
Regulation of insulin secretion	Regulation of insulin secretion	Non-endocrine	NKX2-2	0.527669848841	0.818382401192	NA
Maturity onset diabetes of the young - Homo sapiens (human)	MODY	Non-endocrine	NKX2-2	0.119790389835	0.532498886202	NA
FOXA2 and FOXA3 transcription factor networks	FOXA2/3 TF networks	Non-endocrine	NKX2-2	0.245150177542	0.651176186214	NA
FOXA2 pathway	FOXA2 pathway	Non-endocrine	NKX2-2	NA	NA	NA
Gliclazide Action Pathway	Gliclazide Action Pathway	Non-endocrine	NKX2-2	0.0837561305431	0.507861702061	NA
Insulin secretion - Homo sapiens (human)	Insulin secretion	Non-endocrine	ONECUT1 enhancer	0.314110560035	0.686710672628	NA
Regulation of insulin secretion	Regulation of insulin secretion	Non-endocrine	ONECUT1 enhancer	0.0117037023934	0.115424513827	1.9316767301626
Maturity onset diabetes of the young - Homo sapiens (human)	MODY	Non-endocrine	ONECUT1 enhancer	0.318241624242	0.687065939585	NA
FOXA2 and FOXA3 transcription factor networks	FOXA2/3 TF networks	Non-endocrine	ONECUT1 enhancer	0.0395595152547	0.292608547834	1.40274903870021
FOXA2 pathway	FOXA2 pathway	Non-endocrine	ONECUT1 enhancer	0.7031671868	0.834846435264	NA
Gliclazide Action Pathway	Gliclazide Action Pathway	Non-endocrine	ONECUT1 enhancer	0.0878413137018	0.470841150719	NA
Insulin secretion - Homo sapiens (human)	Insulin secretion	Non-endocrine	OTUD5	0.306861935214	0.690283110884	NA
Regulation of insulin secretion	Regulation of insulin secretion	Non-endocrine	OTUD5	0.336082998824	0.705708683321	NA
Maturity onset diabetes of the young - Homo sapiens (human)	MODY	Non-endocrine	OTUD5	0.875424570637	0.961617541789	NA
FOXA2 and FOXA3 transcription factor networks	FOXA2/3 TF networks	Non-endocrine	OTUD5	0.109174311633	0.485243570214	NA
FOXA2 pathway	FOXA2 pathway	Non-endocrine	OTUD5	NA	NA	NA
Gliclazide Action Pathway	Gliclazide Action Pathway	Non-endocrine	OTUD5	0.0866082603251	0.459898190043	NA
Insulin secretion - Homo sapiens (human)	Insulin secretion	Non-endocrine	PAX6	0.92468735078	0.967974097027	NA
Regulation of insulin secretion	Regulation of insulin secretion	Non-endocrine	PAX6	0.545338528526	0.821330894791	NA
Maturity onset diabetes of the young - Homo sapiens (human)	MODY	Non-endocrine	PAX6	0.127062619301	0.552487092813	NA
FOXA2 and FOXA3 transcription factor networks	FOXA2/3 TF networks	Non-endocrine	PAX6	0.110119272506	0.536480382266	NA
FOXA2 pathway	FOXA2 pathway	Non-endocrine	PAX6	0.319051912965	0.70407320643	NA
Gliclazide Action Pathway	Gliclazide Action Pathway	Non-endocrine	PAX6	0.422204059218	0.766693836848	NA
Insulin secretion - Homo sapiens (human)	Insulin secretion	Non-endocrine	PDX1	0.835285828419	0.98617165838	NA
Regulation of insulin secretion	Regulation of insulin secretion	Non-endocrine	PDX1	0.571257300957	0.918711055562	NA
Maturity onset diabetes of the young - Homo sapiens (human)	MODY	Non-endocrine	PDX1	0.138340682059	0.501944067648	NA
FOXA2 and FOXA3 transcription factor networks	FOXA2/3 TF networks	Non-endocrine	PDX1	NA	NA	NA
FOXA2 pathway	FOXA2 pathway	Non-endocrine	PDX1	0.71304573456	0.941094890253	NA
Gliclazide Action Pathway	Gliclazide Action Pathway	Non-endocrine	PDX1	NA	NA	NA
Insulin secretion - Homo sapiens (human)	Insulin secretion	Non-endocrine	PROSER1	0.297259848444	0.704897184893	NA
Regulation of insulin secretion	Regulation of insulin secretion	Non-endocrine	PROSER1	0.32772417943	0.721680427996	NA
Maturity onset diabetes of the young - Homo sapiens (human)	MODY	Non-endocrine	PROSER1	0.594330546741	0.842830688101	NA
FOXA2 and FOXA3 transcription factor networks	FOXA2/3 TF networks	Non-endocrine	PROSER1	0.480035926362	0.793780162006	NA
FOXA2 pathway	FOXA2 pathway	Non-endocrine	PROSER1	0.696069335538	0.860342630704	NA
Gliclazide Action Pathway	Gliclazide Action Pathway	Non-endocrine	PROSER1	0.417759495179	0.764552874703	NA
Insulin secretion - Homo sapiens (human)	Insulin secretion	Non-endocrine	QSER1	0.309273837801	0.68549414659	NA
Regulation of insulin secretion	Regulation of insulin secretion	Non-endocrine	QSER1	0.032702066814	0.237744025737	1.48542479848498
Maturity onset diabetes of the young - Homo sapiens (human)	MODY	Non-endocrine	QSER1	0.601954205782	0.863725080796	NA
FOXA2 and FOXA3 transcription factor networks	FOXA2/3 TF networks	Non-endocrine	QSER1	0.749669877838	0.908350001981	NA
FOXA2 pathway	FOXA2 pathway	Non-endocrine	QSER1	0.319051912965	0.692390270823	NA
Gliclazide Action Pathway	Gliclazide Action Pathway	Non-endocrine	QSER1	0.422204059218	0.763538186696	NA
Insulin secretion - Homo sapiens (human)	Insulin secretion	Non-endocrine	RFX6	0.00707296899879	0.11001334213	2.15039824544985
Regulation of insulin secretion	Regulation of insulin secretion	Non-endocrine	RFX6	0.0842462666565	0.421272300295	NA
Maturity onset diabetes of the young - Homo sapiens (human)	MODY	Non-endocrine	RFX6	0.0409274551303	0.302942127684	1.38798525895181
FOXA2 and FOXA3 transcription factor networks	FOXA2/3 TF networks	Non-endocrine	RFX6	0.112021937116	0.455608655903	NA
FOXA2 pathway	FOXA2 pathway	Non-endocrine	RFX6	0.0988601640968	0.438537739633	NA
Gliclazide Action Pathway	Gliclazide Action Pathway	Non-endocrine	RFX6	0.00961325778415	0.122263643199	2.01712941171551
Insulin secretion - Homo sapiens (human)	Insulin secretion	Non-endocrine	TET1/TET2/TET3	0.508636821153	0.747690021011	NA
Regulation of insulin secretion	Regulation of insulin secretion	Non-endocrine	TET1/TET2/TET3	0.363415664594	0.701433040827	NA
Maturity onset diabetes of the young - Homo sapiens (human)	MODY	Non-endocrine	TET1/TET2/TET3	0.333214324893	0.69806833333	NA
FOXA2 and FOXA3 transcription factor networks	FOXA2/3 TF networks	Non-endocrine	TET1/TET2/TET3	0.941758349584	0.960185761087	NA
FOXA2 pathway	FOXA2 pathway	Non-endocrine	TET1/TET2/TET3	0.333097031246	0.69806833333	NA
Gliclazide Action Pathway	Gliclazide Action Pathway	Non-endocrine	TET1/TET2/TET3	NA	NA	NA
Insulin secretion - Homo sapiens (human)	Insulin secretion	Non-endocrine	TLE3	0.10372123863	0.532751562163	NA
Regulation of insulin secretion	Regulation of insulin secretion	Non-endocrine	TLE3	0.0369766713345	0.410851903717	1.43207218690656
Maturity onset diabetes of the young - Homo sapiens (human)	MODY	Non-endocrine	TLE3	0.0112973477561	0.173225998926	1.94702350254212
FOXA2 and FOXA3 transcription factor networks	FOXA2/3 TF networks	Non-endocrine	TLE3	0.0427406601347	0.416531760526	1.36915877438899
FOXA2 pathway	FOXA2 pathway	Non-endocrine	TLE3	0.32958840435	0.800478701167	NA
Gliclazide Action Pathway	Gliclazide Action Pathway	Non-endocrine	TLE3	0.0101242449217	0.169745616602	1.9946373571076
