## Supplementary material for "Perturbation-induced gene programs map the hidden regulatory architecture of complex diseases": Source Data: figure_6g_S10d_barplot.txt

data	cell	perturbation	OR	logOR	logORse	OR_pval
db/db mouse islets	All	ARX	1.31456402946068	0.273505074127539	0.150324941293248	0.0378944729807856
mSTZ mouse islets	All	ARX	1.05170166340786	0.0504094841798117	0.128023351003686	0.372148255516814
T2D human islets	All	ARX	4.05281153728968	1.3994108470066	0.104519457665687	2.1823555024547e-36
db/db mouse islets	All	BCOR	1.10527108055897	0.100090626656074	0.14434440772146	0.268643098454285
mSTZ mouse islets	All	BCOR	0.970213184006287	-0.0302394543061376	0.125081047937499	0.621060051469301
T2D human islets	All	BCOR	3.16827206405332	1.15318634906952	0.107252162986025	3.90763603141496e-24
db/db mouse islets	All	BMPR1A	0.901707598390863	-0.103464981772441	0.136403484240262	0.797112758196884
mSTZ mouse islets	All	BMPR1A	1.08531174707645	0.0818672702170721	0.129571609626145	0.28615131005271
T2D human islets	All	BMPR1A	2.7527797014466	1.01261120168965	0.109285292451617	1.88258174389985e-18
db/db mouse islets	All	FOXA1	1.21583288658145	0.195429345301627	0.151149886677016	0.10976181396412
mSTZ mouse islets	All	FOXA1	1.02352941176471	0.0232568621642672	0.132800464289386	0.458481619477547
T2D human islets	All	FOXA1	2.7527797014466	1.01261120168965	0.109285292451617	1.88258174389985e-18
db/db mouse islets	All	FOXA2	1.13193874398694	0.123931865231081	0.147828946588937	0.222845247403005
mSTZ mouse islets	All	FOXA2	0.864986418488667	-0.145041473342693	0.1261994977749	0.887251423758168
T2D human islets	All	FOXA2	3.06034551867885	1.11852782419085	0.107720197912739	1.20294234067549e-22
db/db mouse islets	All	GATA4	1.4951743073467	0.402242793589095	0.154730820721145	0.00460338535232358
mSTZ mouse islets	All	GATA4	1.42675273444504	0.355401046987981	0.13282634452995	0.00400043921342764
T2D human islets	All	GATA4	2.62347661785546	0.964500391528375	0.110065179786456	1.01556405433616e-16
db/db mouse islets	All	GATA4 HET	0.86654164482476	-0.143245110017997	0.140564161517131	0.862227304621436
mSTZ mouse islets	All	GATA4 HET	0.804180744332396	-0.217931228684762	0.128999248544097	0.959848106399782
T2D human islets	All	GATA4 HET	2.11987511729678	0.751357180013359	0.114067963202896	2.68719027557935e-10
db/db mouse islets	All	GATA6	1.3165991902834	0.275052041045678	0.151390883313971	0.0381274529780256
mSTZ mouse islets	All	GATA6	1.00011086474501	0.000110858599969317	0.127874271883063	0.526874640019808
T2D human islets	All	GATA6	3.02498703267765	1.10690680475549	0.107881931506965	3.68478071337342e-22
db/db mouse islets	All	GATA6 HET	1.23668309008088	0.2124328682519	0.149903361911318	0.0874409962997568
mSTZ mouse islets	All	GATA6 HET	0.983916894807984	-0.0162138419924856	0.127663094911792	0.577349598808605
T2D human islets	All	GATA6 HET	3.54908788856586	1.26669063767609	0.105866107309859	2.04878365184017e-29
db/db mouse islets	All	GSC	1.30937320299022	0.269548551709457	0.153701413943011	0.0439635610869432
mSTZ mouse islets	All	GSC	1.04294784580499	0.0420511707463299	0.132463575068702	0.40239727518752
T2D human islets	All	GSC	2.78579710144928	1.02453404479788	0.109098775101127	6.74441421593283e-19
db/db mouse islets	All	HHEX enhancer	1.23759650826271	0.213171198894838	0.150956864521899	0.0883192588143945
mSTZ mouse islets	All	HHEX enhancer	1.1285766191298	0.120957209636025	0.130552833717766	0.194528594552008
T2D human islets	All	HHEX enhancer	3.16827206405332	1.15318634906952	0.107252162986025	3.90763603141496e-24
db/db mouse islets	All	HNF4A	1.51764500349406	0.417159793583579	0.15836680833643	0.00410435196602776
mSTZ mouse islets	All	HNF4A	1.08610048457026	0.0825937444599665	0.129031622394213	0.283227830972932
T2D human islets	All	HNF4A	3.83634721702165	1.34452066831117	0.105041519801572	2.12557568278529e-33
db/db mouse islets	All	HNF4A HET	1.40496438507527	0.340011953763553	0.151847034972386	0.0132686276710609
mSTZ mouse islets	All	HNF4A HET	1.01381699450506	0.0137224100888775	0.124805624955078	0.482667921024416
T2D human islets	All	HNF4A HET	2.81909679423097	1.03641654791389	0.108915529779927	2.38801935485112e-19
db/db mouse islets	All	MNX1	1.28920063086246	0.254022360303158	0.148439586271398	0.048171713030599
mSTZ mouse islets	All	MNX1	0.952461388337427	-0.0487057099814888	0.127260141267587	0.673684918843709
T2D human islets	All	MNX1	3.1417197048457	1.14477032670247	0.10744318700872	9.84352218659469e-24
db/db mouse islets	All	NEUROD1	1.42020850040096	0.350803692102797	0.15287409138108	0.0113781583579567
mSTZ mouse islets	All	NEUROD1	0.984086823357081	-0.016041150703388	0.125755830604084	0.577146996315528
T2D human islets	All	NEUROD1	4.00873646858015	1.38847609654841	0.104619598585341	8.83262509764855e-36
db/db mouse islets	All	NEUROG3	1.117524266778	0.111115762507397	0.147001935650984	0.248565490598308
mSTZ mouse islets	All	NEUROG3	1.11014626247019	0.104491774634769	0.129732541623428	0.229794510669437
T2D human islets	All	NEUROG3	2.09240549438075	0.738314358385822	0.114343150350711	5.73510569891049e-10
db/db mouse islets	All	NKX2-2	1.07425949815889	0.0716315852991263	0.146500595849798	0.341484088148499
mSTZ mouse islets	All	NKX2-2	0.985275108188614	-0.0148343791529621	0.129141844924805	0.572923200560225
T2D human islets	All	NKX2-2	2.34799306356282	0.853560947771888	0.112034382921225	3.97177405626381e-13
db/db mouse islets	All	ONECUT1 enhancer	1.22057240432087	0.199319932582397	0.150044100239895	0.102966469585535
mSTZ mouse islets	All	ONECUT1 enhancer	0.963900814860247	-0.0367668788141644	0.127051355603555	0.639415592458099
T2D human islets	All	ONECUT1 enhancer	3.35451595457004	1.21030748417883	0.106526897489115	1.02968979196747e-26
db/db mouse islets	All	OTUD5	1.13351683827777	0.125325045974451	0.144973046650642	0.214552561066358
mSTZ mouse islets	All	OTUD5	0.92063195171829	-0.0826949407080325	0.123350867739346	0.768692674649446
T2D human islets	All	OTUD5	3.16827206405332	1.15318634906952	0.107252162986025	3.90763603141496e-24
db/db mouse islets	All	PAX6	1.16222716829408	0.150338136993869	0.148527392758961	0.173602428817708
mSTZ mouse islets	All	PAX6	0.819622641509434	-0.198911237926442	0.125866677042177	0.949435286427519
T2D human islets	All	PAX6	2.62347661785546	0.964500391528375	0.110065179786456	1.01556405433616e-16
db/db mouse islets	All	PBX1	1.30349226840821	0.265047022964709	0.15041129163773	0.0431088022704886
mSTZ mouse islets	All	PBX1	1.0761348455132	0.0733757749964834	0.12764525026704	0.305605364992305
T2D human islets	All	PBX1	3.35451595457004	1.21030748417883	0.106526897489115	1.02968979196747e-26
db/db mouse islets	All	PDX1	1.06316444536638	0.0612497867049701	0.147575678660133	0.369540711000767
mSTZ mouse islets	All	PDX1	0.90864620276385	-0.0957994764501725	0.12909146911289	0.790733916591872
T2D human islets	All	PDX1	2.03813852813853	0.712036905080554	0.114908578141529	2.51437722389662e-09
db/db mouse islets	All	PROSER1	1.65438397581255	0.503428719485106	0.163110653024444	0.00084372089542294
mSTZ mouse islets	All	PROSER1	1.22350286128798	0.201717942506749	0.132700925506195	0.07177394230744
T2D human islets	All	PROSER1	2.59182867300584	0.952363677928058	0.110268893774953	2.67173187481503e-16
db/db mouse islets	All	QSER1	1.28693262579361	0.252261577432978	0.150543191740151	0.0520454755898535
mSTZ mouse islets	All	QSER1	0.998172255095332	-0.00182941726846653	0.124609230602708	0.532330861973137
T2D human islets	All	QSER1	3.58904094931359	1.2778850217726	0.105741312717568	5.71135492252568e-30
db/db mouse islets	All	QSER1 & TET1	1.27184801381693	0.240470971785928	0.151752364919077	0.0629874461766372
mSTZ mouse islets	All	QSER1 & TET1	1.00466750979967	0.00465665075250524	0.128294799501227	0.512848162367248
T2D human islets	All	QSER1 & TET1	3.39275003396136	1.22164081198932	0.106389721491671	3.03513404784294e-27
db/db mouse islets	All	RFX6	1.07320605661619	0.0706504830645843	0.143784287868766	0.340007994024276
mSTZ mouse islets	All	RFX6	1.05170166340786	0.0504094841798117	0.128023351003686	0.372148255516814
T2D human islets	All	RFX6	3.2048753598334	1.16467320032888	0.107101735086736	1.21872138837622e-24
db/db mouse islets	All	TADA2B	1.53842940685046	0.430762030327147	0.154462675031404	0.00249176847337122
mSTZ mouse islets	All	TADA2B	1.01581247624735	0.0156887614983528	0.126160419318383	0.477224498888106
T2D human islets	All	TADA2B	4.56501942835348	1.51842276997511	0.103550905974383	2.24389254115949e-43
db/db mouse islets	All	TET1	0.987419663612744	-0.0126601388197695	0.143875192762697	0.56746942359296
mSTZ mouse islets	All	TET1	0.960598411623469	-0.0401988432782136	0.128082827743907	0.648724260724053
T2D human islets	All	TET1	2.92071862885929	1.07182969177486	0.108384909152845	9.88304293109907e-21
db/db mouse islets	All	TET1/TET2/TET3	1.12688779110797	0.119459665866519	0.147879234161056	0.232248807299207
mSTZ mouse islets	All	TET1/TET2/TET3	1.06538990113934	0.0633408365177247	0.130421103076883	0.338271762985658
T2D human islets	All	TET1/TET2/TET3	3.06034551867885	1.11852782419085	0.107720197912739	1.20294234067549e-22
db/db mouse islets	All	TLE3	1.07104299209562	0.0686329326726632	0.142090869213622	0.342740114108056
mSTZ mouse islets	All	TLE3	1.13710885788685	0.128488951510777	0.12777542673855	0.172941894014432
T2D human islets	All	TLE3	3.2048753598334	1.16467320032888	0.107101735086736	1.21872138837622e-24
db/db mouse islets	All	All	1.52353881684136	0.421035797846557	0.159664037027422	0.00405845235363122
mSTZ mouse islets	All	All	1.20137865752651	0.183469778607001	0.129555819497603	0.0872236863415265
T2D human islets	All	All	2.47515808491418	0.906304266673479	0.111153252333944	9.57637978421502e-15
db/db mouse islets	Endocrine	ARX	1.33452946812708	0.2885787713924	0.149120904696366	0.0289035057417245
mSTZ mouse islets	Endocrine	ARX	0.915165394402036	-0.0886504711322104	0.12474426138484	0.780936129805945
T2D human islets	Endocrine	ARX	3.75244047424277	1.32240642143971	0.105265647339883	3.08803543537611e-32
db/db mouse islets	Endocrine	BCOR	1.86549707602339	0.623527546282185	0.165057271591337	4.51113598432505e-05
mSTZ mouse islets	Endocrine	BCOR	1.0931242041903	0.0890398387770166	0.128406490782289	0.265232286835512
T2D human islets	Endocrine	BCOR	3.68185930601078	1.30341787078554	0.105540657457001	3.26488571638695e-31
db/db mouse islets	Endocrine	FOXA1	1.30902494158768	0.269282540671125	0.150367960369907	0.0404310465686722
mSTZ mouse islets	Endocrine	FOXA1	0.88428573264286	-0.122975041599516	0.126249814336381	0.850373991251356
T2D human islets	Endocrine	FOXA1	3.99123043712898	1.38409956359519	0.104810019894223	1.95229299441385e-35
db/db mouse islets	Endocrine	GATA4 HET	0.885062132491383	-0.122097430233596	0.138781914766734	0.829534266429139
mSTZ mouse islets	Endocrine	GATA4 HET	0.75330391332773	-0.283286529251291	0.124507983300696	0.99002264253191
T2D human islets	Endocrine	GATA4 HET	3.43132067151721	1.23294522249849	0.106255087984467	8.8466997674174e-28
db/db mouse islets	Endocrine	GATA6 HET	1.06111448015632	0.0593197521678099	0.145711210774445	0.372150760458039
mSTZ mouse islets	Endocrine	GATA6 HET	0.914673046251994	-0.0891886040634953	0.127503729433731	0.778083561322446
T2D human islets	Endocrine	GATA6 HET	2.02280054076539	0.704482957558731	0.115257061589491	4.02428850506333e-09
db/db mouse islets	Endocrine	GSC	1.56350753426777	0.446931716751458	0.153129413631162	0.00160057310996935
mSTZ mouse islets	Endocrine	GSC	1.15732087227414	0.146107741027798	0.125052887743862	0.133812086852582
T2D human islets	Endocrine	GSC	4.43514592608296	1.4895605185084	0.103838826972582	1.47763017991824e-41
db/db mouse islets	Endocrine	HNF4A	1.36157065975683	0.308638930247596	0.153295147611102	0.0238823039921696
mSTZ mouse islets	Endocrine	HNF4A	1.0505400540054	0.0493043690914189	0.131768475710039	0.380390141378744
T2D human islets	Endocrine	HNF4A	2.44470528549027	0.893924578029799	0.111375462041457	2.37903769707919e-14
db/db mouse islets	Endocrine	HNF4A HET	2.00957324106113	0.697922381648318	0.176761128960946	1.76702567079976e-05
mSTZ mouse islets	Endocrine	HNF4A HET	1.06198323774492	0.0601381390275002	0.136371855551355	0.356045565739666
T2D human islets	Endocrine	HNF4A HET	2.56806658779787	0.943153315319374	0.110509646738278	5.80844543122168e-16
db/db mouse islets	Endocrine	MNX1	1.13607359310825	0.127578100866368	0.140641214312119	0.20146701139637
mSTZ mouse islets	Endocrine	MNX1	0.825393629444691	-0.191894879836534	0.121227043656601	0.949480787613457
T2D human islets	Endocrine	MNX1	3.641029373706	1.29226643664386	0.105660423013774	1.20124057858306e-30
db/db mouse islets	Endocrine	NEUROD1	1.22057240432087	0.199319932582397	0.150044100239895	0.102966469585535
mSTZ mouse islets	Endocrine	NEUROD1	0.729384750455865	-0.315553907796408	0.123131144819578	0.995491150199475
T2D human islets	Endocrine	NEUROD1	3.21488935867445	1.16779294299926	0.10714011497037	9.62475829103783e-25
db/db mouse islets	Endocrine	NKX2-2	1.0937481268357	0.0896104460808615	0.146294974684311	0.296764953228915
mSTZ mouse islets	Endocrine	NKX2-2	0.799024024024024	-0.224364266053336	0.127254109328655	0.965708927678885
T2D human islets	Endocrine	NKX2-2	2.55197725510468	0.93686845286629	0.110787282234695	1.05036594738323e-15
db/db mouse islets	Endocrine	ONECUT1 enhancer	1.04520255863539	0.0442107026477327	0.144083404973636	0.410591206588977
mSTZ mouse islets	Endocrine	ONECUT1 enhancer	0.960598411623469	-0.0401988432782136	0.128082827743907	0.648724260724053
T2D human islets	Endocrine	ONECUT1 enhancer	3.13198482932996	1.14166693435245	0.107405355640857	1.23874733959578e-23
db/db mouse islets	Endocrine	OTUD5	1.28383385874675	0.249850803396293	0.148481871796261	0.0512315395707293
mSTZ mouse islets	Endocrine	OTUD5	0.85884623337239	-0.152165379572818	0.125437087764129	0.898838750515227
T2D human islets	Endocrine	OTUD5	2.43752242348417	0.890982123225673	0.111343018975188	2.81158396627733e-14
db/db mouse islets	Endocrine	PAX6	1.38494426019899	0.325659893485743	0.153123065563629	0.0178940324273556
mSTZ mouse islets	Endocrine	PAX6	0.819622641509434	-0.198911237926442	0.125866677042177	0.949435286427519
T2D human islets	Endocrine	PAX6	2.92071862885929	1.07182969177486	0.108384909152845	9.88304293109907e-21
db/db mouse islets	Endocrine	PBX1	1.4239833923556	0.353458150250145	0.154011301684011	0.0113607911709661
mSTZ mouse islets	Endocrine	PBX1	0.851336359051941	-0.160947976970176	0.126043418766054	0.909651994517372
T2D human islets	Endocrine	PBX1	3.32706083887043	1.20208928327444	0.106705866294629	2.70264457881146e-26
db/db mouse islets	Endocrine	PDX1	0.833983786445586	-0.18154131752509	0.141060900065708	0.912036376921864
mSTZ mouse islets	Endocrine	PDX1	0.796067488643738	-0.228071312003462	0.12968884758956	0.965452126850012
T2D human islets	Endocrine	PDX1	2.289538107067	0.82835009725123	0.112516052538106	2.18274503245349e-12
db/db mouse islets	Endocrine	PROSER1	1.52471286617628	0.421806107857058	0.157025938071764	0.00347875657242938
mSTZ mouse islets	Endocrine	PROSER1	1.16800613496933	0.155298136934471	0.130551239603838	0.129750734112494
T2D human islets	Endocrine	PROSER1	2.62347661785546	0.964500391528375	0.110065179786456	1.01556405433616e-16
db/db mouse islets	Endocrine	QSER1	1.01205510907003	0.0119830249854222	0.142728522094216	0.498851988063394
mSTZ mouse islets	Endocrine	QSER1	0.806621331424481	-0.214900950792287	0.124030042369019	0.963234655829432
T2D human islets	Endocrine	QSER1	2.85268166174306	1.04825948582464	0.108735504124668	8.35699351676911e-20
db/db mouse islets	Endocrine	QSER1 & TET1	1.21991541714725	0.198781526134544	0.14901383701533	0.101874657307568
mSTZ mouse islets	Endocrine	QSER1 & TET1	0.857391571509038	-0.153860555156947	0.126819022338643	0.898986324083803
T2D human islets	Endocrine	QSER1 & TET1	2.56806658779787	0.943153315319374	0.110509646738278	5.80844543122168e-16
db/db mouse islets	Endocrine	RFX6	1.28858131487889	0.25354185729048	0.151614291594747	0.0524443142352178
mSTZ mouse islets	Endocrine	RFX6	1.09516349809886	0.0909036654546297	0.131614278537531	0.266688903730477
T2D human islets	Endocrine	RFX6	3.10560827864715	1.13320959914491	0.107598913087064	3.09457323066609e-23
db/db mouse islets	Endocrine	TADA2B	1.48976835280611	0.398620639955613	0.161267425976709	0.00676271701996938
mSTZ mouse islets	Endocrine	TADA2B	0.682009403612967	-0.382711832944924	0.127835178975259	0.998818438313455
T2D human islets	Endocrine	TADA2B	2.18176980554755	0.780136384846389	0.113562451843494	4.93150599273894e-11
db/db mouse islets	Endocrine	TET1	1.46761198839832	0.383636582175305	0.152558179941555	0.00600021264442552
mSTZ mouse islets	Endocrine	TET1	1.01828762541806	0.0181224179249047	0.125189583624673	0.468875743346898
T2D human islets	Endocrine	TET1	4.00873646858015	1.38847609654841	0.104619598585341	8.83262509764855e-36
db/db mouse islets	Endocrine	TET1/TET2/TET3	1.58815867009894	0.462575276031776	0.152989710312203	0.00110091907780301
mSTZ mouse islets	Endocrine	TET1/TET2/TET3	1.03200834885533	0.031506757002747	0.124071105859715	0.42539543596551
T2D human islets	Endocrine	TET1/TET2/TET3	3.83634721702165	1.34452066831117	0.105041519801572	2.12557568278529e-33
db/db mouse islets	Endocrine	TLE3	1.07104299209562	0.0686329326726632	0.142090869213622	0.342740114108056
mSTZ mouse islets	Endocrine	TLE3	1.01064276124413	0.0105865257097096	0.128192933124292	0.494349650990222
T2D human islets	Endocrine	TLE3	2.41450658242147	0.881494952532534	0.111601625262142	5.83867097456682e-14
db/db mouse islets	Endocrine	All	1.05777145850483	0.0561642973466298	0.144836907217524	0.37935615659564
mSTZ mouse islets	Endocrine	All	1.08288220457027	0.079626194393399	0.131244313078148	0.295122391505142
T2D human islets	Endocrine	All	2.92071862885929	1.07182969177486	0.108384909152845	9.88304293109907e-21
