## Supplementary material for "Perturbation-induced gene programs map the hidden regulatory architecture of complex diseases": Source Data: figure_S10c_barplot.txt

metric	trait	cell	center	se	LB	UB
Heritability enrichment MetaProg(ALL)	Type 2 diabetes	All	7.20553833907112	1.89822730799786	3.48501281539531	10.9260638627469
TRS(ALL)	Type 2 diabetes	All	0.833059450696814	0.306948634623828	0.231440126834111	1.43467877455952
Heritability enrichment MetaProg(ALL)	Type 2 diabetes	Endo.	5.94554719351362	1.88410689707087	2.25269767525471	9.63839671177253
TRS(ALL)	Type 2 diabetes	Endo.	0.642836084787415	0.309617130175985	0.0359865096424844	1.24968565993235
Heritability enrichment MetaProg(ALL)	Type 2 diabetes	Non-endo.	6.96475929340378	1.9457811702494	3.15102819971496	10.7784903870926
TRS(ALL)	Type 2 diabetes	Non-endo.	0.79509131939119	0.313603704354817	0.180428058855749	1.40975457992663
Heritability enrichment MetaProg(ALL)	HbA1C	All	11.2705859547068	2.24727645736429	6.86592409827279	15.6752478111408
TRS(ALL)	HbA1C	All	1.48254543547553	0.361156140132028	0.774679400816755	2.1904114701343
Heritability enrichment MetaProg(ALL)	HbA1C	Endo.	9.28448462829644	1.91681800477171	5.52752133894389	13.041447917649
TRS(ALL)	HbA1C	Endo.	1.20359107835178	0.260513846227208	0.692983939746452	1.71419821695711
Heritability enrichment MetaProg(ALL)	HbA1C	Non-endo.	9.66166185613323	3.33602887147908	3.12304526803423	16.2002784442322
TRS(ALL)	HbA1C	Non-endo.	1.20953600744674	0.586737986869795	0.059529553181942	2.35954246171154
