## Supplementary material for "Perturbation-induced gene programs map the hidden regulatory architecture of complex diseases": Source Data: figure_7b_barplot.txt

traitname	subclass	mean	se	TRS	pvalue	neglog10p
Autism	005_L4-5_IT_CTX_Glut	2.0795686462993	0.28116338472489	2.0795686462993	7.00550728538474e-14	13.1545604109469
Autism	052_Pvalb_Gaba	2.38902211390066	0.335963379024839	2.38902211390066	5.76205749780456e-13	12.2394224123425
Autism	151_TH_Prkcd_Grin2c_Glut	2.62366059312663	0.334068569911257	2.62366059312663	1.99840144432528e-15	14.6993172650877
Autism	155_MB_Glut	2.28273963408242	0.329942735903822	2.28273963408242	2.28073115948746e-12	11.6419259040404
Bipolar Disorder	005_L4-5_IT_CTX_Glut	1.08264835089025	0.186343808602504	1.08264835089025	3.12456116535742e-09	8.5052109693108
Bipolar Disorder	052_Pvalb_Gaba	1.07795681212507	0.233722106603786	1.07795681212507	1.99281494750458e-06	5.70053302794726
Bipolar Disorder	151_TH_Prkcd_Grin2c_Glut	1.44750255403691	0.178950801297673	1.44750255403691	3.33066907387547e-16	15.4774685154713
Bipolar Disorder	155_MB_Glut	1.23659024039573	0.169834895480617	1.23659024039573	1.65534252971611e-13	12.781112126738
Intelligence	005_L4-5_IT_CTX_Glut	0.484807767867139	0.0857249842769962	0.484807767867139	7.77487763059526e-09	8.10930643764202
Intelligence	052_Pvalb_Gaba	0.627055334745289	0.0960553045347415	0.627055334745289	3.33122418538778e-11	10.4773961390889
Intelligence	151_TH_Prkcd_Grin2c_Glut	0.702262324892862	0.100554493245352	0.702262324892862	1.43551837084033e-12	11.8429912453106
Intelligence	155_MB_Glut	0.538683526724943	0.0739217011305127	0.538683526724943	1.58206781009085e-13	12.8007749058465
MDD	005_L4-5_IT_CTX_Glut	1.28619244541102	0.28450670431574	1.28619244541102	3.08059804088323e-06	5.51136496510883
MDD	052_Pvalb_Gaba	1.14288705538546	0.159918191810697	1.14288705538546	4.4442227675745e-13	12.3522041800859
MDD	151_TH_Prkcd_Grin2c_Glut	1.11753831519398	0.284436291260384	1.11753831519398	4.26573229220795e-05	4.37000640337909
MDD	155_MB_Glut	1.53948603984325	0.303539757884208	1.53948603984325	1.97058769191294e-07	6.70540423409627
Schizophrenia	005_L4-5_IT_CTX_Glut	0.841414898626664	0.132486848874759	0.841414898626664	1.07007513960866e-10	9.97058572551884
Schizophrenia	052_Pvalb_Gaba	1.2383544741147	0.147930965143859	1.2383544741147	0	Inf
Schizophrenia	151_TH_Prkcd_Grin2c_Glut	1.19799376712649	0.115081520542625	1.19799376712649	0	Inf
Schizophrenia	155_MB_Glut	1.22563004646182	0.146298301422279	1.22563004646182	0	Inf
Neuroticism	005_L4-5_IT_CTX_Glut	0.428997307804869	0.0755586539410889	0.428997307804869	6.82698186871278e-09	8.16577125055808
Neuroticism	052_Pvalb_Gaba	0.67649056936381	0.131478072162945	0.67649056936381	1.33566052107348e-07	6.87430391054253
Neuroticism	151_TH_Prkcd_Grin2c_Glut	0.720302256320813	0.121391986720124	0.720302256320813	1.48101630959019e-09	8.82944015881436
Neuroticism	155_MB_Glut	0.613985557047589	0.0900398053758085	0.613985557047589	4.58233451183787e-12	11.3389132103578
