## Supplementary material for "Perturbation-induced gene programs map the hidden regulatory architecture of complex diseases": Source Data: figure_7c_barplot.txt

subclass	annotation	mean	se	TRS	pvalue	neglog10p	padj	signif
005_L4-5_IT_CTX_Glut	PerturbScape	0.879767756153974	0.319434073321365	0.879767756153974	0.00294228452901202	2.53131533181077	0.00367785566126502	**
052_Pvalb_Gaba	PerturbScape	1.5228446231749	0.286117715853884	1.5228446231749	5.1192036054637e-08	7.29079759696452	2.55960180273185e-07	***
151_TH_Prkcd_Grin2c_Glut	PerturbScape	1.59009035337304	0.32728131569688	1.59009035337304	5.91446056241729e-07	6.22808485973409	1.47861514060432e-06	***
155_MB_Glut	PerturbScape	1.43775607507353	0.302455726267332	1.43775607507353	9.99089551090293e-07	6.00039558304395	1.66514925181716e-06	***
PoPS	PoPS	-0.0186679953420822	0.212237948119601	0	0.535044914715979	0.271609759297367	0.535044914715979
