## Supplementary material for "Perturbation-induced gene programs map the hidden regulatory architecture of complex diseases": Source Data: figure_7d_bubble_heatmap.txt

subclass	traitname	perturbation	mean	se	TRS	pvalue	neglog10p
005_L4-5_IT_CTX_Glut	Autism	Adrb2	0.37162306830799	0.222436673723876	0.37162306830799	0.0473913106729236	1.3243012801137
005_L4-5_IT_CTX_Glut	Autism	Ank1	0.233699044483852	0.18234883433106	0	0.0999907509842761	1.0000401698226
005_L4-5_IT_CTX_Glut	Autism	Ap2m1	0.269246452765644	0.196265889926488	0	0.0850557896743607	1.07029611899383
005_L4-5_IT_CTX_Glut	Autism	Avpr1a	0.0462497745802376	0.20530772030088	0	0.410884420375051	0.38628032569705
005_L4-5_IT_CTX_Glut	Autism	Bin1	0.514530932521817	0.188799846183208	0.514530932521817	0.00321242677942069	2.49316676238624
005_L4-5_IT_CTX_Glut	Autism	Calm1	-0.0873137619110255	0.193206060271186	0	0.674336839679591	0.171123113743906
005_L4-5_IT_CTX_Glut	Autism	Dcaf8	0.848371233703311	0.26850731426801	0.848371233703311	0.000789974565732376	3.10238689116513
005_L4-5_IT_CTX_Glut	Autism	Dlgap4	0.294686626182852	0.172532451083696	0.294686626182852	0.0438175261114711	1.35835214586399
005_L4-5_IT_CTX_Glut	Autism	Dnm1	-0.0123114288562017	0.21359785145029	0	0.522981651339848	0.281513547961871
005_L4-5_IT_CTX_Glut	Autism	F2	0.338112877616807	0.198562526596115	0.338112877616807	0.0443024651412782	1.3535721074684
005_L4-5_IT_CTX_Glut	Autism	Gad1	0.21450546464116	0.191663338994172	0	0.131532024134658	0.880968496514515
005_L4-5_IT_CTX_Glut	Autism	Grin2d	0.194214150075419	0.153695664254342	0	0.103181783260165	0.986396970615094
005_L4-5_IT_CTX_Glut	Autism	Grin3a	0.0681391074823439	0.191652900046566	0	0.361094817786221	0.442378744259404
005_L4-5_IT_CTX_Glut	Autism	Kif1a	0.402778232696018	0.168138327891508	0.402778232696018	0.00829847096010483	2.08100192145081
005_L4-5_IT_CTX_Glut	Autism	Lrp8	0.380655785609053	0.173382028404711	0.380655785609053	0.0140647966127846	1.85186654366828
005_L4-5_IT_CTX_Glut	Autism	Mecp2	0.131891849855102	0.196424042569493	0	0.250962206688611	0.600391675580339
005_L4-5_IT_CTX_Glut	Autism	Mrtfa	0.373786780691562	0.209321041317946	0.373786780691562	0.0370730724491276	1.43094142010995
005_L4-5_IT_CTX_Glut	Autism	Ncam1	0.206847276731904	0.188751134919855	0	0.136567173247253	0.864653679796942
005_L4-5_IT_CTX_Glut	Autism	Nlgn3	0.307364103965275	0.186727123075634	0.307364103965275	0.0498756726009378	1.30211123456522
005_L4-5_IT_CTX_Glut	Autism	Paqr8	0.361902827967384	0.190825451758535	0.361902827967384	0.0289461635516539	1.53840898837024
005_L4-5_IT_CTX_Glut	Autism	Pde4b	0.376759932183932	0.213102659806606	0.376759932183932	0.0385326368224009	1.41417127081478
005_L4-5_IT_CTX_Glut	Autism	Sohlh1	0.411805986805829	0.187719650173456	0.411805986805829	0.0141274591319996	1.84993594035799
005_L4-5_IT_CTX_Glut	Autism	Sox3	0.606721591661987	0.236055175701568	0.606721591661987	0.00508120912417487	2.29403293073304
005_L4-5_IT_CTX_Glut	Autism	Srsf1	0.628320150197038	0.22814740763932	0.628320150197038	0.00294350209263006	2.53113565109782
005_L4-5_IT_CTX_Glut	Autism	Vapb	0.291700983990711	0.199203059339085	0	0.0715505529376873	1.14538700569374
052_Pvalb_Gaba	Autism	Adrb2	0.571585669124804	0.244082110447404	0.571585669124804	0.00959611056988208	2.01790475657613
052_Pvalb_Gaba	Autism	Ank1	0.46751381690862	0.214169163706266	0.46751381690862	0.0145209083768384	1.83800621485433
052_Pvalb_Gaba	Autism	Ap2m1	0.356550920120116	0.160824690792099	0.356550920120116	0.0133109975162982	1.87578939759887
052_Pvalb_Gaba	Autism	Avpr1a	0.32588639416909	0.182016612028783	0.32588639416909	0.036693115340223	1.43541541395594
052_Pvalb_Gaba	Autism	Bin1	0.359783722352331	0.219953640184493	0	0.0509485515784817	1.29286815808374
052_Pvalb_Gaba	Autism	Calm1	0.298196239923544	0.165357877874717	0.298196239923544	0.0356675289439217	1.44772697765893
052_Pvalb_Gaba	Autism	Dcaf8	0.416390940189662	0.216968948879723	0.416390940189662	0.0274841397050389	1.56091785255678
052_Pvalb_Gaba	Autism	Dlgap4	0.443977597283379	0.179338076822795	0.443977597283379	0.00664976812249474	2.17719349828738
052_Pvalb_Gaba	Autism	Dnm1	-0.196309918006048	0.194787464036205	0	0.843228592371591	0.0740546757336677
052_Pvalb_Gaba	Autism	F2	0	1	0	0.5	0.301029995663981
052_Pvalb_Gaba	Autism	Gad1	0.503105670329336	0.192586241379643	0.503105670329336	0.0044959020772769	2.34718315646066
052_Pvalb_Gaba	Autism	Grin2d	0.299660941780455	0.193905768991815	0	0.0611254144454836	1.21377818323394
052_Pvalb_Gaba	Autism	Grin3a	0.193531817474415	0.187573127375862	0	0.151090572819774	0.820762632286227
052_Pvalb_Gaba	Autism	Kif1a	0.234876026115191	0.213810754220249	0	0.135988095171079	0.866499109481325
052_Pvalb_Gaba	Autism	Lrp8	0.384158411373188	0.249681068993364	0	0.0619514204375449	1.20794873156208
052_Pvalb_Gaba	Autism	Mecp2	0.181593164184725	0.219915969799156	0	0.204476119072174	0.689357406291327
052_Pvalb_Gaba	Autism	Mrtfa	0.526332024423162	0.223368701842519	0.526332024423162	0.00922807302651252	2.03488897734059
052_Pvalb_Gaba	Autism	Ncam1	0.287402840993542	0.262855978567155	0	0.137112350849122	0.862923422934577
052_Pvalb_Gaba	Autism	Nlgn3	0.054876353121768	0.175276369301715	0	0.377108148561564	0.423534083247818
052_Pvalb_Gaba	Autism	Paqr8	0.272596979315065	0.181485033463152	0	0.0665439588222592	1.1768913657227
052_Pvalb_Gaba	Autism	Pde4b	-0.0663728932798814	0.184856412994676	0	0.64022155847344	0.193669705748879
052_Pvalb_Gaba	Autism	Sohlh1	0.454006717253351	0.164666193216721	0.454006717253351	0.00291552483441526	2.53528325491055
052_Pvalb_Gaba	Autism	Sox3	0.339429058132529	0.190517543879101	0.339429058132529	0.037405956560253	1.42705923482445
052_Pvalb_Gaba	Autism	Srsf1	0.456155567871946	0.190736088358212	0.456155567871946	0.0083886183231664	2.07630956527844
052_Pvalb_Gaba	Autism	Vapb	0.411362277701027	0.214708179988567	0.411362277701027	0.0276880602063244	1.55770746936092
151_TH_Prkcd_Grin2c_Glut	Autism	Adrb2	0.471648976126965	0.241109233220176	0.471648976126965	0.025222974110672	1.59820370587951
151_TH_Prkcd_Grin2c_Glut	Autism	Ank1	0.0848888340318959	0.148994309493851	0	0.284425170019021	0.546031973636078
151_TH_Prkcd_Grin2c_Glut	Autism	Ap2m1	0.409082477714484	0.180323450464099	0.409082477714484	0.0116462130093571	1.93381527090476
151_TH_Prkcd_Grin2c_Glut	Autism	Avpr1a	0.264439077465497	0.176262208170746	0	0.0667735795085636	1.17539534206592
151_TH_Prkcd_Grin2c_Glut	Autism	Bin1	0.376359578144471	0.199592650932687	0.376359578144471	0.0296718457485033	1.52765543738867
151_TH_Prkcd_Grin2c_Glut	Autism	Calm1	0.488780943254382	0.229533309710977	0.488780943254382	0.0166083010249111	1.77967479218707
151_TH_Prkcd_Grin2c_Glut	Autism	Dcaf8	0.286433752595325	0.171082742990545	0.286433752595325	0.0470416166541432	1.32751776150868
151_TH_Prkcd_Grin2c_Glut	Autism	Dlgap4	0	1	0	0.5	0.301029995663981
151_TH_Prkcd_Grin2c_Glut	Autism	Dnm1	0.116133990596735	0.217778817855962	0	0.296924807032199	0.527353517098676
151_TH_Prkcd_Grin2c_Glut	Autism	F2	0.190242542014688	0.21239563490724	0	0.185206792161348	0.732343090310113
151_TH_Prkcd_Grin2c_Glut	Autism	Gad1	0.47583290503575	0.173216604911442	0.47583290503575	0.00300679196558362	2.52189661889799
151_TH_Prkcd_Grin2c_Glut	Autism	Grin2d	0.465250312659487	0.228574780759008	0.465250312659487	0.0209032965952241	1.67978521722794
151_TH_Prkcd_Grin2c_Glut	Autism	Grin3a	0.525595868986087	0.207430802558248	0.525595868986087	0.00564105784658109	2.2486394467518
151_TH_Prkcd_Grin2c_Glut	Autism	Kif1a	0.305947323284962	0.180410464356735	0.305947323284962	0.0449580707519135	1.34719233355499
151_TH_Prkcd_Grin2c_Glut	Autism	Lrp8	0.421577459257217	0.167331004509118	0.421577459257217	0.00587737954267242	2.23081626300928
151_TH_Prkcd_Grin2c_Glut	Autism	Mecp2	0.153765671228311	0.201491673580692	0	0.222690966467895	0.652297399906768
151_TH_Prkcd_Grin2c_Glut	Autism	Mrtfa	0.140992678412344	0.210373605955426	0	0.251364716101609	0.599695684000113
151_TH_Prkcd_Grin2c_Glut	Autism	Ncam1	0.508997801941582	0.195125123903791	0.508997801941582	0.00454605315154566	2.342365490897
151_TH_Prkcd_Grin2c_Glut	Autism	Nlgn3	0.179686548161919	0.223367108404853	0	0.210570017567454	0.676603466635764
151_TH_Prkcd_Grin2c_Glut	Autism	Paqr8	0.30398605730647	0.198678447820006	0	0.0630033611556197	1.20063628082578
151_TH_Prkcd_Grin2c_Glut	Autism	Pde4b	0.265791172293473	0.228412543742326	0	0.122283902146715	0.912630711148545
151_TH_Prkcd_Grin2c_Glut	Autism	Sohlh1	0.355226289508413	0.191265201755312	0.355226289508413	0.0316381713425061	1.49978862627454
151_TH_Prkcd_Grin2c_Glut	Autism	Sox3	0.436353037027041	0.159725318994195	0.436353037027041	0.00314854614634619	2.50188993712239
151_TH_Prkcd_Grin2c_Glut	Autism	Srsf1	0.552179167250371	0.179927950434109	0.552179167250371	0.00107427684296135	2.96888378578989
151_TH_Prkcd_Grin2c_Glut	Autism	Vapb	0	1	0	0.5	0.301029995663981
155_MB_Glut	Autism	Adrb2	0.549236796322821	0.156617493438516	0.549236796322821	0.00022670743700437	3.6445342328643
155_MB_Glut	Autism	Ank1	0.209530509950407	0.182122180928188	0	0.124970194128344	0.903193555544946
155_MB_Glut	Autism	Ap2m1	0.141351190538137	0.196047746289501	0	0.235453556239974	0.628094745681087
155_MB_Glut	Autism	Avpr1a	0.249756159198512	0.172404606099698	0	0.0737158709400407	1.13243899898439
155_MB_Glut	Autism	Bin1	0.286010199392537	0.223308801241707	0	0.100134883102821	0.999414604838315
155_MB_Glut	Autism	Calm1	0.00262028196426757	0.177137270182874	0	0.494098909057091	0.306186105007585
155_MB_Glut	Autism	Dcaf8	0.489675005434523	0.235522343255009	0.489675005434523	0.01880398220609	1.72575016844957
155_MB_Glut	Autism	Dlgap4	0.552838568203329	0.240885842817576	0.552838568203329	0.010865900908369	1.96393425983467
155_MB_Glut	Autism	Dnm1	0.316365116407453	0.16849095957608	0.316365116407453	0.0302153160399109	1.51977285884821
155_MB_Glut	Autism	F2	-0.132953326400427	0.181166503606189	0	0.76848713133621	0.114363400560419
155_MB_Glut	Autism	Gad1	0.324193132351441	0.200785731455839	0	0.0531962496851245	1.27411898421749
155_MB_Glut	Autism	Grin2d	0.920299107482165	0.230000327566181	0.920299107482165	3.14984106376537e-05	4.50171135950281
155_MB_Glut	Autism	Grin3a	-0.0185754024079843	0.198493654963799	0	0.537279333957864	0.269799863917946
155_MB_Glut	Autism	Kif1a	0.341280831195795	0.23605490712195	0	0.0741210231593268	1.13005859435337
155_MB_Glut	Autism	Lrp8	0.417366871868879	0.186555116440242	0.417366871868879	0.0126356262474624	1.89840322868848
155_MB_Glut	Autism	Mecp2	0.698817288272337	0.227600545176654	0.698817288272337	0.00106897807596773	2.97103120179204
155_MB_Glut	Autism	Mrtfa	0.0648608563372089	0.204124243644071	0	0.375336588081588	0.4255790981837
155_MB_Glut	Autism	Ncam1	0.213544582252697	0.170653860829604	0	0.105406746058545	0.977131593276739
155_MB_Glut	Autism	Nlgn3	0.376404523940845	0.194866273177221	0.376404523940845	0.0267041846559181	1.57342067756533
155_MB_Glut	Autism	Paqr8	0.309345507580069	0.203289131680346	0	0.0640418650515154	1.19353602887973
155_MB_Glut	Autism	Pde4b	0.344690218065941	0.168961512346236	0.344690218065941	0.0206725890536187	1.68460512853547
155_MB_Glut	Autism	Sohlh1	0.60828082353446	0.262730963149188	0.60828082353446	0.0103003598756932	1.98714760157663
155_MB_Glut	Autism	Sox3	0.500703362081588	0.178613609103315	0.500703362081588	0.0025293127248569	2.59699747105762
155_MB_Glut	Autism	Srsf1	0.309237971185554	0.167598689988123	0.309237971185554	0.0325107901112047	1.48797247569715
155_MB_Glut	Autism	Vapb	-0.0675638435437235	0.186940841091919	0	0.641106620197256	0.193069738480029
