## Supplementary material for "Perturbation-induced gene programs map the hidden regulatory architecture of complex diseases": Source Data: figure_7g_barplot.txt

data	subclass	traitname	perturbation	mean	se	TRS	pvalue	neglog10p
Zheng et al. (2024)	All	Autism	Foxg1	0.229333958489153	0.218818976275437	0	0.294614033187874	0.53074657049099
Zheng et al. (2024)	All	Autism	Nr2f1	0.0814391910994126	0.202871888211403	0	0.688102371883958	0.162346945141052
Zheng et al. (2024)	All	Autism	Tbr1	0.555737101563218	0.187913143012784	0.555737101563218	0.00310230517056333	2.50831548332033
Zheng et al. (2024)	All	Autism	Tcf4	-0.122730239843566	0.192798157208435	0	0.524402548749668	0.280335206178699
PerturbAI	005_L4-5_IT_CTX_Glut	Autism	Foxg1	0.442424253030119	0.168468641152116	0.442424253030119	0.00431781269193154	2.36473620142396
PerturbAI	005_L4-5_IT_CTX_Glut	Autism	Nr2f1	0.0787798150328313	0.225465582566131	0	0.363390953530489	0.43962588847733
PerturbAI	005_L4-5_IT_CTX_Glut	Autism	Tbr1	0.531122670897542	0.226570795373143	0.531122670897542	0.00953448935739021	2.02070256168523
PerturbAI	005_L4-5_IT_CTX_Glut	Autism	Tcf4	-0.0200619595809171	0.19649061942319	0	0.540661889456422	0.267074242190791
PerturbAI	052_Pvalb_Gaba	Autism	Foxg1	0.256276711619315	0.169057120841003	0	0.0647700597329496	1.18862570242614
PerturbAI	052_Pvalb_Gaba	Autism	Nr2f1	0.423521645973595	0.20300975645766	0.423521645973595	0.0184796547882294	1.73330614593882
PerturbAI	052_Pvalb_Gaba	Autism	Tbr1	0.208160178294322	0.225466925445972	0	0.177940965286428	0.749724057819501
PerturbAI	052_Pvalb_Gaba	Autism	Tcf4	0.31356350664549	0.220563310933233	0	0.0775641545269179	1.11033893708955
PerturbAI	151_TH_Prkcd_Grin2c_Glut	Autism	Foxg1	0.331381636326187	0.176397293255094	0.331381636326187	0.0301489144087586	1.52072832116144
PerturbAI	151_TH_Prkcd_Grin2c_Glut	Autism	Nr2f1	0.247961798112939	0.169995033683987	0	0.0723319129088702	1.14067004928445
PerturbAI	151_TH_Prkcd_Grin2c_Glut	Autism	Tbr1	0.371384662875669	0.180790144974695	0.371384662875669	0.0199766850480672	1.69947657741011
PerturbAI	151_TH_Prkcd_Grin2c_Glut	Autism	Tcf4	0.435859217392183	0.269163613764143	0	0.0526903356217346	1.27826903509198
PerturbAI	155_MB_Glut	Autism	Foxg1	0.154862869442849	0.242307878951723	0	0.261373699651826	0.582738114807236
PerturbAI	155_MB_Glut	Autism	Nr2f1	-0.339847389383321	0.167138414338347	0	0.978990353766423	0.00922158738649723
PerturbAI	155_MB_Glut	Autism	Tbr1	0.516818461924712	0.184640712939532	0.516818461924712	0.00256266541832917	2.59130809161467
PerturbAI	155_MB_Glut	Autism	Tcf4	0.297950059928466	0.185842997877134	0	0.0544413541172786	1.26407108114783
