## Supplementary material for "Perturbation-induced gene programs map the hidden regulatory architecture of complex diseases": Source Data: figure_S11a_barplot.txt

traitname	subclass	ENR	sd	pvalue
Autism	005_L4-5_IT_CTX_Glut	27.175873332824	4.06427627952756	7.88778592621126e-13
Autism	052_Pvalb_Gaba	31.63289078942	4.73718473728971	4.21762195736051e-12
Autism	151_TH_Prkcd_Grin2c_Glut	33.4377561905757	4.79180840180493	1.39027273733834e-13
Autism	155_MB_Glut	26.8015883925655	3.72941437773038	2.02639025205296e-11
Bipolar Disorder	005_L4-5_IT_CTX_Glut	13.8664786039466	1.96062104461973	8.18023841833396e-10
Bipolar Disorder	052_Pvalb_Gaba	15.8260576220951	2.82878512055295	6.15880520551725e-07
Bipolar Disorder	151_TH_Prkcd_Grin2c_Glut	19.8635358506394	2.20232231824953	6.3781001045145e-16
Bipolar Disorder	155_MB_Glut	16.1530929291595	1.90943789165468	1.44864164801706e-13
Intelligence	005_L4-5_IT_CTX_Glut	7.29735743657756	0.865472854337238	5.72830503868357e-11
Intelligence	052_Pvalb_Gaba	9.32835708265826	1.08569565169667	2.22314568201249e-12
Intelligence	151_TH_Prkcd_Grin2c_Glut	9.44281658034067	1.01749806525316	7.03018955780127e-14
Intelligence	155_MB_Glut	8.08150869948759	0.795050562279822	1.57541361208215e-15
MDD	005_L4-5_IT_CTX_Glut	17.6696135552438	3.23039700377344	1.18422201587853e-06
MDD	052_Pvalb_Gaba	16.5152637079615	2.11230044573307	1.77673061800118e-13
MDD	151_TH_Prkcd_Grin2c_Glut	15.796738284926	3.29206502234386	1.50870020014425e-05
MDD	155_MB_Glut	19.9582182549108	3.17014555407923	7.7518437627352e-08
Schizophrenia	005_L4-5_IT_CTX_Glut	11.5597580347061	1.45654901889272	1.26427089724907e-11
Schizophrenia	052_Pvalb_Gaba	17.1503949546557	1.85321879203656	1.26644740150267e-15
Schizophrenia	151_TH_Prkcd_Grin2c_Glut	17.0778256775599	1.59077755899526	1.702970268592e-23
Schizophrenia	155_MB_Glut	16.3463329437917	1.63641516477281	2.41447517656743e-16
Neuroticism	005_L4-5_IT_CTX_Glut	6.82717294546466	0.798681841358167	1.1290836071762e-11
Neuroticism	052_Pvalb_Gaba	9.63702729858747	1.43200796178337	1.41336596040421e-08
Neuroticism	151_TH_Prkcd_Grin2c_Glut	10.0888400681943	1.28894302852377	1.48072110467425e-10
Neuroticism	155_MB_Glut	8.76470786285827	0.934154353669359	4.34840169240539e-14
