## Supplementary material for "Perturbation-induced gene programs map the hidden regulatory architecture of complex diseases": Source Data: figure_S11c_barplot.txt

subclass	annotation	mean	se	TRS	pvalue	neglog10p	signif
005_L4-5_IT_CTX_Glut	PerturbScape	2.0795686462993	0.28116338472489	2.0795686462993	7.00550728538474e-14	13.1545604109469	***
005_L4-5_IT_CTX_Glut	PoPS-matched	2.53583167110499	0.283628753915583	2.53583167110499	0	Inf	***
052_Pvalb_Gaba	PerturbScape	2.38902211390066	0.335963379024839	2.38902211390066	5.76205749780456e-13	12.2394224123425	***
052_Pvalb_Gaba	PoPS-matched	2.20421638572763	0.308202056851854	2.20421638572763	4.2810199829546e-13	12.3684527449602	***
151_TH_Prkcd_Grin2c_Glut	PerturbScape	2.62366059312663	0.334068569911257	2.62366059312663	1.99840144432528e-15	14.6993172650877	***
151_TH_Prkcd_Grin2c_Glut	PoPS-matched	2.21237474445071	0.299971047505897	2.21237474445071	8.20454815197991e-14	13.0859453317962	***
155_MB_Glut	PerturbScape	2.28273963408242	0.329942735903822	2.28273963408242	2.28073115948746e-12	11.6419259040404	***
155_MB_Glut	PoPS-matched	2.39580701573315	0.27158766049714	2.39580701573315	0	Inf	***
NA	PoPS	0.566974597886678	0.246237452759248	0.566974597886678	0.0106520245460745	1.97256784146212	*
