## Supplementary material for "Perturbation-induced gene programs map the hidden regulatory architecture of complex diseases": Source Data: figure_S11d_barplot.txt

subclass	annotation	mean	se	TRS	pvalue	neglog10p	padj	signif
005_L4-5_IT_CTX_Glut	PerturbScape	0.707349279854152	0.297091740043065	0.707349279854152	0.00863491920299908	2.06374172177409	0.0138158707247985	*
005_L4-5_IT_CTX_Glut	PoPS-matched	1.32142339206937	0.305770824577305	1.32142339206937	7.74460909080954e-06	5.11100049836815	1.77825625793382e-05	***
052_Pvalb_Gaba	PerturbScape	1.10293608345367	0.257031401312857	1.10293608345367	8.8912812896691e-06	5.05103564994805	1.77825625793382e-05	***
052_Pvalb_Gaba	PoPS-matched	0.273138964752939	0.285726512728694	0	0.169549893115336	0.770702479666104	0.177618019231577
151_TH_Prkcd_Grin2c_Glut	PerturbScape	1.31205534421959	0.293801692951629	1.31205534421959	3.98877515705998e-06	5.39916044371028	1.59551006282399e-05	***
151_TH_Prkcd_Grin2c_Glut	PoPS-matched	0.314344605626412	0.340022856497574	0	0.177618019231577	0.750512977431997	0.177618019231577
155_MB_Glut	PerturbScape	1.24411031794305	0.264178919770792	1.24411031794305	1.24255574440735e-06	5.90568411853391	9.9404459552588e-06	***
155_MB_Glut	PoPS-matched	0.670347731378066	0.320876880921865	0.670347731378066	0.0183488227517747	1.73639179456225	0.0244650970023663	*
