## Supplementary material for "Perturbation-induced gene programs map the hidden regulatory architecture of complex diseases": Source Data: figure_S11f_barplot.txt

subclass	annotation	mean	se	TRS	pvalue	neglog10p
005_L4-5_IT_CTX_Glut	Perturbscape	0.915467973477552	0.327731832892988	0.915467973477552	0.00260830366501075	2.5836418483844
005_L4-5_IT_CTX_Glut	Negative + safe + non-target	0.0635389038994473	0.210605836463957	0	0.381441971426533	0.418571521683143
052_Pvalb_Gaba	Perturbscape	1.58510771457095	0.294711513261095	1.58510771457095	3.75531887808478e-08	7.42535317953525
052_Pvalb_Gaba	Negative + safe + non-target	-0.476805973024192	0.21424259943844	0	0.986977573481303	0.00569271543975804
151_TH_Prkcd_Grin2c_Glut	Perturbscape	1.69889447691113	0.343863896511003	1.69889447691113	3.89409721357481e-07	6.40959321080466
151_TH_Prkcd_Grin2c_Glut	Negative + safe + non-target	-0.378846814921931	0.225279163176546	0	0.953684266723234	0.0205953820207429
155_MB_Glut	Perturbscape	1.60967622328107	0.307509956637429	1.60967622328107	8.26936785713883e-08	7.08252768834944
155_MB_Glut	Negative + safe + non-target	-0.0661524615327712	0.192202830350015	0	0.634644717661216	0.197469330361519
