## Supplementary material for "Perturbation-induced gene programs map the hidden regulatory architecture of complex diseases": Source Data: figure_S4b_barplot.txt

metric	mean	se	perturbation	trait	pvalue	TRS	signif
Marginal TRS	0.605310662845455	0.158960615973968	All	White count	7.00678827106893e-05	0.605310662845455	***
Marginal TRS	0.557675971622369	0.17438880379449	GFM1	White count	0.000692188686551409	0.557675971622369	***
Marginal TRS	0.546459088650194	0.163895242029301	INTS14	White count	0.000427729630012363	0.546459088650194	***
Marginal TRS	0.542788839856352	0.23015011553874	MOB4	White count	0.00917665046047034	0.542788839856352	**
Marginal TRS	0.518157854852579	0.218825727927562	SLC7A5	White count	0.00894463951447544	0.518157854852579	**
Marginal TRS	0.498296287302882	0.234005301133031	GFOD2	White count	0.0166096366203694	0.498296287302882	*
Marginal TRS	1.46648034172458	0.368688754194577	All	Red count	3.48135445130682e-05	1.46648034172458	***
Marginal TRS	0.640490923521177	0.315815259868418	CCDC78	Red count	0.0212772840872446	0.640490923521177	*
Marginal TRS	0.520188769862952	0.245231357461325	HSD17B12	Red count	0.0169517991499248	0.520188769862952	*
Marginal TRS	0.519492548355387	0.22573786883685	SMARCB1	Red count	0.0106870908117944	0.519492548355387	*
Marginal TRS	0.519242341228251	0.274979967578806	ING3	Red count	0.0294934124910042	0.519242341228251	*
Marginal TRS	0.487366022295169	0.186039588256264	SART3	Red count	0.00440048837984175	0.487366022295169	**
Marginal TRS	0.850960271897799	0.202541733229757	All	Platelet count	1.32630560447655e-05	0.850960271897799	***
Marginal TRS	0.737228411174612	0.259277848979251	CLOCK	Platelet count	0.00223181076951384	0.737228411174612	**
Marginal TRS	0.591981542432442	0.237028477085202	GTF2E2	Platelet count	0.00625340590451495	0.591981542432442	**
Marginal TRS	0.586857712599217	0.228001809352864	ZNF236	Platelet count	0.00502772092327686	0.586857712599217	**
Marginal TRS	0.567993566699589	0.1780819297393	EIF3CL	Platelet count	0.00071257836545835	0.567993566699589	***
Marginal TRS	0.565243542892894	0.207184871000003	IPO13	Platelet count	0.00318396642320384	0.565243542892894	**
Marginal TRS	0.880051433171234	0.206784766266733	INTS14	Lymphocyte count	1.04113551795404e-05	0.880051433171234	***
Marginal TRS	0.852536961266682	0.24258072032416	CPSF3	Lymphocyte count	0.000220335721294651	0.852536961266682	***
Marginal TRS	0.7826358151762	0.196946011560322	GFM1	Lymphocyte count	3.5358616850889e-05	0.7826358151762	***
Marginal TRS	0.766402047714808	0.222204976524571	IK	Lymphocyte count	0.000281253260123626	0.766402047714808	***
Marginal TRS	0.745949446797847	0.271724443037615	CLOCK	Lymphocyte count	0.00302331137887746	0.745949446797847	**
Marginal TRS	0.732082597181482	0.235253719287417	ESPN	Lymphocyte count	0.000929483470021863	0.732082597181482	***
Marginal TRS	1.09177481988736	0.29488980080085	All	Monocyte count	0.000106820728871249	1.09177481988736	***
Marginal TRS	0.549213922828134	0.256641627752516	DDX21	Monocyte count	0.0161772512053477	0.549213922828134	*
Marginal TRS	0.542687455943302	0.281045584376835	FYN	Monocyte count	0.0267440712768269	0.542687455943302	*
Marginal TRS	0.533490932597103	0.228013044929595	DDX54	Monocyte count	0.00964861932139627	0.533490932597103	**
Marginal TRS	0.51878437620192	0.288701296322822	FNBP4	Monocyte count	0.0361710690157542	0.51878437620192	*
Marginal TRS	0.516361377732642	0.26322858792809	MOB4	Monocyte count	0.0249018406558916	0.516361377732642	*
Marginal TRS	1.40307558645795	0.337918056660055	All	Eosinophil count	1.64706287666405e-05	1.40307558645795	***
Marginal TRS	0.907145007371452	0.29884110699624	POGLUT3	Eosinophil count	0.00120051522681075	0.907145007371452	**
Marginal TRS	0.798119864833236	0.276968870286403	TWF1	Eosinophil count	0.00197816397440587	0.798119864833236	**
Marginal TRS	0.779487979593527	0.262856004447996	MIS18BP1	Eosinophil count	0.00151117168022619	0.779487979593527	**
Marginal TRS	0.777891262598248	0.286324015562174	GAB2	Eosinophil count	0.00329560650977967	0.777891262598248	**
Marginal TRS	0.767848953685607	0.285999253283258	TMEM242	Eosinophil count	0.00362873088121685	0.767848953685607	**
Marginal TRS	1.69824146146591	0.401456399660602	All	Mean corpuscular hemoglobin	1.16741041318313e-05	1.69824146146591	***
Marginal TRS	1.21356884433072	0.396534276711753	ING3	Mean corpuscular hemoglobin	0.00110506500843777	1.21356884433072	**
Marginal TRS	1.06254812041286	0.476813811005741	CCNH	Mean corpuscular hemoglobin	0.0129257931083157	1.06254812041286	*
Marginal TRS	1.00349169745191	0.336035226218911	TAF13	Mean corpuscular hemoglobin	0.00141201890392595	1.00349169745191	**
Marginal TRS	0.97774302417921	0.37515373426841	ESPN	Mean corpuscular hemoglobin	0.004577030771174	0.97774302417921	**
Marginal TRS	0.9542683914334	0.384115727907178	RPL36A	Mean corpuscular hemoglobin	0.00648986030135001	0.9542683914334	**
Marginal TRS	1.03280062466661	0.30664696114729	All	Mean platelet vol.	0.000378516818667962	1.03280062466661	***
Marginal TRS	1.0143866586441	0.423421271217401	DDX47	Mean platelet vol.	0.00829452740525127	1.0143866586441	**
Marginal TRS	0.876583376743653	0.377563958593108	JAZF1	Mean platelet vol.	0.0101250374161311	0.876583376743653	*
Marginal TRS	0.860061018809499	0.37961294345933	ZBTB17	Mean platelet vol.	0.0117371407189064	0.860061018809499	*
Marginal TRS	0.757825321648176	0.431883934319932	FAM229A	Mean platelet vol.	0.0396555989506343	0.757825321648176	*
Marginal TRS	0.73974830903995	0.306496760903548	SMARCB1	Mean platelet vol.	0.00789876425482694	0.73974830903995	**
Marginal TRS	1.35984791288724	0.379995286736987	All	Asthma diagnosed	0.000172725446536237	1.35984791288724	***
Marginal TRS	0.852339801252703	0.278362908754007	Pooled	Asthma diagnosed	0.00109941523339885	0.852339801252703	**
Marginal TRS	0.566732796476713	0.281733244265014	TSR1	Asthma diagnosed	0.0221313962910361	0.566732796476713	*
Marginal TRS	0.557331409149327	0.228826385119299	NBPF12	Asthma diagnosed	0.00743338977547103	0.557331409149327	**
Marginal TRS	0.54812746887746	0.222026296852532	TFAM	Asthma diagnosed	0.0067792911620661	0.54812746887746	**
Marginal TRS	0.493035888789415	0.177201804515423	HNRNPL	Asthma diagnosed	0.00269841310797636	0.493035888789415	**
Marginal TRS	2.02480734888108	0.421470911728933	All	Primary biliary cirrhosis	7.77071102020521e-07	2.02480734888108	***
Marginal TRS	0.975475929052203	0.440469714104519	ZNF574	Primary biliary cirrhosis	0.0133928536124763	0.975475929052203	*
Marginal TRS	0.893698244790999	0.483292168813362	CCND1
(rank 2)	Primary biliary cirrhosis	0.0322153106918857	0.893698244790999	*
Marginal TRS	0.746490392536755	0.393835642306181	TFAM	Primary biliary cirrhosis	0.0290173083578412	0.746490392536755	*
Marginal TRS	0.683129776647706	0.400147371643511	PSMB5	Primary biliary cirrhosis	0.0438928641957769	0.683129776647706	*
Marginal TRS	0.669031102160428	0.363453929247569	TWF1	Primary biliary cirrhosis	0.0328284396000885	0.669031102160428	*
Marginal TRS	0.588699373866333	0.226242526769807	ADAM10
(rank 7)	Primary biliary cirrhosis	0.00463311802754784	0.588699373866333	**
Joint TRS	1.9844045566193	0.4147415075338	All	Primary biliary cirrhosis	8.56308434604713e-07	1.9844045566193	***
Joint TRS	0.482173492251595	0.238751273997516	ADAM10	Primary biliary cirrhosis	0.0217143131308587	0.482173492251595	*
Joint TRS	0.810630348578488	0.482589800758092	CCND1	Primary biliary cirrhosis	0.0465029571696658	0.810630348578488	*
Marginal TRS	2.3095762416284	0.473402533151485	All	Alzheimers	5.34009323094331e-07	2.3095762416284	***
Marginal TRS	0.792418194485521	0.407340192623223	DDX55	Alzheimers	0.025866588979315	0.792418194485521	*
Marginal TRS	0.741512906600446	0.333515054038761	PPP1R37	Alzheimers	0.0130968909991406	0.741512906600446	*
Marginal TRS	0.737833178794258	0.378926570689186	DDX46	Alzheimers	0.0257573796612357	0.737833178794258	*
Marginal TRS	0.723265603254163	0.3142129341267	WDR18	Alzheimers	0.0106723046458359	0.723265603254163	*
Marginal TRS	0.71113176494141	0.355746557329197	MIS18BP1	Alzheimers	0.0228050290288069	0.71113176494141	*
Marginal TRS	1.11903431944793	0.250224177728511	All	Crohn's disease	3.87226909559502e-06	1.11903431944793	***
Marginal TRS	0.939652097113414	0.368944320007491	DDX21	Crohn's disease	0.00543474323372106	0.939652097113414	**
Marginal TRS	0.794423208329663	0.378427483533209	NUDC	Crohn's disease	0.017896350084846	0.794423208329663	*
Marginal TRS	0.545404159651024	0.286619997675236	MED4	Crohn's disease	0.0285279435915018	0.545404159651024	*
Marginal TRS	0.527769727344742	0.318471832789181	CPSF3	Crohn's disease	0.0487400925235781	0.527769727344742	*
Marginal TRS	0.518249641628237	0.235332638282452	TFAM	Crohn's disease	0.0138255761924807	0.518249641628237	*
Marginal TRS	1.63351897914347	0.454563468282323	All	Celiac	0.000163070611997385	1.63351897914347	***
Marginal TRS	1.1007893130622	0.474268268446129	TFAM	Celiac	0.0101427014920206	1.1007893130622	*
Marginal TRS	1.08692727845631	0.498313161156949	GTF3C4	Celiac	0.0145838229797309	1.08692727845631	*
Marginal TRS	1.00705584367176	0.394805974210621	GTF2E2	Celiac	0.00537439407167739	1.00705584367176	**
Marginal TRS	0.963952760065521	0.456524840478443	POLR1E	Celiac	0.0173646263534322	0.963952760065521	*
Marginal TRS	0.949743826608173	0.338245380266173	FAM229A	Celiac	0.00249363741182673	0.949743826608173	**
Marginal TRS	0.996131071727582	0.227882660952055	All	IBD	6.17698761573582e-06	0.996131071727582	***
Marginal TRS	0.677976260459312	0.235242136078673	TSR2	IBD	0.00197557412593519	0.677976260459312	**
Marginal TRS	0.565846023273152	0.222922406624199	GAB2	IBD	0.00556947416256603	0.565846023273152	**
Marginal TRS	0.535176805379647	0.302999559464049	SRSF6	IBD	0.0386758971783095	0.535176805379647	*
Marginal TRS	0.52810317221283	0.207410632756134	TFAM	IBD	0.00544557349619856	0.52810317221283	**
Marginal TRS	0.512029863018672	0.213717264898009	ZNF718	IBD	0.00829142905036839	0.512029863018672	**
Marginal TRS	2.32370368585444	0.504151476754964	All	Lupus	2.02171029994869e-06	2.32370368585444	***
Marginal TRS	1.07637936488456	0.557469806476	HNRNPL	Lupus	0.0267520463633649	1.07637936488456	*
Marginal TRS	0.915856676310645	0.430190882671564	DPH1	Lupus	0.0166290259028442	0.915856676310645	*
Marginal TRS	0.863757606977057	0.514479867799848	RPL41	Lupus	0.0465862679780641	0.863757606977057	*
Marginal TRS	0.796766274934149	0.3160664239145	PPP2CA
(rank 4)	Lupus	0.00585304890703298	0.796766274934149	**
Marginal TRS	0.789148953427598	0.440958516941377	C7orf26	Lupus	0.0367573696486041	0.789148953427598	*
Joint TRS	2.27792361125063	0.50367702150459	All	Lupus	3.05440498782339e-06	2.27792361125063	***
Joint TRS	0.566641391357683	0.317413294427268	PPP2CA	Lupus	0.0371156725910393	0.566641391357683	*
Marginal TRS	3.22467246067252	0.625943888300322	All	Multiple sclerosis	1.29070803156495e-07	3.22467246067252	***
Marginal TRS	1.77760247593376	0.427709654352419	FBXO42	Multiple sclerosis	1.61865766882263e-05	1.77760247593376	***
Marginal TRS	1.74637221131663	0.432611191594531	DNAAF3	Multiple sclerosis	2.70906498618384e-05	1.74637221131663	***
Marginal TRS	1.7021022900084	0.461893459006175	JAZF1	Multiple sclerosis	0.000114327125444236	1.7021022900084	***
Marginal TRS	1.36639773388617	0.406311433375091	GAB2	Multiple sclerosis	0.00038559674489802	1.36639773388617	***
Marginal TRS	1.35641145397881	0.47494343506904	DDX46	Multiple sclerosis	0.00214545973117986	1.35641145397881	**
Marginal TRS	2.4273301680698	0.505325602797841	All	Rheumatoid arthritis	7.79589967692118e-07	2.4273301680698	***
Marginal TRS	1.10903645689309	0.455527708397181	CCDC144NL	Rheumatoid arthritis	0.00745373661844573	1.10903645689309	**
Marginal TRS	0.971395550825872	0.482570045430703	RBM14-RBM4	Rheumatoid arthritis	0.0220592713951423	0.971395550825872	*
Marginal TRS	0.953645251880479	0.33366257405046	RSL1D1	Rheumatoid arthritis	0.00213084477224512	0.953645251880479	**
Marginal TRS	0.931472675315767	0.443660167460911	POLR1C	Rheumatoid arthritis	0.0178856147312257	0.931472675315767	*
Marginal TRS	0.898623596689309	0.323572857082103	NOM1	Rheumatoid arthritis	0.00274154816265781	0.898623596689309	**
Marginal TRS	0.999342603421491	0.203761591180552	All	Ulcerative colitis	4.68399775632733e-07	0.999342603421491	***
Marginal TRS	0.602043215690642	0.362669354883453	SLC1A5	Ulcerative colitis	0.0484538741445838	0.602043215690642	*
Marginal TRS	0.565036004234855	0.179334445361815	TSR1	Ulcerative colitis	0.000814290174401044	0.565036004234855	***
Marginal TRS	0.506883107228947	0.250736200272178	SRA1	Ulcerative colitis	0.0216099171985786	0.506883107228947	*
Marginal TRS	0.490808649263968	0.176120467981421	TARDBP	Ulcerative colitis	0.00266174655688312	0.490808649263968	**
Marginal TRS	0.461994580030474	0.231229671519682	EPS8L1	Ulcerative colitis	0.0228588701156901	0.461994580030474	*
Marginal TRS	0.447566241605971	0.187649656921597	ING3
(rank 6)	Ulcerative colitis	0.00853686310886459	0.447566241605971	**
Joint TRS	0.962629298086074	0.205970770538356	All	Ulcerative colitis	1.47967681896066e-06	0.962629298086074	***
Joint TRS	0.338496099203914	0.192673315711982	ING3	Ulcerative colitis	0.0394725817593518	0.338496099203914	*
Marginal TRS	1.62641400559193	0.374145647081869	All	All auto-immune	6.90036908201908e-06	1.62641400559193	***
Marginal TRS	1.0812046622992	0.350740505594007	Pooled	All auto-immune	0.00102588612422705	1.0812046622992	**
Marginal TRS	1.02740392673916	0.442631032260499	PSMB5	All auto-immune	0.0101399290503137	1.02740392673916	*
Marginal TRS	0.951508652142864	0.42902658314654	RNASEH2C	All auto-immune	0.0132831631925111	0.951508652142864	*
Marginal TRS	0.935025449163174	0.345103045766813	TARDBP	All auto-immune	0.00337015517378858	0.935025449163174	**
Marginal TRS	0.932173520917115	0.401345311116927	UBTF	All auto-immune	0.0100997290966932	0.932173520917115	*
Marginal TRS	0.800978192836574	0.232108503263993	All	Allergy eczema diagnosed	0.000279382753978541	0.800978192836574	***
Marginal TRS	0.611080131722743	0.206186446733455	TFAM	Allergy eczema diagnosed	0.00151969395605589	0.611080131722743	**
Marginal TRS	0.531693111300452	0.193522629109906	PPP6C	Allergy eczema diagnosed	0.00300306338754874	0.531693111300452	**
Marginal TRS	0.520617283198772	0.223131779858521	VPS54	Allergy eczema diagnosed	0.00981809491631325	0.520617283198772	**
Marginal TRS	0.504009869021313	0.2567573383971	UBA52	Allergy eczema diagnosed	0.0248241700518471	0.504009869021313	*
Marginal TRS	0.484563910059897	0.183425798107635	ZDHHC7	Allergy eczema diagnosed	0.00412402469797801	0.484563910059897	**
Marginal TRS	1.97102399278078	0.469383149060876	All	Hypothyroidism self rep.	1.33942083803129e-05	1.97102399278078	***
Marginal TRS	1.47002410033456	0.488454008069493	POLR1C	Hypothyroidism self rep.	0.00130819850272912	1.47002410033456	**
Marginal TRS	1.1501838887205	0.400951888529538	Pooled	Hypothyroidism self rep.	0.00206124803922347	1.1501838887205	**
Marginal TRS	1.06371689124427	0.408249873635616	ESF1	Hypothyroidism self rep.	0.00458629723333659	1.06371689124427	**
Marginal TRS	1.01706902870132	0.399075672823746	MRPL34	Hypothyroidism self rep.	0.00540840546111288	1.01706902870132	**
Marginal TRS	0.997033794613415	0.464856448891614	KRT10	Hypothyroidism self rep.	0.0159835875439907	0.997033794613415	*
Marginal TRS	2.25421201317164	0.548992973117547	All	Psoriasis	2.01210406021168e-05	2.25421201317164	***
Marginal TRS	1.99881790100974	0.63714962529572	BCAR1	Psoriasis	0.000853067391209827	1.99881790100974	***
Marginal TRS	1.31764109646364	0.479982459974868	FAM229A	Psoriasis	0.00302383115580906	1.31764109646364	**
Marginal TRS	1.28498108775841	0.531673235347624	ZNF236	Psoriasis	0.00782746545742741	1.28498108775841	**
Marginal TRS	1.25926343621313	0.523314894315875	SART3	Psoriasis	0.00805705708885029	1.25926343621313	**
Marginal TRS	1.17239975373216	0.492513951527271	HSCB	Psoriasis	0.00864599588477322	1.17239975373216	**
Marginal TRS	2.90812953129761	0.695644712155962	All	Type 1 diabetes	1.45446531930604e-05	2.90812953129761	***
Marginal TRS	1.58692237521383	0.556946835660532	SRP68	Type 1 diabetes	0.00219060710571828	1.58692237521383	**
Marginal TRS	1.3925355877159	0.399911554609319	NELFB	Type 1 diabetes	0.000248740656946467	1.3925355877159	***
Marginal TRS	1.19185009642333	0.571321429451611	RPS13	Type 1 diabetes	0.0184834781083535	1.19185009642333	*
Marginal TRS	1.14555790297582	0.502101117676282	Pooled	Type 1 diabetes	0.0112586024041832	1.14555790297582	*
Marginal TRS	1.05403514210902	0.414233229150772	GFOD2	Type 1 diabetes	0.00547100870667339	1.05403514210902	**
