## Supplementary material for "Perturbation-induced gene programs map the hidden regulatory architecture of complex diseases": Source Data: figure_S4c_barplot.txt

trait_category	traitname	mean	se	TRS	pvalue	neglog10p
Auto-immune	Multiple sclerosis	3.22467246067252	0.625943888300322	3.22467246067252	1.29070803156495e-07	6.88917198749405
Auto-immune	Type 1 diabetes	2.90812953129761	0.695644712155962	2.90812953129761	1.45446531930604e-05	4.83729662973736
Auto-immune	Rheumatoid arthritis	2.4273301680698	0.505325602797841	2.4273301680698	7.79589967692118e-07	6.108133758323
Auto-immune	Lupus	2.32370368585444	0.504151476754964	2.32370368585444	2.02171029994869e-06	5.69428107631553
Auto-immune	Alzheimers	2.3095762416284	0.473402533151485	2.3095762416284	5.34009323094331e-07	6.27245116069976
Auto-immune	Psoriasis	2.25421201317164	0.548992973117547	2.25421201317164	2.01210406021168e-05	4.69634956257879
Auto-immune	Primary biliary cirrhosis	2.02480734888108	0.421470911728933	2.02480734888108	7.77071102020521e-07	6.10953924142766
Auto-immune	Hypothyroidism self rep.	1.97102399278078	0.469383149060876	1.97102399278078	1.33942083803129e-05	4.8730829488136
Auto-immune	Celiac	1.63351897914347	0.454563468282323	1.63351897914347	0.000163070611997385	3.78762429890673
Auto-immune	All auto-immune	1.62641400559193	0.374145647081869	1.62641400559193	6.90036908201908e-06	5.16112767940804
Blood	Eosinophil count	1.40307558645795	0.337918056660055	1.40307558645795	1.64706287666405e-05	4.78328982131172
Auto-immune	Asthma diagnosed	1.35984791288724	0.379995286736987	1.35984791288724	0.000172725446536237	3.7626436758884
Auto-immune	Crohn's disease	1.11903431944793	0.250224177728511	1.11903431944793	3.87226909559502e-06	5.41203446988864
Blood	Monocyte count	1.09177481988736	0.29488980080085	1.09177481988736	0.000106820728871249	3.97134446302967
Auto-immune	Ulcerative colitis	0.999342603421491	0.203761591180552	0.999342603421491	4.68399775632733e-07	6.32938332163018
Auto-immune	IBD	0.996131071727582	0.227882660952055	0.996131071727582	6.17698761573582e-06	5.20922326937997
Auto-immune	Allergy eczema diagnosed	0.800978192836574	0.232108503263993	0.800978192836574	0.000279382753978541	3.55380040596386
Blood	Lymphocyte count	0.702528172946159	0.146092810899468	0.702528172946159	7.59271449823906e-07	6.11960293018536
Blood	White count	0.605310662845455	0.158960615973968	0.605310662845455	7.00678827106893e-05	4.15448100568264
