## Supplementary material for "Perturbation-induced gene programs map the hidden regulatory architecture of complex diseases": Source Data: figure_S5b_barplot.txt

metric	mean	se	perturbation	trait	pvalue	TRS	signif
Marginal TRS	2.68810114358521	0.597081117931359	All	Coronary Artery Disease	3.36473631612488e-06	2.68810114358521	***
Marginal TRS	1.02613872480102	0.431248003142055	TNFRSF1B	Coronary Artery Disease	0.00866893861244356	1.02613872480102	**
Marginal TRS	0.985847207677297	0.350841913694475	INPP5D	Coronary Artery Disease	0.002477482399594	0.985847207677297	**
Marginal TRS	0.983717397768389	0.434414773632107	MRPL3
(rank 3)	Coronary Artery Disease	0.0117727404715128	0.983717397768389	*
Marginal TRS	0.906262125351001	0.406185577111179	SGK1	Coronary Artery Disease	0.0128355015695204	0.906262125351001	*
Marginal TRS	0.854892664655115	0.37944863644543	ITGB4	Coronary Artery Disease	0.0121299993183756	0.854892664655115	*
Joint TRS	2.61005566442684	0.5896806457643	All	Coronary Artery Disease	4.79495878091818e-06	2.61005566442684	***
Joint TRS	0.832354151606508	0.44171447496202	MRPL3	Coronary Artery Disease	0.0297573735203315	0.832354151606508	*
Marginal TRS	1.06913393989973	0.205331066430403	All	Systolic Blood Pressure	9.60218109469224e-08	1.06913393989973	***
Marginal TRS	0.396626047519237	0.191251231990804	EVL	Systolic Blood Pressure	0.0190466996470183	0.396626047519237	*
Marginal TRS	0.36489164480476	0.214191795100735	CDCA2	Systolic Blood Pressure	0.0442303198636949	0.36489164480476	*
Marginal TRS	0.308595661516894	0.158439415349215	DGCR6L	Systolic Blood Pressure	0.025724221416719	0.308595661516894	*
Marginal TRS	0.30090770471312	0.178103139448418	ZNF785	Systolic Blood Pressure	0.0455605086413488	0.30090770471312	*
Marginal TRS	0.296987113231189	0.143148062628302	MAST3	Systolic Blood Pressure	0.019007877363586	0.296987113231189	*
Marginal TRS	1.15068392503775	0.213942749109429	All	Diastolic Blood Pressure	3.75614627179388e-08	1.15068392503775	***
Marginal TRS	0.483878581009346	0.14397505108666	ZNF687	Diastolic Blood Pressure	0.000388514762762693	0.483878581009346	***
Marginal TRS	0.449160441156413	0.149433905816054	CDKN1A	Diastolic Blood Pressure	0.00132464876995664	0.449160441156413	**
Marginal TRS	0.401479820057026	0.236147059336361	SMAD1	Diastolic Blood Pressure	0.0445535880993024	0.401479820057026	*
Marginal TRS	0.384141456832673	0.147369228574604	ZNF385A	Diastolic Blood Pressure	0.00457150632924685	0.384141456832673	**
Marginal TRS	0.373472669914796	0.19048682532286	IFIT1	Diastolic Blood Pressure	0.024961564127985	0.373472669914796	*
