## Supplementary material for "Perturbation-induced gene programs map the hidden regulatory architecture of complex diseases": Source Data: Supplementary_Fig_9d_cell_counts.txt

# Source Data: Supplementary Figure 9d_cell_counts
# Day-18 cell counts per perturbation per population underlying panel d.
perturbation	All cells	Endocrine	Non-endocrine	PFG	PP	PDP	Liver	Stromal	EnP	SC-beta	SC-alpha	SC-delta	SC-EC
ARX	544	319	223	33	12	90	12	76	19	85	45	21	149
BCOR	615	328	283	37	29	192	7	18	13	139	80	2	94
BMPR1A	207	13	191	8	1	181	1	0	2	0	9	0	2
FOXA1	1484	1028	455	38	7	216	11	183	30	456	226	36	280
FOXA2	318	68	249	6	4	51	108	80	10	15	22	2	19
GATA4	270	44	226	16	1	180	6	23	4	2	35	0	3
GATA4het	472	119	352	16	4	275	7	50	20	17	57	2	23
GATA6	90	6	84	7	0	52	2	23	1	3	1	0	1
GATA6het	338	178	159	19	3	110	4	23	16	55	36	2	69
GLIS3	43	26	16	2	1	11	0	2	3	2	1	0	20
GSC	292	90	202	5	3	41	1	152	4	32	27	1	26
HHEX	20	0	20	1	0	2	4	13	0	0	0	0	0
HHEX enhancer	133	39	91	4	2	50	3	32	7	10	10	2	10
HHEXhet	6	2	4	0	0	0	1	3	1	0	1	0	0
HNF4A	320	148	170	15	11	107	1	36	11	60	41	0	36
HNF4Ahet	262	122	139	16	7	104	0	12	5	57	26	0	34
KDM2B	5	3	2	0	0	1	1	0	0	2	0	1	0
MNX1	2166	1247	908	199	18	392	11	288	126	19	312	168	622
NANOG enhancer het	300	148	150	23	13	112	0	2	9	41	36	6	56
NEUROD1	1133	746	381	27	21	273	11	49	41	464	135	17	89
NEUROG3	494	31	460	34	59	313	10	44	7	0	18	1	5
NKX2-2	911	357	551	70	26	376	2	77	84	14	188	20	51
ONECUT1 enhancer	398	257	140	24	15	85	2	14	6	99	64	10	78
OTUD5	539	303	235	18	13	165	11	28	11	113	64	8	107
PAX6	1113	897	212	19	8	127	7	51	94	15	121	21	646
PBX1	390	299	91	9	22	19	1	40	8	29	62	3	197
PDX1	3570	2229	1335	104	138	1066	10	17	153	65	435	15	1561
PDX1het	7	7	0	0	0	0	0	0	0	1	0	0	6
PROSER1	1085	333	736	89	117	509	6	15	39	65	81	1	147
QSER1	301	135	160	17	14	100	9	20	8	37	31	2	57
QSER1/TET1	145	102	43	1	2	3	16	21	7	7	43	11	34
RFX6	668	228	434	158	16	202	29	29	26	10	48	3	141
TADA2B	394	346	46	1	7	35	3	0	16	8	181	2	139
TET1	254	173	81	13	6	38	3	21	5	45	58	4	61
TET1/TET2/TET3	262	142	119	40	5	73	0	1	6	43	71	3	19
TLE3	1710	1268	440	50	10	314	6	60	78	248	565	36	341
