## Supplementary material for "Perturbation-induced gene programs map the hidden regulatory architecture of complex diseases": Source Data: figure_S12a_barplot.txt

traitname	method	n	mean	se	TRS	pvalue	neglog10p
Mean Corpuscular Hemoglobin	PoPS (matched)	12648	1.43281291012251	0.465759593447403	1.43281291012251	0.00104795938345903	2.97965554930024
Mean Corpuscular Hemoglobin	Original	116605	4.30331748855912	0.581714372702686	4.30331748855912	6.92779167366098e-14	13.1594051805086
Mean Corpuscular Hemoglobin	Robust	32997	4.64139934848002	0.670279133057597	4.64139934848002	2.18636220239432e-12	11.660277889289
Mean Corpuscular Hemoglobin	Robust + Uncorr. (r<0.8)	15139	4.401517526545	0.612672997474552	4.401517526545	3.38173933300823e-13	12.470859871191
Mean Corpuscular Hemoglobin	Robust + Uncorr. (r<0.8) + Most signif.	12648	4.28889042011864	0.571466022730894	4.28889042011864	3.07531777821168e-14	13.5121100011266
Red Blood Cell Count	PoPS (matched)	14658	0.884022744850555	0.28904686656501	0.884022744850555	0.00111258843728979	2.95366545782979
Red Blood Cell Count	Original	95621	2.42829040942705	0.404134982540032	2.42829040942705	9.35590160899835e-10	9.02891435408112
Red Blood Cell Count	Robust	28320	2.9068857931961	0.503207782286879	2.9068857931961	3.80875420091797e-09	8.41921705375792
Red Blood Cell Count	Robust + Uncorr. (r<0.8)	14215	2.63587682619185	0.425585455561266	2.63587682619185	2.94155033664367e-10	9.53142371544259
