## Supplementary material for "Perturbation-induced gene programs map the hidden regulatory architecture of complex diseases": Source Data: figure_S12b_barplot.txt

subclass	traitname	method	n	mean	se	TRS	pvalue	neglog10p
005_L4-5_IT_CTX_Glut	Schizophrenia	Original	43588	0.896396818713195	0.153780407470721	0.896396818713195	2.78684963994635e-09	8.55488646232479
005_L4-5_IT_CTX_Glut	Schizophrenia	Robust + Uncorr. (r<0.8)	12250	0.841414898626664	0.132486848874759	0.841414898626664	1.07007513960866e-10	9.97058572551884
005_L4-5_IT_CTX_Glut	Bipolar Disorder	Original	33630	1.25775279149324	0.187812758552818	1.25775279149324	1.06483710737848e-11	10.9727168230021
005_L4-5_IT_CTX_Glut	Bipolar Disorder	Robust + Uncorr. (r<0.8)	7297	1.08264835089025	0.186343808602504	1.08264835089025	3.12456116535742e-09	8.5052109693108
005_L4-5_IT_CTX_Glut	Autism	Original	14110	2.34304663076526	0.282756968268584	2.34304663076526	1.11022302462516e-16	15.954589770191
005_L4-5_IT_CTX_Glut	Autism	Robust + Uncorr. (r<0.8)	2996	2.0795686462993	0.28116338472489	2.0795686462993	7.00550728538474e-14	13.1545604109469
005_L4-5_IT_CTX_Glut	MDD	Original	28818	1.65601584183169	0.16516728838259	1.65601584183169	0	Inf
005_L4-5_IT_CTX_Glut	MDD	Robust + Uncorr. (r<0.8)	5187	1.28619244541102	0.28450670431574	1.28619244541102	3.08059804088323e-06	5.51136496510883
005_L4-5_IT_CTX_Glut	Neuroticism	Original	59151	0.59569467976038	0.0970628591346652	0.59569467976038	4.19929535588892e-10	9.3768235783457
005_L4-5_IT_CTX_Glut	Neuroticism	Robust + Uncorr. (r<0.8)	25355	0.428997307804869	0.0755586539410889	0.428997307804869	6.82698186871278e-09	8.16577125055808
005_L4-5_IT_CTX_Glut	Intelligence	Original	63593	0.584101223770722	0.0926331566974277	0.584101223770722	1.43603906543888e-10	9.84283374555767
005_L4-5_IT_CTX_Glut	Intelligence	Robust + Uncorr. (r<0.8)	27863	0.484807767867139	0.0857249842769962	0.484807767867139	7.77487763059526e-09	8.10930643764202
052_Pvalb_Gaba	Schizophrenia	Original	29660	1.16592065576607	0.129960509156909	1.16592065576607	0	Inf
052_Pvalb_Gaba	Schizophrenia	Robust + Uncorr. (r<0.8)	8247	1.2383544741147	0.147930965143859	1.2383544741147	0	Inf
052_Pvalb_Gaba	Bipolar Disorder	Original	22902	1.37646054649858	0.212933187478535	1.37646054649858	5.08898478912556e-11	10.2933688472223
052_Pvalb_Gaba	Bipolar Disorder	Robust + Uncorr. (r<0.8)	4477	1.07795681212507	0.233722106603786	1.07795681212507	1.99281494750458e-06	5.70053302794726
052_Pvalb_Gaba	Autism	Original	10524	2.50128751675532	0.282496720695359	2.50128751675532	0	Inf
052_Pvalb_Gaba	Autism	Robust + Uncorr. (r<0.8)	2074	2.38902211390066	0.335963379024839	2.38902211390066	5.76205749780456e-13	12.2394224123425
052_Pvalb_Gaba	MDD	Original	24212	1.17463182997244	0.169486500097065	1.17463182997244	2.09632311509722e-12	11.6785417768941
052_Pvalb_Gaba	MDD	Robust + Uncorr. (r<0.8)	4441	1.14288705538546	0.159918191810697	1.14288705538546	4.4442227675745e-13	12.3522041800859
052_Pvalb_Gaba	Neuroticism	Original	31947	1.07813881361303	0.216215675262689	1.07813881361303	3.07566469404108e-07	6.51206101264992
052_Pvalb_Gaba	Neuroticism	Robust + Uncorr. (r<0.8)	9810	0.67649056936381	0.131478072162945	0.67649056936381	1.33566052107348e-07	6.87430391054253
052_Pvalb_Gaba	Intelligence	Original	35719	0.712500821011232	0.0953749759161319	0.712500821011232	3.99680288865056e-14	13.3982872694237
052_Pvalb_Gaba	Intelligence	Robust + Uncorr. (r<0.8)	12137	0.627055334745289	0.0960553045347415	0.627055334745289	3.33122418538778e-11	10.4773961390889
151_TH_Prkcd_Grin2c_Glut	Schizophrenia	Original	57781	1.32944640220692	0.155066549363224	1.32944640220692	0	Inf
151_TH_Prkcd_Grin2c_Glut	Schizophrenia	Robust + Uncorr. (r<0.8)	17859	1.19799376712649	0.115081520542625	1.19799376712649	0	Inf
151_TH_Prkcd_Grin2c_Glut	Bipolar Disorder	Original	40907	1.60776925757618	0.180649332921592	1.60776925757618	0	Inf
151_TH_Prkcd_Grin2c_Glut	Bipolar Disorder	Robust + Uncorr. (r<0.8)	7444	1.44750255403691	0.178950801297673	1.44750255403691	3.33066907387547e-16	15.4774685154713
151_TH_Prkcd_Grin2c_Glut	Autism	Original	18219	2.62670475265227	0.301468980586018	2.62670475265227	0	Inf
151_TH_Prkcd_Grin2c_Glut	Autism	Robust + Uncorr. (r<0.8)	3434	2.62366059312663	0.334068569911257	2.62366059312663	1.99840144432528e-15	14.6993172650877
151_TH_Prkcd_Grin2c_Glut	MDD	Original	48651	1.36562670546726	0.31751628912572	1.36562670546726	8.50276475383716e-06	5.07043983639137
151_TH_Prkcd_Grin2c_Glut	MDD	Robust + Uncorr. (r<0.8)	10333	1.11753831519398	0.284436291260384	1.11753831519398	4.26573229220795e-05	4.37000640337909
151_TH_Prkcd_Grin2c_Glut	Neuroticism	Original	75131	0.70351979593579	0.122875321678102	0.70351979593579	5.15718390214914e-09	8.28758738163099
151_TH_Prkcd_Grin2c_Glut	Neuroticism	Robust + Uncorr. (r<0.8)	32138	0.720302256320813	0.121391986720124	0.720302256320813	1.48101630959019e-09	8.82944015881436
151_TH_Prkcd_Grin2c_Glut	Intelligence	Original	76890	0.778709464866134	0.101444695658166	0.778709464866134	8.21565038222616e-15	14.08535805046
151_TH_Prkcd_Grin2c_Glut	Intelligence	Robust + Uncorr. (r<0.8)	31075	0.702262324892862	0.100554493245352	0.702262324892862	1.43551837084033e-12	11.8429912453106
155_MB_Glut	Schizophrenia	Original	51963	1.13445586252799	0.182192704180456	1.13445586252799	2.38209785230481e-10	9.62304040244889
155_MB_Glut	Schizophrenia	Robust + Uncorr. (r<0.8)	15838	1.22563004646182	0.146298301422279	1.22563004646182	0	Inf
155_MB_Glut	Bipolar Disorder	Original	39799	1.28254399339791	0.188551258372782	1.28254399339791	5.15532061484691e-12	11.287744320307
155_MB_Glut	Bipolar Disorder	Robust + Uncorr. (r<0.8)	9487	1.23659024039573	0.169834895480617	1.23659024039573	1.65534252971611e-13	12.781112126738
155_MB_Glut	Autism	Original	18625	2.57894324212364	0.356021493131911	2.57894324212364	2.18158824338843e-13	12.6612272154796
155_MB_Glut	Autism	Robust + Uncorr. (r<0.8)	3439	2.28273963408242	0.329942735903822	2.28273963408242	2.28073115948746e-12	11.6419259040404
155_MB_Glut	MDD	Original	41147	1.511034064259	0.307264667167038	1.511034064259	4.3784497749666e-07	6.35867962770347
155_MB_Glut	MDD	Robust + Uncorr. (r<0.8)	8497	1.53948603984325	0.303539757884208	1.53948603984325	1.97058769191294e-07	6.70540423409627
155_MB_Glut	Neuroticism	Original	70613	0.747144177558607	0.0973627195728932	0.747144177558607	8.32667268468867e-15	14.0795285067993
155_MB_Glut	Neuroticism	Robust + Uncorr. (r<0.8)	30697	0.613985557047589	0.0900398053758085	0.613985557047589	4.58233451183787e-12	11.3389132103578
155_MB_Glut	Intelligence	Original	69615	0.672556963140786	0.090526639345687	0.672556963140786	5.45119505090952e-14	13.263508278068
155_MB_Glut	Intelligence	Robust + Uncorr. (r<0.8)	27665	0.538683526724943	0.0739217011305127	0.538683526724943	1.58206781009085e-13	12.8007749058465
